# Malignant and stromal partial EMT programmes and cetuximab outcome in head and neck cancer

**DOI:** 10.64898/2026.10.09.757840

**Authors:** Dania Zuhier Ragheb Alkhatib, Sophia Lunetto, Priyanka Chakraborty, Mohit Kumar Jolly, Michael P. Philpott, Adrian Biddle, Gehad Youssef, Namshik Han

## Abstract

Partial epithelial-to-mesenchymal transition (pEMT) was defined in single malignant cells of head and neck squamous cell carcinoma but is usually scored in bulk tumours. In three single-cell datasets, its laminin-332 and hemidesmosome genes were expressed by malignant cells (the malignant arm) and its fibrillar collagens and vimentin by fibroblasts (the stromal arm). In bulk tumours the stromal arm dominated co-expression, so standard pEMT scores mainly measure stroma. We recovered the malignant arm with a classifier trained on single cells and a 12-gene core. In 40 patients treated with platinum and cetuximab, both malignant measures were higher in those with long progression-free survival (area under the curve 0.78 and 0.82), and the stromal arm was not. The malignant arm was inseparable from the Basal subtype, whose score did as well or better in these patients (0.93) and in two xenograft panels. Bulk pEMT scores should be read by cell of origin.
