## Supplementary material for "Malignant and stromal partial EMT programmes and cetuximab outcome in head and neck cancer": Supplementary_Data_1.xlsx

### Sheet: SD1_pemt_gene_partition
Supplementary Data 1. gene	total_expression	share_malignant	pct_expressing_malignant	share_CAF	pct_expressing_CAF	share_endothelial	pct_expressing_endothelial	share_immune	pct_expressing_immune	mean_pEMT_high	mean_epithelial_like	log2FC_pEMT_high_vs_epithelial	family	arm	in_classifier_top100
ITGB6	1429.89	0.993693	32.5161	0.00295947	0.756534	0	0	0.00205337	0.298864	1.71761	0.16417	2.78251	other pEMT gene	malignant-expressed	FALSE
COL17A1	9195.58	0.99259	59.6865	0.00121614	3.16369	0.00395681	10.7807	0.00223576	1.85296	9.03045	0.0682006	5.76243	hemidesmosome / laminin-332	malignant-expressed	TRUE
LAMB3	12236	0.991361	80.426	0.00638533	5.36451	0.000508535	2.23048	0.00174444	2.63001	11.1289	0.636635	3.93013	hemidesmosome / laminin-332	malignant-expressed	TRUE
LAMC2	11645.5	0.982927	75.5225	0.00665894	25.3783	0.00787264	37.1747	0.00254144	36.7005	13.2085	0.212676	5.41154	hemidesmosome / laminin-332	malignant-expressed	TRUE
PTHLH	8049.36	0.967724	59.6061	0.0255599	6.2586	0.00142176	2.60223	0.0052696	0.777047	5.58242	0.893295	2.51621	other pEMT gene	malignant-expressed	TRUE
MMP10	5083.49	0.961079	12.3794	0.0324621	3.30124	2.88221e-06	0.371747	0.00645612	0.537956	5.21457	0	5.73188	other pEMT gene	malignant-expressed	TRUE
LAMA3	4339.56	0.959854	67.0016	0.0373639	14.718	0.00182721	9.66543	0.000823643	1.07591	4.01237	0.105977	4.31941	hemidesmosome / laminin-332	malignant-expressed	TRUE
SLC7A8	10153.1	0.954648	77.8939	0.0290274	13.8927	0.00251682	1.11524	0.0133536	4.54274	4.52365	1.35036	1.67262	other pEMT gene	malignant-expressed	FALSE
DSG2	2443	0.937784	88.4244	0.0323028	57.0151	0.00641592	61.71	0.0233716	73.7597	0.570987	0.563755	0.015635	other pEMT gene	malignant-expressed	FALSE
CXCL14	67028.3	0.883241	70.0965	0.11299	26.4787	0.000193148	5.57621	0.00340166	4.96115	54.6332	0.948661	5.7058	other pEMT gene	malignant-expressed	TRUE
STON2	3163.32	0.85601	91.1977	0.10263	56.6713	0.0269574	57.2491	0.0101582	65.6306	1.56575	0.452744	1.59149	other pEMT gene	malignant-expressed	FALSE
ITGA6	2976.33	0.806582	82.1141	0.0142643	3.16369	0.123817	67.2862	0.0553361	7.77047	1.72201	0.338183	2.05593	hemidesmosome / laminin-332	malignant-expressed	TRUE
CDH13	4370.99	0.760922	69.2926	0.14889	18.1568	0.0875958	36.803	0.000952326	1.37478	2.1631	0.575121	1.74509	other pEMT gene	malignant-expressed	FALSE
TNC	8151.74	0.706394	73.6736	0.287625	47.249	0.00402412	21.5613	0.00195621	23.1919	4.16896	0.512092	2.80206	other pEMT gene	malignant-expressed	FALSE
GJA1	2273.16	0.690328	54.3006	0.164389	15.5433	0.131161	43.4944	0.0141214	2.33114	1.19115	0.475961	1.16461	other pEMT gene	malignant-expressed	TRUE
F3	5732.56	0.665072	71.9453	0.319257	52.6823	0.00850448	48.3271	0.00706324	52.0024	2.44011	1.19906	0.967424	other pEMT gene	malignant-expressed	FALSE
SEMA3C	1494.21	0.664876	42.6849	0.314881	14.099	0.00024689	1.11524	0.0182647	2.15182	1.01679	0.119212	2.34895	other pEMT gene	malignant-expressed	TRUE
PSMD2	18863.4	0.657621	87.4196	0.146031	39.2022	0.0350729	52.0446	0.160171	28.7507	5.83468	3.43292	0.748309	other pEMT gene	malignant-expressed	FALSE
TNFRSF12A	10241.6	0.655659	60.4904	0.290511	36.9326	0.0101175	11.5242	0.0399266	6.1566	5.65158	1.37253	1.96566	other pEMT gene	malignant-expressed	FALSE
SLC31A2	4011.16	0.645136	38.7862	0.116456	10.5915	0.00932294	7.43494	0.22442	10.52	2.2798	0.641036	1.68322	other pEMT gene	malignant-expressed	FALSE
PDPN	6154.06	0.641236	58.9228	0.315208	33.425	0.0342547	23.4201	0.00761086	15.4214	4.4918	0.023727	5.21383	other pEMT gene	malignant-expressed	FALSE
SLC38A5	3581.74	0.633226	32.6768	0.124756	8.25309	0.00750214	3.71747	0.234495	8.78661	2.49932	0.0791674	3.85875	other pEMT gene	malignant-expressed	FALSE
OCIAD2	18554.6	0.599172	82.4357	0.0117241	4.67675	0.0412361	42.7509	0.347463	31.2612	7.34546	3.40679	1.08621	other pEMT gene	malignant-expressed	FALSE
IGFBP3	18653.3	0.593353	40.1125	0.32954	14.5805	0.0669245	25.6506	0.0101829	2.27137	7.84187	0.722553	3.2713	other pEMT gene	malignant-expressed	FALSE
TAX1BP3	5390.84	0.59146	60.8119	0.281872	28.2669	0.079526	40.5204	0.0464401	5.61865	2.47957	0.756661	1.59033	other pEMT gene	malignant-expressed	FALSE
FRMD6	2326.95	0.571021	60.8119	0.389603	24.8968	0.0330912	21.1896	0.00628494	1.13568	0.750484	0.457868	0.608361	other pEMT gene	malignant-expressed	FALSE
TGFBI	20631.4	0.56909	67.4839	0.397865	57.8404	0.000782135	5.20446	0.0322587	8.66707	14.0554	0.550925	4.44272	other pEMT gene	malignant-expressed	FALSE
PTK7	2495.9	0.554008	59.0434	0.41556	25.2407	0.0260303	16.7286	0.00440154	0.896593	0.900634	0.221319	1.63884	other pEMT gene	malignant-expressed	FALSE
PLAU	10775.7	0.553096	51.4469	0.371288	29.5736	0.0202663	13.3829	0.0536035	6.75433	5.21738	1.06938	2.18497	other pEMT gene	malignant-expressed	FALSE
MT2A	103656	0.545569	80.5064	0.383559	78.8858	0.0212967	48.3271	0.0448108	26.6587	49.535	4.16777	3.5398	other pEMT gene	malignant-expressed	FALSE
FHL2	5955.12	0.543577	50.7637	0.404589	28.4732	0.0276053	13.3829	0.0129388	7.17274	2.52195	0.315475	2.65781	other pEMT gene	malignant-expressed	FALSE
COPB2	8273.86	0.542132	77.6527	0.247665	36.9326	0.0369322	37.1747	0.171719	21.3987	1.86278	1.71746	0.110978	other pEMT gene	malignant-expressed	FALSE
MFAP2	9874.01	0.529493	52.2508	0.426082	27.9917	0.0405451	25.6506	0.00387935	1.19546	3.79357	0.744748	2.2045	other pEMT gene	malignant-expressed	FALSE
MPZL1	4100.87	0.521126	73.9952	0.377308	41.3343	0.0591923	49.8141	0.0422263	9.26479	1.1781	0.405068	1.33945	other pEMT gene	malignant-expressed	FALSE
FKBP9	9632.82	0.512879	91.7203	0.348485	77.8542	0.130637	93.6803	0.0074942	56.7244	3.18246	0.646604	2.13636	other pEMT gene	malignant-expressed	FALSE
EXT2	3365.41	0.501559	56.4309	0.302054	25.5846	0.058729	32.342	0.136618	7.83025	1.2479	0.304151	1.73775	other pEMT gene	malignant-expressed	FALSE
SERPINE2	4091.31	0.499897	35.008	0.448825	17.8817	0.0255645	6.69145	0.0257142	2.27137	1.86134	0.096223	3.32127	other pEMT gene	malignant-expressed	FALSE
P4HA2	6532.39	0.48284	53.1752	0.475813	35.4883	0.0141554	11.8959	0.0245273	3.5266	2.28626	0.749313	1.49039	other pEMT gene	malignant-expressed	FALSE
TPST1	2398.3	0.479367	37.2186	0.454778	23.315	0.0345434	15.6134	0.0313118	2.33114	0.773817	0.502276	0.536907	other pEMT gene	malignant-expressed	FALSE
MMP1	7951.11	0.477206	14.1881	0.506285	6.32737	0.0106218	4.08922	0.00588706	1.13568	4.84119	0.000194227	5.62399	other pEMT gene	CAF-expressed	FALSE
GALNT2	2859.75	0.468398	67.8457	0.270169	35.5571	0.0164832	21.1896	0.240861	21.1596	0.998139	0.240018	1.69138	other pEMT gene	malignant-expressed	FALSE
NAGK	3598.19	0.467977	55.2653	0.212591	22.3521	0.054884	30.855	0.262262	18.6491	0.665489	1.28191	-0.852211	other pEMT gene	malignant-expressed	FALSE
FSTL3	2074.32	0.457844	25.4019	0.462997	22.5585	0.00174307	2.60223	0.0765918	1.37478	1.108	0.0237109	3.28758	other pEMT gene	CAF-expressed	FALSE
CAV1	15537.5	0.446017	63.1833	0.456958	65.7497	0.0827223	72.4907	0.0143016	4.90137	6.96896	0.267284	4.26653	other pEMT gene	CAF-expressed	FALSE
INHBA	5409.28	0.44399	30.7476	0.532398	31.8432	0.00010112	1.48699	0.0235116	2.98864	2.99276	0.029929	4.5731	other pEMT gene	CAF-expressed	FALSE
TMED9	25024.9	0.43469	85.008	0.196409	47.0426	0.0545834	63.197	0.312597	41.5421	6.91986	2.42576	1.47472	other pEMT gene	malignant-expressed	FALSE
PLOD2	1773.84	0.432156	46.865	0.511509	28.8858	0.0487567	28.9963	0.00590756	0.956366	0.437028	0.110602	1.35048	other pEMT gene	CAF-expressed	FALSE
MAGED1	5010.56	0.424728	54.783	0.31394	31.2242	0.0536266	33.0855	0.203226	12.0741	0.843652	0.649706	0.33193	other pEMT gene	malignant-expressed	FALSE
SEC13	9678.59	0.422532	68.9711	0.293755	39.5461	0.0421033	40.5204	0.238714	21.2194	2.1565	1.32982	0.658251	other pEMT gene	malignant-expressed	FALSE
ACTN1	13511.4	0.4192	76.6881	0.467124	68.8446	0.0811812	74.7212	0.0323431	10.4603	4.67938	0.558397	2.85979	other pEMT gene	CAF-expressed	FALSE
ECM1	3769.74	0.418002	37.3392	0.535798	32.8748	0.0141052	10.7807	0.0299252	3.34728	1.07861	1.02315	0.0695389	other pEMT gene	CAF-expressed	FALSE
TNFRSF6B	4474.64	0.407327	29.6624	0.183931	13.3425	0.386518	46.8401	0.0222249	2.51046	1.91941	0.0729557	3.54546	other pEMT gene	malignant-expressed	FALSE
PLOD3	1898.52	0.395144	35.0482	0.344261	18.8446	0.110663	37.1747	0.149925	6.63479	0.502751	0.0458382	2.04719	other pEMT gene	malignant-expressed	FALSE
SERPINE1	6406.19	0.389723	51.1656	0.404863	38.4457	0.199436	65.4275	0.00590335	11.058	1.97962	0.104418	3.34673	other pEMT gene	CAF-expressed	FALSE
APP	4858.33	0.381621	59.2042	0.419579	47.1802	0.179004	69.145	0.0184667	4.24387	1.43633	0.537176	1.26972	other pEMT gene	CAF-expressed	FALSE
PSAP	67377.4	0.372831	95.418	0.300258	90.4402	0.0426444	88.8476	0.280156	64.9133	11.1231	8.39401	0.401958	other pEMT gene	malignant-expressed	FALSE
ESYT1	4743.99	0.362363	60.6511	0.149343	23.934	0.0417904	36.803	0.44587	29.5876	1.16044	0.28674	1.70449	other pEMT gene	malignant-expressed	FALSE
SERPINH1	8168.25	0.356945	65.7556	0.51721	54.9519	0.102426	60.5948	0.023419	4.36342	2.10512	0.205088	2.85356	other pEMT gene	CAF-expressed	FALSE
DKK3	10222.9	0.350378	52.4518	0.50074	46.011	0.0232151	16.3569	0.125544	5.91751	3.72122	0.165604	3.84668	other pEMT gene	CAF-expressed	FALSE
PRSS23	5424.14	0.348348	39.6704	0.382011	31.7056	0.264097	68.4015	0.00430767	2.15182	2.15331	0.187787	2.96897	other pEMT gene	CAF-expressed	FALSE
ITGB1	21337	0.346643	81.1495	0.376217	78.3356	0.0560795	84.7584	0.219931	45.009	6.51463	0.39913	3.72817	other pEMT gene	CAF-expressed	FALSE
MYH9	9301.87	0.340364	92.2026	0.252776	80.2613	0.071383	86.6171	0.335384	65.5111	2.04596	1.09311	0.846891	other pEMT gene	malignant-expressed	FALSE
DHRS7	13014	0.340362	65.9566	0.222254	37.8267	0.0494638	47.9554	0.381156	34.6683	2.41251	1.59276	0.569752	other pEMT gene	malignant-expressed	FALSE
HTRA1	1823.76	0.331668	21.1817	0.481291	22.3521	0.155422	33.0855	0.0316125	1.43455	0.773805	0.00653963	3.03592	other pEMT gene	CAF-expressed	FALSE
ARPC1B	34016.1	0.32921	80.6672	0.13626	47.9367	0.0644834	81.4126	0.470045	60.9683	8.31623	1.35766	2.52952	other pEMT gene	malignant-expressed	FALSE
NMRK1	5085.93	0.324324	43.5691	0.187331	14.718	0.0392895	24.9071	0.445479	17.3341	0.611016	0.843155	-0.407612	other pEMT gene	malignant-expressed	FALSE
ANXA5	36620.9	0.323594	85.3296	0.447877	83.0812	0.0491183	74.7212	0.177087	39.0915	8.0185	2.79341	1.48845	other pEMT gene	CAF-expressed	FALSE
BMP1	1463.85	0.31722	30.8682	0.569117	28.4732	0.0620164	26.7658	0.0487068	2.63001	0.449136	0.0791561	1.61595	other pEMT gene	CAF-expressed	FALSE
TPM4	29372.2	0.312207	90.5949	0.434975	84.8006	0.0797564	90.7063	0.173057	52.0622	6.37809	2.2049	1.49086	other pEMT gene	CAF-expressed	FALSE
LTBP1	7930.14	0.311762	45.3376	0.680481	61.4856	0.00597614	16.3569	0.00117566	2.09205	2.5274	0.0307917	4.32829	other pEMT gene	CAF-expressed	FALSE
ITGA5	5297.9	0.304692	41.1174	0.347134	33.0812	0.222497	81.0409	0.125678	11.7155	1.32266	0.0628989	3.12654	other pEMT gene	CAF-expressed	FALSE
RABAC1	18990	0.291389	75.1206	0.369905	64.2366	0.0640784	68.7732	0.273875	35.8039	3.02189	1.94484	0.610429	other pEMT gene	CAF-expressed	FALSE
PDLIM7	8122.37	0.284993	56.4309	0.549067	60.11	0.0693841	50.5576	0.0828097	11.4166	1.95584	0.360083	2.15976	other pEMT gene	CAF-expressed	FALSE
CD63	53548.5	0.270964	89.3891	0.498486	89.0646	0.0531039	85.5019	0.169414	38.1949	7.50893	4.61134	0.691556	other pEMT gene	CAF-expressed	FALSE
CALU	8106.03	0.267072	76.5273	0.564111	69.8762	0.0571724	70.2602	0.110634	29.4082	1.49896	0.428937	1.59596	other pEMT gene	CAF-expressed	FALSE
CD99	22384.3	0.262817	82.8376	0.317668	71.1829	0.0822394	84.3866	0.335842	49.1931	3.77473	1.45887	1.3136	other pEMT gene	CAF-expressed	FALSE
LGALS1	73008.1	0.241331	52.3714	0.545385	91.5406	0.0428806	63.9405	0.168337	42.3192	17.1289	0.855232	4.17283	other pEMT gene	CAF-expressed	FALSE
MAGED2	18250.3	0.229002	63.6656	0.422377	56.5337	0.0706332	59.8513	0.27193	27.6151	1.70249	1.42002	0.2459	other pEMT gene	CAF-expressed	FALSE
SLC39A14	4252.72	0.211948	41.5193	0.694557	47.249	0.0309982	26.3941	0.0596341	8.06934	0.658941	0.145962	1.62555	other pEMT gene	CAF-expressed	FALSE
EMP3	9143.9	0.204995	37.1785	0.277203	45.3232	0.00946445	20.0743	0.507492	47.8183	1.81607	0.133507	3.03661	other pEMT gene	CAF-expressed	FALSE
C1S	49640.9	0.201807	75.2412	0.791777	84.044	0.0045005	26.0223	0.00191332	5.43933	5.44368	2.11824	1.32143	other pEMT gene	CAF-expressed	FALSE
TPM1	17537.9	0.18929	59.2042	0.739113	67.8129	0.0208956	39.777	0.0171571	6.45547	2.78103	0.970971	1.42767	other pEMT gene	CAF-expressed	FALSE
SERINC1	16823.8	0.183918	78.9389	0.390389	79.6424	0.0608502	81.7844	0.363542	65.7501	1.3561	1.94978	-0.493365	other pEMT gene	CAF-expressed	FALSE
TIMP3	9385.14	0.149125	37.8617	0.744202	76.9601	0.0971737	65.4275	0.00949946	5.85774	1.09312	0.131929	2.36299	other pEMT gene	CAF-expressed	FALSE
COL5A2	3288.94	0.137647	26.6077	0.84797	56.9464	0.0091035	12.2677	0.00527785	1.49432	0.60958	0.0237195	2.51989	other pEMT gene	CAF-expressed	FALSE
COL4A2	4534.94	0.127141	43.0466	0.640829	71.3205	0.231292	81.7844	0.000735993	2.2116	0.427988	0.0231502	2.10009	other pEMT gene	CAF-expressed	FALSE
THBS1	12210.3	0.116003	28.4968	0.796925	75.0344	0.0591606	59.1078	0.0279109	8.3682	1.06624	0.168267	2.12013	other pEMT gene	CAF-expressed	FALSE
FSTL1	12485	0.111662	44.8955	0.787968	67.0564	0.0978491	68.0297	0.00252053	2.92887	0.78041	0.169431	1.70826	other pEMT gene	CAF-expressed	FALSE
HERPUD1	67249.4	0.0852406	69.0113	0.122754	65.337	0.0186656	72.4907	0.772998	80.1554	1.73162	3.87267	-1.11699	other pEMT gene	CAF-expressed	FALSE
IL32	35787.4	0.06923	33.8826	0.0879712	36.8638	0.0214122	48.3271	0.814359	64.734	1.97074	0.34756	2.20999	other pEMT gene	CAF-expressed	FALSE
MMP2	13090.8	0.0692081	25.7235	0.8793	43.9477	0.0491592	47.2119	0.00233315	2.51046	1.25916	0.00939294	3.63512	other pEMT gene	CAF-expressed	FALSE
IGFBP7	42246.1	0.057147	41.5595	0.767521	79.8487	0.173515	90.3346	0.00181619	3.04842	2.33967	0.0557029	3.96982	other pEMT gene	CAF-expressed	FALSE
VIM	85376.8	0.0366419	26.0852	0.656579	95.4608	0.107757	98.513	0.198465	62.2236	3.48662	0.0659195	4.43407	classical mesenchymal	CAF-expressed	FALSE
COL1A1	23147	0.0278614	42.0016	0.960438	79.6424	0.000373701	18.2156	0.0113271	5.02092	0.738694	0.137444	1.82055	other pEMT gene	CAF-expressed	FALSE
TAGLN	69329.6	0.013931	15.9164	0.981235	71.6644	0.00157575	11.8959	0.00325225	3.88524	1.25123	0.088228	2.84372	other pEMT gene	CAF-expressed	FALSE
