## Supplementary material for "Malignant and stromal partial EMT programmes and cetuximab outcome in head and neck cancer": Supplementary_Data_2.xlsx

### Sheet: SD2_partition_replication
Supplementary Data 2. gene	share_total	share_per_cell	pct_malignant	pct_fibroblast	dataset	n_malignant	n_fibroblast	arm_per_cell	family
ITGB6	0.997031	0.99493	32.5161	0.756534	GSE103322	2488	1454	malignant-expressed	other
COL17A1	0.998776	0.997908	59.6865	3.16369	GSE103322	2488	1454	malignant-expressed	hemidesmosome / laminin-332
LAMB3	0.9936	0.989099	80.426	5.36451	GSE103322	2488	1454	malignant-expressed	hemidesmosome / laminin-332
LAMC2	0.993271	0.988541	75.5225	25.3783	GSE103322	2488	1454	malignant-expressed	hemidesmosome / laminin-332
PTHLH	0.974267	0.956759	59.6061	6.2586	GSE103322	2488	1454	malignant-expressed	other
MMP10	0.967327	0.945361	12.3794	3.30124	GSE103322	2488	1454	malignant-expressed	other
LAMA3	0.962532	0.937551	67.0016	14.718	GSE103322	2488	1454	malignant-expressed	hemidesmosome / laminin-332
SLC7A8	0.970491	0.950544	77.8939	13.8927	GSE103322	2488	1454	malignant-expressed	other
DSG2	0.966701	0.944339	88.4244	57.0151	GSE103322	2488	1454	malignant-expressed	other
CXCL14	0.886583	0.820412	70.0965	26.4787	GSE103322	2488	1454	malignant-expressed	other
STON2	0.892942	0.829769	91.1977	56.6713	GSE103322	2488	1454	malignant-expressed	other
ITGA6	0.982622	0.970628	82.1141	3.16369	GSE103322	2488	1454	malignant-expressed	hemidesmosome / laminin-332
CDH13	0.836351	0.749165	69.2926	18.1568	GSE103322	2488	1454	malignant-expressed	other
TNC	0.710645	0.589369	73.6736	47.249	GSE103322	2488	1454	malignant-expressed	other
GJA1	0.807669	0.710491	54.3006	15.5433	GSE103322	2488	1454	malignant-expressed	other
F3	0.67566	0.549027	71.9453	52.6823	GSE103322	2488	1454	malignant-expressed	other
SEMA3C	0.678613	0.552368	42.6849	14.099	GSE103322	2488	1454	malignant-expressed	other
PSMD2	0.818291	0.724651	87.4196	39.2022	GSE103322	2488	1454	malignant-expressed	other
TNFRSF12A	0.692961	0.568771	60.4904	36.9326	GSE103322	2488	1454	malignant-expressed	other
SLC31A2	0.847088	0.764009	38.7862	10.5915	GSE103322	2488	1454	malignant-expressed	other
PDPN	0.670437	0.543143	58.9228	33.425	GSE103322	2488	1454	malignant-expressed	other
SLC38A5	0.83541	0.747874	32.6768	8.25309	GSE103322	2488	1454	malignant-expressed	other
OCIAD2	0.980808	0.967603	82.4357	4.67675	GSE103322	2488	1454	malignant-expressed	other
IGFBP3	0.642927	0.51273	40.1125	14.5805	GSE103322	2488	1454	malignant-expressed	other
TAX1BP3	0.677245	0.550819	60.8119	28.2669	GSE103322	2488	1454	malignant-expressed	other
FRMD6	0.594427	0.461362	60.8119	24.8968	GSE103322	2488	1454	CAF-expressed	other
TGFBI	0.588538	0.455311	67.4839	57.8404	GSE103322	2488	1454	CAF-expressed	other
PTK7	0.571397	0.43792	59.0434	25.2407	GSE103322	2488	1454	CAF-expressed	other
PLAU	0.59834	0.465403	51.4469	29.5736	GSE103322	2488	1454	CAF-expressed	other
MT2A	0.587183	0.453924	80.5064	78.8858	GSE103322	2488	1454	CAF-expressed	other
FHL2	0.573293	0.439828	50.7637	28.4732	GSE103322	2488	1454	CAF-expressed	other
COPB2	0.68642	0.561259	77.6527	36.9326	GSE103322	2488	1454	malignant-expressed	other
MFAP2	0.554109	0.420707	52.2508	27.9917	GSE103322	2488	1454	CAF-expressed	other
MPZL1	0.580038	0.446646	73.9952	41.3343	GSE103322	2488	1454	CAF-expressed	other
FKBP9	0.595426	0.462392	91.7203	77.8542	GSE103322	2488	1454	CAF-expressed	other
EXT2	0.62413	0.492489	56.4309	25.5846	GSE103322	2488	1454	CAF-expressed	other
SERPINE2	0.526916	0.394272	35.008	17.8817	GSE103322	2488	1454	CAF-expressed	other
P4HA2	0.503665	0.372268	53.1752	35.4883	GSE103322	2488	1454	CAF-expressed	other
TPST1	0.513162	0.381189	37.2186	23.315	GSE103322	2488	1454	CAF-expressed	other
MMP1	0.485216	0.355188	14.1881	6.32737	GSE103322	2488	1454	CAF-expressed	other
GALNT2	0.634199	0.503278	67.8457	35.5571	GSE103322	2488	1454	malignant-expressed	other
NAGK	0.687627	0.562641	55.2653	22.3521	GSE103322	2488	1454	malignant-expressed	other
FSTL3	0.497202	0.366246	25.4019	22.5585	GSE103322	2488	1454	CAF-expressed	other
CAV1	0.493942	0.363225	63.1833	65.7497	GSE103322	2488	1454	CAF-expressed	other
INHBA	0.454727	0.327668	30.7476	31.8432	GSE103322	2488	1454	CAF-expressed	other
TMED9	0.688782	0.563965	85.008	47.0426	GSE103322	2488	1454	malignant-expressed	other
PLOD2	0.457955	0.330541	46.865	28.8858	GSE103322	2488	1454	CAF-expressed	other
MAGED1	0.574991	0.44154	54.783	31.2242	GSE103322	2488	1454	CAF-expressed	other
SEC13	0.589892	0.456699	68.9711	39.5461	GSE103322	2488	1454	CAF-expressed	other
ACTN1	0.472964	0.344025	76.6881	68.8446	GSE103322	2488	1454	CAF-expressed	other
ECM1	0.438249	0.31315	37.3392	32.8748	GSE103322	2488	1454	CAF-expressed	other
TNFRSF6B	0.688916	0.564119	29.6624	13.3425	GSE103322	2488	1454	malignant-expressed	other
PLOD3	0.534408	0.401478	35.0482	18.8446	GSE103322	2488	1454	CAF-expressed	other
SERPINE1	0.490473	0.360021	51.1656	38.4457	GSE103322	2488	1454	CAF-expressed	other
APP	0.476312	0.34706	59.2042	47.1802	GSE103322	2488	1454	CAF-expressed	other
PSAP	0.553911	0.420511	95.418	90.4402	GSE103322	2488	1454	CAF-expressed	other
ESYT1	0.708147	0.586433	60.6511	23.934	GSE103322	2488	1454	malignant-expressed	other
SERPINH1	0.408331	0.287403	65.7556	54.9519	GSE103322	2488	1454	CAF-expressed	other
DKK3	0.411668	0.290237	52.4518	46.011	GSE103322	2488	1454	CAF-expressed	other
PRSS23	0.476954	0.347644	39.6704	31.7056	GSE103322	2488	1454	CAF-expressed	other
ITGB1	0.479543	0.350001	81.1495	78.3356	GSE103322	2488	1454	CAF-expressed	other
MYH9	0.573834	0.440372	92.2026	80.2613	GSE103322	2488	1454	CAF-expressed	other
DHRS7	0.604963	0.472285	65.9566	37.8267	GSE103322	2488	1454	CAF-expressed	other
HTRA1	0.407976	0.287103	21.1817	22.3521	GSE103322	2488	1454	CAF-expressed	other
ARPC1B	0.707264	0.585397	80.6672	47.9367	GSE103322	2488	1454	malignant-expressed	other
NMRK1	0.633872	0.502926	43.5691	14.718	GSE103322	2488	1454	malignant-expressed	other
ANXA5	0.419451	0.296882	85.3296	83.0812	GSE103322	2488	1454	CAF-expressed	other
BMP1	0.3579	0.245705	30.8682	28.4732	GSE103322	2488	1454	CAF-expressed	other
TPM4	0.417846	0.295508	90.5949	84.8006	GSE103322	2488	1454	CAF-expressed	other
LTBP1	0.314199	0.211198	45.3376	61.4856	GSE103322	2488	1454	CAF-expressed	other
ITGA5	0.467444	0.339041	41.1174	33.0812	GSE103322	2488	1454	CAF-expressed	other
RABAC1	0.440634	0.315237	75.1206	64.2366	GSE103322	2488	1454	CAF-expressed	other
PDLIM7	0.341694	0.232738	56.4309	60.11	GSE103322	2488	1454	CAF-expressed	other
CD63	0.352153	0.241083	89.3891	89.0646	GSE103322	2488	1454	CAF-expressed	other
CALU	0.321315	0.216718	76.5273	69.8762	GSE103322	2488	1454	CAF-expressed	other
CD99	0.452754	0.325917	82.8376	71.1829	GSE103322	2488	1454	CAF-expressed	other
LGALS1	0.306757	0.205465	52.3714	91.5406	GSE103322	2488	1454	CAF-expressed	other
MAGED2	0.351565	0.240612	63.6656	56.5337	GSE103322	2488	1454	CAF-expressed	other
SLC39A14	0.233808	0.151344	41.5193	47.249	GSE103322	2488	1454	CAF-expressed	other
EMP3	0.425126	0.301761	37.1785	45.3232	GSE103322	2488	1454	CAF-expressed	other
C1S	0.20311	0.129642	75.2412	84.044	GSE103322	2488	1454	CAF-expressed	other
TPM1	0.203887	0.130184	59.2042	67.8129	GSE103322	2488	1454	CAF-expressed	other
SERINC1	0.320244	0.215885	78.9389	79.6424	GSE103322	2488	1454	CAF-expressed	other
TIMP3	0.166932	0.104828	37.8617	76.9601	GSE103322	2488	1454	CAF-expressed	other
COL5A2	0.139656	0.0866444	26.6077	56.9464	GSE103322	2488	1454	CAF-expressed	other
COL4A2	0.165554	0.103899	43.0466	71.3205	GSE103322	2488	1454	CAF-expressed	other
THBS1	0.127067	0.0783988	28.4968	75.0344	GSE103322	2488	1454	CAF-expressed	other
FSTL1	0.12412	0.0764814	44.8955	67.0564	GSE103322	2488	1454	CAF-expressed	other
HERPUD1	0.409821	0.288667	69.0113	65.337	GSE103322	2488	1454	CAF-expressed	other
IL32	0.440391	0.315024	33.8826	36.8638	GSE103322	2488	1454	CAF-expressed	other
MMP2	0.0729653	0.0439748	25.7235	43.9477	GSE103322	2488	1454	CAF-expressed	other
IGFBP7	0.0692969	0.0416984	41.5595	79.8487	GSE103322	2488	1454	CAF-expressed	other
VIM	0.0528575	0.031584	26.0852	95.4608	GSE103322	2488	1454	CAF-expressed	other
COL1A1	0.0281913	0.0166704	42.0016	79.6424	GSE103322	2488	1454	CAF-expressed	other
TAGLN	0.0139987	0.00822878	15.9164	71.6644	GSE103322	2488	1454	CAF-expressed	other
ITGB6	0.991522	0.89524	6.48088	0.886918	GSE150321	6172	451	malignant-expressed	other
COL17A1	0.99613	0.949522	36.7628	4.87805	GSE150321	6172	451	malignant-expressed	hemidesmosome / laminin-332
LAMB3	0.99095	0.888898	33.1983	6.65188	GSE150321	6172	451	malignant-expressed	hemidesmosome / laminin-332
LAMC2	0.993636	0.919416	23.3798	3.99113	GSE150321	6172	451	malignant-expressed	hemidesmosome / laminin-332
PTHLH	0.96901	0.695571	32.7447	11.5299	GSE150321	6172	451	malignant-expressed	other
MMP10	0.962151	0.65005	5.07129	3.10421	GSE150321	6172	451	malignant-expressed	other
LAMA3	0.985639	0.833755	20.512	3.54767	GSE150321	6172	451	malignant-expressed	hemidesmosome / laminin-332
SLC7A8	0.959426	0.633415	13.7071	4.43459	GSE150321	6172	451	malignant-expressed	other
DSG2	0.97686	0.75519	26.1828	7.09534	GSE150321	6172	451	malignant-expressed	other
CXCL14	0.966838	0.680551	53.0784	31.929	GSE150321	6172	451	malignant-expressed	other
STON2	0.9819	0.798551	16.8989	4.43459	GSE150321	6172	451	malignant-expressed	other
ITGA6	0.996205	0.950455	28.9533	4.43459	GSE150321	6172	451	malignant-expressed	hemidesmosome / laminin-332
CDH13	0.906757	0.415411	5.1199	5.76497	GSE150321	6172	451	CAF-expressed	other
TNC	0.769948	0.196503	16.4128	29.9335	GSE150321	6172	451	CAF-expressed	other
GJA1	0.927447	0.482957	26.6526	21.0643	GSE150321	6172	451	CAF-expressed	other
F3	0.946923	0.565907	14.3876	11.0865	GSE150321	6172	451	malignant-expressed	other
SEMA3C	0.893872	0.38098	10.2884	10.643	GSE150321	6172	451	CAF-expressed	other
PSMD2	0.937247	0.521845	32.5664	25.4989	GSE150321	6172	451	malignant-expressed	other
TNFRSF12A	0.912528	0.43256	25.2268	27.9379	GSE150321	6172	451	CAF-expressed	other
SLC31A2	0.959462	0.633629	4.58522	2.88248	GSE150321	6172	451	malignant-expressed	other
PDPN	0.753745	0.18278	13.0428	28.6031	GSE150321	6172	451	CAF-expressed	other
SLC38A5	0.818411	0.247742	1.32858	2.88248	GSE150321	6172	451	CAF-expressed	other
OCIAD2	0.980695	0.787779	36.8762	9.7561	GSE150321	6172	451	malignant-expressed	other
IGFBP3	0.854678	0.300581	35.7907	27.9379	GSE150321	6172	451	CAF-expressed	other
TAX1BP3	0.874621	0.337633	24.4653	33.0377	GSE150321	6172	451	CAF-expressed	other
FRMD6	0.877961	0.344557	18.3895	19.9557	GSE150321	6172	451	CAF-expressed	other
TGFBI	0.851244	0.294855	19.5237	29.7118	GSE150321	6172	451	CAF-expressed	other
PTK7	0.805162	0.231932	12.8321	23.5033	GSE150321	6172	451	CAF-expressed	other
PLAU	0.814547	0.242967	22.6669	27.051	GSE150321	6172	451	CAF-expressed	other
MT2A	0.939904	0.533331	65.2625	65.6319	GSE150321	6172	451	malignant-expressed	other
FHL2	0.871016	0.330408	12.6215	16.6297	GSE150321	6172	451	CAF-expressed	other
COPB2	0.940715	0.536928	25.5833	19.9557	GSE150321	6172	451	malignant-expressed	other
MFAP2	0.661817	0.125109	12.2327	29.2683	GSE150321	6172	451	CAF-expressed	other
MPZL1	0.899149	0.394482	15.4731	17.0732	GSE150321	6172	451	CAF-expressed	other
FKBP9	0.807835	0.234997	11.1471	20.3991	GSE150321	6172	451	CAF-expressed	other
EXT2	0.890735	0.37331	8.60337	11.3082	GSE150321	6172	451	CAF-expressed	other
SERPINE2	0.752592	0.181855	18.7946	31.4856	GSE150321	6172	451	CAF-expressed	other
P4HA2	0.81758	0.246703	11.941	19.7339	GSE150321	6172	451	CAF-expressed	other
TPST1	0.766431	0.193404	5.49255	14.4124	GSE150321	6172	451	CAF-expressed	other
MMP1	0.602644	0.099767	11.617	34.3681	GSE150321	6172	451	CAF-expressed	other
GALNT2	0.927825	0.484363	20.0097	16.1863	GSE150321	6172	451	CAF-expressed	other
NAGK	0.937543	0.5231	29.3746	23.0599	GSE150321	6172	451	malignant-expressed	other
FSTL3	0.815286	0.24387	4.19637	6.43016	GSE150321	6172	451	CAF-expressed	other
CAV1	0.811886	0.23976	27.9488	52.9933	GSE150321	6172	451	CAF-expressed	other
INHBA	0.776379	0.202357	10.256	44.5676	GSE150321	6172	451	CAF-expressed	other
TMED9	0.909275	0.42275	39.6306	41.6851	GSE150321	6172	451	CAF-expressed	other
PLOD2	0.770653	0.197133	11.0499	23.9468	GSE150321	6172	451	CAF-expressed	other
MAGED1	0.712957	0.153615	8.1173	27.7162	GSE150321	6172	451	CAF-expressed	other
SEC13	0.854767	0.300731	19.3292	28.8248	GSE150321	6172	451	CAF-expressed	other
ACTN1	0.871311	0.330991	34.8347	49.2239	GSE150321	6172	451	CAF-expressed	other
ECM1	0.847225	0.288371	11.1147	32.3725	GSE150321	6172	451	CAF-expressed	other
PLOD3	0.844418	0.283973	7.85807	13.5255	GSE150321	6172	451	CAF-expressed	other
SERPINE1	0.941519	0.540533	17.0285	14.1907	GSE150321	6172	451	malignant-expressed	other
APP	0.813245	0.24139	33.2955	52.3282	GSE150321	6172	451	CAF-expressed	other
PSAP	0.837765	0.27396	59.8185	82.0399	GSE150321	6172	451	CAF-expressed	other
ESYT1	0.904706	0.409589	9.23526	7.76053	GSE150321	6172	451	CAF-expressed	other
SERPINH1	0.672905	0.13068	25.1296	64.3016	GSE150321	6172	451	CAF-expressed	other
DKK3	0.638359	0.114248	10.7259	36.1419	GSE150321	6172	451	CAF-expressed	other
PRSS23	0.448366	0.056063	8.66818	40.5765	GSE150321	6172	451	CAF-expressed	other
ITGB1	0.749216	0.179186	36.2443	73.8359	GSE150321	6172	451	CAF-expressed	other
MYH9	0.859007	0.308052	50.1296	62.306	GSE150321	6172	451	CAF-expressed	other
DHRS7	0.931951	0.500186	21.8244	20.8426	GSE150321	6172	451	malignant-expressed	other
HTRA1	0.376504	0.0422604	8.0849	47.6718	GSE150321	6172	451	CAF-expressed	other
ARPC1B	0.938801	0.52851	24.9028	19.5122	GSE150321	6172	451	malignant-expressed	other
NMRK1	0.936663	0.519376	9.93195	6.65188	GSE150321	6172	451	malignant-expressed	other
ANXA5	0.702203	0.146978	26.8633	63.4146	GSE150321	6172	451	CAF-expressed	other
BMP1	0.647889	0.118518	8.0687	30.5987	GSE150321	6172	451	CAF-expressed	other
TPM4	0.774314	0.200451	52.1225	76.4967	GSE150321	6172	451	CAF-expressed	other
LTBP1	0.844265	0.283736	16.6397	29.49	GSE150321	6172	451	CAF-expressed	other
ITGA5	0.8503	0.293312	9.44588	17.5166	GSE150321	6172	451	CAF-expressed	other
RABAC1	0.691259	0.140602	14.4524	40.7982	GSE150321	6172	451	CAF-expressed	other
PDLIM7	0.69985	0.145576	10.5314	30.3769	GSE150321	6172	451	CAF-expressed	other
CD63	0.680292	0.134564	46.6461	87.5831	GSE150321	6172	451	CAF-expressed	other
CALU	0.676914	0.13277	25.3078	60.0887	GSE150321	6172	451	CAF-expressed	other
CD99	0.779315	0.205114	34.3973	63.8581	GSE150321	6172	451	CAF-expressed	other
LGALS1	0.442325	0.0547825	25.9235	88.9135	GSE150321	6172	451	CAF-expressed	other
MAGED2	0.672377	0.130408	10.9527	34.1463	GSE150321	6172	451	CAF-expressed	other
SLC39A14	0.727421	0.163183	3.59689	10.8647	GSE150321	6172	451	CAF-expressed	other
EMP3	0.688957	0.139306	15.9106	43.9024	GSE150321	6172	451	CAF-expressed	other
C1S	0.400341	0.0465146	19.0538	79.8226	GSE150321	6172	451	CAF-expressed	other
TPM1	0.435958	0.0534592	16.8665	64.9667	GSE150321	6172	451	CAF-expressed	other
SERINC1	0.777888	0.203767	14.6144	31.4856	GSE150321	6172	451	CAF-expressed	other
TIMP3	0.385845	0.0438926	7.16137	35.6984	GSE150321	6172	451	CAF-expressed	other
COL5A2	0.267465	0.0259869	10.013	74.2794	GSE150321	6172	451	CAF-expressed	other
COL4A2	0.209164	0.0189599	6.93454	51.2195	GSE150321	6172	451	CAF-expressed	other
THBS1	0.526444	0.0751299	6.98315	30.1552	GSE150321	6172	451	CAF-expressed	other
FSTL1	0.227699	0.0210896	5.58976	65.1885	GSE150321	6172	451	CAF-expressed	other
HERPUD1	0.870201	0.328809	18.8108	26.6075	GSE150321	6172	451	CAF-expressed	other
IL32	0.630592	0.110903	13.9015	53.8803	GSE150321	6172	451	CAF-expressed	other
MMP2	0.236161	0.022093	14.6954	65.1885	GSE150321	6172	451	CAF-expressed	other
IGFBP7	0.207324	0.0187535	20.7388	87.1397	GSE150321	6172	451	CAF-expressed	other
VIM	0.365409	0.0403772	25.5023	91.796	GSE150321	6172	451	CAF-expressed	other
COL1A1	0.159159	0.0136427	42.9034	94.235	GSE150321	6172	451	CAF-expressed	other
TAGLN	0.155506	0.0132769	5.76798	61.6408	GSE150321	6172	451	CAF-expressed	other
ITGB6	0.974629	0.937041	32.0751	2.52398	GSE181919	5113	1981	malignant-expressed	other
COL17A1	0.983785	0.959195	49.4035	7.06714	GSE181919	5113	1981	malignant-expressed	hemidesmosome / laminin-332
LAMB3	0.973374	0.934054	69.646	15.4467	GSE181919	5113	1981	malignant-expressed	hemidesmosome / laminin-332
LAMC2	0.980685	0.951625	52.963	8.8844	GSE181919	5113	1981	malignant-expressed	hemidesmosome / laminin-332
PTHLH	0.878496	0.736931	39.1355	23.2711	GSE181919	5113	1981	malignant-expressed	other
MMP10	0.713789	0.491419	9.42695	7.62241	GSE181919	5113	1981	CAF-expressed	other
LAMA3	0.982719	0.956584	37.9229	2.92781	GSE181919	5113	1981	malignant-expressed	hemidesmosome / laminin-332
SLC7A8	0.861162	0.706157	29.865	11.7617	GSE181919	5113	1981	malignant-expressed	other
DSG2	0.832389	0.658017	50.753	21.1005	GSE181919	5113	1981	malignant-expressed	other
CXCL14	0.696579	0.470752	36.1236	53.3569	GSE181919	5113	1981	CAF-expressed	other
STON2	0.945675	0.870876	32.6227	3.68501	GSE181919	5113	1981	malignant-expressed	other
ITGA6	0.984444	0.960814	56.0532	5.30035	GSE181919	5113	1981	malignant-expressed	hemidesmosome / laminin-332
CDH13	0.722466	0.502135	26.6575	17.5164	GSE181919	5113	1981	malignant-expressed	other
TNC	0.305958	0.145882	28.0266	54.0131	GSE181919	5113	1981	CAF-expressed	other
GJA1	0.602361	0.369848	54.6841	60.8783	GSE181919	5113	1981	CAF-expressed	other
F3	0.879136	0.738095	42.6755	26.6532	GSE181919	5113	1981	malignant-expressed	other
SEMA3C	0.611898	0.379214	23.7825	18.2736	GSE181919	5113	1981	CAF-expressed	other
PSMD2	0.807518	0.619112	81.107	61.9889	GSE181919	5113	1981	malignant-expressed	other
TNFRSF12A	0.607123	0.374502	75.3569	86.7744	GSE181919	5113	1981	CAF-expressed	other
SLC31A2	0.771269	0.566431	29.4348	18.1726	GSE181919	5113	1981	malignant-expressed	other
PDPN	0.404908	0.208624	39.957	77.9909	GSE181919	5113	1981	CAF-expressed	other
SLC38A5	0.670612	0.440969	23.6261	28.1676	GSE181919	5113	1981	CAF-expressed	other
OCIAD2	0.95961	0.902009	85.0577	24.8864	GSE181919	5113	1981	malignant-expressed	other
IGFBP3	0.612288	0.3796	43.9077	27.7133	GSE181919	5113	1981	CAF-expressed	other
TAX1BP3	0.570215	0.339515	77.3518	89.2479	GSE181919	5113	1981	CAF-expressed	other
FRMD6	0.462777	0.250236	47.213	60.1212	GSE181919	5113	1981	CAF-expressed	other
TGFBI	0.625455	0.392834	50.3031	60.8279	GSE181919	5113	1981	CAF-expressed	other
PTK7	0.244967	0.111667	35.4978	76.8299	GSE181919	5113	1981	CAF-expressed	other
PLAU	0.666189	0.436056	64.248	62.2413	GSE181919	5113	1981	CAF-expressed	other
MT2A	0.524231	0.299185	79.2685	93.5891	GSE181919	5113	1981	CAF-expressed	other
FHL2	0.685376	0.457703	58.2437	55.679	GSE181919	5113	1981	CAF-expressed	other
COPB2	0.737299	0.520936	57.9308	41.999	GSE181919	5113	1981	malignant-expressed	other
MFAP2	0.18812	0.0823786	28.0853	78.95	GSE181919	5113	1981	CAF-expressed	other
MPZL1	0.608524	0.37588	61.2556	63.3518	GSE181919	5113	1981	CAF-expressed	other
FKBP9	0.466462	0.253026	42.8711	65.2701	GSE181919	5113	1981	CAF-expressed	other
EXT2	0.665762	0.435583	38.0598	31.9031	GSE181919	5113	1981	CAF-expressed	other
SERPINE2	0.738932	0.523044	42.2453	40.4846	GSE181919	5113	1981	malignant-expressed	other
P4HA2	0.440574	0.233793	40.1134	58.5058	GSE181919	5113	1981	CAF-expressed	other
TPST1	0.34878	0.171847	27.7723	53.4578	GSE181919	5113	1981	CAF-expressed	other
MMP1	0.0950393	0.0390986	19.0104	51.0348	GSE181919	5113	1981	CAF-expressed	other
GALNT2	0.712236	0.489523	43.6925	36.951	GSE181919	5113	1981	CAF-expressed	other
NAGK	0.702888	0.47824	54.9775	46.4917	GSE181919	5113	1981	CAF-expressed	other
FSTL3	0.534835	0.308185	23.5674	34.4271	GSE181919	5113	1981	CAF-expressed	other
CAV1	0.695756	0.469783	46.0199	76.1736	GSE181919	5113	1981	CAF-expressed	other
INHBA	0.279636	0.130738	20.7315	77.0823	GSE181919	5113	1981	CAF-expressed	other
TMED9	0.664433	0.434118	91.9812	90.9642	GSE181919	5113	1981	CAF-expressed	other
PLOD2	0.535888	0.309089	43.4383	55.0227	GSE181919	5113	1981	CAF-expressed	other
MAGED1	0.414684	0.215376	38.0403	58.9096	GSE181919	5113	1981	CAF-expressed	other
SEC13	0.49972	0.279025	57.7939	70.2675	GSE181919	5113	1981	CAF-expressed	other
ACTN1	0.452358	0.242443	55.5251	83.2408	GSE181919	5113	1981	CAF-expressed	other
ECM1	0.622814	0.390152	37.0624	75.0631	GSE181919	5113	1981	CAF-expressed	other
PLOD3	0.450262	0.240892	27.2834	45.0782	GSE181919	5113	1981	CAF-expressed	other
SERPINE1	0.478316	0.26212	29.0045	45.684	GSE181919	5113	1981	CAF-expressed	other
APP	0.624693	0.392058	80.3051	85.8657	GSE181919	5113	1981	CAF-expressed	other
PSAP	0.565186	0.334935	94.0348	97.577	GSE181919	5113	1981	CAF-expressed	other
ESYT1	0.753686	0.542444	32.3294	18.9803	GSE181919	5113	1981	malignant-expressed	other
SERPINH1	0.255213	0.117203	60.1604	95.9112	GSE181919	5113	1981	CAF-expressed	other
DKK3	0.386122	0.195946	28.5351	61.1812	GSE181919	5113	1981	CAF-expressed	other
PRSS23	0.274803	0.128021	32.7205	69.4599	GSE181919	5113	1981	CAF-expressed	other
ITGB1	0.420963	0.21977	70.3305	93.5386	GSE181919	5113	1981	CAF-expressed	other
MYH9	0.458894	0.247315	68.6485	86.1181	GSE181919	5113	1981	CAF-expressed	other
DHRS7	0.766258	0.559496	63.0354	45.3811	GSE181919	5113	1981	malignant-expressed	other
HTRA1	0.177598	0.0772089	29.4934	85.6133	GSE181919	5113	1981	CAF-expressed	other
ARPC1B	0.672238	0.442787	86.2898	90.6108	GSE181919	5113	1981	CAF-expressed	other
NMRK1	0.809599	0.622277	41.6585	20.5452	GSE181919	5113	1981	malignant-expressed	other
ANXA5	0.442483	0.235182	76.9802	95.6083	GSE181919	5113	1981	CAF-expressed	other
BMP1	0.214232	0.0955405	25.1711	72.4382	GSE181919	5113	1981	CAF-expressed	other
TPM4	0.473874	0.258691	91.9226	97.8294	GSE181919	5113	1981	CAF-expressed	other
LTBP1	0.29922	0.141949	21.3182	52.7007	GSE181919	5113	1981	CAF-expressed	other
ITGA5	0.431979	0.227591	27.0487	53.7607	GSE181919	5113	1981	CAF-expressed	other
RABAC1	0.384138	0.194629	84.5687	98.3847	GSE181919	5113	1981	CAF-expressed	other
PDLIM7	0.3434	0.16849	43.9859	78.0414	GSE181919	5113	1981	CAF-expressed	other
CD63	0.371366	0.186252	97.301	99.9495	GSE181919	5113	1981	CAF-expressed	other
CALU	0.357734	0.177497	62.39	89.6012	GSE181919	5113	1981	CAF-expressed	other
CD99	0.42247	0.220832	90.8664	97.9808	GSE181919	5113	1981	CAF-expressed	other
LGALS1	0.157889	0.0677231	75.0049	100	GSE181919	5113	1981	CAF-expressed	other
MAGED2	0.39683	0.203125	44.9834	72.842	GSE181919	5113	1981	CAF-expressed	other
SLC39A14	0.234357	0.10602	18.0716	54.9218	GSE181919	5113	1981	CAF-expressed	other
EMP3	0.330425	0.160508	48.2496	93.2357	GSE181919	5113	1981	CAF-expressed	other
C1S	0.147233	0.0626994	43.8099	97.577	GSE181919	5113	1981	CAF-expressed	other
TPM1	0.189948	0.0832846	53.5693	91.1661	GSE181919	5113	1981	CAF-expressed	other
SERINC1	0.629327	0.396791	52.8457	51.792	GSE181919	5113	1981	CAF-expressed	other
TIMP3	0.32543	0.157478	29.6499	56.0323	GSE181919	5113	1981	CAF-expressed	other
COL5A2	0.0284954	0.0112365	12.3606	92.3271	GSE181919	5113	1981	CAF-expressed	other
COL4A2	0.126769	0.0532511	21.2595	72.4382	GSE181919	5113	1981	CAF-expressed	other
THBS1	0.184855	0.0807663	17.7	62.9985	GSE181919	5113	1981	CAF-expressed	other
FSTL1	0.0698569	0.0282756	22.9024	97.0217	GSE181919	5113	1981	CAF-expressed	other
HERPUD1	0.660046	0.429306	68.9615	73.1954	GSE181919	5113	1981	CAF-expressed	other
IL32	0.449393	0.24025	77.6843	96.0121	GSE181919	5113	1981	CAF-expressed	other
MMP2	0.0378219	0.0150014	17.2893	93.5386	GSE181919	5113	1981	CAF-expressed	other
IGFBP7	0.0963066	0.0396526	53.0804	97.0217	GSE181919	5113	1981	CAF-expressed	other
VIM	0.0884617	0.0362376	46.2742	99.9495	GSE181919	5113	1981	CAF-expressed	other
COL1A1	0.00972707	0.00379128	29.1414	99.0914	GSE181919	5113	1981	CAF-expressed	other
TAGLN	0.0566235	0.0227267	16.37	75.366	GSE181919	5113	1981	CAF-expressed	other

### Sheet: SD2b_partition_repl_summary
Supplementary Data 2b. dataset	genes	malignant_by_total_share	malignant_by_per_cell	stromal_by_per_cell	rho_per_cell_vs_discovery_total_share	hemidesmosome_median_share_per_cell	other_median_share_per_cell	hemidesmosome_vs_other_p_one_sided
GSE103322	95	52	33	62	0.904759	0.988541	0.387731	1.4325e-06
GSE150321	94	80	23	71	0.780457	0.919416	0.242967	7.28717e-08
GSE181919	94	46	20	74	0.721345	0.956583	0.253026	3.64358e-08

### Sheet: SD2c_partition_repl_cross
Supplementary Data 2c. genes_in_all	rho_GSE103322_vs_GSE150321	kappa_GSE103322_vs_GSE150321	rho_GSE103322_vs_GSE181919	kappa_GSE103322_vs_GSE181919	rho_GSE150321_vs_GSE181919	kappa_GSE150321_vs_GSE181919	malignant_side_in_all_three	stromal_side_in_all_three
94	0.882744	0.618713	0.844627	0.583149	0.905776	0.72902	16	58

### Sheet: SD2d_partition_GSE181919_pts
Supplementary Data 2d. Unnamed: 0	n_patients	median_share_per_cell	frac_patients_malignant_side
ITGB6	13	0.982482	1
COL17A1	13	0.991991	1
LAMB3	13	0.957549	1
LAMC2	13	0.962252	1
PTHLH	13	0.834013	0.769231
MMP10	12	0.784475	0.666667
LAMA3	13	0.950492	1
SLC7A8	13	0.743749	0.769231
DSG2	13	0.782818	0.846154
CXCL14	13	0.523606	0.538462
STON2	13	0.896298	0.846154
ITGA6	13	0.985579	1
CDH13	13	0.766171	0.692308
TNC	13	0.0876597	0.0769231
GJA1	13	0.405519	0.461538
F3	13	0.664003	0.769231
SEMA3C	13	0.44958	0.461538
PSMD2	13	0.659298	0.846154
TNFRSF12A	13	0.448932	0.461538
SLC31A2	13	0.609617	0.692308
PDPN	13	0.268551	0.153846
SLC38A5	13	0.69473	0.692308
OCIAD2	13	0.93496	1
IGFBP3	13	0.228127	0.230769
TAX1BP3	13	0.522537	0.615385
FRMD6	13	0.258867	0
TGFBI	13	0.325256	0.384615
PTK7	13	0.268594	0
PLAU	13	0.488431	0.384615
MT2A	13	0.331925	0.461538
FHL2	13	0.479943	0.461538
COPB2	13	0.522051	0.692308
MFAP2	13	0.145108	0
MPZL1	13	0.34796	0.307692
FKBP9	13	0.268217	0.0769231
EXT2	13	0.451378	0.461538
SERPINE2	13	0.396753	0.307692
P4HA2	13	0.267827	0.307692
TPST1	13	0.190985	0
MMP1	12	0.145143	0.166667
GALNT2	13	0.561347	0.615385
NAGK	13	0.418887	0.461538
FSTL3	13	0.234517	0.461538
CAV1	13	0.354204	0.307692
INHBA	13	0.112935	0.0769231
TMED9	13	0.486311	0.461538
PLOD2	13	0.35549	0.153846
MAGED1	13	0.240103	0.0769231
SEC13	13	0.327456	0.0769231
ACTN1	13	0.381916	0.230769
ECM1	13	0.247294	0.230769
PLOD3	13	0.249894	0.153846
SERPINE1	13	0.218207	0.230769
APP	13	0.415904	0.307692
PSAP	13	0.349042	0
ESYT1	13	0.475857	0.461538
SERPINH1	13	0.141907	0
DKK3	13	0.245442	0.153846
PRSS23	13	0.195098	0
ITGB1	13	0.293995	0
MYH9	13	0.341931	0.0769231
DHRS7	13	0.568256	0.692308
HTRA1	13	0.115089	0
ARPC1B	13	0.405985	0.384615
NMRK1	13	0.67615	1
ANXA5	13	0.239339	0.0769231
BMP1	13	0.148393	0
TPM4	13	0.273569	0
LTBP1	13	0.100597	0.230769
ITGA5	13	0.234207	0.0769231
RABAC1	13	0.271332	0
PDLIM7	13	0.291043	0
CD63	13	0.207016	0
CALU	13	0.153666	0
CD99	13	0.187246	0.0769231
LGALS1	13	0.123733	0
MAGED2	13	0.224731	0
SLC39A14	13	0.188297	0
EMP3	13	0.185343	0
C1S	13	0.0601609	0
TPM1	13	0.0860627	0
SERINC1	13	0.418047	0.153846
TIMP3	13	0.296252	0.0769231
COL5A2	13	0.0243131	0
COL4A2	13	0.0869074	0
THBS1	13	0.0669923	0.0769231
FSTL1	13	0.0271025	0
HERPUD1	13	0.401453	0.153846
IL32	13	0.29252	0.0769231
MMP2	13	0.00745881	0
IGFBP7	13	0.0461252	0
VIM	13	0.0605523	0
COL1A1	13	0.00381382	0
TAGLN	13	0.016573	0
