## Supplementary material for "Malignant and stromal partial EMT programmes and cetuximab outcome in head and neck cancer": Supplementary_Data_3.xlsx

### Sheet: SD3_arm_gene_sets
Supplementary Data 3. score	n_genes	genes
malignant_arm	52	ITGB6, COL17A1, LAMB3, LAMC2, PTHLH, MMP10, LAMA3, SLC7A8, DSG2, CXCL14, STON2, ITGA6, CDH13, TNC, GJA1, F3, SEMA3C, PSMD2, TNFRSF12A, SLC31A2, PDPN, SLC38A5, OCIAD2, IGFBP3, TAX1BP3, FRMD6, TGFBI, PTK7, PLAU, MT2A, FHL2, COPB2, MFAP2, MPZL1, FKBP9, EXT2, SERPINE2, P4HA2, TPST1, GALNT2, NAGK, TMED9, MAGED1, SEC13, TNFRSF6B, PLOD3, PSAP, ESYT1, MYH9, DHRS7, ARPC1B, NMRK1
stromal_arm	43	MMP1, FSTL3, CAV1, INHBA, PLOD2, ACTN1, ECM1, SERPINE1, APP, SERPINH1, DKK3, PRSS23, ITGB1, HTRA1, ANXA5, BMP1, TPM4, LTBP1, ITGA5, RABAC1, PDLIM7, CD63, CALU, CD99, LGALS1, MAGED2, SLC39A14, EMP3, C1S, TPM1, SERINC1, TIMP3, COL5A2, COL4A2, THBS1, FSTL1, HERPUD1, IL32, MMP2, IGFBP7, VIM, COL1A1, TAGLN
malignant_arm_core	12	ITGB6, COL17A1, LAMB3, LAMC2, PTHLH, MMP10, LAMA3, SLC7A8, DSG2, CXCL14, STON2, ITGA6
stromal_arm_core	14	LTBP1, SLC39A14, C1S, TPM1, TIMP3, COL5A2, COL4A2, THBS1, FSTL1, MMP2, IGFBP7, VIM, COL1A1, TAGLN
malignant_arm_noZhou	48	ITGB6, LAMB3, PTHLH, MMP10, SLC7A8, DSG2, CXCL14, STON2, ITGA6, CDH13, TNC, GJA1, F3, SEMA3C, PSMD2, TNFRSF12A, SLC31A2, PDPN, SLC38A5, OCIAD2, IGFBP3, TAX1BP3, FRMD6, TGFBI, PTK7, PLAU, FHL2, COPB2, MFAP2, MPZL1, FKBP9, EXT2, SERPINE2, P4HA2, TPST1, GALNT2, NAGK, TMED9, MAGED1, SEC13, TNFRSF6B, PLOD3, PSAP, ESYT1, MYH9, DHRS7, ARPC1B, NMRK1
malignant_arm_core_noZhou	9	ITGB6, LAMB3, PTHLH, MMP10, SLC7A8, DSG2, CXCL14, STON2, ITGA6
malignant_consensus	16	COL17A1, COPB2, DSG2, F3, ITGA6, ITGB6, LAMA3, LAMB3, LAMC2, NMRK1, OCIAD2, PSMD2, PTHLH, SLC31A2, SLC7A8, STON2
stromal_consensus	58	ACTN1, ANXA5, APP, BMP1, C1S, CALU, CAV1, CD63, CD99, COL1A1, COL4A2, COL5A2, DKK3, ECM1, EMP3, EXT2, FHL2, FKBP9, FRMD6, FSTL1, FSTL3, HERPUD1, HTRA1, IGFBP7, IL32, INHBA, ITGA5, ITGB1, LGALS1, LTBP1, MAGED1, MAGED2, MFAP2, MMP1, MMP2, MPZL1, MYH9, P4HA2, PDLIM7, PLAU, PLOD2, PLOD3, PRSS23, PSAP, PTK7, RABAC1, SEC13, SERINC1, SERPINH1, SLC39A14, TAGLN, TGFBI, THBS1, TIMP3, TPM1, TPM4, TPST1, VIM
malignant_share_ge_0.6	22	ITGB6, COL17A1, LAMB3, LAMC2, PTHLH, MMP10, LAMA3, SLC7A8, DSG2, CXCL14, STON2, ITGA6, CDH13, TNC, GJA1, F3, SEMA3C, PSMD2, TNFRSF12A, SLC31A2, PDPN, SLC38A5
malignant_share_ge_0.7	14	ITGB6, COL17A1, LAMB3, LAMC2, PTHLH, MMP10, LAMA3, SLC7A8, DSG2, CXCL14, STON2, ITGA6, CDH13, TNC
malignant_share_ge_0.9	9	ITGB6, COL17A1, LAMB3, LAMC2, PTHLH, MMP10, LAMA3, SLC7A8, DSG2

### Sheet: SD3b_arm_tcga_correlations
Supplementary Data 3b. score	pEMT_specificity	puram_pemt	hallmark_EMT	GS76	MLR_mu	puram_epi_dif_1	ME_M06	ME_M13	malignant_arm	stromal_arm	malignant_arm_core	stromal_arm_core	malignant_consensus	stromal_consensus
malignant_arm	0.598024	0.967763	0.738973	-0.119066	0.431144	-0.122244	0.576307	0.465324	1	0.869121	0.905727	0.736962	0.913876	0.896113
stromal_arm	0.368609	0.963334	0.922857	-0.319771	0.512725	-0.265644	0.803827	0.241654	0.869121	1	0.686602	0.947943	0.683018	0.993592
malignant_arm_core	0.673115	0.824119	0.538822	0.0127601	0.346988	0.0178977	0.365751	0.586958	0.905727	0.686602	1	0.540264	0.94222	0.710462
stromal_arm_core	0.196768	0.865523	0.968115	-0.30581	0.485327	-0.263386	0.908273	0.10181	0.736962	0.947943	0.540264	1	0.525237	0.93603
malignant_consensus	0.686537	0.826379	0.533761	0.0528049	0.278072	-0.000610892	0.356781	0.524544	0.913876	0.683018	0.94222	0.525237	1	0.709429
stromal_consensus	0.381649	0.974815	0.923521	-0.289713	0.49273	-0.266653	0.805853	0.237527	0.896113	0.993592	0.710462	0.93603	0.709429	1

### Sheet: SD3c_arm_GSE65021
Supplementary Data 3c. score	AUC	AUC_low	AUC_up	rank_biserial	p_two_sided	OR_firth	OR_low	OR_up	p_firth	rho_axis	rho_puram_pemt
malignant_arm	0.774725	0.623695	0.906595	0.549451	0.00478083	3.29517	1.29236	11.2068	0.00866414	0.717824	0.958537
stromal_arm	0.532967	0.339019	0.716113	0.0659341	0.744352	1.30977	0.700013	3.13093	0.426701	0.301689	0.85666
malignant_arm_core	0.821429	0.681319	0.940104	0.642857	0.00095487	4.2181	1.6054	15.4191	0.00148155	0.820826	0.833208
stromal_arm_core	0.42033	0.235082	0.613109	-0.159341	0.419003	0.937551	0.508129	1.8024	0.833314	-0.0236398	0.574296
malignant_consensus	0.837912	0.698667	0.949821	0.675824	0.00051346	6.19698	2.02985	27.7999	0.000328607	0.757411	0.81651
stromal_consensus	0.535714	0.34188	0.71485	0.0714286	0.723	1.35952	0.71893	3.29147	0.373841	0.322139	0.878799
malignant_arm_noZhou	0.763736	0.608575	0.89867	0.527473	0.00676866	3.11851	1.21916	10.8335	0.0132098	0.684615	0.960788
malignant_arm_core_noZhou	0.815934	0.674473	0.9319	0.631868	0.00116717	4.39212	1.56749	17.7801	0.00212509	0.759662	0.822326
malignant_share_ge_0.6	0.802198	0.659334	0.9279	0.604396	0.00190277	3.74656	1.48721	12.9343	0.0026531	0.783677	0.890432
malignant_share_ge_0.7	0.813187	0.670063	0.93352	0.626374	0.00128895	3.75222	1.50187	12.7089	0.00241031	0.817261	0.83621
malignant_share_ge_0.9	0.782967	0.626736	0.917384	0.565934	0.00365485	3.12602	1.36119	9.37366	0.00484971	0.812946	0.769794
pEMT_specificity	0.78022	0.616659	0.923077	0.56044	0.0040001	2.84573	1.39666	6.73093	0.00307895	1	0.594184
puram_pemt	0.706044	0.533333	0.857153	0.412088	0.0346404	2.25408	0.979844	6.96735	0.0572161	0.594184	1

### Sheet: SD3d_arm_GSE65021_joint
Supplementary Data 3d. terms	rho	OR_1	OR_2	p_1	p_2
malignant_arm + stromal_arm	0.716323	19.454	0.108443	0.000410601	0.0104873
malignant_arm_core + stromal_arm_core	0.144465	4.76068	0.514344	0.000742019	0.163314
pEMT_specificity + stromal_arm	0.301689	2.91337	0.852209	0.00502847	0.686641
malignant_arm + puram_epi_dif_1	0.370544	4.57582	5.84117	0.0218147	0.000722022
malignant_arm_core + puram_epi_dif_1	0.386304	6.64335	6.45567	0.00594638	0.00106818
malignant_arm_core + GS76	0.334522	5.7982	12.8797	0.00674383	0.00523032

### Sheet: SD3e_arm_survival_pooled
Supplementary Data 3e. score	model	pooling	HR	CI_low	CI_up	p_value	I2_percent	tau2	Q	p_heterogeneity	k
malignant_arm	univariable	random	1.26648	1.1443	1.4017	5.01082e-06	0	0	0.960615	0.810781	4
malignant_arm	univariable	fixed	1.26648	1.1443	1.4017	5.01082e-06	0	0	0.960615	0.810781	4
malignant_arm	adjusted	random	1.24602	1.09478	1.41816	0.000863763	10.3084	0.00196915	3.3448	0.341456	4
malignant_arm	adjusted	fixed	1.23895	1.09992	1.39554	0.000418108	10.3084	0	3.3448	0.341456	4
stromal_arm	univariable	random	1.2563	1.13673	1.38844	7.76305e-06	0	0	2.45063	0.484279	4
stromal_arm	univariable	fixed	1.2563	1.13673	1.38844	7.76305e-06	0	0	2.45063	0.484279	4
stromal_arm	adjusted	random	1.19374	1.04702	1.36102	0.00812881	19.9605	0.00374761	3.74815	0.289975	4
stromal_arm	adjusted	fixed	1.18218	1.05698	1.32221	0.00338662	19.9605	0	3.74815	0.289975	4
malignant_arm_core	univariable	random	1.18453	1.06646	1.31567	0.00157216	0	0	1.05032	0.789077	4
malignant_arm_core	univariable	fixed	1.18453	1.06646	1.31567	0.00157216	0	0	1.05032	0.789077	4
malignant_arm_core	adjusted	random	1.18762	1.01211	1.39358	0.035075	31.0692	0.00835109	4.35219	0.225859	4
malignant_arm_core	adjusted	fixed	1.17014	1.03349	1.32484	0.0131384	31.0692	0	4.35219	0.225859	4
stromal_arm_core	univariable	random	1.18317	1.0523	1.33031	0.00491828	18.528	0.00284128	3.68225	0.297883	4
stromal_arm_core	univariable	fixed	1.17388	1.06237	1.29709	0.00164322	18.528	0	3.68225	0.297883	4
stromal_arm_core	adjusted	random	1.11208	0.95637	1.29315	0.167476	39.6584	0.00936626	4.9717	0.173882	4
stromal_arm_core	adjusted	fixed	1.09824	0.984864	1.22466	0.0918664	39.6584	0	4.9717	0.173882	4
malignant_consensus	univariable	random	1.25152	1.12656	1.39035	2.91138e-05	0	0	1.84581	0.605018	4
malignant_consensus	univariable	fixed	1.25152	1.12656	1.39035	2.91138e-05	0	0	1.84581	0.605018	4
malignant_consensus	adjusted	random	1.28256	1.05355	1.56134	0.0131433	51.9321	0.0201823	6.24117	0.100449	4
malignant_consensus	adjusted	fixed	1.24046	1.09722	1.4024	0.000577303	51.9321	0	6.24117	0.100449	4
stromal_consensus	univariable	random	1.26611	1.14536	1.3996	3.95137e-06	0	0	1.88232	0.597187	4
stromal_consensus	univariable	fixed	1.26611	1.14536	1.3996	3.95137e-06	0	0	1.88232	0.597187	4
stromal_consensus	adjusted	random	1.1931	1.06637	1.33488	0.00205813	0.00156569	2.37129e-07	3.00005	0.391618	4
stromal_consensus	adjusted	fixed	1.1931	1.06637	1.33488	0.00205798	0.00156569	0	3.00005	0.391618	4
pEMT_specificity	univariable	random	1.20978	1.05387	1.38876	0.00682383	37.7772	0.00751139	4.82138	0.185354	4
pEMT_specificity	univariable	fixed	1.20118	1.08955	1.32424	0.000230004	37.7772	0	4.82138	0.185354	4
pEMT_specificity	adjusted	random	1.24943	1.02607	1.52141	0.0266853	63.9415	0.0249215	8.3198	0.0398446	4
pEMT_specificity	adjusted	fixed	1.2109	1.08814	1.34752	0.000450184	63.9415	0	8.3198	0.0398446	4
puram_pemt	univariable	random	1.27419	1.15159	1.40984	2.6735e-06	0	0	1.26441	0.737602	4
puram_pemt	univariable	fixed	1.27419	1.15159	1.40984	2.6735e-06	0	0	1.26441	0.737602	4
puram_pemt	adjusted	random	1.22517	1.08716	1.38069	0.000866421	3.50853	0.000590089	3.10908	0.375111	4
puram_pemt	adjusted	fixed	1.22273	1.08861	1.37336	0.000693021	3.50853	0	3.10908	0.375111	4
hallmark_EMT	univariable	random	1.18962	1.07821	1.31253	0.000538249	0	0	2.43568	0.487028	4
hallmark_EMT	univariable	fixed	1.18962	1.07821	1.31253	0.000538249	0	0	2.43568	0.487028	4
hallmark_EMT	adjusted	random	1.1251	1.00285	1.26225	0.0445848	9.59992	0.00144702	3.31858	0.345065	4
hallmark_EMT	adjusted	fixed	1.12064	1.00734	1.24668	0.0362195	9.59992	0	3.31858	0.345065	4
MLR_mu	univariable	random	1.07644	0.937736	1.23566	0.295293	34.4197	0.00688557	4.57454	0.205737	4
MLR_mu	univariable	fixed	1.05616	0.953035	1.17043	0.297273	34.4197	0	4.57454	0.205737	4
MLR_mu	adjusted	random	1.06537	0.910798	1.24617	0.428525	33.4387	0.00859232	4.50713	0.211656	4
MLR_mu	adjusted	fixed	1.05023	0.929724	1.18636	0.430591	33.4387	0	4.50713	0.211656	4

### Sheet: SD3f_arm_survival_cohorts
Supplementary Data 3f. score	model	cohort	log_HR	se	var	n	events	HR	p
malignant_arm	univariable	TCGA-HNSC	0.216505	0.0692574	0.00479659	519	221	1.24173	0.00177144
malignant_arm	univariable	GSE41613	0.342944	0.138367	0.0191453	97	51	1.40909	0.0131929
malignant_arm	univariable	GSE65858	0.192319	0.111762	0.0124907	253	85	1.21206	0.0852881
malignant_arm	univariable	CPTAC_HNSCC	0.299542	0.175381	0.0307585	106	40	1.34924	0.0876456
malignant_arm	adjusted	TCGA-HNSC	0.158907	0.0846884	0.00717212	424	178	1.17223	0.0606036
malignant_arm	adjusted	GSE41613	0.487454	0.164833	0.02717	91	48	1.62817	0.0031039
malignant_arm	adjusted	GSE65858	0.167293	0.122269	0.0149498	250	84	1.1821	0.171239
malignant_arm	adjusted	CPTAC_HNSCC	0.242942	0.188783	0.0356391	104	40	1.27499	0.198135
stromal_arm	univariable	TCGA-HNSC	0.170657	0.0686169	0.00470828	519	221	1.18608	0.0128789
stromal_arm	univariable	GSE41613	0.355594	0.13745	0.0188924	97	51	1.42703	0.00967907
stromal_arm	univariable	GSE65858	0.323107	0.110327	0.0121721	253	85	1.38141	0.00340456
stromal_arm	univariable	CPTAC_HNSCC	0.164529	0.165325	0.0273323	106	40	1.17884	0.319645
stromal_arm	adjusted	TCGA-HNSC	0.0858502	0.0797797	0.0063648	424	178	1.08964	0.281887
stromal_arm	adjusted	GSE41613	0.329167	0.141191	0.0199349	91	48	1.38981	0.0197346
stromal_arm	adjusted	GSE65858	0.288808	0.121581	0.0147819	250	84	1.33484	0.0175279
stromal_arm	adjusted	CPTAC_HNSCC	0.0558727	0.177808	0.0316156	104	40	1.05746	0.753346
malignant_arm_core	univariable	TCGA-HNSC	0.169343	0.0718117	0.00515692	519	221	1.18453	0.018366
malignant_arm_core	univariable	GSE41613	0.290034	0.150501	0.0226506	97	51	1.33647	0.0539643
malignant_arm_core	univariable	GSE65858	0.0969316	0.113769	0.0129435	253	85	1.10179	0.394214
malignant_arm_core	univariable	CPTAC_HNSCC	0.177375	0.173782	0.0302002	106	40	1.19408	0.307407
malignant_arm_core	adjusted	TCGA-HNSC	0.125244	0.0896194	0.00803163	424	178	1.13342	0.16226
malignant_arm_core	adjusted	GSE41613	0.517751	0.186844	0.0349108	91	48	1.67825	0.005588
malignant_arm_core	adjusted	GSE65858	0.0724692	0.121268	0.014706	250	84	1.07516	0.550111
malignant_arm_core	adjusted	CPTAC_HNSCC	0.135499	0.189028	0.0357315	104	40	1.14511	0.473486
stromal_arm_core	univariable	TCGA-HNSC	0.103121	0.0685504	0.00469916	519	221	1.10863	0.132501
stromal_arm_core	univariable	GSE41613	0.270291	0.138007	0.0190459	97	51	1.31035	0.0501673
stromal_arm_core	univariable	GSE65858	0.304281	0.111407	0.0124116	253	85	1.35565	0.00630947
stromal_arm_core	univariable	CPTAC_HNSCC	0.0294115	0.158604	0.0251551	106	40	1.02985	0.852884
stromal_arm_core	adjusted	TCGA-HNSC	0.0244293	0.0773414	0.00598169	424	178	1.02473	0.752107
stromal_arm_core	adjusted	GSE41613	0.253867	0.13666	0.018676	91	48	1.289	0.0632181
stromal_arm_core	adjusted	GSE65858	0.241535	0.122132	0.0149161	250	84	1.2732	0.0479667
stromal_arm_core	adjusted	CPTAC_HNSCC	-0.0990089	0.167057	0.0279079	104	40	0.905735	0.553404
malignant_consensus	univariable	TCGA-HNSC	0.226571	0.07199	0.00518256	519	221	1.25429	0.00164809
malignant_consensus	univariable	GSE41613	0.366116	0.146879	0.0215735	97	51	1.44212	0.0126799
malignant_consensus	univariable	GSE65858	0.118417	0.113767	0.012943	253	85	1.12571	0.297938
malignant_consensus	univariable	CPTAC_HNSCC	0.26324	0.180848	0.0327058	106	40	1.30114	0.145505
malignant_consensus	adjusted	TCGA-HNSC	0.182674	0.0860895	0.00741141	424	178	1.20042	0.0338457
malignant_consensus	adjusted	GSE41613	0.661687	0.1935	0.0374423	91	48	1.93806	0.000627198
malignant_consensus	adjusted	GSE65858	0.108056	0.121975	0.0148779	250	84	1.11411	0.37568
malignant_consensus	adjusted	CPTAC_HNSCC	0.205238	0.194962	0.0380101	104	40	1.22782	0.292474
stromal_consensus	univariable	TCGA-HNSC	0.179341	0.0687554	0.0047273	519	221	1.19643	0.00909689
stromal_consensus	univariable	GSE41613	0.354596	0.135421	0.0183389	97	51	1.4256	0.00883247
stromal_consensus	univariable	GSE65858	0.309118	0.111285	0.0123844	253	85	1.36222	0.00547427
stromal_consensus	univariable	CPTAC_HNSCC	0.224648	0.167684	0.028118	106	40	1.25188	0.18034
stromal_consensus	adjusted	TCGA-HNSC	0.0957928	0.0799025	0.00638441	424	178	1.10053	0.230578
stromal_consensus	adjusted	GSE41613	0.341381	0.141532	0.0200314	91	48	1.40689	0.0158638
stromal_consensus	adjusted	GSE65858	0.266428	0.122231	0.0149404	250	84	1.30529	0.0292792
stromal_consensus	adjusted	CPTAC_HNSCC	0.125431	0.179038	0.0320545	104	40	1.13364	0.483564
pEMT_specificity	univariable	TCGA-HNSC	0.185329	0.0654477	0.00428341	519	221	1.20361	0.00462989
pEMT_specificity	univariable	GSE41613	0.421402	0.145803	0.0212585	97	51	1.5241	0.00384981
pEMT_specificity	univariable	GSE65858	0.0233225	0.110352	0.0121776	253	85	1.0236	0.832617
pEMT_specificity	univariable	CPTAC_HNSCC	0.218813	0.155766	0.024263	106	40	1.2446	0.160094
pEMT_specificity	adjusted	TCGA-HNSC	0.172402	0.0748069	0.00559607	424	178	1.18816	0.0211872
pEMT_specificity	adjusted	GSE41613	0.570628	0.15484	0.0239755	91	48	1.76938	0.000228456
pEMT_specificity	adjusted	GSE65858	0.0230158	0.112576	0.0126734	250	84	1.02328	0.838005
pEMT_specificity	adjusted	CPTAC_HNSCC	0.214518	0.164678	0.0271188	104	40	1.23926	0.192694
puram_pemt	univariable	TCGA-HNSC	0.201405	0.0691414	0.00478053	519	221	1.22312	0.00358042
puram_pemt	univariable	GSE41613	0.370769	0.138653	0.0192248	97	51	1.44885	0.00749371
puram_pemt	univariable	GSE65858	0.268443	0.111785	0.0124958	253	85	1.30793	0.0163312
puram_pemt	univariable	CPTAC_HNSCC	0.235936	0.171195	0.0293076	106	40	1.26609	0.16815
puram_pemt	adjusted	TCGA-HNSC	0.127324	0.0827673	0.00685043	424	178	1.13578	0.123967
puram_pemt	adjusted	GSE41613	0.421139	0.151051	0.0228164	91	48	1.5237	0.00530246
puram_pemt	adjusted	GSE65858	0.2419	0.123422	0.0152329	250	84	1.27367	0.0500021
puram_pemt	adjusted	CPTAC_HNSCC	0.147672	0.185196	0.0342976	104	40	1.15913	0.425231
hallmark_EMT	univariable	TCGA-HNSC	0.119515	0.0678874	0.0046087	519	221	1.12695	0.0783245
hallmark_EMT	univariable	GSE41613	0.286209	0.136232	0.0185593	97	51	1.33137	0.0356509
hallmark_EMT	univariable	GSE65858	0.274265	0.107289	0.0115109	253	85	1.31556	0.0105784
hallmark_EMT	univariable	CPTAC_HNSCC	0.0961637	0.158936	0.0252608	106	40	1.10094	0.545149
hallmark_EMT	adjusted	TCGA-HNSC	0.0484036	0.0758642	0.00575537	424	178	1.04959	0.523454
hallmark_EMT	adjusted	GSE41613	0.251011	0.136286	0.018574	91	48	1.28532	0.065506
hallmark_EMT	adjusted	GSE65858	0.229659	0.116267	0.0135179	250	84	1.25817	0.048237
hallmark_EMT	adjusted	CPTAC_HNSCC	-0.0108935	0.16532	0.0273306	104	40	0.989166	0.947462
MLR_mu	univariable	TCGA-HNSC	-0.0262848	0.0709679	0.00503644	519	221	0.974058	0.711103
MLR_mu	univariable	GSE41613	0.122122	0.130131	0.0169341	97	51	1.12989	0.34801
MLR_mu	univariable	GSE65858	0.254821	0.118296	0.0139938	253	85	1.29023	0.0312321
MLR_mu	univariable	CPTAC_HNSCC	-0.0091095	0.169311	0.0286661	106	40	0.990932	0.957092
MLR_mu	adjusted	TCGA-HNSC	-0.0580938	0.090771	0.00823937	424	178	0.943561	0.52217
MLR_mu	adjusted	GSE41613	0.236534	0.153845	0.0236684	91	48	1.26685	0.124176
MLR_mu	adjusted	GSE65858	0.187262	0.125794	0.0158242	250	84	1.20594	0.136584
MLR_mu	adjusted	CPTAC_HNSCC	-0.0660789	0.177321	0.0314426	104	40	0.936057	0.709407

### Sheet: SD3g_tcga_systemic_therapy
Supplementary Data 3g. subset	score	log_HR	se	var	n	events	HR	p
all	malignant_arm	0.158907	0.0846884	0.00717212	424	178	1.17223	0.0606036
all	stromal_arm	0.0858502	0.0797797	0.0063648	424	178	1.08964	0.281887
all	malignant_arm_core	0.125244	0.0896194	0.00803163	424	178	1.13342	0.16226
all	stromal_arm_core	0.0244293	0.0773414	0.00598169	424	178	1.02473	0.752107
all	malignant_consensus	0.182674	0.0860895	0.00741141	424	178	1.20042	0.0338457
all	stromal_consensus	0.0957928	0.0799025	0.00638441	424	178	1.10053	0.230578
all	pEMT_specificity	0.172402	0.0748069	0.00559607	424	178	1.18816	0.0211872
all	puram_pemt	0.127324	0.0827673	0.00685043	424	178	1.13578	0.123967
excluding targeted_molecular_therapy = YES	malignant_arm	0.165972	0.0942657	0.00888602	317	143	1.18054	0.0782924
excluding targeted_molecular_therapy = YES	stromal_arm	0.115205	0.0887111	0.00786966	317	143	1.1221	0.194063
excluding targeted_molecular_therapy = YES	malignant_arm_core	0.100512	0.0990092	0.00980283	317	143	1.10574	0.310021
excluding targeted_molecular_therapy = YES	stromal_arm_core	0.0553707	0.0853103	0.00727785	317	143	1.05693	0.516306
excluding targeted_molecular_therapy = YES	malignant_consensus	0.184054	0.0972864	0.00946464	317	143	1.20208	0.0585078
excluding targeted_molecular_therapy = YES	stromal_consensus	0.121831	0.0890601	0.0079317	317	143	1.12956	0.171322
excluding targeted_molecular_therapy = YES	pEMT_specificity	0.137918	0.0844734	0.00713576	317	143	1.14788	0.102536
excluding targeted_molecular_therapy = YES	puram_pemt	0.145662	0.0920371	0.00847083	317	143	1.15681	0.113502
targeted_molecular_therapy = NO only	malignant_arm	0.203774	0.12323	0.0151858	223	81	1.22602	0.0982088
targeted_molecular_therapy = NO only	stromal_arm	0.125797	0.113682	0.0129236	223	81	1.13405	0.268479
targeted_molecular_therapy = NO only	malignant_arm_core	0.170681	0.131855	0.0173856	223	81	1.18611	0.195506
targeted_molecular_therapy = NO only	stromal_arm_core	0.0641708	0.111676	0.0124716	223	81	1.06627	0.565553
targeted_molecular_therapy = NO only	malignant_consensus	0.242279	0.13109	0.0171845	223	81	1.27415	0.0645743
targeted_molecular_therapy = NO only	stromal_consensus	0.135364	0.114222	0.0130467	223	81	1.14495	0.235982
targeted_molecular_therapy = NO only	pEMT_specificity	0.171815	0.112483	0.0126525	223	81	1.18746	0.126643
targeted_molecular_therapy = NO only	puram_pemt	0.169086	0.118531	0.0140495	223	81	1.18422	0.15372

### Sheet: SD3h_arm_definition_timeline
Supplementary Data 3h. When each arm definition and each other score analysed in GSE65021 was fixed, relative to the first analysis of that cohort (20 Sep 2026, pEMT specificity and the published scores). Dates are from the project change log. All gene sets come from single-cell data only. The xenograft panels were scored after every definition here was fixed.
score	genes	rule	fixed	relative_to_GSE65021	role
pEMT specificity (classifier)	591 non-zero coefficients	Elastic-net classifier on single-cell pseudobulks, summarised as P(pEMT-high) minus the larger other probability	9 Sep 2026	Before	Primary
Published scores (76GS, KS, Hallmark EMT, Puram programmes, MLR-EMT)	as published	Gene lists and formulas of the source papers	before 20 Sep 2026	Before	Comparators
Malignant core	12	Malignant share of total expression at least 80% in the discovery data	23 Sep 2026, membership unchanged by the linear-scale correction of 24 Sep 2026	Before any arm score was examined in GSE65021	Primary
Stromal core	14	Fibroblast share of total expression at least 60% in the discovery data	Rule 23 Sep 2026 (9 genes). Linear-scale correction 24 Sep 2026 added VIM, LTBP1, SLC39A14, C1S and TPM1	Rule before, current membership after the first GSE65021 results	Primary comparator
Malignant and stromal arms, total share	52 and 43	Malignant share above or below fibroblast share in the discovery data	Rule 23 Sep 2026 (74 and 21 genes). Linear-scale correction 24 Sep 2026	Rule before, current membership after the first GSE65021 results	Reported, not primary
Core thresholds 60% to 90%	varies	Alternative share thresholds for the cores	24 Sep 2026	After the first results	Sensitivity
Malignant core without the Zhou genes	9	Malignant core minus the three Zhou nine-gene set members	24 Sep 2026	After the first results	Sensitivity
Consensus arms	16 and 58	Same side of parity by mean expression per cell in GSE103322, GSE150321 and GSE181919	23 Sep 2026 (22 and 48 genes, two datasets). GSE181919 added 24 Sep 2026	After the first results	Sensitivity
Combined marker	2 scores	Equal-weight sum of standardised pEMT specificity and Puram epithelial differentiation	after the single-score results	After the first results	Exploratory
Immune score for purity adjustment	18	Fixed list of leukocyte markers	25 Sep 2026	After the first results	Adjustment covariate
