## Supplementary material for "Malignant and stromal partial EMT programmes and cetuximab outcome in head and neck cancer": Supplementary_Data_5.xlsx

### Sheet: SD5_sc_pseudobulk
Supplementary Data 5. Classifier probabilities for every malignant (patient x site) and fibroblast (patient) pseudobulk with >= 20 cells, after within-dataset z-scoring of the classifier genes. puram_pemt_signature = mean z of the Puram pEMT genes.
pseudobulk	P_epithelial_like	P_fibroblast_stromal_like	P_pEMT_high	pEMT_specificity	predicted_class	n_classifier_genes_shared	puram_pemt_signature	dataset_id	role	standard_cell_type	patient	site	n_cells
malignant|HNSCC17|Primary	0.0022	0.0002	0.9976	0.9954	pEMT_high	751	0.6278	HNSC_GSE103322	core_discovery	malignant	HNSCC17	Primary	353
malignant|HNSCC20|Lymph node	0.9972	0.0006	0.0022	-0.995	epithelial_like	751	-0.623	HNSC_GSE103322	core_discovery	malignant	HNSCC20	Lymph node	345
malignant|HNSCC20|Primary	0.9921	0.0009	0.007	-0.9852	epithelial_like	751	-0.4347	HNSC_GSE103322	core_discovery	malignant	HNSCC20	Primary	330
malignant|HNSCC18|Primary	0.9585	0.0037	0.0378	-0.9207	epithelial_like	751	-0.1653	HNSC_GSE103322	core_discovery	malignant	HNSCC18	Primary	257
fibroblast|HN28|all	0.0137	0.9826	0.0036	-0.979	fibroblast_stromal_like	751	-0.3608	HNSC_GSE103322	core_discovery	fibroblast	HN28	all	248
fibroblast|HNSCC25|all	0.0147	0.9794	0.0058	-0.9736	fibroblast_stromal_like	751	-0.1658	HNSC_GSE103322	core_discovery	fibroblast	HNSCC25	all	167
fibroblast|HNSCC28|all	0.0247	0.9701	0.0052	-0.9648	fibroblast_stromal_like	751	-0.4778	HNSC_GSE103322	core_discovery	fibroblast	HNSCC28	all	159
malignant|HNSCC6|Primary	0.9363	0.0059	0.0578	-0.8785	epithelial_like	751	-0.9171	HNSC_GSE103322	core_discovery	malignant	HNSCC6	Primary	147
fibroblast|HNSCC16|all	0.0142	0.9817	0.004	-0.9777	fibroblast_stromal_like	751	-0.0651	HNSC_GSE103322	core_discovery	fibroblast	HNSCC16	all	139
malignant|HNSCC25|Primary	0.1144	0.0096	0.876	0.7616	pEMT_high	751	0.219	HNSC_GSE103322	core_discovery	malignant	HNSCC25	Primary	130
malignant|HNSCC26|Lymph node	0.9477	0.0157	0.0366	-0.9111	epithelial_like	751	-0.699	HNSC_GSE103322	core_discovery	malignant	HNSCC26	Lymph node	123
malignant|HNSCC22|Primary	0.0084	0.0013	0.9902	0.9818	pEMT_high	751	0.331	HNSC_GSE103322	core_discovery	malignant	HNSCC22	Primary	123
malignant|HN26|Lymph node	0.9543	0.0131	0.0326	-0.9217	epithelial_like	751	-0.5708	HNSC_GSE103322	core_discovery	malignant	HN26	Lymph node	100
fibroblast|HN25|all	0.0101	0.985	0.0049	-0.9801	fibroblast_stromal_like	751	-0.1185	HNSC_GSE103322	core_discovery	fibroblast	HN25	all	99
fibroblast|HNSCC24|all	0.0063	0.9884	0.0053	-0.9832	fibroblast_stromal_like	751	0.5907	HNSC_GSE103322	core_discovery	fibroblast	HNSCC24	all	94
fibroblast|HNSCC6|all	0.0024	0.9963	0.0013	-0.995	fibroblast_stromal_like	751	0.2009	HNSC_GSE103322	core_discovery	fibroblast	HNSCC6	all	94
fibroblast|HN26|all	0.017	0.9774	0.0056	-0.9718	fibroblast_stromal_like	751	-0.3862	HNSC_GSE103322	core_discovery	fibroblast	HN26	all	74
malignant|HNSCC16|Primary	0.0022	0.0018	0.996	0.9938	pEMT_high	751	0.977	HNSC_GSE103322	core_discovery	malignant	HNSCC16	Primary	71
fibroblast|HNSCC5|all	0.0018	0.9966	0.0016	-0.995	fibroblast_stromal_like	751	0.3832	HNSC_GSE103322	core_discovery	fibroblast	HNSCC5	all	71
malignant|HNSCC5|Lymph node	0.8925	0.0044	0.1031	-0.7894	epithelial_like	751	-0.0745	HNSC_GSE103322	core_discovery	malignant	HNSCC5	Lymph node	68
malignant|HNSCC5|Primary	0.0607	0.0036	0.9357	0.875	pEMT_high	751	0.5024	HNSC_GSE103322	core_discovery	malignant	HNSCC5	Primary	65
fibroblast|HNSCC26|all	0.0196	0.9754	0.005	-0.9704	fibroblast_stromal_like	751	-0.3959	HNSC_GSE103322	core_discovery	fibroblast	HNSCC26	all	57
fibroblast|HNSCC22|all	0.0323	0.9616	0.006	-0.9556	fibroblast_stromal_like	751	-0.4405	HNSC_GSE103322	core_discovery	fibroblast	HNSCC22	all	54
malignant|HNSCC28|Lymph node	0.0031	0.0004	0.9964	0.9933	pEMT_high	751	0.414	HNSC_GSE103322	core_discovery	malignant	HNSCC28	Lymph node	53
fibroblast|HNSCC18|all	0.0066	0.9908	0.0027	-0.9881	fibroblast_stromal_like	751	0.0761	HNSC_GSE103322	core_discovery	fibroblast	HNSCC18	all	51
malignant|HN28|Lymph node	0.0024	0.0004	0.9972	0.9948	pEMT_high	751	0.4242	HNSC_GSE103322	core_discovery	malignant	HN28	Lymph node	45
fibroblast|HNSCC17|all	0.0123	0.9846	0.0031	-0.9815	fibroblast_stromal_like	751	0.1006	HNSC_GSE103322	core_discovery	fibroblast	HNSCC17	all	43
malignant|HN25|Lymph node	0.0141	0.0023	0.9836	0.9696	pEMT_high	751	0.7251	HNSC_GSE103322	core_discovery	malignant	HN25	Lymph node	41
malignant|HNSCC25|Lymph node	0.0201	0.0029	0.977	0.957	pEMT_high	751	0.7321	HNSC_GSE103322	core_discovery	malignant	HNSCC25	Lymph node	35
fibroblast|HNSCC8|all	0.0121	0.9846	0.0033	-0.9813	fibroblast_stromal_like	751	-0.0939	HNSC_GSE103322	core_discovery	fibroblast	HNSCC8	all	33
malignant|HN26|Primary	0.9905	0.0022	0.0073	-0.9832	epithelial_like	751	-0.5793	HNSC_GSE103322	core_discovery	malignant	HN26	Primary	30
malignant|HNSCC26|Primary	0.9477	0.0174	0.0349	-0.9128	epithelial_like	751	-0.8088	HNSC_GSE103322	core_discovery	malignant	HNSCC26	Primary	30
malignant|HN28|Primary	0.0907	0.0027	0.9065	0.8158	pEMT_high	751	-0.2623	HNSC_GSE103322	core_discovery	malignant	HN28	Primary	29
fibroblast|HNSCC10|all	0.0105	0.9854	0.0042	-0.9812	fibroblast_stromal_like	751	0.499	HNSC_GSE103322	core_discovery	fibroblast	HNSCC10	all	26
fibroblast|HNSCC9|all	0.0167	0.9784	0.0049	-0.9735	fibroblast_stromal_like	751	-0.1921	HNSC_GSE103322	core_discovery	fibroblast	HNSCC9	all	25
malignant|HNSCC9|Primary	0.0214	0.0086	0.97	0.9486	pEMT_high	751	0.538	HNSC_GSE103322	core_discovery	malignant	HNSCC9	Primary	24
malignant|HN25|Primary	0.1088	0.0051	0.8861	0.7774	pEMT_high	751	0.4902	HNSC_GSE103322	core_discovery	malignant	HN25	Primary	23
malignant|patient5|Primary	0.5179	0.2962	0.1858	-0.3321	epithelial_like	740	-0.3922	OSCC_GSE172577	primary_validation	malignant	patient5	Primary	6321
malignant|patient3|Primary	0.7241	0.1058	0.17	-0.5541	epithelial_like	740	0.1268	OSCC_GSE172577	primary_validation	malignant	patient3	Primary	1327
malignant|patient6|Primary	0.2924	0.5561	0.1515	-0.4046	fibroblast_stromal_like	740	-0.1602	OSCC_GSE172577	primary_validation	malignant	patient6	Primary	151
malignant|patient2|Primary	0.0365	0.1959	0.7676	0.5717	pEMT_high	740	0.4256	OSCC_GSE172577	primary_validation	malignant	patient2	Primary	107
malignant|P1|Primary	0.9959	0.0008	0.0033	-0.9926	epithelial_like	750	-0.7418	LSCC_GSE150321	training_support	malignant	P1	Primary	4898
malignant|P2|Primary	0.0026	0.0004	0.9971	0.9945	pEMT_high	750	0.1503	LSCC_GSE150321	training_support	malignant	P2	Primary	1274
fibroblast|P1|all	0.0303	0.9629	0.0068	-0.956	fibroblast_stromal_like	750	0.1195	LSCC_GSE150321	training_support	fibroblast	P1	all	321
fibroblast|P2|all	0.0039	0.984	0.0121	-0.9719	fibroblast_stromal_like	750	0.4721	LSCC_GSE150321	training_support	fibroblast	P2	all	130
malignant|P01|Primary	0.1309	0.1712	0.6979	0.5267	pEMT_high	737	0.1088	NPC_GSE150430	related_validation	malignant	P01	Primary	1583
malignant|P13|Primary	0.4595	0.1384	0.402	-0.0575	epithelial_like	737	0.3529	NPC_GSE150430	related_validation	malignant	P13	Primary	1467
malignant|P12|Primary	0.1575	0.2913	0.5512	0.2599	pEMT_high	737	0.2367	NPC_GSE150430	related_validation	malignant	P12	Primary	788
malignant|P07|Primary	0.229	0.7359	0.0351	-0.7008	fibroblast_stromal_like	737	-1.0271	NPC_GSE150430	related_validation	malignant	P07	Primary	425
malignant|P14|Primary	0.4557	0.2826	0.2617	-0.1939	epithelial_like	737	0.2962	NPC_GSE150430	related_validation	malignant	P14	Primary	133
malignant|P11|Primary	0.1245	0.342	0.5335	0.1915	pEMT_high	737	0.1595	NPC_GSE150430	related_validation	malignant	P11	Primary	89
malignant|P02|Primary	0.1986	0.2659	0.5355	0.2696	pEMT_high	737	0.1535	NPC_GSE150430	related_validation	malignant	P02	Primary	63
malignant|P15|Primary	0.8423	0.1149	0.0428	-0.7995	epithelial_like	737	-0.2804	NPC_GSE150430	related_validation	malignant	P15	Primary	25
malignant|Patient 1816|Primary	0.1351	0.1405	0.7244	0.5839	pEMT_high	705	-0.1404	NPC_GSE162025	related_validation	malignant	Patient 1816	Primary	1186
malignant|Patient 1802|Primary	0.1493	0.4809	0.3698	-0.1111	fibroblast_stromal_like	705	-0.2852	NPC_GSE162025	related_validation	malignant	Patient 1802	Primary	499
malignant|Patient 1813|Primary	0.7334	0.0434	0.2232	-0.5103	epithelial_like	705	0.0693	NPC_GSE162025	related_validation	malignant	Patient 1813	Primary	491
malignant|Patient 1815|Primary	0.0849	0.2626	0.6525	0.39	pEMT_high	705	-0.1446	NPC_GSE162025	related_validation	malignant	Patient 1815	Primary	257
malignant|Patient 1810|Primary	0.5595	0.1338	0.3067	-0.2528	epithelial_like	705	0.2588	NPC_GSE162025	related_validation	malignant	Patient 1810	Primary	165
malignant|Patient 1805|Primary	0.9222	0.0532	0.0245	-0.8977	epithelial_like	705	-0.4624	NPC_GSE162025	related_validation	malignant	Patient 1805	Primary	115
malignant|Patient 1807|Primary	0.5469	0.1418	0.3113	-0.2357	epithelial_like	705	0.0257	NPC_GSE162025	related_validation	malignant	Patient 1807	Primary	64
malignant|Patient 1811|Primary	0.4488	0.2084	0.3428	-0.1059	epithelial_like	705	-0.2484	NPC_GSE162025	related_validation	malignant	Patient 1811	Primary	36
malignant|Patient 1806|Primary	0.0014	0.9925	0.0061	-0.9864	fibroblast_stromal_like	705	0.9274	NPC_GSE162025	related_validation	malignant	Patient 1806	Primary	33
malignant|ATC275T|Primary	0.4619	0.3963	0.1418	-0.3202	epithelial_like	700	-0.4785	THCA_GSE148673_outgroup	outgroup	malignant	ATC275T	Primary	4726
malignant|ATC273T|Primary	0.2598	0.4402	0.2999	-0.1403	fibroblast_stromal_like	700	0.0806	THCA_GSE148673_outgroup	outgroup	malignant	ATC273T	Primary	1375
malignant|ATC265T|Primary	0.6974	0.0045	0.2981	-0.3994	epithelial_like	700	-0.1084	THCA_GSE148673_outgroup	outgroup	malignant	ATC265T	Primary	1059
fibroblast|ATC265T|all	0.0869	0.8488	0.0643	-0.7845	fibroblast_stromal_like	700	0.2541	THCA_GSE148673_outgroup	outgroup	fibroblast	ATC265T	all	473
malignant|ATC269T|Primary	0.3172	0.1822	0.5006	0.1834	pEMT_high	700	0.1137	THCA_GSE148673_outgroup	outgroup	malignant	ATC269T	Primary	402
fibroblast|ATC275T|all	0.0889	0.877	0.034	-0.843	fibroblast_stromal_like	700	-0.6043	THCA_GSE148673_outgroup	outgroup	fibroblast	ATC275T	all	154
malignant|ATC267T|Primary	0.089	0.0637	0.8474	0.7584	pEMT_high	700	0.4256	THCA_GSE148673_outgroup	outgroup	malignant	ATC267T	Primary	105
fibroblast|ATC267T|all	0.2336	0.4598	0.3067	-0.1531	fibroblast_stromal_like	700	0.3172	THCA_GSE148673_outgroup	outgroup	fibroblast	ATC267T	all	39

### Sheet: SD5b_puram_nodal_status
Supplementary Data 5b. Nodal status in the single-cell discovery data (GSE103322): primary-site malignant pseudobulk scores of node-positive against node-negative patients, all of them training data. p_one_sided tests N+ > N0, the direction Puram et al. reported. p_two_sided_exact is the exact two-sided Mann-Whitney p-value. The groups separate in the opposite direction (U = 0).
metric	n_N_positive	n_N0	median_N_positive	median_N0	U	p_one_sided	p_two_sided_exact
P_pEMT_high	7	4	0.0578	0.9931	0	1	0.0061
pEMT_specificity	7	4	-0.8785	0.9878	0	1	0.0061
puram_pemt_signature	7	4	-0.2623	0.5829	2	0.9939	0.0242

### Sheet: SD5c_puram_ln_vs_primary
Supplementary Data 5c. Single-cell validation: puram_ln_vs_primary_paired.tsv
designation	Lymph node	Primary
MEEI20	0.0022	0.007
MEEI25	0.9803	0.8811
MEEI26	0.0346	0.0211
MEEI28	0.9968	0.9065
MEEI5	0.1031	0.9357

### Sheet: SD5d_sc_summary_by_cell_type
Supplementary Data 5d. Single-cell validation: summary_by_cell_type.tsv
dataset_id	role	level	standard_cell_type	n	mean_P_pEMT_high	mean_P_epithelial_like	mean_P_fibroblast_stromal_like	pct_top_class_pEMT_high	pct_top_class_epithelial_like	pct_top_class_fibroblast_stromal_like
HNSC_GSE103322	core_discovery	cell	fibroblast_stromal	1465	0.0472	0.081	0.8719	0.273	0.3413	99.3857
HNSC_GSE103322	core_discovery	cell	malignant	2484	0.4777	0.4576	0.0647	45.9742	53.7842	0.2415
HNSC_GSE103322	core_discovery	pseudobulk	fibroblast	16	0.0042	0.0134	0.9824	0	0	100
HNSC_GSE103322	core_discovery	pseudobulk	malignant	21	0.5634	0.4317	0.0049	57.1429	42.8571	0
OSCC_GSE172577	primary_validation	cell	malignant	7914	0.3314	0.4126	0.256	34.976	53.1969	11.8271
OSCC_GSE172577	primary_validation	pseudobulk	malignant	4	0.3188	0.3927	0.2885	25	50	25
LSCC_GSE150321	training_support	cell	fibroblast_stromal	451	0.0181	0.0198	0.9622	0	0	100
LSCC_GSE150321	training_support	cell	malignant	6172	0.3504	0.4192	0.2304	29.7472	59.4621	10.7907
LSCC_GSE150321	training_support	pseudobulk	fibroblast	2	0.0095	0.0171	0.9735	0	0	100
LSCC_GSE150321	training_support	pseudobulk	malignant	2	0.5002	0.4992	0.0006	50	50	0
NPC_GSE150430	related_validation	cell	malignant	4586	0.3486	0.3333	0.3182	47.4488	29.1758	23.3755
NPC_GSE150430	related_validation	pseudobulk	malignant	8	0.3825	0.3247	0.2928	50	37.5	12.5
NPC_GSE162025	related_validation	cell	malignant	2860	0.343	0.3488	0.3082	39.5804	33.007	27.4126
NPC_GSE162025	related_validation	pseudobulk	malignant	9	0.329	0.398	0.273	22.2222	55.5556	22.2222
THCA_GSE148673_outgroup	outgroup	cell	fibroblast_stromal	683	0.2402	0.179	0.5808	12.4451	6.8814	80.6735
THCA_GSE148673_outgroup	outgroup	cell	malignant	7667	0.3304	0.3421	0.3275	27.5988	30.4943	41.9069
THCA_GSE148673_outgroup	outgroup	pseudobulk	fibroblast	3	0.135	0.1365	0.7285	0	0	100
THCA_GSE148673_outgroup	outgroup	pseudobulk	malignant	5	0.4175	0.3651	0.2174	40	40	20

### Sheet: SD5e_sc_rank_agreement
Supplementary Data 5e. Single-cell validation: rank_agreement_with_puram_signature.tsv
dataset_id	role	level	n	spearman_P_pEMT_high_vs_puram_signature	p
HNSC_GSE103322	core_discovery	pseudobulk	21	0.7961	0
NPC_GSE150430	related_validation	pseudobulk	8	0.2619	0.5309
NPC_GSE162025	related_validation	pseudobulk	9	-0.3667	0.3317
OSCC_GSE172577	primary_validation	pseudobulk	4	0.4	0.6
THCA_GSE148673_outgroup	outgroup	pseudobulk	5	1	0
HNSC_GSE103322	core_discovery	cell	2484	0.8116	0
OSCC_GSE172577	primary_validation	cell	7914	0.7865	0
LSCC_GSE150321	training_support	cell	6172	0.6114	0
NPC_GSE150430	related_validation	cell	4586	0.4401	0
NPC_GSE162025	related_validation	cell	2860	0.4693	0
THCA_GSE148673_outgroup	outgroup	cell	7667	0.6602	0

### Sheet: SD5f_per_cell_score_correlation
Supplementary Data 5f. Single-cell validation: per_cell_score_correlations.tsv
dataset_id	score	n_malignant_cells	spearman_vs_P_pEMT_high	p
HNSC_GSE103322	puram_pemt	2484	0.8136	0
HNSC_GSE103322	hallmark_EMT	2484	0.7259	0
HNSC_GSE103322	KS_mes_minus_epi	2484	0.6082	0
OSCC_GSE172577	puram_pemt	7914	0.7865	0
OSCC_GSE172577	hallmark_EMT	7914	0.7072	0
OSCC_GSE172577	KS_mes_minus_epi	7914	0.6154	0
LSCC_GSE150321	puram_pemt	6172	0.6145	0
LSCC_GSE150321	hallmark_EMT	6172	0.4632	0
LSCC_GSE150321	KS_mes_minus_epi	6172	0.398	0
NPC_GSE150430	puram_pemt	4586	0.4401	0
NPC_GSE150430	hallmark_EMT	4586	0.4003	0
NPC_GSE150430	KS_mes_minus_epi	4586	-0.0879	0
NPC_GSE162025	puram_pemt	2860	0.4693	0
NPC_GSE162025	hallmark_EMT	2860	0.4984	0
NPC_GSE162025	KS_mes_minus_epi	2860	-0.0199	0.2869
THCA_GSE148673_outgroup	puram_pemt	7667	0.6585	0
THCA_GSE148673_outgroup	hallmark_EMT	7667	0.2672	0
THCA_GSE148673_outgroup	KS_mes_minus_epi	7667	-0.2781	0
