## Supplementary material for "Malignant and stromal partial EMT programmes and cetuximab outcome in head and neck cancer": Supplementary_Data_6.xlsx

### Sheet: SD6_classifier_benchmark
Supplementary Data 6. Alternative classifiers on the identical pseudobulk training set and leave-one-dataset-out folds: accuracy, AUROC per class, log loss, and Spearman correlation of each model's P(pEMT-high) with the elastic net on the held-out fold.
model	fold	held_out_dataset	n_test	fit_seconds	accuracy	log_loss	auroc_macro_ovr	auroc_epithelial_like	auroc_fibroblast_stromal_like	auroc_pEMT_high	spearman_P_pEMT_high_vs_elastic_net
elastic_net	1	HNSC_GSE103322	512	421.536	0.7422	0.4611	0.9926	1	1	0.9778
elastic_net	2	LSCC_GSE150321	477	548.536	0.9916	0.1487	0.9999	0.9998	1	1
ridge	1	HNSC_GSE103322	512	1.6861	0.6543	1.4379	0.9721	1	1	0.9164	0.9779
ridge	2	LSCC_GSE150321	477	1.2384	0.5765	3.4149	0.9534	0.8911	1	0.9691	0.8704
random_forest	1	HNSC_GSE103322	512	1.8278	0.9844	0.6693	0.9976	1	1	0.9927	0.9861
random_forest	2	LSCC_GSE150321	477	1.9193	0.9665	0.6245	0.9998	0.9995	1	1	0.9329
lightgbm	1	HNSC_GSE103322	512	53.095	0.6582	0.9962	0.9977	1	1	0.9932	0.9704
lightgbm	2	LSCC_GSE150321	477	645.139	0.9581	0.1504	1	1	1	1	0.9204
lightgbm_top2000	1	HNSC_GSE103322	512	424.309	0.6914	0.7432	0.9354	0.8061	1	1	0.9485
lightgbm_top2000	2	LSCC_GSE150321	477	427.905	0.9979	0.0257	1	1	1	1	0.8988

### Sheet: SD6b_classifier_benchmark_mean
Supplementary Data 6b. Fold means of Supplementary Data 6_classifier_benchmark.
model	n_test	fit_seconds	accuracy	log_loss	auroc_macro_ovr	auroc_epithelial_like	auroc_fibroblast_stromal_like	auroc_pEMT_high	spearman_P_pEMT_high_vs_elastic_net
elastic_net	494.5	485.036	0.8669	0.3049	0.9963	0.9999	1	0.9889
ridge	494.5	1.4623	0.6154	2.4264	0.9628	0.9455	1	0.9427	0.9242
random_forest	494.5	1.8735	0.9754	0.6469	0.9987	0.9998	1	0.9964	0.9595
lightgbm	494.5	349.117	0.8081	0.5733	0.9989	1	1	0.9966	0.9454
lightgbm_top2000	494.5	426.107	0.8447	0.3845	0.9677	0.903	1	1	0.9237
