## Supplementary material for "Malignant and stromal partial EMT programmes and cetuximab outcome in head and neck cancer": Supplementary_Data_8.xlsx

### Sheet: SD8_saturation_tails
Supplementary Data 8. Saturation of pEMT specificity at plus or minus 1 and of its log-odds summary in each cohort.
cohort	summary	n	min	max	median	sd	share_spec_below_-0.9	share_spec_above_0.9	share_lowest_5pct_of_range	share_highest_5pct_of_range	sd_ratio_in_low_tail	sd_ratio_in_high_tail	range_share_of_low_tail	rho_with_malignant_core_in_low_tail
TCGA-HNSC	pEMT specificity	520	-1	0.9902	-0.4579	0.6218	0.1538	0.05	0.1538	0.05192	0.04797	0.04445	0.04918	0.2935
TCGA-HNSC	Logit specificity	520	-11.74	5.628	-1.314	2.591	0.1538	0.05	0.001923	0.005769	0.5751	0.267	0.4993	0.5653
TCGA-HNSC	logit P(pEMT-high)	520	-11.74	5.071	-1.431	2.532	0.1538	0.05	0.001923	0.007692	0.5879	0.266	0.5154	0.571
GSE41613	pEMT specificity	97	-0.9959	0.9723	-0.4005	0.6321	0.2062	0.04124	0.2062	0.05155	0.04571	0.03363	0.04565	0.09925
GSE41613	Logit specificity	97	-8.827	4.52	-1.078	2.751	0.2062	0.04124	0.01031	0.02062	0.5139	0.17	0.4296	0.4917
GSE41613	logit P(pEMT-high)	97	-8.859	4.06	-1.188	2.684	0.2062	0.04124	0.01031	0.03093	0.5274	0.1749	0.4457	0.4797
GSE65858	pEMT specificity	253	-0.9996	0.9598	-0.4905	0.6034	0.1502	0.03557	0.1462	0.04348	0.04967	0.03133	0.0504	0.1763
GSE65858	Logit specificity	253	-8.716	4.155	-1.416	2.355	0.1502	0.03557	0.007905	0.01976	0.5743	0.1418	0.4219	0.3573
GSE65858	logit P(pEMT-high)	253	-8.716	3.823	-1.558	2.287	0.1502	0.03557	0.007905	0.01976	0.589	0.1383	0.4306	0.359
CPTAC-3	pEMT specificity	110	-0.998	0.9595	-0.4172	0.6377	0.1545	0.04545	0.1545	0.05455	0.04007	0.03197	0.04347	0.1667
CPTAC-3	Logit specificity	110	-8.048	3.94	-1.224	2.591	0.1545	0.04545	0.009091	0.03636	0.5185	0.1152	0.3835	0.4902
CPTAC-3	logit P(pEMT-high)	110	-8.067	3.819	-1.353	2.494	0.1545	0.04545	0.009091	0.01818	0.5382	0.153	0.388	0.4779
GSE65021	pEMT specificity	40	-0.9863	0.9642	-0.3024	0.5369	0.075	0.025	0.075	0.025	0.04443		0.02411
GSE65021	Logit specificity	40	-5.17	4.171	-0.7215	2.054	0.075	0.025	0.05	0.025	0.306		0.1336
GSE65021	logit P(pEMT-high)	40	-5.193	3.858	-1.022	2.019	0.075	0.025	0.05	0.025	0.3065		0.1356

### Sheet: SD8b_saturation_gse65021
Supplementary Data 8b. GSE65021: pEMT specificity and its log-odds summaries against long progression-free survival.
summary	median_long	median_short	rank_biserial	p_two_sided	AUC	AUC_low_95	AUC_up_95	OR_unadjusted	OR_low_unadjusted	OR_up_unadjusted	p_unadjusted	n_unadjusted	OR_adjusted	OR_low_adjusted	OR_up_adjusted	p_adjusted	n_adjusted
pEMT specificity	0.2687	-0.5037	0.5604	0.004	0.7802	0.6167	0.9231	2.846	1.397	6.731	0.003079	40	3.484	1.458	11.51	0.003176	40
Logit specificity	0.6622	-1.305	0.5769	0.003044	0.7885	0.6224	0.9283	3.556	1.525	11.46	0.001699	40	4.556	1.611	24.69	0.001768	40
logit P(pEMT-high)	0.2568	-1.449	0.6044	0.001903	0.8022	0.6433	0.9316	3.913	1.635	13.22	0.0009083	40	5.316	1.758	32.92	0.0008979	40
P(pEMT-high)	0.5638	0.1942	0.6044	0.001903	0.8022	0.6433	0.9316	3.171	1.535	7.782	0.001188	40	3.859	1.594	13.96	0.001328	40

### Sheet: SD8c_saturation_survival
Supplementary Data 8c. Pooled hazard ratio per SD of pEMT specificity and its log-odds summaries across the four survival cohorts, DerSimonian-Laird and Hartung-Knapp, with each cohort left out in turn.
summary	model	cohort_left_out	n_total	events_total	k	HR	DL_low	DL_up	DL_p	HK_low	HK_up	HK_p	I2_percent	tau2
pEMT specificity	univariable	none	975	397	4	1.21	1.054	1.389	0.006824	0.9564	1.53	0.08183	37.78	0.007511
pEMT specificity	univariable	TCGA-HNSC	456	176	3	1.229	0.9676	1.562	0.09095	0.7413	2.039	0.2211	58.5	0.02614
pEMT specificity	univariable	GSE41613	878	346	3	1.164	1.049	1.291	0.004112	0.9377	1.445	0.09426	0	0
pEMT specificity	univariable	GSE65858	722	312	3	1.259	1.115	1.421	0.0001928	0.9661	1.64	0.06457	8.394	0.001308
pEMT specificity	univariable	CPTAC-3	869	357	3	1.209	1.009	1.449	0.03949	0.7744	1.888	0.2081	58.01	0.01473
pEMT specificity	adjusted	none	869	350	4	1.249	1.026	1.521	0.02669	0.8793	1.775	0.137	63.94	0.02492
pEMT specificity	adjusted	TCGA-HNSC	445	172	3	1.295	0.9332	1.796	0.1222	0.6454	2.597	0.2516	75.56	0.06291
pEMT specificity	adjusted	GSE41613	778	302	3	1.148	1.024	1.286	0.01817	0.9256	1.423	0.1104	0	0
pEMT specificity	adjusted	GSE65858	619	266	3	1.347	1.06	1.711	0.0147	0.7941	2.285	0.1361	62.95	0.02805
pEMT specificity	adjusted	CPTAC-3	765	310	3	1.261	0.9764	1.627	0.07565	0.6495	2.446	0.2719	75.9	0.03793
Logit specificity	univariable	none	975	397	4	1.168	1.032	1.321	0.01356	0.9521	1.433	0.09435	20.38	0.003435
Logit specificity	univariable	TCGA-HNSC	456	176	3	1.182	0.9503	1.47	0.1331	0.7438	1.878	0.2607	46.57	0.01738
Logit specificity	univariable	GSE41613	878	346	3	1.134	1.017	1.265	0.02377	0.9065	1.419	0.1369	0	0
Logit specificity	univariable	GSE65858	722	312	3	1.216	1.082	1.366	0.00101	0.982	1.505	0.05889	0	0
Logit specificity	univariable	CPTAC-3	869	357	3	1.163	0.9875	1.369	0.07043	0.7889	1.713	0.2365	45	0.00952
Logit specificity	adjusted	none	869	350	4	1.193	0.9957	1.429	0.05573	0.8687	1.638	0.1749	54.02	0.01783
Logit specificity	adjusted	TCGA-HNSC	445	172	3	1.239	0.9194	1.671	0.159	0.6548	2.346	0.2847	68.76	0.04768
Logit specificity	adjusted	GSE41613	778	302	3	1.105	0.9799	1.246	0.1034	0.9118	1.339	0.155	0	0
Logit specificity	adjusted	GSE65858	619	266	3	1.278	1.023	1.597	0.03108	0.7829	2.086	0.1642	53.53	0.02101
Logit specificity	adjusted	CPTAC-3	765	310	3	1.202	0.9509	1.52	0.1237	0.6599	2.191	0.3172	69.19	0.02917
logit P(pEMT-high)	univariable	none	975	397	4	1.172	1.043	1.317	0.007721	0.9673	1.42	0.0782	14.17	0.002215
logit P(pEMT-high)	univariable	TCGA-HNSC	456	176	3	1.175	0.9546	1.446	0.128	0.754	1.831	0.2581	41.52	0.01411
logit P(pEMT-high)	univariable	GSE41613	878	346	3	1.142	1.024	1.274	0.0174	0.9159	1.423	0.1224	0	0
logit P(pEMT-high)	univariable	GSE65858	722	312	3	1.222	1.088	1.373	0.0007401	1.005	1.485	0.04755	0	0
logit P(pEMT-high)	univariable	CPTAC-3	869	357	3	1.17	0.9983	1.37	0.05244	0.8065	1.696	0.2114	42	0.00842
logit P(pEMT-high)	adjusted	none	869	350	4	1.191	1.002	1.415	0.0472	0.8828	1.606	0.1604	49.52	0.01496
logit P(pEMT-high)	adjusted	TCGA-HNSC	445	172	3	1.227	0.9216	1.634	0.1611	0.6653	2.264	0.2868	66.14	0.04217
logit P(pEMT-high)	adjusted	GSE41613	778	302	3	1.112	0.9856	1.255	0.08444	0.9146	1.353	0.1442	0	0
logit P(pEMT-high)	adjusted	GSE65858	619	266	3	1.27	1.036	1.557	0.0215	0.8094	1.992	0.15	45.56	0.01522
logit P(pEMT-high)	adjusted	CPTAC-3	765	310	3	1.203	0.9609	1.506	0.107	0.6833	2.117	0.2952	66.33	0.02569

### Sheet: SD8d_saturation_xenografts
Supplementary Data 8d. Xenograft panels: pooled Firth odds ratio of pEMT specificity and its log-odds summaries.
summary	pooled_OR	low	up	p	n_models
pEMT specificity	2.253	0.9919	5.119	0.0523	43
Logit specificity	2.58	1.12	5.944	0.02598	43
logit P(pEMT-high)	2.61	1.118	6.09	0.02653	43

### Sheet: SD8e_saturation_correlations
Supplementary Data 8e. Spearman correlation of each summary with pEMT specificity and the malignant core in each cohort.
cohort	summary	n	rho_with_pEMT_specificity	rho_with_malignant_core	rho_with_P_pEMT_high
TCGA-HNSC	pEMT specificity	520	1	0.6731	0.9634
TCGA-HNSC	Logit specificity	520	0.9769	0.7243	0.9968
TCGA-HNSC	logit P(pEMT-high)	520	0.9634	0.7347	1
GSE41613	pEMT specificity	97	1	0.7078	0.9586
GSE41613	Logit specificity	97	0.9691	0.7694	0.9971
GSE41613	logit P(pEMT-high)	97	0.9586	0.7784	1
GSE65858	pEMT specificity	253	1	0.6847	0.96
GSE65858	Logit specificity	253	0.9749	0.7484	0.9963
GSE65858	logit P(pEMT-high)	253	0.96	0.7653	1
CPTAC-3	pEMT specificity	110	1	0.6375	0.9543
CPTAC-3	Logit specificity	110	0.9693	0.7107	0.9957
CPTAC-3	logit P(pEMT-high)	110	0.9543	0.7283	1
GSE65021	pEMT specificity	40	1	0.8208	0.9809
GSE65021	Logit specificity	40	0.9897	0.8375	0.9934
GSE65021	logit P(pEMT-high)	40	0.9809	0.8447	1
GSE84713	pEMT specificity	26	1	0.7545	0.959
GSE84713	Logit specificity	26	0.9768	0.7675	0.9877
GSE84713	logit P(pEMT-high)	26	0.9617	0.7942	0.9932
GSE183881	pEMT specificity	17	1	0.723	0.9951
GSE183881	Logit specificity	17	0.9951	0.7451	0.9951
GSE183881	logit P(pEMT-high)	17	0.9951	0.7574	1
