## Supplementary material for "Malignant and stromal partial EMT programmes and cetuximab outcome in head and neck cancer": Supplementary_Data_9.xlsx

### Sheet: SD9_label_free_clusters
Supplementary Data 9. leiden	epithelial_like	exclude	pEMT_high	pct_pEMT_high_of_labelled
0	8	197	72	90
1	0	81	83	100
2	3	256	26	89.6552
3	12	260	50	80.6452
4	5	136	5	50
5	0	93	2	100
6	1	28	0	0
7	37	108	14	27.451
8	2	180	23	92
9	1	88	23	95.8333
10	4	146	102	96.2264
11	19	166	4	17.3913
12	0	40	5	100
13	7	101	0	0
14	6	46	1	14.2857

### Sheet: SD9b_label_free_summary
Supplementary Data 9b. n_cells	n_genes_removed	n_genes_used	n_clusters	ARI	ARI_permutation_p	AMI	silhouette	silhouette_null_mean	loPo_AUROC_non_puram_genes	top100_coefficients_that_are_puram_genes
2441	552	2000	15	0.0731098	0	0.153875	0.161297	-0.000942229	0.925451	18
