## Supplementary material for "Malignant and stromal partial EMT programmes and cetuximab outcome in head and neck cancer": Supplementary_Data_10.xlsx

### Sheet: SD10_tt_compartments
Supplementary Data 10. gene	share_malignant	share_CAF	compartment
A2M	0.00999258	0.834472	CAF
ABCA6	0.0115302	0.96236	CAF
ABCB4	0.0383529	0.735189	CAF
ABCC3	0.898732	0.0673743	cancer
ABCC9	0.253974	0.317937	CAF
ABHD11	0.652131	0.154907	cancer
ABI3BP	0.023365	0.924782	CAF
ACE	0.16641	0.121158	cancer
ACSS3	0.128223	0.856211	CAF
ACTA2	0.00553397	0.987022	CAF
ACTN1	0.4192	0.467124	CAF
ACVRL1	0.00631142	0.366618	CAF
ADAM12	0.10863	0.520625	CAF
ADAMTS12	0.0412494	0.941155	CAF
ADAMTS2	0.0192077	0.96832	CAF
ADAMTS4	0.0155378	0.939168	CAF
ADAMTS5	0.0157673	0.800772	CAF
ADGRA2	0.0145146	0.913836	CAF
ADGRF5	0.0107979	0.283399	CAF
ADGRL4	0.00404829	0.0182617	CAF
ADPRH	0.105514	0.282184	CAF
AEBP1	0.0250529	0.954979	CAF
AGR2	0.997669	0.00036588	cancer
AKAP12	0.0449259	0.720454	CAF
AKR1B10	0.991693	0.0048904	cancer
AKT3	0.210897	0.378538	CAF
AMPH	0.0188253	0.967357	CAF
ANGPTL2	0.0073428	0.892818	CAF
ANK2	0.0588097	0.926914	CAF
ANPEP	0.338089	0.462233	CAF
ANTXR1	0.187904	0.808321	CAF
ANXA6	0.0168965	0.445983	CAF
AOC3	0.0045098	0.902514	CAF
AP1M2	0.991229	0.00339066	cancer
AP1S2	0.0905229	0.20254	CAF
APLP1	0.497531	0.392602	cancer
AR	0.0386727	0.925439	CAF
AREG	0.278374	0.00342848	cancer
ARHGAP18	0.114533	0.114387	cancer
ARHGAP31	0.0300578	0.130781	CAF
ARHGAP32	0.647222	0.298019	cancer
ARHGAP6	0.00192643	0.943596	CAF
ARHGAP8	0.965903	0.0157417	cancer
ARHGEF6	0.00987463	0.155301	CAF
ARSB	0.234186	0.287966	CAF
ASPN	0.00544771	0.992772	CAF
ATP10A	0.0128106	0.672777	CAF
ATP2C2	0.955942	0.0410273	cancer
AXL	0.0624357	0.860928	CAF
AZGP1	0.996898	0.00125888	cancer
BASP1	0.553603	0.215019	cancer
BCAS1	0.456928	0.0520153	cancer
BDNF	0.872058	0.121383	cancer
BGN	0.0750746	0.897639	CAF
BICC1	0.0119299	0.985367	CAF
BIK	0.728363	0.000507114	cancer
BMP1	0.31722	0.569117	CAF
BNC2	0.0966687	0.762825	CAF
BSPRY	0.543685	0.0039928	cancer
BST1	0.0512416	0.719982	CAF
C1R	0.163167	0.824821	CAF
C1S	0.201807	0.791777	CAF
C1orf54	0.0184615	0.415657	CAF
CACNA1C	0.0175724	0.903758	CAF
CADM1	0.2702	0.207237	cancer
CALD1	0.13632	0.83094	CAF
CALU	0.267072	0.564111	CAF
CAP2	0.162206	0.797215	CAF
CAPG	0.432225	0.0515542	cancer
CASS4	0.0134252	0.0104971	cancer
CAV1	0.446017	0.456958	CAF
CBLC	0.997297	0.00204052	cancer
CCDC80	0.03437	0.921484	CAF
CCL2	0.0535641	0.751099	CAF
CCL8	0.01242	0.90139	CAF
CD163	0.0028955	0.0081127	CAF
CD24	0.948767	0.0208117	cancer
CD2AP	0.494937	0.147889	cancer
CD34	0.0596448	0.283493	CAF
CD44	0.334716	0.198601	cancer
CD59	0.40486	0.329823	cancer
CD84	0.0345245	0.0321192	cancer
CD93	0.0029531	0.0292245	CAF
CDH1	0.975168	0.00401602	cancer
CDH11	0.294337	0.68129	CAF
CDH2	0.272627	0.674151	CAF
CDH5	0.0243724	0.0134178	cancer
CDH6	0.0042976	0.987863	CAF
CDK14	0.225711	0.386419	CAF
CDS1	0.918717	0.037152	cancer
CEACAM1	0.664087	0.00997263	cancer
CEACAM5	0.962169	0.0114442	cancer
CEACAM6	0.97808	0.0217625	cancer
CEACAM7	0.116733	0.0142345	cancer
CELF2	0.0144706	0.136661	CAF
CEP170	0.273094	0.405768	CAF
CHN1	0.0478358	0.502387	CAF
CHRD	0.00979628	0.981953	CAF
CHRDL1	0.0128475	0.958565	CAF
CKMT1A	0.994943	0.00403677	cancer
CLDN3	0.915708	0.00413787	cancer
CLDN4	0.995727	0.00420473	cancer
CLDN7	0.986648	0.00413513	cancer
CLEC2B	0.4546	0.105563	cancer
CLIC4	0.282002	0.541256	CAF
CLIP3	0.177779	0.757043	CAF
CMKLR1	0.00259235	0.75929	CAF
CNRIP1	0.00281059	0.57452	CAF
COL11A1	0.00145395	0.983912	CAF
COL12A1	0.150017	0.841127	CAF
COL14A1	0.00211506	0.995756	CAF
COL15A1	0.000576081	0.587191	CAF
COL16A1	0.366849	0.619311	CAF
COL1A1	0.0278614	0.960438	CAF
COL1A2	0.00706259	0.983076	CAF
COL24A1	0.343982	0.542033	CAF
COL3A1	0.00457799	0.987605	CAF
COL4A1	0.096053	0.636107	CAF
COL4A2	0.127141	0.640829	CAF
COL5A1	0.124368	0.852733	CAF
COL5A2	0.137647	0.84797	CAF
COL5A3	0.0521472	0.905356	CAF
COL6A1	0.0286711	0.953331	CAF
COL6A2	0.0468789	0.916817	CAF
COL6A3	0.0030149	0.984108	CAF
COL7A1	0.813752	0.183509	cancer
COL8A1	0.0342854	0.93386	CAF
COL8A2	0.362833	0.611559	CAF
COLEC12	0.0149538	0.842497	CAF
COMP	0.0033453	0.996527	CAF
COPA	0.384717	0.289469	cancer
CORO2A	0.601916	0.0353076	cancer
CRISPLD2	0.0215403	0.966437	CAF
CRLF1	0.125277	0.873671	CAF
CRYAB	0.188824	0.74036	CAF
CSF1R	0.0200573	0.0470831	CAF
CSF2RB	0.00913908	0.00785982	cancer
CSRP2	0.22249	0.740933	CAF
CTHRC1	0.109293	0.770766	CAF
CTSK	0.0160165	0.945601	CAF
CXADR	0.972677	0.0067828	cancer
CXCL1	0.433892	0.505211	CAF
CXCL12	0.0228395	0.950994	CAF
CXCL13	0.0313649	0.0471715	CAF
CXCL6	0.166354	0.817618	CAF
CXCL8	0.277724	0.268922	cancer
CXCR4	0.0051812	0.0105299	CAF
CYB561	0.631873	0.157313	cancer
CYP1B1	0.0587263	0.76714	CAF
DAAM2	0.00815534	0.988222	CAF
DAB2	0.0604949	0.712014	CAF
DACT1	0.0357709	0.946243	CAF
DCHS1	0.0203401	0.367487	CAF
DCLK1	0.0933063	0.831064	CAF
DCLK2	0.0182625	0.574846	CAF
DCN	0.0269505	0.971098	CAF
DDR1	0.953392	0.0348234	cancer
DDR2	0.0422018	0.9475	CAF
DHCR24	0.916876	0.0388128	cancer
DKK1	0.920124	0.0746073	cancer
DLC1	0.0566342	0.754244	CAF
DOK5	0.00424418	0.502769	CAF
DOK6	0.0251662	0.601858	CAF
DPT	0.00768489	0.991822	CAF
DPYSL3	0.174488	0.701424	CAF
DSE	0.467246	0.352772	cancer
DSG2	0.937784	0.0323028	cancer
DSP	0.982661	0.00936108	cancer
DST	0.828115	0.147546	cancer
EBF1	0.00454716	0.942695	CAF
EBF2	0.000841967	0.997811	CAF
ECM1	0.418002	0.535798	CAF
ECM2	0.0315077	0.960733	CAF
EDIL3	0.0990757	0.860058	CAF
EFEMP1	0.228157	0.636832	CAF
EFEMP2	0.0848915	0.874346	CAF
EHF	0.978725	0.00555997	cancer
ELF3	0.995824	0.00113132	cancer
ELMO3	0.947055	0.0132614	cancer
ELN	0.0227374	0.867316	CAF
EMILIN1	0.0059916	0.893718	CAF
EMP3	0.204995	0.277203	CAF
ENG	0.00478982	0.307856	CAF
ENO2	0.395219	0.382752	cancer
ENPP1	0.0475008	0.85488	CAF
ENPP2	0.0110378	0.441857	CAF
ENTPD1	0.0293264	0.306363	CAF
EPCAM	0.999732	0.000173158	cancer
EPDR1	0.186629	0.701008	CAF
EPHA3	0.015492	0.982981	CAF
EPN3	0.971604	0.027232	cancer
EPS8L1	0.719698	0.0581401	cancer
EPS8L2	0.88203	0.0415062	cancer
ERBB2	0.752886	0.22026	cancer
ERBB3	0.888141	0.0508281	cancer
ESRP1	0.990567	0.0014261	cancer
ESRP2	0.972556	0.00970843	cancer
EVI2A	0.00541973	0.0186163	CAF
EXPH5	0.756476	0.0728573	cancer
EZR	0.285313	0.0514175	cancer
F11R	0.869498	0.00620205	cancer
F13A1	0.00053679	0.334329	CAF
F2R	0.12403	0.582851	CAF
FA2H	0.745821	0.000612795	cancer
FAM13C	0.0408559	0.855797	CAF
FAM174B	0.152049	0.291428	CAF
FAP	0.0827448	0.864235	CAF
FAS	0.143885	0.306604	CAF
FAT4	0.00859685	0.760341	CAF
FBLN1	0.272985	0.724831	CAF
FBLN2	0.0432547	0.860725	CAF
FBLN5	0.0299025	0.87849	CAF
FBN1	0.0235127	0.898361	CAF
FBN2	0.928468	0.0634409	cancer
FBXL7	0.0356243	0.690868	CAF
FERMT2	0.0875436	0.748979	CAF
FGD5	0.0183815	0.152359	CAF
FGF2	0.21529	0.603295	CAF
FGFR3	0.934461	0.0402298	cancer
FGL2	0.00867868	0.513387	CAF
FHL1	0.0662776	0.815221	CAF
FIBIN	0.0558121	0.938623	CAF
FLI1	0.00711704	0.0308252	CAF
FLNA	0.288758	0.510184	CAF
FLRT2	0.369974	0.364033	cancer
FMNL3	0.059331	0.376182	CAF
FMOD	0.0406996	0.930158	CAF
FN1	0.0896654	0.793818	CAF
FNDC1	0.00617788	0.991778	CAF
FOXC2	0.511643	0.315739	cancer
FPR3	0.00512393	0.0159203	CAF
FSTL1	0.111662	0.787968	CAF
FSTL3	0.457844	0.462997	CAF
FUCA1	0.350803	0.271762	cancer
FUT2	0.772179	0.0722566	cancer
FUT3	0.884648	0.00462055	cancer
FXYD3	0.994263	0.00399874	cancer
FXYD6	0.159285	0.734825	CAF
FYN	0.0054956	0.0177171	CAF
FZD4	0.0726148	0.449299	CAF
FZD8	0.122512	0.864884	CAF
GADD45A	0.31782	0.294671	cancer
GADD45B	0.0769377	0.648137	CAF
GALE	0.764311	0.0676491	cancer
GALNT15	0.0212555	0.784047	CAF
GALNT3	0.926583	0.017137	cancer
GALNT7	0.485582	0.210595	cancer
GAS1	0.119481	0.853986	CAF
GDF15	0.172024	0.711354	CAF
GEM	0.0809005	0.776075	CAF
GFPT2	0.0599447	0.751698	CAF
GIMAP4	0.000481875	0.00342364	CAF
GIMAP6	0.00183454	0.00162104	cancer
GJA1	0.690328	0.164389	cancer
GLIPR1	0.168102	0.261305	CAF
GLIS3	0.0562632	0.851257	CAF
GLT8D2	0.0480888	0.918906	CAF
GLYR1	0.375892	0.224998	cancer
GMDS	0.423494	0.133647	cancer
GNG11	0.0181452	0.404047	CAF
GNS	0.289817	0.309461	CAF
GPC1	0.846169	0.13827	cancer
GPC6	0.143895	0.824408	CAF
GPM6B	0.0578608	0.90177	CAF
GPRC5A	0.655529	0.340027	cancer
GPRIN3	0.00464992	0.156832	CAF
GPX7	0.268353	0.407065	CAF
GREM1	0.00353328	0.985937	CAF
GRHL2	0.987949	0.00779231	cancer
GUCY1A1	0.0690488	0.890254	CAF
GUCY1A2	0.0104164	0.958481	CAF
GUCY1B1	0.0397345	0.94242	CAF
GZMK	0.00015917	0.00166432	CAF
HDHD3	0.638079	0.159826	cancer
HEG1	0.209923	0.240704	CAF
HEPH	0.108733	0.852746	CAF
HGF	0.00444538	0.884584	CAF
HMCN1	0.203123	0.709289	CAF
HNMT	0.0938242	0.793226	CAF
HTRA1	0.331668	0.481291	CAF
ID2	0.101115	0.302839	CAF
IFFO1	0.0272068	0.430945	CAF
IGDCC4	0.0171994	0.924425	CAF
IGF1	0.0380684	0.874905	CAF
IGFBP2	0.869702	0.120272	cancer
IGFBP3	0.593353	0.32954	cancer
IGFBP4	0.0883682	0.769378	CAF
IGFBP5	0.0824458	0.874371	CAF
IL10RA	0.00326028	0.0269625	CAF
IL15	0.325793	0.206674	cancer
IL1R1	0.118771	0.559633	CAF
IL20RA	0.804006	0.155194	cancer
IL32	0.06923	0.0879712	CAF
IL6	0.0816815	0.841933	CAF
INHBA	0.44399	0.532398	CAF
ISLR	0.00594341	0.987418	CAF
ITGA1	0.0345989	0.590338	CAF
ITGA11	0.00405148	0.981504	CAF
ITGA2	0.867166	0.0285693	cancer
ITGA4	0.12609	0.0442855	cancer
ITGA5	0.304692	0.347134	CAF
ITGA9	0.0579342	0.0566818	cancer
ITGAV	0.35863	0.466401	CAF
ITGB1	0.346643	0.376217	CAF
ITGB3	0.0338827	0.693556	CAF
ITGB5	0.438895	0.533313	CAF
ITM2A	0.0166623	0.0821835	CAF
JAM2	0.0241953	0.271481	CAF
JAM3	0.0513256	0.810419	CAF
JCAD	0.0180061	0.376076	CAF
JUN	0.181407	0.529629	CAF
JUP	0.941377	0.0225597	cancer
KCND2	0.0643444	0.93497	CAF
KCNE4	0.0236526	0.942135	CAF
KCNJ8	0.0220514	0.972916	CAF
KCNN3	0.0924168	0.225107	CAF
KDR	0.0866015	0.0688919	cancer
KIAA1755	0.083694	0.900711	CAF
KRT18	0.927293	0.0352047	cancer
KRT19	0.992925	0.0021972	cancer
KRT7	0.97344	0.0227973	cancer
KRT8	0.986271	0.00779339	cancer
LAD1	0.958315	0.00199957	cancer
LAMA1	0.629251	0.363263	cancer
LAMA2	0.0274261	0.933203	CAF
LAMA3	0.959854	0.0373639	cancer
LAMA4	0.0157234	0.7532	CAF
LAMC1	0.245513	0.630128	CAF
LAMC2	0.982927	0.00665894	cancer
LDB2	0.00327718	0.345908	CAF
LGALS1	0.241331	0.545385	CAF
LHFPL2	0.332069	0.423132	CAF
LHFPL6	0.0201115	0.922542	CAF
LIN7A	0.0770346	0.875813	CAF
LINC00654	0.134097	0.709832	CAF
LLGL2	0.5716	0.0470845	cancer
LMOD1	0.000767163	0.99864	CAF
LOX	0.491046	0.483393	cancer
LOXL1	0.274582	0.687786	CAF
LOXL2	0.148622	0.732594	CAF
LPAR4	0.0266264	0.558136	CAF
LRCH2	0.184528	0.635814	CAF
LRP1	0.191048	0.778602	CAF
LRRC1	0.690047	0.0949929	cancer
LRRC15	0.00374789	0.985265	CAF
LRRC32	0.0148632	0.853602	CAF
LSR	0.676162	0.0255835	cancer
LUM	0.0442222	0.9531	CAF
LY96	0.0993343	0.276466	CAF
MAF	0.262554	0.196687	cancer
MAFB	0.367719	0.524863	CAF
MAGEE1	0.795927	0.180485	cancer
MAGI2-AS3	0.0301217	0.795502	CAF
MANSC1	0.398504	0.239123	cancer
MAP1A	0.0652005	0.756768	CAF
MAP1B	0.302685	0.643056	CAF
MAP3K3	0.128924	0.271898	CAF
MAP7	0.924512	0.0396511	cancer
MAPK13	0.683523	0.0720868	cancer
MATN2	0.504573	0.232639	cancer
MATN3	0.15391	0.793821	CAF
MCM7	0.571139	0.129142	cancer
MEF2C	0.00298801	0.608539	CAF
MEOX2	0.0050181	0.853401	CAF
MEST	0.493826	0.48302	cancer
MFAP4	0.00150593	0.991125	CAF
MFAP5	0.212017	0.774472	CAF
MGP	0.0255334	0.88913	CAF
MITF	0.0524069	0.650964	CAF
MLPH	0.460261	0.168291	cancer
MMP1	0.477206	0.506285	CAF
MMP14	0.395125	0.538585	CAF
MMP2	0.0692081	0.8793	CAF
MMP3	0.358978	0.640895	CAF
MOXD1	0.711078	0.248565	cancer
MPDZ	0.201941	0.597067	CAF
MPZL2	0.760611	0.00113052	cancer
MRAS	0.122356	0.636919	CAF
MRC1	0.000143208	0.0010781	CAF
MS4A4A	0.00158839	0.006388	CAF
MS4A6A	0.00410275	0.000659249	cancer
MSRB3	0.0418186	0.858	CAF
MST1R	0.905316	0.0591335	cancer
MSX1	0.258126	0.501571	CAF
MUC1	0.882363	0.087868	cancer
MXRA5	0.122345	0.870494	CAF
MYH10	0.589305	0.249693	cancer
MYL9	0.0242193	0.962737	CAF
MYLK	0.151482	0.808222	CAF
MYO5C	0.405526	0.0143977	cancer
MYO6	0.539378	0.242963	cancer
NAP1L3	0.0343647	0.730341	CAF
NDNF	0.014499	0.761811	CAF
NHSL2	0.046077	0.478874	CAF
NID2	0.00431764	0.888509	CAF
NNMT	0.0556713	0.8244	CAF
NOTCH2	0.237191	0.570886	CAF
NOX4	0.0202441	0.787125	CAF
NQO1	0.943274	0.0300397	cancer
NR3C1	0.127707	0.169437	CAF
NT5E	0.307194	0.527544	CAF
NTM	0.0438782	0.893303	CAF
NUAK1	0.442708	0.321533	cancer
OCLN	0.572859	0.128661	cancer
OLFML1	0.00921097	0.977015	CAF
OLFML2B	0.0131843	0.954531	CAF
OLFML3	0.00720592	0.958722	CAF
OR7E14P	0.4153	0.325341	cancer
OVOL2	0.991279	0.000376409	cancer
OXTR	0.66541	0.184232	cancer
P3H1	0.338918	0.404522	CAF
PABPC5	0.0200384	0.760591	CAF
PCDH18	0.0548247	0.936597	CAF
PCDHGA12	0.152873	0.7585	CAF
PCOLCE	0.00558813	0.98914	CAF
PCOLCE2	0.420318	0.552357	CAF
PDE1A	0.0221832	0.949859	CAF
PDE3A	0.00778893	0.956755	CAF
PDE7B	0.062364	0.370296	CAF
PDGFC	0.52159	0.415376	cancer
PDGFRA	0.0355302	0.959581	CAF
PDGFRB	0.00283002	0.990776	CAF
PDLIM4	0.701042	0.237313	cancer
PDZRN3	0.0294837	0.96196	CAF
PEAK1	0.148012	0.647399	CAF
PECAM1	0.0107171	0.0132772	CAF
PERP	0.942385	0.0332477	cancer
PFN2	0.796126	0.180614	cancer
PHLDA2	0.420894	0.472908	CAF
PKP3	0.981305	0.004654	cancer
PLAUR	0.282517	0.302575	CAF
PLCL1	0.053407	0.437016	CAF
PLEKHO1	0.152953	0.466586	CAF
PLLP	0.728607	0.0175453	cancer
PLN	0.00127592	0.995616	CAF
PLOD1	0.399166	0.465327	CAF
PLOD2	0.432156	0.511509	CAF
PLOD3	0.395144	0.344261	cancer
PLPPR4	0.0470618	0.932031	CAF
PLS1	0.799984	0.0215528	cancer
PLXNC1	0.11259	0.291557	CAF
PLXND1	0.0499924	0.416875	CAF
PMEPA1	0.304919	0.404313	CAF
PMP22	0.0309874	0.81117	CAF
PNMA2	0.228787	0.442036	CAF
PODN	0.00196873	0.995774	CAF
POF1B	0.935171	0.0021893	cancer
POSTN	0.0215781	0.773331	CAF
PPFIA2	0.000981741	0.98012	CAF
PPIB	0.481778	0.270656	cancer
PPL	0.895337	0.0898046	cancer
PREX1	0.0185631	0.0665435	CAF
PREX2	0.00296007	0.320229	CAF
PRKG1	0.0168306	0.953686	CAF
PRR15L	0.99462	0.00070716	cancer
PRRX1	0.0846776	0.903803	CAF
PRSS8	0.998011	0.00155971	cancer
PRTG	0.00710713	0.443026	CAF
PSCA	0.999918	8.20814e-05	cancer
PTGDS	0.00126888	0.940791	CAF
PTGIS	0.0844761	0.747285	CAF
PTHLH	0.967724	0.0255599	cancer
PTK6	0.715088	0.0924074	cancer
PTPRB	0.0352233	0.0401816	CAF
PTPRC	0.00672504	0.00115136	cancer
PTPRF	0.956659	0.0274161	cancer
PTPRM	0.0751358	0.279337	CAF
PTX3	0.130129	0.747425	CAF
PVR	0.420456	0.373081	cancer
QKI	0.270737	0.404022	CAF
QSOX1	0.281103	0.354046	CAF
RAB11FIP1	0.420481	0.0925045	cancer
RAB25	0.996185	0.00250421	cancer
RAPGEFL1	0.929426	0.0252204	cancer
RARRES2	0.0506915	0.930403	CAF
RASGRF2	0.133129	0.177174	CAF
RASGRP3	0.0202408	0.0170653	cancer
RASGRP4	0.155027	0.11766	cancer
RASL12	0.0070831	0.991463	CAF
RASSF2	0.0221034	0.0703862	CAF
RBM47	0.771587	0.00517744	cancer
RCAN2	0.045134	0.841774	CAF
RECK	0.0473947	0.693705	CAF
RGS2	0.0516542	0.112643	CAF
RGS4	0.0523786	0.89707	CAF
RHOB	0.324738	0.477914	CAF
RHOJ	0.0140076	0.401294	CAF
RNF128	0.92995	0.0698734	cancer
RUNX1T1	0.00290627	0.889081	CAF
S100A14	0.992968	0.00549014	cancer
S100P	0.95701	0.0131596	cancer
S1PR1	0.00291428	0.00861205	CAF
SACS	0.198603	0.58187	CAF
SAMSN1	0.000577834	0.00305208	CAF
SAT1	0.288014	0.291143	CAF
SCARF1	0.0552448	0.0526381	cancer
SCG2	0.0542439	0.921436	CAF
SCNN1A	0.990665	0.00353372	cancer
SDC1	0.932295	0.0281335	cancer
SDC2	0.19052	0.785642	CAF
SDC4	0.713625	0.172451	cancer
SERPINE1	0.389723	0.404863	CAF
SERPINE2	0.499897	0.448825	cancer
SERPINF1	0.0487047	0.914297	CAF
SERPING1	0.073863	0.889859	CAF
SERPINH1	0.356945	0.51721	CAF
SFRP1	0.244029	0.732173	CAF
SFRP2	0.00208025	0.99074	CAF
SFRP4	0.00197157	0.997113	CAF
SGCB	0.262191	0.627322	CAF
SGCD	0.0614685	0.743115	CAF
SGCG	0.185287	0.593568	CAF
SGIP1	0.00109035	0.921446	CAF
SH2B3	0.136939	0.230664	CAF
SH3YL1	0.599057	0.213658	cancer
SHROOM4	0.130764	0.206448	CAF
SLAMF8	0.0407917	0.409987	CAF
SLC16A5	0.7878	0.11957	cancer
SLC2A3	0.0373212	0.239977	CAF
SLC35A3	0.424392	0.198407	cancer
SLC44A4	0.803206	0.040034	cancer
SLC6A8	0.857048	0.0953613	cancer
SLC8A1	0.137272	0.610195	CAF
SLCO2B1	0.00708845	0.0760026	CAF
SLIT2	0.139048	0.856141	CAF
SLIT3	0.0822743	0.916732	CAF
SNAI1	0.0936401	0.442662	CAF
SNAI2	0.621867	0.363247	cancer
SNED1	0.0113229	0.825439	CAF
SNTB1	0.114538	0.566731	CAF
SOBP	0.0565865	0.812459	CAF
SORD	0.785714	0.0824332	cancer
SPAG1	0.14408	0.118997	cancer
SPARC	0.0426786	0.815385	CAF
SPARCL1	0.0149597	0.865421	CAF
SPATA13	0.0626296	0.160073	CAF
SPINT1	0.915394	0.0202908	cancer
SPINT2	0.929931	0.00570945	cancer
SPOCK1	0.205302	0.789257	CAF
SPON1	0.029827	0.880476	CAF
SPP1	0.669477	0.000955918	cancer
SRGN	0.00367495	0.0193539	CAF
SRPX	0.115348	0.861936	CAF
SSC5D	0.0556645	0.910439	CAF
ST14	0.936904	0.00262211	cancer
ST3GAL2	0.158538	0.283947	CAF
ST6GALNAC3	0.0170307	0.0798693	CAF
STAP2	0.884453	0.0433419	cancer
STARD8	0.0419375	0.141895	CAF
STON1	0.365217	0.573875	CAF
STYK1	0.80591	0.00224034	cancer
SULF1	0.0503514	0.908582	CAF
SYNE1	0.0258088	0.436636	CAF
SYNGR2	0.496213	0.0947822	cancer
SYNM	0.109287	0.744333	CAF
SYT11	0.0196576	0.271061	CAF
TACSTD2	0.978676	0.0118789	cancer
TAGLN	0.013931	0.981235	CAF
TCF4	0.203403	0.572264	CAF
TEK	0.0288975	0.0105495	cancer
TFF1	0.999519	0.000113368	cancer
TFF3	0.790006	0.00378354	cancer
TFPI2	0.336623	0.506403	CAF
TGFB1	0.204018	0.230039	CAF
TGFB3	0.0337353	0.891163	CAF
TGFBI	0.56909	0.397865	cancer
TGFBR3	0.119332	0.533971	CAF
TGM2	0.115112	0.568865	CAF
THBS1	0.116003	0.796925	CAF
THBS2	0.182828	0.815378	CAF
THSD7A	0.205915	0.0870715	cancer
THY1	0.0274254	0.895076	CAF
TIE1	0.000285136	0.00476167	CAF
TIMP1	0.0881413	0.791632	CAF
TIMP2	0.022966	0.854936	CAF
TIMP3	0.149125	0.744202	CAF
TJP2	0.75603	0.112559	cancer
TJP3	0.666645	0.000623061	cancer
TLR4	0.00929112	0.516137	CAF
TM6SF1	0.0114571	0.0140862	CAF
TMC5	0.834043	0.0443549	cancer
TMEM119	0.0159777	0.961806	CAF
TMEM26	0.0336646	0.84034	CAF
TMEM47	0.0313018	0.911745	CAF
TMPRSS2	0.998964	0.00087224	cancer
TMPRSS4	0.997947	0.00172698	cancer
TNC	0.706394	0.287625	cancer
TNFAIP3	0.0676186	0.0915422	CAF
TNFRSF11B	0.140759	0.591406	CAF
TNFRSF12A	0.655659	0.290511	cancer
TNS1	0.0437861	0.890433	CAF
TNS2	0.0282008	0.809432	CAF
TNS3	0.144254	0.4734	CAF
TOB1	0.257951	0.310528	CAF
TOX3	0.986437	0.0113546	cancer
TPD52	0.650339	0.0455516	cancer
TPM1	0.18929	0.739113	CAF
TPM2	0.0870105	0.863629	CAF
TPM4	0.312207	0.434975	CAF
TRPC1	0.303194	0.529758	CAF
TRPM4	0.660387	0.137727	cancer
TSPAN1	0.951558	0.0299793	cancer
TSPAN8	0.570211	0.424704	cancer
TTC39A	0.694545	0.0590645	cancer
TUBA1A	0.217676	0.492775	CAF
TUBB6	0.545897	0.303651	cancer
TUFT1	0.811442	0.0652507	cancer
TWIST1	0.0512909	0.922797	CAF
UCHL1	0.947425	0.0431057	cancer
UNC5C	0.0958516	0.778686	CAF
VAMP8	0.595838	0.014948	cancer
VASH1	0.111292	0.312834	CAF
VAV3	0.635357	0.0129725	cancer
VCAM1	0.049577	0.630697	CAF
VCAN	0.0919345	0.733936	CAF
VEGFA	0.533475	0.365395	cancer
VEGFC	0.448573	0.0809733	cancer
VIM	0.0366419	0.656579	CAF
VSIG4	0.00121086	0.00153674	CAF
VSTM4	0.103974	0.766694	CAF
WIPF1	0.0142307	0.115084	CAF
WNT5A	0.546482	0.440209	cancer
WWTR1	0.342488	0.363704	CAF
ZCCHC24	0.0544282	0.837683	CAF
ZEB1	0.134457	0.397269	CAF
ZEB2	0.00775036	0.48347	CAF
ZFPM2	0.381947	0.511067	CAF
ZNF366	0.0140535	0.00104323	cancer
ZNF385D	0.00315105	0.596853	CAF
ZNF423	0.0109547	0.794242	CAF
ZNF469	0.135295	0.802797	CAF
ZNF521	0.0107711	0.555856	CAF
ZNF826P	0.0214048	0.566015	CAF
