## Supplementary material for "Malignant and stromal partial EMT programmes and cetuximab outcome in head and neck cancer": Supplementary_Data_11.xlsx

### Sheet: SD11_tt_correlations
Supplementary Data 11. Unnamed: 0	pEMT_specificity	P_pEMT_high	puram_pemt	hallmark_EMT	KS	GS76	MLR_mu	TT_cancer_EMT	TT_caf_EMT
pEMT_specificity	1	0.963	0.501	0.157	0.101	-0.044	0.311	-0.001	-0.06
P_pEMT_high	0.963	1	0.538	0.144	0.084	-0.042	0.351	-0.019	-0.104
puram_pemt	0.501	0.538	1	0.854	0.643	-0.222	0.487	0.211	0.643
hallmark_EMT	0.157	0.144	0.854	1	0.769	-0.224	0.374	0.322	0.919
KS	0.101	0.084	0.643	0.769	1	-0.641	0.627	-0.211	0.795
GS76	-0.044	-0.042	-0.222	-0.224	-0.641	1	-0.555	0.665	-0.224
MLR_mu	0.311	0.351	0.487	0.374	0.627	-0.555	1	-0.46	0.304
TT_cancer_EMT	-0.001	-0.019	0.211	0.322	-0.211	0.665	-0.46	1	0.31
TT_caf_EMT	-0.06	-0.104	0.643	0.919	0.795	-0.224	0.304	0.31	1
