## Supplementary material for "Malignant and stromal partial EMT programmes and cetuximab outcome in head and neck cancer": Supplementary_Data_12.xlsx

### Sheet: SD12_gavish_mp_tcga
Supplementary Data 12. TCGA-HNSC: Spearman correlation of each of the 41 Gavish et al. 2023 cancer meta-programmes with our scores and the published signatures.
MP	name	emt_related	rho_pEMT_specificity	p_pEMT_specificity	rho_P_pEMT_high	p_P_pEMT_high	rho_malignant_arm_core	p_malignant_arm_core	rho_stromal_arm_core	p_stromal_arm_core	rho_puram_pemt	p_puram_pemt	rho_hallmark_EMT	p_hallmark_EMT	rho_TT_cancer_EMT	p_TT_cancer_EMT	rho_TT_caf_EMT	p_TT_caf_EMT
MP1	MP1 Cell Cycle - G2/M	FALSE	0.195639	6.98941e-06	0.188933	1.44378e-05	0.067875	0.122142	0.0357068	0.416482	0.111032	0.0112874	0.103215	0.0185582	0.370103	2.51783e-18	0.0650474	0.138525
MP2	MP2 Cell Cycle - G1/S	FALSE	0.11445	0.00899686	0.0911789	0.0376608	-0.0252741	0.565262	-0.00583881	0.894331	0.0304623	0.488223	0.0706367	0.107638	0.366026	6.25396e-18	0.0699083	0.111325
MP3	MP3 Cell Cylce HMG-rich	FALSE	0.0719599	0.101189	0.0530169	0.227467	-0.086614	0.0483749	-0.0699947	0.110883	-0.0218076	0.619787	-0.00860916	0.844727	0.180059	3.6292e-05	-0.063289	0.149533
MP4	MP4 Chromatin	FALSE	0.0997943	0.0228539	0.0879954	0.0448917	0.254687	3.83381e-09	0.333018	6.219e-15	0.314118	2.26488e-13	0.43179	4.96844e-25	0.693288	1.01694e-75	0.45336	1.01001e-27
MP5	MP5 Stress	FALSE	0.0983848	0.0248604	0.0960817	0.0284664	0.202227	3.34344e-06	0.265297	7.96541e-10	0.290689	1.38687e-11	0.331859	7.81042e-15	0.359801	2.44768e-17	0.272434	2.66013e-10
MP6	MP6 Hypoxia	FALSE	0.342522	9.26094e-16	0.371319	1.91447e-18	0.492701	3.73022e-33	0.389537	2.74512e-20	0.544004	2.17692e-41	0.458649	2.06227e-28	0.374463	9.3795e-19	0.252213	5.47504e-09
MP7	MP7 Stress (in vitro)	FALSE	0.0384616	0.381425	0.0197975	0.652415	0.0792938	0.0708134	0.223022	2.77246e-07	0.242668	2.0903e-08	0.305624	1.05088e-12	0.348099	2.93759e-16	0.227522	1.56492e-07
MP8	MP8 Proteasomal degradation	FALSE	0.256739	2.84476e-09	0.269058	4.48696e-10	0.192294	1.00683e-05	0.109288	0.0126449	0.239003	3.44558e-08	0.15967	0.000256427	0.239015	3.43985e-08	0.0292761	0.505326
MP9	MP9 Unfolded protein response	FALSE	0.138798	0.0015096	0.139371	0.00144229	0.371544	1.81992e-18	0.562351	1.07914e-44	0.59255	1.32312e-50	0.628717	1.46697e-58	0.36719	4.82946e-18	0.521044	1.57306e-37
MP10	MP10 Protein maturation	FALSE	0.222125	3.10256e-07	0.228354	1.40599e-07	0.454612	6.95183e-28	0.601499	1.76785e-52	0.679815	8.96697e-72	0.668835	1.03481e-68	0.433762	2.87102e-25	0.548131	4.09408e-42
MP11	MP11 Translation initiation	FALSE	0.0736368	0.0934614	0.056116	0.201401	-0.00739446	0.866413	0.0856398	0.050965	0.0933926	0.033237	0.143151	0.00106272	0.237717	4.09781e-08	0.0875504	0.0459899
MP12	MP12 EMT-I	TRUE	0.0564333	0.198861	0.024978	0.569829	0.391895	1.55402e-20	0.958572	1.13633e-284	0.753731	1.69086e-96	0.955491	8.85779e-277	0.186552	1.85682e-05	0.945675	6.34183e-255
MP13	MP13 EMT-II	TRUE	0.616841	7.81741e-56	0.667716	2.08726e-68	0.838779	7.17273e-139	0.729932	1.20715e-87	0.931643	6.90999e-230	0.689149	1.74678e-74	0.0888142	0.0429286	0.446773	7.02905e-27
MP14	MP14 EMT-III	TRUE	0.309746	5.02075e-13	0.330131	1.0949e-14	0.373001	1.30827e-18	0.297638	4.25364e-12	0.469536	7.16989e-30	0.31859	9.89697e-14	0.324302	3.36816e-14	0.141318	0.00123347
MP15	MP15 EMT IV	TRUE	0.076476	0.0814602	0.0673342	0.125152	0.430974	6.22829e-25	0.746522	1.03387e-93	0.648106	2.82918e-63	0.806173	3.79047e-120	0.472889	2.48669e-30	0.805569	7.78751e-120
MP16	MP16 MES (glioma)	TRUE	0.319162	8.89355e-14	0.343652	7.35315e-16	0.667777	2.00939e-68	0.811268	7.87881e-123	0.861257	2.09636e-154	0.845697	2.19662e-143	0.434364	2.42691e-25	0.694494	4.39947e-76
MP17	MP17 Interferon/MHC-II (I)	FALSE	0.254492	3.94391e-09	0.278935	9.52411e-11	0.147762	0.000724975	0.182906	2.71291e-05	0.251575	5.99896e-09	0.136432	0.0018194	-0.0235021	0.592847	0.175257	5.86927e-05
MP18	MP18 Interferon/MHC-II (II)	FALSE	-0.0178781	0.684203	-0.039017	0.374584	0.180724	3.39208e-05	0.639271	4.3873e-61	0.513488	2.53232e-36	0.6549	5.20992e-65	0.238864	3.51067e-08	0.721989	6.75027e-85
MP19	MP19 Epithelial Senescence	TRUE	-0.0881176	0.0445942	-0.0646707	0.140829	-0.0828357	0.0590737	-0.396309	5.28941e-21	-0.316937	1.34607e-13	-0.382764	1.37249e-19	0.261359	1.43915e-09	-0.375586	7.25493e-19
MP20	MP20 MYC	FALSE	0.307366	7.70211e-13	0.32276	4.51574e-14	0.171463	8.50553e-05	0.0392343	0.371926	0.163322	0.000183657	0.071878	0.10158	0.173628	6.88934e-05	-0.070805	0.106801
MP21	MP21 Respiration	FALSE	-0.0510202	0.24548	-0.0525007	0.232031	-0.200358	4.13167e-06	-0.198423	5.13366e-06	-0.140058	0.00136514	-0.175041	5.99611e-05	-0.139312	0.00144904	-0.255165	3.57726e-09
MP22	MP22 Secreted I	FALSE	0.271835	2.92048e-10	0.294321	7.5078e-12	0.418418	1.86479e-23	0.393902	9.53954e-21	0.480766	1.97204e-31	0.446827	6.91859e-27	0.443841	1.64446e-26	0.307303	7.78964e-13
MP23	MP23 Secreted II	FALSE	-0.190868	1.17412e-05	-0.227962	1.47877e-07	-0.0743058	0.0905132	0.0116264	0.791399	-0.0447031	0.308943	0.100988	0.021266	0.617139	6.70042e-56	0.172282	7.85647e-05
MP24	MP24 Cilia	FALSE	-0.185248	2.12826e-05	-0.230994	9.98414e-08	-0.0280534	0.523277	0.173728	6.82257e-05	0.113616	0.00951432	0.26886	4.62581e-10	0.420688	1.01938e-23	0.262173	1.27444e-09
MP25	MP25 Astrocytes	FALSE	-0.181955	2.99134e-05	-0.228111	1.45082e-07	0.156897	0.000328844	0.619819	1.66113e-56	0.435863	1.59434e-25	0.699703	1.12482e-77	0.436272	1.42109e-25	0.76723	5.52172e-102
MP26	MP26 NPC Glioma	FALSE	-0.137473	0.0016765	-0.173772	6.79291e-05	0.224169	2.39888e-07	0.601942	1.42315e-52	0.466739	1.71932e-29	0.692086	2.33479e-75	0.460524	1.16615e-28	0.687718	4.61865e-74
MP27	MP27 Oligo Progenitor	FALSE	-0.218352	4.95591e-07	-0.262418	1.22867e-09	0.0976473	0.0259696	0.491021	6.58362e-33	0.318371	1.0308e-13	0.606182	1.74988e-53	0.603377	7.02318e-53	0.671537	1.87701e-69
MP28	MP28 Oligo normal	FALSE	-0.230153	1.11404e-07	-0.277374	1.22185e-10	0.0798163	0.0689703	0.444596	1.32236e-26	0.294045	7.86785e-12	0.558996	4.4952e-44	0.608612	5.18798e-54	0.651518	3.85526e-64
MP29	MP29 NPC/OPC	FALSE	-0.101531	0.0205755	-0.130952	0.00277281	0.253228	4.73264e-09	0.572742	1.16945e-46	0.434114	2.60276e-25	0.672714	8.87614e-70	0.627605	2.67232e-58	0.72137	1.095e-84
MP30	MP30 PDAC-classical	FALSE	-0.338692	2.011e-15	-0.379783	2.75417e-19	-0.244165	1.70049e-08	-0.231176	9.75038e-08	-0.309709	5.05468e-13	-0.125005	0.00430519	0.632004	2.45866e-59	0.00349919	0.936554
MP31	MP31 Alveolar	FALSE	-0.109116	0.0127858	-0.149576	0.000621834	0.074796	0.088401	0.286475	2.79589e-11	0.178318	4.32665e-05	0.361013	1.88115e-17	0.568564	7.35331e-46	0.470716	4.94581e-30
MP32	MP32 Skin-pigmentation	FALSE	-0.20617	2.12539e-06	-0.250606	6.88762e-09	0.0863817	0.0489823	0.546193	9.00028e-42	0.370633	2.23504e-18	0.646311	7.98861e-63	0.551686	9.52783e-43	0.739966	2.93345e-91
MP33	MP33 RBCs	FALSE	-0.226851	1.70549e-07	-0.277986	1.10824e-10	-0.113224	0.00976634	0.25465	3.85443e-09	0.119595	0.00632518	0.359653	2.52727e-17	0.436023	1.52441e-25	0.436121	1.48267e-25
MP34	MP34 Platelet-activation	FALSE	0.012404	0.777802	-0.00434725	0.921222	0.292788	9.738e-12	0.687747	4.52849e-74	0.578382	9.36797e-48	0.743154	1.9235e-92	0.467242	1.46983e-29	0.805905	5.21541e-120
MP35	MP35 Hemato-related-I	FALSE	-0.203767	2.80422e-06	-0.260407	1.6578e-09	-0.0767512	0.0803663	0.45182	1.59545e-27	0.227317	1.60671e-07	0.492813	3.59104e-33	0.299594	3.03197e-12	0.691008	4.90161e-75
MP36	MP36 IG	FALSE	-0.291191	1.27458e-11	-0.353382	9.69035e-17	-0.218101	5.11141e-07	0.134853	0.00205745	-0.0813521	0.0637789	0.165747	0.000146568	0.212901	9.60927e-07	0.388502	3.51927e-20
MP37	MP37 Hemato-related-II	FALSE	-0.172801	7.46917e-05	-0.218487	4.8746e-07	0.0973109	0.0264896	0.585281	3.9935e-49	0.379025	3.28448e-19	0.656542	1.95426e-65	0.48251	1.11532e-31	0.817536	3.03883e-126
MP38	MP38 Glutathione	FALSE	-0.348615	2.63848e-16	-0.400568	1.84077e-21	-0.129293	0.00314042	0.138887	0.00149897	-0.0116556	0.790888	0.248536	9.23455e-09	0.480996	1.82991e-31	0.360694	2.01642e-17
MP39	MP39 Metal-response	FALSE	0.147216	0.000759015	0.140371	0.0013313	0.385694	6.87245e-20	0.746014	1.61149e-93	0.700833	5.02453e-78	0.775567	1.45951e-105	0.217284	5.65021e-07	0.666611	4.16017e-68
MP40	MP40 PDAC-related	FALSE	0.0449478	0.3063	0.0634158	0.148718	0.229194	1.26155e-07	0.10719	0.0144665	0.165031	0.000156715	0.133109	0.00235331	0.508777	1.38263e-35	0.0896538	0.0409912
MP41	MP41 Unassigned	FALSE	-0.00212583	0.961429	-0.0227813	0.604242	0.233938	6.78304e-08	0.415562	3.96108e-23	0.34635	4.22188e-16	0.514618	1.67844e-36	0.667244	2.80315e-68	0.579963	4.57582e-48
MP13_minus_malignant_core	MP13_minus_malignant_core	FALSE	0.571914	1.68723e-46	0.617521	5.49618e-56	0.783439	4.3785e-109	0.758268	2.65809e-98	0.92817	1.63036e-224	0.712197	1.22291e-81	0.0599139	0.172509	0.481492	1.5562e-31

### Sheet: SD12b_gavish_mp_overlap
Supplementary Data 12b. Gene overlap (hypergeometric, 23,436-gene classifier universe) of each meta-programme with the malignant core, the stromal core, the classifier's top 100 pEMT-high coefficients and the Puram pEMT genes.
MP	name	emt_related	reference	universe	MP_genes_in_universe	reference_genes_in_universe	overlap	expected	p_hypergeom	overlap_genes	q_BH_41MPs
MP1	MP1 Cell Cycle - G2/M	FALSE	malignant_core	23436	50	12	0	0.0256016	1		1
MP1	MP1 Cell Cycle - G2/M	FALSE	stromal_core	23436	50	14	0	0.0298686	1		1
MP1	MP1 Cell Cycle - G2/M	FALSE	classifier_top100_pEMT_high	23436	50	100	1	0.213347	0.192674	CDKN3	0.394982
MP1	MP1 Cell Cycle - G2/M	FALSE	puram_pemt	23436	50	95	0	0.20268	1		1
MP2	MP2 Cell Cycle - G1/S	FALSE	malignant_core	23436	49	12	0	0.0250896	1		1
MP2	MP2 Cell Cycle - G1/S	FALSE	stromal_core	23436	49	14	0	0.0292712	1		1
MP2	MP2 Cell Cycle - G1/S	FALSE	classifier_top100_pEMT_high	23436	49	100	2	0.20908	0.0186092	GMNN, MCM7	0.132098
MP2	MP2 Cell Cycle - G1/S	FALSE	puram_pemt	23436	49	95	0	0.198626	1		1
MP3	MP3 Cell Cylce HMG-rich	FALSE	malignant_core	23436	50	12	0	0.0256016	1		1
MP3	MP3 Cell Cylce HMG-rich	FALSE	stromal_core	23436	50	14	0	0.0298686	1		1
MP3	MP3 Cell Cylce HMG-rich	FALSE	classifier_top100_pEMT_high	23436	50	100	2	0.213347	0.0193314	HMGN1, MCM7	0.132098
MP3	MP3 Cell Cylce HMG-rich	FALSE	puram_pemt	23436	50	95	0	0.20268	1		1
MP4	MP4 Chromatin	FALSE	malignant_core	23436	50	12	0	0.0256016	1		1
MP4	MP4 Chromatin	FALSE	stromal_core	23436	50	14	0	0.0298686	1		1
MP4	MP4 Chromatin	FALSE	classifier_top100_pEMT_high	23436	50	100	0	0.213347	1		1
MP4	MP4 Chromatin	FALSE	puram_pemt	23436	50	95	0	0.20268	1		1
MP5	MP5 Stress	FALSE	malignant_core	23436	50	12	0	0.0256016	1		1
MP5	MP5 Stress	FALSE	stromal_core	23436	50	14	0	0.0298686	1		1
MP5	MP5 Stress	FALSE	classifier_top100_pEMT_high	23436	50	100	0	0.213347	1		1
MP5	MP5 Stress	FALSE	puram_pemt	23436	50	95	1	0.20268	0.18397	HERPUD1	0.314283
MP6	MP6 Hypoxia	FALSE	malignant_core	23436	50	12	0	0.0256016	1		1
MP6	MP6 Hypoxia	FALSE	stromal_core	23436	50	14	1	0.0298686	0.0294659	VIM	0.100675
MP6	MP6 Hypoxia	FALSE	classifier_top100_pEMT_high	23436	50	100	1	0.213347	0.192674	CA12	0.394982
MP6	MP6 Hypoxia	FALSE	puram_pemt	23436	50	95	5	0.20268	1.80482e-06	CAV1, IGFBP3, MT2A, PLOD2, VIM	9.24972e-06
MP7	MP7 Stress (in vitro)	FALSE	malignant_core	23436	50	12	0	0.0256016	1		1
MP7	MP7 Stress (in vitro)	FALSE	stromal_core	23436	50	14	0	0.0298686	1		1
MP7	MP7 Stress (in vitro)	FALSE	classifier_top100_pEMT_high	23436	50	100	0	0.213347	1		1
MP7	MP7 Stress (in vitro)	FALSE	puram_pemt	23436	50	95	1	0.20268	0.18397	HERPUD1	0.314283
MP8	MP8 Proteasomal degradation	FALSE	malignant_core	23436	49	12	0	0.0250896	1		1
MP8	MP8 Proteasomal degradation	FALSE	stromal_core	23436	49	14	0	0.0292712	1		1
MP8	MP8 Proteasomal degradation	FALSE	classifier_top100_pEMT_high	23436	49	100	1	0.20908	0.189207	GSTO1	0.394982
MP8	MP8 Proteasomal degradation	FALSE	puram_pemt	23436	49	95	0	0.198626	1		1
MP9	MP9 Unfolded protein response	FALSE	malignant_core	23436	49	12	0	0.0250896	1		1
MP9	MP9 Unfolded protein response	FALSE	stromal_core	23436	49	14	0	0.0292712	1		1
MP9	MP9 Unfolded protein response	FALSE	classifier_top100_pEMT_high	23436	49	100	0	0.20908	1		1
MP9	MP9 Unfolded protein response	FALSE	puram_pemt	23436	49	95	2	0.198626	0.0168971	HERPUD1, TMED9	0.0449853
MP10	MP10 Protein maturation	FALSE	malignant_core	23436	50	12	0	0.0256016	1		1
MP10	MP10 Protein maturation	FALSE	stromal_core	23436	50	14	0	0.0298686	1		1
MP10	MP10 Protein maturation	FALSE	classifier_top100_pEMT_high	23436	50	100	0	0.213347	1		1
MP10	MP10 Protein maturation	FALSE	puram_pemt	23436	50	95	4	0.20268	5.05782e-05	APP, MAGED2, PSAP, SERPINE2	0.000172809
MP11	MP11 Translation initiation	FALSE	malignant_core	23436	49	12	0	0.0250896	1		1
MP11	MP11 Translation initiation	FALSE	stromal_core	23436	49	14	0	0.0292712	1		1
MP11	MP11 Translation initiation	FALSE	classifier_top100_pEMT_high	23436	49	100	0	0.20908	1		1
MP11	MP11 Translation initiation	FALSE	puram_pemt	23436	49	95	0	0.198626	1		1
MP12	MP12 EMT-I	TRUE	malignant_core	23436	50	12	0	0.0256016	1		1
MP12	MP12 EMT-I	TRUE	stromal_core	23436	50	14	10	0.0298686	7.433e-25	C1S, COL1A1, COL4A2, FSTL1, IGFBP7, MMP2, TAGLN, TIMP3, TPM1, VIM	3.04753e-23
MP12	MP12 EMT-I	TRUE	classifier_top100_pEMT_high	23436	50	100	0	0.213347	1		1
MP12	MP12 EMT-I	TRUE	puram_pemt	23436	50	95	14	0.20268	9.90301e-23	C1S, CAV1, COL1A1, COL4A2, FSTL1, IGFBP7, LGALS1, MMP2, PRSS23, TAGLN, TGFBI, TIMP3, TPM1, VIM	2.03012e-21
MP13	MP13 EMT-II	TRUE	malignant_core	23436	50	12	7	0.0256016	1.01945e-16	COL17A1, ITGA6, ITGB6, LAMA3, LAMB3, LAMC2, PTHLH	4.17977e-15
MP13	MP13 EMT-II	TRUE	stromal_core	23436	50	14	4	0.0298686	1.80589e-08	IGFBP7, THBS1, TPM1, VIM	3.70208e-07
MP13	MP13 EMT-II	TRUE	classifier_top100_pEMT_high	23436	50	100	7	0.213347	1.78858e-09	COL17A1, ITGA3, ITGA6, LAMA3, LAMB3, LAMC2, PTHLH	7.33317e-08
MP13	MP13 EMT-II	TRUE	puram_pemt	23436	50	95	29	0.20268	2.30367e-58	CAV1, COL17A1, EMP3, F3, FSTL3, IGFBP7, IL32, INHBA, ITGA6, ITGB1, ITGB6, LAMA3, LAMB3, LAMC2, LGALS1, MT2A, PDLIM7, PDPN, PLAU, PRSS23, PTHLH, SERPINE1, SERPINE2, TGFBI, THBS1, TNC, TNFRSF12A, TPM1, VIM	9.44506e-57
MP14	MP14 EMT-III	TRUE	malignant_core	23436	50	12	0	0.0256016	1		1
MP14	MP14 EMT-III	TRUE	stromal_core	23436	50	14	1	0.0298686	0.0294659	VIM	0.100675
MP14	MP14 EMT-III	TRUE	classifier_top100_pEMT_high	23436	50	100	0	0.213347	1		1
MP14	MP14 EMT-III	TRUE	puram_pemt	23436	50	95	5	0.20268	1.80482e-06	EMP3, IL32, LGALS1, TNFRSF12A, VIM	9.24972e-06
MP15	MP15 EMT IV	TRUE	malignant_core	23436	50	12	2	0.0256016	0.000290423	COL17A1, CXCL14	0.00595367
MP15	MP15 EMT IV	TRUE	stromal_core	23436	50	14	1	0.0298686	0.0294659	C1S	0.100675
MP15	MP15 EMT IV	TRUE	classifier_top100_pEMT_high	23436	50	100	3	0.213347	0.00127735	BCAM, COL17A1, CXCL14	0.0261857
MP15	MP15 EMT IV	TRUE	puram_pemt	23436	50	95	7	0.20268	1.24464e-09	C1S, CAV1, COL17A1, CXCL14, HTRA1, SERPINE2, SERPINH1	1.0206e-08
MP16	MP16 MES (glioma)	TRUE	malignant_core	23436	49	12	0	0.0250896	1		1
MP16	MP16 MES (glioma)	TRUE	stromal_core	23436	49	14	2	0.0292712	0.000383497	IGFBP7, VIM	0.00393085
MP16	MP16 MES (glioma)	TRUE	classifier_top100_pEMT_high	23436	49	100	0	0.20908	1		1
MP16	MP16 MES (glioma)	TRUE	puram_pemt	23436	49	95	7	0.198626	1.07391e-09	ACTN1, F3, IGFBP3, IGFBP7, TNC, TNFRSF12A, VIM	1.0206e-08
MP17	MP17 Interferon/MHC-II (I)	FALSE	malignant_core	23436	50	12	0	0.0256016	1		1
MP17	MP17 Interferon/MHC-II (I)	FALSE	stromal_core	23436	50	14	1	0.0298686	0.0294659	C1S	0.100675
MP17	MP17 Interferon/MHC-II (I)	FALSE	classifier_top100_pEMT_high	23436	50	100	0	0.213347	1		1
MP17	MP17 Interferon/MHC-II (I)	FALSE	puram_pemt	23436	50	95	1	0.20268	0.18397	C1S	0.314283
MP18	MP18 Interferon/MHC-II (II)	FALSE	malignant_core	23436	50	12	0	0.0256016	1		1
MP18	MP18 Interferon/MHC-II (II)	FALSE	stromal_core	23436	50	14	1	0.0298686	0.0294659	C1S	0.100675
MP18	MP18 Interferon/MHC-II (II)	FALSE	classifier_top100_pEMT_high	23436	50	100	1	0.213347	0.192674	CTNNAL1	0.394982
MP18	MP18 Interferon/MHC-II (II)	FALSE	puram_pemt	23436	50	95	4	0.20268	5.05782e-05	ARPC1B, C1S, LGALS1, MT2A	0.000172809
MP19	MP19 Epithelial Senescence	TRUE	malignant_core	23436	50	12	0	0.0256016	1		1
MP19	MP19 Epithelial Senescence	TRUE	stromal_core	23436	50	14	0	0.0298686	1		1
MP19	MP19 Epithelial Senescence	TRUE	classifier_top100_pEMT_high	23436	50	100	0	0.213347	1		1
MP19	MP19 Epithelial Senescence	TRUE	puram_pemt	23436	50	95	1	0.20268	0.18397	IGFBP3	0.314283
MP20	MP20 MYC	FALSE	malignant_core	23436	50	12	0	0.0256016	1		1
MP20	MP20 MYC	FALSE	stromal_core	23436	50	14	0	0.0298686	1		1
MP20	MP20 MYC	FALSE	classifier_top100_pEMT_high	23436	50	100	1	0.213347	0.192674	MRTO4	0.394982
MP20	MP20 MYC	FALSE	puram_pemt	23436	50	95	0	0.20268	1		1
MP21	MP21 Respiration	FALSE	malignant_core	23436	44	12	0	0.0225294	1		1
MP21	MP21 Respiration	FALSE	stromal_core	23436	44	14	0	0.0262843	1		1
MP21	MP21 Respiration	FALSE	classifier_top100_pEMT_high	23436	44	100	0	0.187745	1		1
MP21	MP21 Respiration	FALSE	puram_pemt	23436	44	95	1	0.178358	0.163798	LGALS1	0.314283
MP22	MP22 Secreted I	FALSE	malignant_core	23436	50	12	0	0.0256016	1		1
MP22	MP22 Secreted I	FALSE	stromal_core	23436	50	14	0	0.0298686	1		1
MP22	MP22 Secreted I	FALSE	classifier_top100_pEMT_high	23436	50	100	1	0.213347	0.192674	AREG	0.394982
MP22	MP22 Secreted I	FALSE	puram_pemt	23436	50	95	2	0.20268	0.0175552	FHL2, TNFRSF12A	0.0449853
MP23	MP23 Secreted II	FALSE	malignant_core	23436	49	12	0	0.0250896	1		1
MP23	MP23 Secreted II	FALSE	stromal_core	23436	49	14	0	0.0292712	1		1
MP23	MP23 Secreted II	FALSE	classifier_top100_pEMT_high	23436	49	100	0	0.20908	1		1
MP23	MP23 Secreted II	FALSE	puram_pemt	23436	49	95	2	0.198626	0.0168971	IGFBP3, PRSS23	0.0449853
MP24	MP24 Cilia	FALSE	malignant_core	23436	47	12	0	0.0240655	1		1
MP24	MP24 Cilia	FALSE	stromal_core	23436	47	14	1	0.0280765	0.027721	IGFBP7	0.100675
MP24	MP24 Cilia	FALSE	classifier_top100_pEMT_high	23436	47	100	0	0.200546	1		1
MP24	MP24 Cilia	FALSE	puram_pemt	23436	47	95	1	0.190519	0.173945	IGFBP7	0.314283
MP25	MP25 Astrocytes	FALSE	malignant_core	23436	48	12	0	0.0245776	1		1
MP25	MP25 Astrocytes	FALSE	stromal_core	23436	48	14	2	0.0286738	0.00036797	IGFBP7, VIM	0.00393085
MP25	MP25 Astrocytes	FALSE	classifier_top100_pEMT_high	23436	48	100	1	0.204813	0.185726	GJA1	0.394982
MP25	MP25 Astrocytes	FALSE	puram_pemt	23436	48	95	5	0.194572	1.46795e-06	F3, GJA1, IGFBP7, MT2A, VIM	9.24972e-06
MP26	MP26 NPC Glioma	FALSE	malignant_core	23436	48	12	0	0.0245776	1		1
MP26	MP26 NPC Glioma	FALSE	stromal_core	23436	48	14	0	0.0286738	1		1
MP26	MP26 NPC Glioma	FALSE	classifier_top100_pEMT_high	23436	48	100	1	0.204813	0.185726	NSG1	0.394982
MP26	MP26 NPC Glioma	FALSE	puram_pemt	23436	48	95	0	0.194572	1		1
MP27	MP27 Oligo Progenitor	FALSE	malignant_core	23436	47	12	0	0.0240655	1		1
MP27	MP27 Oligo Progenitor	FALSE	stromal_core	23436	47	14	0	0.0280765	1		1
MP27	MP27 Oligo Progenitor	FALSE	classifier_top100_pEMT_high	23436	47	100	2	0.200546	0.0172003	CNTN1, LIMA1	0.132098
MP27	MP27 Oligo Progenitor	FALSE	puram_pemt	23436	47	95	1	0.190519	0.173945	MPZL1	0.314283
MP28	MP28 Oligo normal	FALSE	malignant_core	23436	49	12	0	0.0250896	1		1
MP28	MP28 Oligo normal	FALSE	stromal_core	23436	49	14	0	0.0292712	1		1
MP28	MP28 Oligo normal	FALSE	classifier_top100_pEMT_high	23436	49	100	0	0.20908	1		1
MP28	MP28 Oligo normal	FALSE	puram_pemt	23436	49	95	0	0.198626	1		1
MP29	MP29 NPC/OPC	FALSE	malignant_core	23436	49	12	0	0.0250896	1		1
MP29	MP29 NPC/OPC	FALSE	stromal_core	23436	49	14	0	0.0292712	1		1
MP29	MP29 NPC/OPC	FALSE	classifier_top100_pEMT_high	23436	49	100	0	0.20908	1		1
MP29	MP29 NPC/OPC	FALSE	puram_pemt	23436	49	95	0	0.198626	1		1
MP30	MP30 PDAC-classical	FALSE	malignant_core	23436	44	12	0	0.0225294	1		1
MP30	MP30 PDAC-classical	FALSE	stromal_core	23436	44	14	0	0.0262843	1		1
MP30	MP30 PDAC-classical	FALSE	classifier_top100_pEMT_high	23436	44	100	0	0.187745	1		1
MP30	MP30 PDAC-classical	FALSE	puram_pemt	23436	44	95	0	0.178358	1		1
MP31	MP31 Alveolar	FALSE	malignant_core	23436	44	12	0	0.0225294	1		1
MP31	MP31 Alveolar	FALSE	stromal_core	23436	44	14	0	0.0262843	1		1
MP31	MP31 Alveolar	FALSE	classifier_top100_pEMT_high	23436	44	100	1	0.187745	0.171651	ALOX15B	0.394982
MP31	MP31 Alveolar	FALSE	puram_pemt	23436	44	95	0	0.178358	1		1
MP32	MP32 Skin-pigmentation	FALSE	malignant_core	23436	48	12	0	0.0245776	1		1
MP32	MP32 Skin-pigmentation	FALSE	stromal_core	23436	48	14	0	0.0286738	1		1
MP32	MP32 Skin-pigmentation	FALSE	classifier_top100_pEMT_high	23436	48	100	2	0.204813	0.0178988	NSG1, SNX10	0.132098
MP32	MP32 Skin-pigmentation	FALSE	puram_pemt	23436	48	95	0	0.194572	1		1
MP33	MP33 RBCs	FALSE	malignant_core	23436	43	12	0	0.0220174	1		1
MP33	MP33 RBCs	FALSE	stromal_core	23436	43	14	0	0.025687	1		1
MP33	MP33 RBCs	FALSE	classifier_top100_pEMT_high	23436	43	100	0	0.183478	1		1
MP33	MP33 RBCs	FALSE	puram_pemt	23436	43	95	0	0.174304	1		1
MP34	MP34 Platelet-activation	FALSE	malignant_core	23436	46	12	0	0.0235535	1		1
MP34	MP34 Platelet-activation	FALSE	stromal_core	23436	46	14	1	0.0274791	0.0271387	TPM1	0.100675
MP34	MP34 Platelet-activation	FALSE	classifier_top100_pEMT_high	23436	46	100	1	0.196279	0.178718	PKM	0.394982
MP34	MP34 Platelet-activation	FALSE	puram_pemt	23436	46	95	4	0.186465	3.62855e-05	ACTN1, LGALS1, TPM1, TPM4	0.0001653
MP35	MP35 Hemato-related-I	FALSE	malignant_core	23436	43	12	0	0.0220174	1		1
MP35	MP35 Hemato-related-I	FALSE	stromal_core	23436	43	14	0	0.025687	1		1
MP35	MP35 Hemato-related-I	FALSE	classifier_top100_pEMT_high	23436	43	100	0	0.183478	1		1
MP35	MP35 Hemato-related-I	FALSE	puram_pemt	23436	43	95	0	0.174304	1		1
MP36	MP36 IG	FALSE	malignant_core	23436	38	12	0	0.0194572	1		1
MP36	MP36 IG	FALSE	stromal_core	23436	38	14	0	0.0227001	1		1
MP36	MP36 IG	FALSE	classifier_top100_pEMT_high	23436	38	100	0	0.162144	1		1
MP36	MP36 IG	FALSE	puram_pemt	23436	38	95	2	0.154037	0.0103958	CD63, HERPUD1	0.0327868
MP37	MP37 Hemato-related-II	FALSE	malignant_core	23436	47	12	0	0.0240655	1		1
MP37	MP37 Hemato-related-II	FALSE	stromal_core	23436	47	14	0	0.0280765	1		1
MP37	MP37 Hemato-related-II	FALSE	classifier_top100_pEMT_high	23436	47	100	1	0.200546	0.182229	EREG	0.394982
MP37	MP37 Hemato-related-II	FALSE	puram_pemt	23436	47	95	0	0.190519	1		1
MP38	MP38 Glutathione	FALSE	malignant_core	23436	43	12	1	0.0220174	0.0218016	CXCL14	0.254291
MP38	MP38 Glutathione	FALSE	stromal_core	23436	43	14	0	0.025687	1		1
MP38	MP38 Glutathione	FALSE	classifier_top100_pEMT_high	23436	43	100	1	0.183478	0.168094	CXCL14	0.394982
MP38	MP38 Glutathione	FALSE	puram_pemt	23436	43	95	1	0.174304	0.160388	CXCL14	0.314283
MP39	MP39 Metal-response	FALSE	malignant_core	23436	50	12	0	0.0256016	1		1
MP39	MP39 Metal-response	FALSE	stromal_core	23436	50	14	1	0.0298686	0.0294659	C1S	0.100675
MP39	MP39 Metal-response	FALSE	classifier_top100_pEMT_high	23436	50	100	1	0.213347	0.192674	MT1E	0.394982
MP39	MP39 Metal-response	FALSE	puram_pemt	23436	50	95	7	0.20268	1.24464e-09	C1S, CAV1, EMP3, FSTL3, LGALS1, MT2A, TGFBI	1.0206e-08
MP40	MP40 PDAC-related	FALSE	malignant_core	23436	49	12	1	0.0250896	0.0248088	LAMC2	0.254291
MP40	MP40 PDAC-related	FALSE	stromal_core	23436	49	14	0	0.0292712	1		1
MP40	MP40 PDAC-related	FALSE	classifier_top100_pEMT_high	23436	49	100	1	0.20908	0.189207	LAMC2	0.394982
MP40	MP40 PDAC-related	FALSE	puram_pemt	23436	49	95	4	0.198626	4.66764e-05	F3, IL32, LAMC2, TNFRSF12A	0.000172809
MP41	MP41 Unassigned	FALSE	malignant_core	23436	46	12	0	0.0235535	1		1
MP41	MP41 Unassigned	FALSE	stromal_core	23436	46	14	0	0.0274791	1		1
MP41	MP41 Unassigned	FALSE	classifier_top100_pEMT_high	23436	46	100	0	0.196279	1		1
MP41	MP41 Unassigned	FALSE	puram_pemt	23436	46	95	0	0.186465	1		1

### Sheet: SD12c_gavish_mp_gse65021
Supplementary Data 12c. GSE65021: each meta-programme against long progression-free survival, AUC with bootstrap interval, two-sided Mann-Whitney p and Benjamini-Hochberg q over the 41 programmes.
score	name	kind	emt_related	AUC	AUC_low	AUC_up	rank_biserial	p_two_sided	rho_pEMT_specificity	rho_malignant_core	rho_stromal_core	q_BH_41MPs	q_BH_EMT_related
MP1	MP1 Cell Cycle - G2/M	MP	FALSE	0.491758	0.279994	0.700557	-0.0164835	0.943485	0.294559	0.106754	-0.0180113	1
MP2	MP2 Cell Cycle - G1/S	MP	FALSE	0.431319	0.237312	0.641035	-0.137363	0.487226	0.195497	-0.0305816	-0.117261	0.768319
MP3	MP3 Cell Cylce HMG-rich	MP	FALSE	0.552198	0.348103	0.752747	0.104396	0.599868	0.3394	0.137711	-0.020075	0.84809
MP4	MP4 Chromatin	MP	FALSE	0.532967	0.345238	0.718	0.0659341	0.744352	0.163415	0.0529081	0.130019	0.949794
MP5	MP5 Stress	MP	FALSE	0.623626	0.441493	0.793349	0.247253	0.207002	0.182552	0.290432	0.318386	0.499241
MP6	MP6 Hypoxia	MP	FALSE	0.642857	0.461243	0.803419	0.285714	0.144195	0.170732	0.273734	0.164916	0.492668
MP7	MP7 Stress (in vitro)	MP	FALSE	0.497253	0.313185	0.669173	-0.00549451	0.988688	0.0371482	0.0213884	0.153846	1
MP8	MP8 Proteasomal degradation	MP	FALSE	0.576923	0.377573	0.761012	0.153846	0.435511	0.445216	0.403565	0.173358	0.714239
MP9	MP9 Unfolded protein response	MP	FALSE	0.590659	0.409307	0.757812	0.181319	0.35675	0.333959	0.455347	0.51257	0.688235
MP10	MP10 Protein maturation	MP	FALSE	0.659341	0.478623	0.818182	0.318681	0.103	0.349719	0.460976	0.505441	0.469221
MP11	MP11 Translation initiation	MP	FALSE	0.629121	0.443452	0.800595	0.258242	0.187315	0.3606	0.220075	-0.00412758	0.499241
MP12	MP12 EMT-I	MP	TRUE	0.351648	0.178683	0.532856	-0.296703	0.129252	-0.137711	0.0255159	0.966792	0.481759	0.155103
MP13	MP13 EMT-II	MP	TRUE	0.71978	0.543333	0.866667	0.43956	0.0241762	0.599437	0.843902	0.443527	0.213337	0.0483524
MP14	MP14 EMT-III	MP	TRUE	0.744505	0.566413	0.90106	0.489011	0.0120894	0.404315	0.475047	0.320638	0.165222	0.0362682
MP15	MP15 EMT IV	MP	TRUE	0.401099	0.233581	0.589787	-0.197802	0.314105	-0.0491557	0.0384615	0.768105	0.688235	0.314105
MP16	MP16 MES (glioma)	MP	TRUE	0.678571	0.49594	0.837333	0.357143	0.0674034	0.347092	0.614634	0.414634	0.416024	0.101105
MP17	MP17 Interferon/MHC-II (I)	MP	FALSE	0.554945	0.354834	0.746444	0.10989	0.5803	0.21257	0.264353	0.350657	0.84809
MP18	MP18 Interferon/MHC-II (II)	MP	FALSE	0.456044	0.27998	0.647082	-0.0879121	0.660284	-0.0904315	0.0551595	0.791557	0.873279
MP19	MP19 Epithelial Senescence	MP	TRUE	0.81044	0.642857	0.938667	0.620879	0.00142237	0.163227	0.321576	-0.0881801	0.0321527	0.00853423
MP20	MP20 MYC	MP	FALSE	0.67033	0.473933	0.840672	0.340659	0.0811754	0.452158	0.400938	0.155535	0.416024
MP21	MP21 Respiration	MP	FALSE	0.717033	0.527462	0.880005	0.434066	0.0260168	0.30394	0.312383	0.19137	0.213337
MP22	MP22 Secreted I	MP	FALSE	0.631868	0.443434	0.810053	0.263736	0.178006	0.296248	0.412195	0.342214	0.499241
MP23	MP23 Secreted II	MP	FALSE	0.519231	0.310371	0.716126	0.0384615	0.853766	-0.24015	-0.0257036	0.334897	0.972345
MP24	MP24 Cilia	MP	FALSE	0.376374	0.189999	0.561325	-0.247253	0.207002	-0.33621	-0.236023	0.372045	0.499241
MP25	MP25 Astrocytes	MP	FALSE	0.412088	0.228019	0.610678	-0.175824	0.371739	-0.252908	-0.136023	0.597561	0.688235
MP26	MP26 NPC Glioma	MP	FALSE	0.46978	0.268534	0.675245	-0.0604396	0.765902	-0.079925	-0.0185741	0.386679	0.949794
MP27	MP27 Oligo Progenitor	MP	FALSE	0.417582	0.22882	0.609692	-0.164835	0.402869	-0.4197	-0.324203	0.0210131	0.688235
MP28	MP28 Oligo normal	MP	FALSE	0.326923	0.147173	0.518536	-0.346154	0.076351	-0.505629	-0.2394	0.464353	0.416024
MP29	MP29 NPC/OPC	MP	FALSE	0.447802	0.252556	0.65731	-0.104396	0.599868	-0.161163	-0.0262664	0.444841	0.84809
MP30	MP30 PDAC-classical	MP	FALSE	0.546703	0.342252	0.734034	0.0934066	0.639872	-0.298311	-0.219325	-0.404128	0.873279
MP31	MP31 Alveolar	MP	FALSE	0.631868	0.444938	0.810052	0.263736	0.178006	-0.220263	-0.069606	0.244653	0.499241
MP32	MP32 Skin-pigmentation	MP	FALSE	0.406593	0.220238	0.595446	-0.186813	0.342146	-0.125141	-0.0435272	0.676735	0.688235
MP33	MP33 RBCs	MP	FALSE	0.5	0.301072	0.697802	0	1	-0.164353	-0.103377	0.157036	1
MP34	MP34 Platelet-activation	MP	FALSE	0.491758	0.307667	0.68407	-0.0164835	0.943485	-0.019137	0.139962	0.686116	1
MP35	MP35 Hemato-related-I	MP	FALSE	0.480769	0.296667	0.667625	-0.0384615	0.853766	-0.204315	-0.0577861	0.569418	0.972345
MP36	MP36 IG	MP	FALSE	0.417582	0.233503	0.598216	-0.164835	0.402869	-0.383865	-0.223077	0.249156	0.688235
MP37	MP37 Hemato-related-II	MP	FALSE	0.346154	0.181542	0.529917	-0.307692	0.115541	-0.312383	-0.19212	0.568105	0.473718
MP38	MP38 Glutathione	MP	FALSE	0.472527	0.282469	0.663089	-0.0549451	0.787634	-0.377486	-0.253096	0.105253	0.949794
MP39	MP39 Metal-response	MP	FALSE	0.494505	0.306617	0.693336	-0.010989	0.966073	0.0956848	0.181801	0.679925	1
MP40	MP40 PDAC-related	MP	FALSE	0.807692	0.646701	0.934174	0.615385	0.00156842	0.240713	0.444653	0.0255159	0.0321527
MP41	MP41 Unassigned	MP	FALSE	0.409341	0.236969	0.58692	-0.181319	0.35675	-0.214447	-0.18743	0.259662	0.688235
MP13_minus_malignant_core	MP13_minus_malignant_core	sensitivity	FALSE	0.714286	0.535712	0.861895	0.428571	0.0279772	0.53227	0.798124	0.503002
malignant_arm_core	malignant_arm_core	reference	FALSE	0.821429	0.681319	0.940104	0.642857	0.00095487	0.820826	1	0.144465
stromal_arm_core	stromal_arm_core	reference	FALSE	0.42033	0.235082	0.613109	-0.159341	0.419003	-0.0236398	0.144465	1
pEMT_specificity	pEMT_specificity	reference	FALSE	0.78022	0.616659	0.923077	0.56044	0.0040001	1	0.820826	-0.0236398
puram_pemt	puram_pemt	reference	FALSE	0.706044	0.533333	0.857153	0.412088	0.0346404	0.594184	0.833208	0.574296
hallmark_EMT	hallmark_EMT	reference	FALSE	0.406593	0.233448	0.592289	-0.186813	0.342146	0.0669794	0.245779	0.929081

### Sheet: SD12d_gavish_mp_joint
Supplementary Data 12d. GSE65021: selected meta-programmes entered with the malignant core in one Firth model.
terms	rho	OR_MP	OR_MP_low	OR_MP_up	p_MP	OR_core	OR_core_low	OR_core_up	p_core
MP13 + malignant_arm_core	0.843902	0.556616	0.106324	2.6443	0.453158	6.76834	1.31057	59.8642	0.0193446
MP13_minus_malignant_core + malignant_arm_core	0.798124	0.593284	0.14172	2.33822	0.443684	6.20939	1.44084	44.0477	0.0108677
MP19 + malignant_arm_core	0.321576	5.8117	1.70926	44.7595	0.00203289	7.75808	1.80163	83.785	0.0030321
MP40 + malignant_arm_core	0.444653	3.93608	1.33408	18.7376	0.0106007	4.07275	1.2591	18.7498	0.0174693
