## Supplementary material for "Malignant and stromal partial EMT programmes and cetuximab outcome in head and neck cancer": Supplementary_Data_13.xlsx

### Sheet: SD13_ext_pemt_cell_of_origin
Supplementary Data 13. GSE103322: cell of origin of two published partial EMT gene sets and their companion sets, the mammary EMT clusters of Knutsen et al. 2023 as tabulated by Sahoo et al. 2024 (EMT_down, EMT_partial, EMT_up) and the spatial HNSCC programmes of Simkin et al. 2026 (pEMT, Fibroblast, Epithelial). For each set, genes detected, median share of total expression from malignant cells …
set	genes_in_set	genes_detected	median_malignant_share	median_fibroblast_share	n_malignant_predominant
Knutsen_EMT_down	88	83	0.5867	0.118	67
Knutsen_EMT_partial	81	78	0.8129	0.0694	57
Knutsen_EMT_up	95	91	0.1463	0.4835	19
Simkin_pEMT	47	47	0.6651	0.1345	37
Simkin_Fibroblast	50	49	0.0366	0.8979	0
Simkin_Epithelial	50	50	0.9889	0.004	50

### Sheet: SD13b_ext_pemt_tcga
Supplementary Data 13b. TCGA-HNSC primaries: Spearman correlation (and p) of each external set, scored as the mean per-gene z-score, with the TCGA 2015 Basal centroid score, the malignant and stromal cores and pEMT specificity.
set	n	genes_scored	rho_basal_score	p_basal_score	rho_malignant_arm_core	p_malignant_arm_core	rho_stromal_arm_core	p_stromal_arm_core	rho_pEMT_specificity	p_pEMT_specificity
Knutsen_EMT_down	520	86	-0.306	0	0.1557	0.0004	0.1101	0.012	-0.0012	0.9773
Knutsen_EMT_partial	520	79	0.3683	0	0.6685	0	0.4645	0	0.4595	0
Knutsen_EMT_up	520	94	-0.3492	0	0.3789	0	0.9036	0	0.0187	0.6698
Simkin_pEMT	520	47	0.4929	0	0.9287	0	0.6329	0	0.6955	0
Simkin_Fibroblast	520	50	-0.2369	0	0.3802	0	0.932	0	0.0252	0.566
Simkin_Epithelial	520	50	0.3628	0	0.4927	0	-0.0615	0.1617	0.3353	0

### Sheet: SD13c_ext_pemt_basal_steiger
Supplementary Data 13c. TCGA-HNSC primaries: comparison of the correlation of the Basal centroid score with a partial EMT set and with its full EMT or fibroblast counterpart, Steiger test for dependent correlations.
comparison	rho_a	rho_b	rho_between_sets	n	p_steiger
rho(basal, Knutsen_EMT_partial) vs rho(basal, Knutsen_EMT_up)	0.3683	-0.3492	0.403	520	0
rho(basal, Simkin_pEMT) vs rho(basal, Simkin_Fibroblast)	0.4929	-0.2369	0.4499	520	0
rho(basal, malignant_arm_core) vs rho(basal, stromal_arm_core)	0.4524	-0.0951	0.5403	520	0

### Sheet: SD13d_ext_pemt_gse65021
Supplementary Data 13d. GSE65021: each external set against long progression-free survival, with the AUC and its 2,000-resample bootstrap interval, the two-sided Mann-Whitney p and the Spearman correlation with the Basal score and the two cores. Sets with p < 0.05 were entered with the Basal centroid score in a joint Firth model (odds ratios per SD). The cores and the Basal score are shown for re…
score	genes_scored	AUC	AUC_low	AUC_up	p_two_sided	rho_basal_score	rho_malignant_core	rho_stromal_core	joint_OR_set	joint_p_set	joint_OR_basal	joint_p_basal
Knutsen_EMT_down	79	0.7857	0.6313	0.915	0.0033	0.3574	0.1739	-0.2347	2.944	0.1023	13.1	0
Knutsen_EMT_partial	74	0.8571	0.7198	0.968	0.0002	0.8413	0.6711	0.1276	0.7532	0.7306	15.65	0.0011
Knutsen_EMT_up	85	0.3516	0.1852	0.5327	0.1293	-0.1328	0.0687	0.9099
Simkin_pEMT	47	0.8571	0.7241	0.963	0.0002	0.8385	0.9505	0.1807	0.5016	0.3515	23.73	0.0004
Simkin_Fibroblast	49	0.3489	0.1767	0.5271	0.1222	-0.1522	0.0766	0.937
Simkin_Epithelial	49	0.8214	0.6742	0.9316	0.001	0.5762	0.4976	0.0216	7.89	0.2261	9.768	0.0003
malignant_arm_core		0.8214	0.6813	0.9401	0.001	0.8004	1	0.1445
stromal_arm_core		0.4203	0.2351	0.6131	0.419	-0.066	0.1445	1
basal_score		0.9313	0.8319	1	0	1	0.8004	-0.066

### Sheet: SD13e_ext_pemt_gene_sets
Supplementary Data 13e. The external gene sets as scored: Knutsen et al. 2023 mammary EMT clusters (Sahoo et al. 2024, Table Supplementary Data 1, one Ensembl-only entry dropped) and Simkin et al. 2026 spatial meta-programmes (figshare file Final_Metaprograms_Extended.csv).
set	n_genes	genes
Knutsen_EMT_down	88	ADIRF, AP1M2, ARHGAP8, CASZ1, CBLC, CD9, CDH1, CGN, EPN3, EPS8L1, ERBB3, ESRP1, ESRP2, FXYD3, GRHL2, LRATD2, MAPK13, MARVELD2, MARVELD3, MYO18A, MYO5B, NBEAL2, NPDC1, OCLN, OVOL2, PLEKHH1, PRRG4, RDH13, S100A14, SLC27A3, SQOR, STOM, SYNGR2, TMC4, TMEM238, TMEM30B, TSPAN1, ZCCHC2, ANXA6, CRACDL, GLRX, KCNMA1, MIOS, PGM3, PPP1R3C, SLC1A4, TBX3, UGDH, ABHD17C, ADAP1, AP1S3, CELSR2, CKMT1A, EPHA1, ER…
Knutsen_EMT_partial	81	CDC42BPG, CLDN4, IL17RE, JAG2, KDF1, MTARC1, PROM2, RAB25, TMEM79, GRB10, STK38L, ABCA12, ADGRF1, ANXA3, AVPI1, B3GNT3, C1orf116, CCNA1, CLDN1, CRYBG2, CTSV, CXCL16, DLK2, DSC2, EPCAM, EPGN, EPPK1, ERVMER34-1, FGFBP1, GFOD1, GRAMD2A, IMPA2, KLK5, KRT16, KRT6B, LAD1, MROH6, PKP3, RTKN, S100A2, SDR42E1, SFN, SKP2, SLC6A11, SOX15, ST14, SAA1, TACSTD2, TGM1, TRIM29, UNC13D, ANGPTL4, EPHB2, FAM225A, M…
Knutsen_EMT_up	95	ABLIM1, C6orf132, NBL1, RAPGEF5, SPTBN2, CAPN5, DUSP1, IGFBP4, LMCD1, ARAP2, FAM83B, IFI30, KRT15, MBP, PTAFR, SORL1, VSIR, ADAM19, CPM, ELK3, FBLN1, PDGFC, PGM2L1, PLPP3, SEPTIN6, ZNF469, CAVIN2, NRP2, ADAMTS6, ADAMTS7, AZIN2, CADM3, CCN1, CCN2, CDH2, CNTNAP1, COL1A1, COL1A2, COL4A1, COL4A2, COL5A2, COL8A1, CSF1, DAB2, DGKI, DLC1, DOCK10, EML1, FBN1, FERMT2, FGF2, GFPT2, GLIS3, GYPC, HMOX1, IGFB…
Simkin_pEMT	47	LAMC2, LAMA3, LAMB3, PTHLH, COL17A1, INHBA, ITGA6, MMP1, SERPINE1, SERPINE2, MMP10, CAV1, FST, IGFBP3, MMP3, ODC1, TNC, ITGB4, S100A2, AREG, FERMT1, ITGA3, NT5E, P3H2, PLAU, PRNP, RHOB, TGFBI, ATP1B3, COL7A1, F3, FGFBP1, KRT8, MFAP5, MMP12, PLEC, SERPINA1, SLC3A2, TIMP3, CAV2, COL12A1, FLRT2, HEPHL1, HSPH1, IGFBP6, ITGA2, KRT17
Simkin_Fibroblast	50	COL3A1, COL1A1, COL1A2, COL6A3, POSTN, COL5A2, SPARC, COL6A2, COL6A1, FN1, COL5A1, MMP11, MMP2, AEBP1, LUM, COL12A1, FSTL1, SFRP2, THBS2, CTSK, ISLR, DCN, ASPN, THY1, CTHRC1, IGFBP7, BGN, MMP1, VIM, ADAMTS2, COL11A1, COL4A1, FBN1, SULF1, TAGLN, VCAN, PCOLCE, TIMP2, MXRA5, PDGFRB, HTRA1, MXRA8, SPON2, GREM1, COL4A2, CCN2, COL18A1, MYL9, ACTA2, FBLN2
Simkin_Epithelial	50	MIR205HG, KRT14, KRT8, LY6D, KRT15, FXYD3, KRT5, COL17A1, GPX2, LAMC2, DSC3, FABP5, FGFBP1, KRT17, S100A2, KRT16, LAMB3, FGFR3, PKP1, TP63, AKR1B10, ALDH3A1, ATP1B3, CALML3, MT1X, NQO1, SFN, AKR1C2, AKR1C3, CXCL14, ITGB6, NTS, CD9, CLCA2, DAPL1, DSG3, DSP, LGALS7B, TACSTD2, ALDH1A1, ITGB4, KRT19, KRT6B, SERPINB5, SLC2A1, TRIM29, PERP, IMPA2, CBR1, CXCL10
