## Supplementary material for "Malignant and stromal partial EMT programmes and cetuximab outcome in head and neck cancer": Supplementary_Data_14.xlsx

### Sheet: SD14_composition_simulation
Supplementary Data 14. score	R2	beta_q_pEMT_high_share	partialR2_q_pEMT_high_share	beta_f_fibroblast	partialR2_f_fibroblast	beta_u_immune	partialR2_u_immune
pEMT specificity	0.661064	0.660441	0.56273	-0.455168	0.379368	-0.133059	0.0496426
Malignant core	0.879142	0.790672	0.837997	-0.393982	0.562236	-0.314257	0.449684
Stromal core	0.960827	0.174641	0.437755	0.964153	0.959564	-0.0271551	0.0184764
Malignant arm, total share	0.830117	0.84857	0.809111	0.1904	0.175867	-0.271649	0.302833
Puram pEMT (canonical)	0.873044	0.675527	0.782346	0.620849	0.752238	-0.176787	0.197546
Hallmark EMT	0.968706	0.252772	0.671243	0.947584	0.966322	-0.0830448	0.180583
Puram epithelial differentiation	0.912119	-0.657241	0.830947	-0.591617	0.799308	-0.360753	0.596918

### Sheet: SD14b_simulated_tumours
Supplementary Data 14b. q_pEMT_high_share	f_fibroblast	u_immune	pEMT specificity	Malignant core	Stromal core	Malignant arm, total share	Puram pEMT (canonical)	Hallmark EMT	Puram epithelial differentiation
0	0.05	0.05	-0.999755	-1.24599	-1.91885	-1.62645	-1.77265	-1.30771	1.79508
0	0.05	0.05	-0.999833	-1.12074	-1.87521	-1.60747	-1.71183	-1.26161	1.847
0	0.05	0.05	-0.99985	-1.19921	-1.97414	-1.57979	-1.75237	-1.34055	1.95752
0	0.05	0.05	-0.999641	-1.10351	-1.9178	-1.54454	-1.71542	-1.27292	1.71105
0	0.05	0.05	-0.999725	-1.10383	-1.94476	-1.64382	-1.79522	-1.33859	1.72526
0	0.05	0.05	-0.999625	-1.10035	-2.07206	-1.59739	-1.80053	-1.31075	1.52415
0	0.05	0.2	-0.999338	-1.18812	-1.83261	-1.57947	-1.72005	-1.22626	1.63976
0	0.05	0.2	-0.999458	-1.21816	-1.83267	-1.59712	-1.72979	-1.30983	1.5567
0	0.05	0.2	-0.999458	-1.27058	-1.87933	-1.52978	-1.66631	-1.27884	1.59577
0	0.05	0.2	-0.999524	-1.21993	-1.8717	-1.5457	-1.69827	-1.29668	1.68004
0	0.05	0.2	-0.999409	-1.2123	-1.99386	-1.61212	-1.73401	-1.35021	1.53594
0	0.05	0.2	-0.999685	-1.21173	-1.83841	-1.60504	-1.7026	-1.25658	1.66135
0	0.05	0.35	-0.999302	-1.36542	-1.71521	-1.64352	-1.66958	-1.2189	1.40748
0	0.05	0.35	-0.99889	-1.31474	-1.76653	-1.66377	-1.70988	-1.27461	1.24203
0	0.05	0.35	-0.997975	-1.37735	-1.81319	-1.58604	-1.64215	-1.21628	1.09934
0	0.05	0.35	-0.997869	-1.38539	-1.84225	-1.50236	-1.61226	-1.22349	1.20818
0	0.05	0.35	-0.997497	-1.30386	-1.89138	-1.56955	-1.68569	-1.28678	0.951223
0	0.05	0.35	-0.997961	-1.28209	-1.81423	-1.59467	-1.66262	-1.26354	1.17491
0	0.15	0.05	-0.999031	-1.11227	-0.998784	-1.1839	-1.20091	-0.716688	1.59936
0	0.15	0.05	-0.999508	-1.03994	-1.05917	-1.28948	-1.24644	-0.788628	1.70599
0	0.15	0.05	-0.99871	-1.1241	-1.04502	-1.28303	-1.27219	-0.836267	1.45704
0	0.15	0.05	-0.999685	-1.19471	-0.985343	-1.25979	-1.22508	-0.776518	1.74624
0	0.15	0.05	-0.998741	-1.01958	-1.07632	-1.27867	-1.22565	-0.740678	1.56556
0	0.15	0.05	-0.99949	-1.07077	-0.980519	-1.28837	-1.26504	-0.79973	1.6555
0	0.15	0.2	-0.992903	-1.25442	-0.966057	-1.34852	-1.25213	-0.837692	0.949176
0	0.15	0.2	-0.996366	-1.23037	-1.04618	-1.24467	-1.20815	-0.866974	1.1862
0	0.15	0.2	-0.997123	-1.21335	-1.05418	-1.37017	-1.31407	-0.903517	1.0638
0	0.15	0.2	-0.994101	-1.17046	-1.03021	-1.35235	-1.28507	-0.809167	0.942097
0	0.15	0.2	-0.996415	-1.25254	-1.02287	-1.33161	-1.23973	-0.777897	1.13448
0	0.15	0.2	-0.996353	-1.1699	-0.814044	-1.24818	-1.1699	-0.704616	1.34804
0	0.15	0.35	-0.984449	-1.20279	-0.862337	-1.24049	-1.15365	-0.791352	0.707914
0	0.15	0.35	-0.989059	-1.25293	-0.976252	-1.14734	-1.07909	-0.796657	1.06492
0	0.15	0.35	-0.981662	-1.40569	-0.901957	-1.38132	-1.23343	-0.825641	0.572956
0	0.15	0.35	-0.985748	-1.29507	-1.02459	-1.23195	-1.15415	-0.774843	0.815764
0	0.15	0.35	-0.982869	-1.26582	-0.885255	-1.29759	-1.16806	-0.777315	0.606393
0	0.15	0.35	-0.990852	-1.31765	-1.00247	-1.34266	-1.24337	-0.804274	0.842945
0	0.3	0.05	-0.986973	-0.944586	-0.0814002	-0.840351	-0.6453	-0.13386	1.16855
0	0.3	0.05	-0.988397	-1.19666	-0.10973	-0.870278	-0.637132	-0.123522	1.30213
0	0.3	0.05	-0.985945	-1.09011	-0.151647	-0.873241	-0.678245	-0.247797	1.15688
0	0.3	0.05	-0.987992	-1.03767	-0.156357	-0.930838	-0.687936	-0.151641	1.19868
0	0.3	0.05	-0.985624	-0.934145	-0.165154	-0.925677	-0.7032	-0.213706	1.21371
0	0.3	0.05	-0.98975	-1.04701	-0.152132	-0.848336	-0.630465	-0.0804416	1.36101
0	0.3	0.2	-0.923891	-1.23906	-0.0524459	-0.952031	-0.705414	-0.260764	0.746393
0	0.3	0.2	-0.849805	-1.16088	-0.00528545	-0.958369	-0.639146	-0.115626	0.63079
0	0.3	0.2	-0.935191	-1.00104	-0.143404	-0.89619	-0.640496	-0.294243	0.829933
0	0.3	0.2	-0.934159	-1.29458	0.00860334	-0.883992	-0.630431	-0.14454	0.808411
0	0.3	0.2	-0.939991	-1.15398	-0.12031	-0.861384	-0.596271	-0.268481	0.728557
0	0.3	0.2	-0.850189	-1.23872	0.00432105	-0.857615	-0.584172	-0.193111	0.539536
0	0.3	0.35	-0.721129	-1.29793	-0.0430783	-0.919285	-0.634246	-0.246395	0.380438
0	0.3	0.35	-0.730249	-1.22418	-0.0624043	-0.844116	-0.592459	-0.161457	0.331097
0	0.3	0.35	-0.777889	-1.26334	-0.0649527	-0.959937	-0.654003	-0.293366	0.353758
0	0.3	0.35	-0.765295	-1.28372	0.0451988	-0.881149	-0.567564	-0.194343	0.339198
0	0.3	0.35	-0.643764	-1.24066	-0.115708	-0.782701	-0.52871	-0.186776	0.134118
0	0.3	0.35	-0.785922	-1.19582	0.0526833	-0.840204	-0.482844	-0.20528	0.583424
0	0.45	0.05	-0.806191	-1.0912	0.500179	-0.498619	-0.194198	0.288276	0.753031
0	0.45	0.05	-0.805343	-1.0546	0.561997	-0.471437	-0.121546	0.335939	1.04544
0	0.45	0.05	-0.651781	-0.988553	0.598467	-0.521781	-0.148662	0.325439	0.730117
0	0.45	0.05	-0.659453	-1.09635	0.501498	-0.595762	-0.240149	0.24089	0.673235
0	0.45	0.05	-0.634828	-1.09717	0.600152	-0.491929	-0.103015	0.325359	0.722517
0	0.45	0.05	-0.766985	-1.03758	0.629914	-0.573588	-0.170175	0.397312	0.980664
0	0.45	0.2	-0.628186	-1.26744	0.561122	-0.470764	-0.0756026	0.339962	0.284871
0	0.45	0.2	-0.508777	-1.18365	0.409062	-0.555619	-0.219654	0.294975	0.428672
0	0.45	0.2	-0.803389	-1.17861	0.71834	-0.48926	-0.0936557	0.35884	0.266602
0	0.45	0.2	-0.650546	-1.18456	0.483867	-0.484339	-0.108322	0.274307	0.30397
0	0.45	0.2	-0.801118	-1.06137	0.513724	-0.43386	-0.0881145	0.273967	0.213732
0	0.45	0.2	-0.753441	-1.11358	0.685712	-0.524385	-0.0940463	0.351426	0.248654
0	0.45	0.35	-0.900097	-1.1227	0.603229	-0.50839	-0.109008	0.370051	-0.220933
0	0.45	0.35	-0.92743	-1.30222	0.446746	-0.55584	-0.1698	0.288765	-0.394524
0	0.45	0.35	-0.935393	-1.17135	0.652287	-0.519442	-0.0979225	0.308217	-0.497522
0	0.45	0.35	-0.9426	-1.24444	0.700416	-0.436154	-0.0470906	0.373408	-0.2756
0	0.45	0.35	-0.934157	-1.16995	0.519065	-0.55772	-0.135956	0.187353	-0.51357
0	0.45	0.35	-0.941984	-1.3056	0.541046	-0.488687	-0.103601	0.308596	-0.176164
0	0.6	0.05	-0.950197	-1.06976	1.12846	-0.276322	0.222184	0.687588	0.225363
0	0.6	0.05	-0.917987	-0.925122	1.14332	-0.173679	0.302234	0.700295	0.0334244
0	0.6	0.05	-0.841076	-1.04918	1.16729	-0.136935	0.323033	0.742414	0.610021
0	0.6	0.05	-0.919125	-1.0154	1.1996	-0.0788122	0.338557	0.806309	0.233186
0	0.6	0.05	-0.918086	-0.961571	1.10427	-0.174098	0.259302	0.785661	0.328494
0	0.6	0.05	-0.879233	-1.1109	1.14075	-0.131055	0.333135	0.69978	0.346663
0	0.6	0.2	-0.982227	-1.12528	1.20964	-0.20966	0.290203	0.794584	-0.155826
0	0.6	0.2	-0.977823	-1.06701	1.1321	-0.0369674	0.383995	0.727365	-0.168366
0	0.6	0.2	-0.98378	-1.02587	1.12578	-0.245927	0.243852	0.752716	-0.341364
0	0.6	0.2	-0.985885	-1.16066	1.20777	-0.152718	0.347579	0.782717	-0.263609
0	0.6	0.2	-0.985638	-1.09148	1.06723	-0.171378	0.296051	0.724742	-0.376112
0	0.6	0.2	-0.989794	-1.09303	1.18922	-0.255059	0.267655	0.745354	-0.314622
0	0.6	0.35	-0.996481	-1.07709	1.13673	-0.166554	0.329605	0.741322	-0.935964
0	0.6	0.35	-0.996382	-1.09315	1.28194	-0.0627643	0.420835	0.71999	-1.13104
0	0.6	0.35	-0.997225	-1.07104	1.18233	-0.0934267	0.393987	0.734107	-1.0836
0	0.6	0.35	-0.996059	-1.00259	0.999057	-0.116966	0.340457	0.67686	-1.0088
0	0.6	0.35	-0.996095	-1.17828	1.12234	-0.227478	0.300536	0.685213	-0.966509
0	0.6	0.35	-0.997644	-1.27358	1.20157	-0.244394	0.294211	0.765628	-1.25571
0.25	0.05	0.05	-0.970406	0.243013	-1.63109	-0.515875	-0.914281	-1.03061	1.34306
0.25	0.05	0.05	-0.977975	-0.0197239	-1.63888	-0.683927	-1.03431	-1.04405	1.29836
0.25	0.05	0.05	-0.986273	-0.0277469	-1.696	-0.663901	-1.05827	-1.09328	1.52822
0.25	0.05	0.05	-0.968875	0.234085	-1.58204	-0.477734	-0.893852	-0.974797	1.32333
0.25	0.05	0.05	-0.986181	0.101548	-1.60697	-0.66341	-1.02241	-1.05201	1.39806
0.25	0.05	0.05	-0.985496	0.203618	-1.63354	-0.61818	-1.01987	-1.07311	1.6044
0.25	0.05	0.2	-0.986866	-0.0526679	-1.62509	-0.786626	-1.05977	-1.05479	1.31771
0.25	0.05	0.2	-0.960517	-0.0346432	-1.73932	-0.641704	-0.961092	-1.02853	1.10043
0.25	0.05	0.2	-0.959136	-0.168067	-1.64749	-0.737548	-1.05382	-1.06268	1.06285
0.25	0.05	0.2	-0.962167	-0.307949	-1.55647	-0.772611	-1.04734	-1.04433	0.958054
0.25	0.05	0.2	-0.985628	-0.264217	-1.54331	-0.682661	-1.02172	-1.01005	1.29415
0.25	0.05	0.2	-0.960137	-0.277155	-1.59544	-0.746534	-1.0612	-1.00908	1.03014
0.25	0.05	0.35	-0.952883	-0.498621	-1.62313	-1.00696	-1.21758	-1.1029	0.701053
0.25	0.05	0.35	-0.93053	-0.345404	-1.65581	-0.916886	-1.15608	-1.09249	0.517428
0.25	0.05	0.35	-0.933208	-0.464922	-1.5772	-0.852026	-1.11141	-1.05273	0.687843
0.25	0.05	0.35	-0.938102	-0.400439	-1.64914	-0.912979	-1.17562	-1.14591	0.668178
0.25	0.05	0.35	-0.928589	-0.42688	-1.64112	-0.953539	-1.15779	-1.05448	0.641453
0.25	0.05	0.35	-0.96638	-0.497587	-1.59833	-0.957019	-1.16301	-1.14753	0.93641
0.25	0.15	0.05	-0.934924	0.0129796	-0.750473	-0.38873	-0.528238	-0.547834	1.22986
0.25	0.15	0.05	-0.968408	-0.0828682	-0.856122	-0.571775	-0.719189	-0.628118	1.10913
0.25	0.15	0.05	-0.965661	-0.0612686	-0.733707	-0.483772	-0.612955	-0.489018	1.20338
0.25	0.15	0.05	-0.940771	0.199975	-0.786652	-0.393283	-0.591837	-0.556859	1.0682
0.25	0.15	0.05	-0.9702	0.0164681	-0.860732	-0.473031	-0.660901	-0.610473	1.20962
0.25	0.15	0.05	-0.97433	-0.00195691	-0.742231	-0.446759	-0.597221	-0.588547	1.47889
0.25	0.15	0.2	-0.931814	-0.174447	-0.879383	-0.57316	-0.694242	-0.619932	0.962895
0.25	0.15	0.2	-0.951919	-0.186373	-0.709435	-0.567279	-0.641981	-0.618972	0.994101
0.25	0.15	0.2	-0.954164	-0.294534	-0.91574	-0.646107	-0.754277	-0.620145	0.823232
0.25	0.15	0.2	-0.927357	-0.39558	-0.891092	-0.736854	-0.80296	-0.744841	0.682569
0.25	0.15	0.2	-0.964296	-0.430521	-0.814215	-0.620596	-0.6688	-0.595044	1.0196
0.25	0.15	0.2	-0.954251	-0.246764	-0.839981	-0.658634	-0.738296	-0.637933	0.964804
0.25	0.15	0.35	-0.865748	-0.420201	-0.872533	-0.751921	-0.781561	-0.651462	0.400033
0.25	0.15	0.35	-0.903148	-0.741899	-0.70271	-0.842663	-0.793311	-0.699801	0.600663
0.25	0.15	0.35	-0.813701	-0.431616	-0.755807	-0.640585	-0.707606	-0.541071	0.418144
0.25	0.15	0.35	-0.894666	-0.38372	-0.758437	-0.657023	-0.698546	-0.609334	0.68791
0.25	0.15	0.35	-0.882418	-0.576148	-0.821302	-0.673231	-0.733933	-0.648066	0.455524
0.25	0.15	0.35	-0.855511	-0.264481	-0.801832	-0.680728	-0.739551	-0.617334	0.471978
0.25	0.3	0.05	-0.872831	-0.159214	-0.04601	-0.251042	-0.200557	-0.0748301	0.80747
0.25	0.3	0.05	-0.84922	-0.287346	0.047541	-0.227298	-0.163449	0.0253988	0.826894
0.25	0.3	0.05	-0.82504	-0.188467	-0.115564	-0.24283	-0.192504	-0.114589	0.643107
0.25	0.3	0.05	-0.785221	-0.220744	0.00300261	-0.31836	-0.229401	-0.047622	0.692594
0.25	0.3	0.05	-0.894635	-0.201997	0.011029	-0.278287	-0.224737	-0.0735826	0.870749
0.25	0.3	0.05	-0.799129	-0.102649	0.0283916	-0.315599	-0.224022	-0.0032856	0.684084
0.25	0.3	0.2	-0.789361	-0.478648	-0.00497264	-0.43142	-0.304463	-0.106229	0.561478
0.25	0.3	0.2	-0.501042	-0.287191	0.146061	-0.280518	-0.128003	-0.0125892	0.367399
0.25	0.3	0.2	-0.659683	-0.359814	-0.0181817	-0.375804	-0.261456	-0.0327593	0.44167
0.25	0.3	0.2	-0.509988	-0.222274	0.0770395	-0.284673	-0.165802	-0.0841606	0.285315
0.25	0.3	0.2	-0.74891	-0.374311	0.120147	-0.350291	-0.239348	-0.0408057	0.503934
0.25	0.3	0.2	-0.725171	-0.334264	0.10156	-0.32677	-0.167151	0.0398055	0.697043
0.25	0.3	0.35	-0.551261	-0.718424	0.202307	-0.410239	-0.223702	-0.00218273	-0.00494648
0.25	0.3	0.35	-0.44638	-0.792003	-0.0694522	-0.514282	-0.336867	-0.0620343	-0.0936013
0.25	0.3	0.35	-0.450754	-0.906983	-0.0699876	-0.586615	-0.398481	-0.143473	0.0943081
0.25	0.3	0.35	-0.4425	-0.795509	0.00555241	-0.624956	-0.421778	-0.200636	-0.00847677
0.25	0.3	0.35	-0.459788	-0.774224	0.062585	-0.497887	-0.294625	-0.0695784	-0.0148767
0.25	0.3	0.35	-0.413201	-0.61481	0.0576467	-0.401551	-0.246541	-0.0251287	0.121245
0.25	0.45	0.05	-0.558743	-0.451776	0.657691	-0.00424303	0.186623	0.426667	0.380275
0.25	0.45	0.05	-0.47209	-0.438968	0.704724	-0.0975234	0.12472	0.452331	0.387152
0.25	0.45	0.05	-0.442501	-0.185616	0.676853	-0.00132175	0.196852	0.433797	0.603483
0.25	0.45	0.05	-0.483367	-0.390057	0.700546	-0.0935467	0.18706	0.473832	0.559258
0.25	0.45	0.05	-0.477449	-0.367511	0.658242	-0.0666654	0.18885	0.437471	0.638363
0.25	0.45	0.05	-0.589861	-0.254896	0.579075	-0.0195553	0.187944	0.477932	0.740644
0.25	0.45	0.2	-0.748894	-0.669333	0.657343	-0.223194	0.061495	0.364684	0.0477682
0.25	0.45	0.2	-0.825921	-0.654772	0.678335	-0.236088	0.100704	0.396922	0.211928
0.25	0.45	0.2	-0.83932	-0.776332	0.608377	-0.25525	0.0855652	0.389057	0.131721
0.25	0.45	0.2	-0.812467	-0.625518	0.57466	-0.170834	0.0732792	0.312106	-0.198446
0.25	0.45	0.2	-0.854924	-0.73343	0.640512	-0.13989	0.161768	0.452274	-0.00489672
0.25	0.45	0.2	-0.745243	-0.63577	0.633215	-0.19168	0.0648559	0.324694	0.105779
0.25	0.45	0.35	-0.952323	-0.8851	0.727549	-0.162347	0.17582	0.371873	-0.458491
0.25	0.45	0.35	-0.923501	-0.963028	0.588471	-0.356516	0.0315338	0.387403	-0.46366
0.25	0.45	0.35	-0.951999	-0.869151	0.745897	-0.340128	0.040378	0.318695	-0.57351
0.25	0.45	0.35	-0.943189	-1.03129	0.519066	-0.458384	-0.0902812	0.243063	-0.573485
0.25	0.45	0.35	-0.934364	-0.91201	0.700881	-0.270347	0.0856871	0.386294	-0.437702
0.25	0.45	0.35	-0.940335	-1.02085	0.641884	-0.390309	0.033083	0.414346	-0.512392
0.25	0.6	0.05	-0.951676	-0.508414	1.2213	0.142787	0.53055	0.939047	0.216691
0.25	0.6	0.05	-0.946245	-0.554756	1.1426	0.132752	0.514461	0.78865	0.0832949
0.25	0.6	0.05	-0.955832	-0.576382	1.28468	0.144555	0.531952	0.875304	-0.0586104
0.25	0.6	0.05	-0.951026	-0.55602	1.30324	0.13973	0.516184	0.789349	-0.0232638
0.25	0.6	0.05	-0.946016	-0.635296	1.08993	0.0844436	0.444363	0.781596	0.0766566
0.25	0.6	0.05	-0.941039	-0.469425	1.27412	0.188335	0.568599	0.868935	0.180745
0.25	0.6	0.2	-0.978425	-0.725898	1.14261	0.053821	0.459035	0.81196	-0.263448
0.25	0.6	0.2	-0.989158	-0.725129	1.12431	0.0635347	0.462538	0.851735	-0.474439
0.25	0.6	0.2	-0.98289	-0.71367	1.17319	0.0047419	0.430534	0.744058	-0.340289
0.25	0.6	0.2	-0.984478	-0.862526	1.17688	0.0215013	0.466887	0.76373	-0.546637
0.25	0.6	0.2	-0.987883	-0.737838	1.17091	-0.0520832	0.396694	0.763654	-0.521176
0.25	0.6	0.2	-0.984693	-0.805513	1.16675	0.00538953	0.398931	0.727555	-0.392333
0.25	0.6	0.35	-0.996517	-1.15676	1.16346	-0.12252	0.353014	0.797954	-1.15421
0.25	0.6	0.35	-0.996398	-1.14303	1.20454	-0.115046	0.3627	0.818744	-1.03332
0.25	0.6	0.35	-0.996624	-1.20461	1.1687	-0.208306	0.354592	0.717921	-1.10769
0.25	0.6	0.35	-0.995125	-1.11757	1.23	-0.0942979	0.399863	0.810907	-1.17038
0.25	0.6	0.35	-0.996977	-1.10499	1.22348	-0.0514496	0.40354	0.797788	-1.10149
0.25	0.6	0.35	-0.995336	-1.06418	1.13155	-0.158254	0.339185	0.675725	-1.20054
0.5	0.05	0.05	0.185562	0.879471	-1.3637	0.043785	-0.461374	-0.873141	0.737798
0.5	0.05	0.05	0.27513	1.00149	-1.34763	0.177529	-0.388565	-0.868299	0.757694
0.5	0.05	0.05	-0.290753	0.915016	-1.37113	0.0779441	-0.430216	-0.753866	1.112
0.5	0.05	0.05	-0.490671	0.84246	-1.28136	0.0249591	-0.413164	-0.81114	1.21553
0.5	0.05	0.05	-0.0711075	0.901059	-1.34035	0.173444	-0.345505	-0.768946	0.89628
0.5	0.05	0.05	0.1142	1.18434	-1.26049	0.225423	-0.337289	-0.817319	0.77722
0.5	0.05	0.2	-0.326673	0.508584	-1.18403	-0.0464489	-0.405078	-0.732409	0.671151
0.5	0.05	0.2	-0.412399	0.591992	-1.3335	-0.103436	-0.485415	-0.856928	0.916247
0.5	0.05	0.2	-0.61933	0.329426	-1.28848	-0.19332	-0.56846	-0.870812	0.798343
0.5	0.05	0.2	-0.649358	0.553556	-1.50135	-0.236778	-0.648026	-0.940675	0.971271
0.5	0.05	0.2	-0.14759	0.525044	-1.47828	-0.158953	-0.579502	-0.944746	0.701903
0.5	0.05	0.2	-0.169203	0.715703	-1.37628	-0.00114786	-0.429603	-0.834578	0.679552
0.5	0.05	0.35	-0.298103	0.439719	-1.49243	-0.260345	-0.669648	-0.991231	0.399175
0.5	0.05	0.35	-0.233337	0.227689	-1.42351	-0.444063	-0.725506	-0.966418	0.410308
0.5	0.05	0.35	-0.0548359	0.281985	-1.44126	-0.320087	-0.688021	-0.952456	0.194679
0.5	0.05	0.35	-0.503632	0.235102	-1.53801	-0.299759	-0.683299	-0.982079	0.535447
0.5	0.05	0.35	-0.270366	0.248767	-1.51103	-0.292048	-0.680691	-0.963367	0.442433
0.5	0.05	0.35	-0.373434	0.236066	-1.32315	-0.578279	-0.839902	-0.93408	0.353856
0.5	0.15	0.05	0.0324408	0.748089	-0.589719	0.243449	-0.0626994	-0.256947	0.649189
0.5	0.15	0.05	-0.10627	0.576674	-0.634279	0.0731439	-0.163609	-0.399167	0.676431
0.5	0.15	0.05	-0.00508546	0.688851	-0.601707	0.181228	-0.135506	-0.373938	0.6126
0.5	0.15	0.05	-0.399097	0.791326	-0.583454	0.202198	-0.101563	-0.314131	0.877667
0.5	0.15	0.05	-0.016077	0.93243	-0.570848	0.130002	-0.138647	-0.399839	0.774804
0.5	0.15	0.05	0.213567	0.787715	-0.626071	0.176355	-0.114039	-0.411221	0.738316
0.5	0.15	0.2	-0.429337	0.365536	-0.589507	-0.0105183	-0.214282	-0.425669	0.548277
0.5	0.15	0.2	-0.208668	0.506308	-0.694303	0.0899867	-0.17658	-0.347947	0.547628
0.5	0.15	0.2	0.167009	0.452444	-0.736079	-0.0258793	-0.261399	-0.522036	0.315245
0.5	0.15	0.2	-0.0986119	0.509469	-0.654649	-0.0261443	-0.247152	-0.435506	0.47309
0.5	0.15	0.2	0.11737	0.466696	-0.457529	-0.0857228	-0.263825	-0.469077	0.390014
0.5	0.15	0.2	-0.0686421	0.460701	-0.680158	0.0329774	-0.215832	-0.445678	0.351214
0.5	0.15	0.35	-0.208856	-0.0441806	-0.732141	-0.316572	-0.425348	-0.555978	0.0747315
0.5	0.15	0.35	-0.135865	0.296637	-0.684092	-0.266796	-0.442463	-0.577077	0.20032
0.5	0.15	0.35	-0.405234	0.080282	-0.68103	-0.284041	-0.414065	-0.504966	0.291284
0.5	0.15	0.35	0.23955	0.29356	-0.573659	-0.201347	-0.351613	-0.456972	0.0842768
0.5	0.15	0.35	-0.322255	-0.0411402	-0.689157	-0.325383	-0.460992	-0.582574	0.226636
0.5	0.15	0.35	-0.126174	-0.101708	-0.686923	-0.406683	-0.485311	-0.587241	0.0132289
0.5	0.3	0.05	0.134967	0.588704	0.145814	0.281484	0.224585	0.15696	0.535858
0.5	0.3	0.05	0.0342758	0.584227	0.116783	0.233186	0.184863	0.134528	0.395147
0.5	0.3	0.05	0.0732639	0.701574	0.202956	0.444981	0.341758	0.108387	0.416337
0.5	0.3	0.05	0.116183	0.462859	0.0735752	0.257259	0.209485	0.0958096	0.357682
0.5	0.3	0.05	0.321597	0.411349	0.218341	0.304878	0.230287	0.0688927	0.192956
0.5	0.3	0.05	0.26041	0.408953	0.198124	0.329119	0.282573	0.195254	0.385471
0.5	0.3	0.2	0.0358654	0.0792085	0.129667	0.0553448	0.0760148	0.00233318	0.251455
0.5	0.3	0.2	0.136027	0.116119	0.140744	0.138148	0.0758406	0.0261017	0.0225499
0.5	0.3	0.2	0.0390782	0.133995	0.0124041	-0.0116872	-0.0178443	0.0128881	0.0337414
0.5	0.3	0.2	-0.114533	-0.0241101	0.184242	-0.0676836	-0.0169154	0.089736	0.134421
0.5	0.3	0.2	-0.0251215	-0.0690966	0.079282	0.0762127	0.0677569	-0.0313343	0.0752933
0.5	0.3	0.2	-0.0383999	0.000859643	0.089795	-0.0379331	-0.018928	-0.0457549	0.053186
0.5	0.3	0.35	-0.376284	-0.168108	0.213791	-0.161506	-0.0367263	0.0283185	-0.213737
0.5	0.3	0.35	-0.429376	-0.216386	0.0447093	-0.171928	-0.0783724	-0.0127205	-0.251654
0.5	0.3	0.35	-0.277319	-0.225774	0.0540355	-0.215206	-0.120331	-0.0913209	-0.142349
0.5	0.3	0.35	-0.385667	-0.226092	0.170843	-0.170188	-0.0622966	0.0848106	-0.173932
0.5	0.3	0.35	-0.389806	-0.16385	0.10508	-0.0352695	-0.0193828	0.0692896	-0.0861925
0.5	0.3	0.35	-0.407553	-0.263906	0.13627	-0.309716	-0.152576	0.0152276	-0.337413
0.5	0.45	0.05	-0.473211	0.14169	0.657751	0.271481	0.40534	0.548167	0.459838
0.5	0.45	0.05	-0.319949	0.199454	0.793032	0.4615	0.550632	0.597761	0.051318
0.5	0.45	0.05	-0.552513	0.144056	0.766132	0.436355	0.50957	0.63115	0.0612109
0.5	0.45	0.05	-0.446361	0.167357	0.720885	0.352641	0.444372	0.470978	0.0652372
0.5	0.45	0.05	-0.514426	0.201534	0.768981	0.347097	0.473731	0.541644	-0.0333162
0.5	0.45	0.05	-0.405951	0.322168	0.773776	0.425762	0.516749	0.568165	0.104238
0.5	0.45	0.2	-0.816155	-0.293137	0.716944	0.108173	0.282413	0.41842	-0.245244
0.5	0.45	0.2	-0.794047	-0.2192	0.68173	0.100464	0.314766	0.410154	-0.236298
0.5	0.45	0.2	-0.724684	-0.344845	0.698207	0.0775153	0.314041	0.412246	-0.0164471
0.5	0.45	0.2	-0.747417	-0.342926	0.58331	0.00348106	0.226057	0.385281	-0.277574
0.5	0.45	0.2	-0.76471	-0.379114	0.565205	0.053511	0.228081	0.476098	-0.231479
0.5	0.45	0.2	-0.761169	-0.163512	0.687863	0.0995571	0.291536	0.45392	-0.31559
0.5	0.45	0.35	-0.949768	-0.612169	0.696313	-0.190811	0.168239	0.433626	-0.619045
0.5	0.45	0.35	-0.950587	-0.658509	0.85492	-0.0504229	0.249479	0.430869	-0.530908
0.5	0.45	0.35	-0.944917	-0.482789	0.735127	-0.0644573	0.212429	0.443638	-0.644334
0.5	0.45	0.35	-0.923211	-0.575035	0.65744	-0.0292137	0.217297	0.373954	-0.69079
0.5	0.45	0.35	-0.91989	-0.499428	0.664537	-0.0771315	0.202144	0.392385	-0.64124
0.5	0.45	0.35	-0.939167	-0.714368	0.704224	-0.187654	0.118264	0.358959	-0.699517
0.5	0.6	0.05	-0.933281	-0.181334	1.18519	0.330951	0.655587	0.862105	-0.0631382
0.5	0.6	0.05	-0.927014	0.197014	1.2317	0.577097	0.791138	0.95862	-0.165247
0.5	0.6	0.05	-0.939133	0.0106985	1.14972	0.471286	0.71062	0.855155	-0.00310171
0.5	0.6	0.05	-0.948909	-0.111723	1.27737	0.417742	0.71097	0.93212	-0.34919
0.5	0.6	0.05	-0.930799	-0.00771164	1.14131	0.426072	0.689201	0.927726	-0.173365
0.5	0.6	0.05	-0.909317	0.135153	1.20266	0.540201	0.762243	0.958884	-0.155657
0.5	0.6	0.2	-0.985987	-0.366118	1.07205	0.242216	0.551791	0.798486	-0.73431
0.5	0.6	0.2	-0.984448	-0.54261	1.1834	0.0461181	0.459009	0.780224	-0.880956
0.5	0.6	0.2	-0.987188	-0.453728	1.21801	0.22336	0.595301	0.830758	-0.581192
0.5	0.6	0.2	-0.986491	-0.483599	1.24191	0.176098	0.570535	0.877441	-0.84712
0.5	0.6	0.2	-0.987651	-0.506714	1.20347	0.0987385	0.481757	0.821766	-0.706673
0.5	0.6	0.2	-0.971565	-0.559239	1.16656	0.0848295	0.482306	0.817367	-0.736076
0.5	0.6	0.35	-0.994962	-0.881709	1.19632	-0.0209457	0.431607	0.801918	-1.30849
0.5	0.6	0.35	-0.995699	-0.971948	1.14454	-0.101338	0.362358	0.823095	-1.08262
0.5	0.6	0.35	-0.995799	-1.09877	1.26158	-0.065194	0.393692	0.762974	-1.01758
0.5	0.6	0.35	-0.996988	-1.11126	1.15301	-0.170489	0.364298	0.760122	-1.11981
0.5	0.6	0.35	-0.996245	-0.95445	1.19378	0.0562314	0.468199	0.768494	-1.31473
0.5	0.6	0.35	-0.995569	-0.930805	1.17925	-0.0797658	0.403735	0.753133	-1.06463
0.75	0.05	0.05	0.955189	1.78186	-1.01404	0.883455	0.239238	-0.542875	0.36829
0.75	0.05	0.05	0.97246	1.87651	-1.01563	0.842096	0.217898	-0.574547	0.348718
0.75	0.05	0.05	0.954011	1.76886	-1.05483	0.858691	0.212461	-0.589805	0.413314
0.75	0.05	0.05	0.959966	1.6569	-1.09359	0.755211	0.117493	-0.559636	0.361593
0.75	0.05	0.05	0.97888	1.86054	-1.01474	0.925211	0.247154	-0.61811	0.288192
0.75	0.05	0.05	0.942444	1.593	-1.07284	0.742779	0.156563	-0.576358	0.468137
0.75	0.05	0.2	0.933206	1.48201	-1.08936	0.666695	0.0447181	-0.642793	0.174331
0.75	0.05	0.2	0.91337	1.24278	-1.03939	0.372679	-0.117561	-0.620668	0.0464996
0.75	0.05	0.2	0.848395	1.41395	-1.06926	0.488513	-0.037158	-0.657653	0.218631
0.75	0.05	0.2	0.946531	1.37191	-1.18689	0.449179	-0.104969	-0.737143	0.0716159
0.75	0.05	0.2	0.962648	1.3461	-1.0907	0.513526	-0.0102442	-0.740081	-0.00238933
0.75	0.05	0.2	0.939729	1.20975	-1.22328	0.369926	-0.1506	-0.721106	0.0260591
0.75	0.05	0.35	0.886242	0.863595	-1.20891	0.182867	-0.230501	-0.735754	-0.0375779
0.75	0.05	0.35	0.881129	0.950513	-1.25273	0.198807	-0.25148	-0.799384	-0.141185
0.75	0.05	0.35	0.74909	0.841459	-1.13615	0.0896321	-0.33116	-0.730284	-0.0442072
0.75	0.05	0.35	0.878888	0.683173	-1.19906	0.0726685	-0.352312	-0.726373	-0.211825
0.75	0.05	0.35	0.907243	0.896449	-1.15594	0.121304	-0.291131	-0.853945	-0.176844
0.75	0.05	0.35	0.703631	0.896836	-1.27363	0.140671	-0.325072	-0.760363	0.0851838
0.75	0.15	0.05	0.9169	1.39366	-0.445092	0.770617	0.328766	-0.133843	0.266328
0.75	0.15	0.05	0.932772	1.47453	-0.404526	0.779622	0.305219	-0.23074	0.246727
0.75	0.15	0.05	0.946841	1.40583	-0.433241	0.741862	0.321031	-0.2566	0.133166
0.75	0.15	0.05	0.963085	1.31707	-0.415064	0.790148	0.328327	-0.247586	0.111706
0.75	0.15	0.05	0.964858	1.38238	-0.344168	0.794609	0.36738	-0.2088	0.153818
0.75	0.15	0.05	0.917584	1.42738	-0.3653	0.79072	0.352998	-0.221809	0.334901
0.75	0.15	0.2	0.819005	0.796015	-0.415989	0.386974	0.112928	-0.279804	0.173659
0.75	0.15	0.2	0.871627	0.968922	-0.482611	0.421802	0.127831	-0.243994	-0.0563886
0.75	0.15	0.2	0.962564	1.1915	-0.437705	0.495261	0.225623	-0.209018	-0.0849347
0.75	0.15	0.2	0.823334	0.930591	-0.562975	0.450975	0.100175	-0.297557	0.074923
0.75	0.15	0.2	0.771411	0.834963	-0.615585	0.370647	0.053532	-0.297967	0.227331
0.75	0.15	0.2	0.88378	1.25419	-0.493487	0.593408	0.21981	-0.218194	0.0461863
0.75	0.15	0.35	0.769078	0.398141	-0.639448	0.0471676	-0.170598	-0.445086	-0.339175
0.75	0.15	0.35	0.689857	0.799266	-0.63162	0.213365	-0.0388861	-0.402126	-0.120023
0.75	0.15	0.35	0.78275	0.589525	-0.604729	0.129876	-0.117571	-0.423413	-0.14523
0.75	0.15	0.35	0.811191	0.535987	-0.569581	0.132503	-0.0911205	-0.353553	-0.196033
0.75	0.15	0.35	0.812515	0.557851	-0.595985	0.0592452	-0.146704	-0.44632	-0.368443
0.75	0.15	0.35	0.818958	0.638895	-0.577893	0.152578	-0.102558	-0.400973	-0.399371
0.75	0.3	0.05	0.870037	0.987537	0.198923	0.745469	0.512955	0.194635	-0.0450197
0.75	0.3	0.05	0.907845	1.15078	0.269388	0.787947	0.567237	0.178656	-0.155591
0.75	0.3	0.05	0.890376	1.28915	0.294731	0.86232	0.620578	0.259836	-0.026998
0.75	0.3	0.05	0.890829	1.20517	0.289429	0.870182	0.66929	0.30187	-0.110367
0.75	0.3	0.05	0.854388	1.24011	0.266605	0.930458	0.681632	0.266282	-0.00772968
0.75	0.3	0.05	0.901369	1.19611	0.28423	0.904062	0.658138	0.27675	0.000752742
0.75	0.3	0.2	0.621122	0.656166	0.205515	0.47615	0.383821	0.18902	-0.392666
0.75	0.3	0.2	0.570048	0.435548	0.250147	0.302298	0.274578	0.190185	-0.31637
0.75	0.3	0.2	0.600206	0.826813	0.225248	0.557537	0.447589	0.223198	-0.346264
0.75	0.3	0.2	0.606375	0.584785	0.0566502	0.43567	0.294738	0.110847	-0.121806
0.75	0.3	0.2	0.505757	0.727699	0.257758	0.659833	0.464117	0.268355	-0.445955
0.75	0.3	0.2	0.436621	0.38472	0.215648	0.316222	0.244773	0.127962	-0.17033
0.75	0.3	0.35	-0.0959087	0.137266	0.201041	0.168026	0.158914	0.115657	-0.612431
0.75	0.3	0.35	-0.121251	0.0332668	0.334311	0.212295	0.216754	0.154068	-0.641518
0.75	0.3	0.35	-0.253752	0.00147399	0.156171	0.0693552	0.086635	0.0722648	-0.569379
0.75	0.3	0.35	-0.0331342	0.213934	0.134879	0.0816153	0.130632	0.0606545	-0.793052
0.75	0.3	0.35	0.0552935	0.148518	0.254531	0.0887523	0.136996	0.0458281	-0.71354
0.75	0.3	0.35	-0.0808582	0.174116	0.191473	0.181821	0.197374	0.028741	-0.506709
0.75	0.45	0.05	0.0112547	0.768641	0.814293	0.731615	0.737987	0.564855	-0.0802931
0.75	0.45	0.05	0.115494	0.850687	0.841484	0.852135	0.794571	0.731739	-0.362303
0.75	0.45	0.05	-0.117258	0.601463	0.702437	0.724074	0.728417	0.5567	-0.255619
0.75	0.45	0.05	0.18214	0.631466	0.765157	0.681051	0.712168	0.618011	-0.184893
0.75	0.45	0.05	0.198006	0.762117	0.833793	0.928198	0.916486	0.730233	-0.197535
0.75	0.45	0.05	-0.0745422	0.665934	0.766486	0.645914	0.669834	0.636752	-0.148339
0.75	0.45	0.2	-0.55952	0.199209	0.911931	0.576955	0.677018	0.757349	-0.449574
0.75	0.45	0.2	-0.754363	-0.0317209	0.694573	0.314368	0.494743	0.568632	-0.612363
0.75	0.45	0.2	-0.698189	0.220973	0.836373	0.441593	0.554962	0.603914	-0.554498
0.75	0.45	0.2	-0.561046	0.0341248	0.716978	0.340614	0.483788	0.480619	-0.766749
0.75	0.45	0.2	-0.709536	0.1333	0.724975	0.364502	0.523563	0.545277	-0.53989
0.75	0.45	0.2	-0.650085	0.106473	0.911684	0.422468	0.617954	0.611218	-0.565408
0.75	0.45	0.35	-0.93157	-0.296132	0.70142	-0.0218555	0.271869	0.460982	-0.981445
0.75	0.45	0.35	-0.928251	-0.3993	0.700838	0.00153972	0.259385	0.419655	-0.933926
0.75	0.45	0.35	-0.916976	-0.398475	0.799685	-0.0214857	0.280469	0.400949	-1.03947
0.75	0.45	0.35	-0.934586	-0.365113	0.721362	0.120764	0.324453	0.4808	-0.9548
0.75	0.45	0.35	-0.913891	-0.316839	0.739962	0.00238864	0.278072	0.417054	-0.814861
0.75	0.45	0.35	-0.926914	-0.206022	0.697544	0.0795189	0.347112	0.465392	-0.846298
0.75	0.6	0.05	-0.918714	0.167852	1.36741	0.698906	0.930041	0.962085	-0.5511
0.75	0.6	0.05	-0.881887	0.105037	1.35224	0.749981	0.961813	0.947301	-0.55796
0.75	0.6	0.05	-0.9072	0.229241	1.38768	0.676354	0.87475	0.969815	-0.745753
0.75	0.6	0.05	-0.783222	0.396921	1.31916	0.797105	0.95341	1.00574	-0.648119
0.75	0.6	0.05	-0.820692	0.41433	1.19068	0.751565	0.914445	0.993326	-0.493123
0.75	0.6	0.05	-0.871557	0.387698	1.37706	0.761451	0.967727	1.01044	-0.648811
0.75	0.6	0.2	-0.976259	-0.500689	1.23901	0.352547	0.675503	0.91494	-0.957812
0.75	0.6	0.2	-0.980659	-0.245156	1.29796	0.406434	0.69767	0.879712	-0.894237
0.75	0.6	0.2	-0.980928	-0.238459	1.29492	0.369434	0.699	0.976662	-0.750084
0.75	0.6	0.2	-0.969375	-0.161724	1.18861	0.331389	0.654337	0.824947	-0.813283
0.75	0.6	0.2	-0.97418	-0.268202	1.2807	0.309175	0.64765	0.89236	-0.87204
0.75	0.6	0.2	-0.976615	-0.23329	1.33035	0.376538	0.707103	0.900895	-0.859882
0.75	0.6	0.35	-0.99403	-0.982357	1.1505	0.0102096	0.466361	0.736296	-1.2605
0.75	0.6	0.35	-0.995758	-0.934522	1.20128	-0.0591392	0.416034	0.792698	-1.20069
0.75	0.6	0.35	-0.996822	-0.833018	1.18991	0.0500541	0.487908	0.751215	-1.1732
0.75	0.6	0.35	-0.994627	-0.966652	1.19265	0.122126	0.546439	0.877827	-1.30982
0.75	0.6	0.35	-0.996327	-0.987536	1.17571	-0.113356	0.379318	0.736748	-1.3587
0.75	0.6	0.35	-0.994006	-0.949822	1.13146	-0.0583154	0.397863	0.703764	-1.27323
1	0.05	0.05	0.999635	2.19424	-0.850165	1.48456	0.689001	-0.357271	-0.471799
1	0.05	0.05	0.998787	2.04381	-0.821583	1.29055	0.522633	-0.4758	-0.427293
1	0.05	0.05	0.999577	2.36215	-0.690742	1.46852	0.681126	-0.430404	-0.548743
1	0.05	0.05	0.999497	2.34347	-0.804686	1.36771	0.595194	-0.521884	-0.475144
1	0.05	0.05	0.999245	2.12052	-0.881441	1.29337	0.559365	-0.441787	-0.413573
1	0.05	0.05	0.999218	2.20793	-0.901764	1.32501	0.564618	-0.45432	-0.373403
1	0.05	0.2	0.996338	1.9093	-1.03284	1.04646	0.347451	-0.518372	-0.366185
1	0.05	0.2	0.998969	2.04365	-0.897601	1.09126	0.451971	-0.482479	-0.611093
1	0.05	0.2	0.998642	2.20383	-0.738985	1.25538	0.582099	-0.439943	-0.463993
1	0.05	0.2	0.997725	1.82583	-0.856974	1.0552	0.404621	-0.46865	-0.505954
1	0.05	0.2	0.993744	1.72367	-0.94516	0.921807	0.332445	-0.540602	-0.488904
1	0.05	0.2	0.996849	1.91189	-0.90194	1.06786	0.414016	-0.503624	-0.412436
1	0.05	0.35	0.987091	1.22129	-1.13416	0.500944	0.00781881	-0.677086	-0.539113
1	0.05	0.35	0.991287	1.47658	-1.16523	0.607115	0.0221559	-0.801857	-0.592179
1	0.05	0.35	0.99432	1.53293	-1.11276	0.645645	0.0490973	-0.689638	-0.703646
1	0.05	0.35	0.993635	1.24774	-1.15491	0.450882	-0.0600553	-0.734751	-0.69158
1	0.05	0.35	0.992808	1.2636	-1.08297	0.616691	0.0597393	-0.685756	-0.686027
1	0.05	0.35	0.993337	1.52987	-1.06036	0.709608	0.149665	-0.626016	-0.615622
1	0.15	0.05	0.998913	2.2423	-0.247145	1.4502	0.824097	0.0327626	-0.266348
1	0.15	0.05	0.998354	2.07862	-0.158416	1.36065	0.797618	-0.0092235	-0.371906
1	0.15	0.05	0.997852	1.98894	-0.285573	1.37339	0.776056	-0.103298	-0.437728
1	0.15	0.05	0.998187	2.09913	-0.297557	1.35649	0.748257	-0.082891	-0.469023
1	0.15	0.05	0.998535	2.17184	-0.282159	1.43092	0.838138	0.0315566	-0.517782
1	0.15	0.05	0.997798	1.99653	-0.17192	1.33358	0.797114	-0.0939012	-0.555736
1	0.15	0.2	0.991088	1.61332	-0.217037	1.11801	0.633913	-0.0521931	-0.703545
1	0.15	0.2	0.985526	1.24905	-0.471897	0.768308	0.32259	-0.228343	-0.625003
1	0.15	0.2	0.991163	1.52474	-0.19471	0.861436	0.458653	-0.152763	-0.641685
1	0.15	0.2	0.994664	1.63314	-0.478994	0.953081	0.493806	-0.164898	-0.623056
1	0.15	0.2	0.993433	1.64235	-0.256716	0.967356	0.516049	-0.165155	-0.493702
1	0.15	0.2	0.994005	1.90586	-0.413205	1.0719	0.569553	-0.182692	-0.605941
1	0.15	0.35	0.969132	1.21254	-0.348696	0.67949	0.323393	-0.199271	-0.620045
1	0.15	0.35	0.96587	1.16864	-0.562365	0.598237	0.225535	-0.274932	-0.710238
1	0.15	0.35	0.956789	1.04772	-0.323206	0.536174	0.232656	-0.266872	-0.785049
1	0.15	0.35	0.972009	1.09783	-0.416786	0.639656	0.279785	-0.313731	-0.764486
1	0.15	0.35	0.966929	1.17978	-0.324896	0.600856	0.298397	-0.248643	-0.673901
1	0.15	0.35	0.954599	0.781912	-0.456085	0.359356	0.0649881	-0.361661	-0.727746
1	0.3	0.05	0.9657	1.56595	0.448431	1.17353	0.908771	0.370359	-0.512789
1	0.3	0.05	0.983015	1.64995	0.405024	1.17183	0.880751	0.321964	-0.833626
1	0.3	0.05	0.966062	1.3718	0.327043	1.26678	0.950088	0.415647	-0.615705
1	0.3	0.05	0.960948	1.6404	0.417769	1.20233	0.88063	0.390467	-0.625337
1	0.3	0.05	0.972266	1.71906	0.32979	1.29694	0.933138	0.298232	-0.591612
1	0.3	0.05	0.977526	1.70522	0.409245	1.2942	0.96468	0.281142	-0.794734
1	0.3	0.2	0.797375	0.938394	0.250642	0.778698	0.59805	0.301009	-0.74728
1	0.3	0.2	0.812917	1.03638	0.429148	0.829449	0.650292	0.340102	-0.606418
1	0.3	0.2	0.895192	1.25601	0.376207	0.906176	0.712868	0.283128	-0.706727
1	0.3	0.2	0.757028	1.1589	0.406184	0.954228	0.76024	0.439251	-0.697623
1	0.3	0.2	0.900374	0.994794	0.369351	0.887814	0.689164	0.277847	-0.69668
1	0.3	0.2	0.825736	0.80491	0.346285	0.665845	0.553703	0.266592	-0.852604
1	0.3	0.35	0.384334	0.320627	0.126505	0.348234	0.285187	0.0980767	-0.890323
1	0.3	0.35	0.364431	0.450812	0.253109	0.338945	0.310651	0.152457	-0.930239
1	0.3	0.35	0.523723	0.406692	0.230776	0.359467	0.320312	0.156083	-0.90641
1	0.3	0.35	0.341954	0.489964	0.0920815	0.401812	0.309627	0.0648169	-0.873466
1	0.3	0.35	0.408406	0.480108	0.186913	0.468423	0.400171	0.130825	-0.9699
1	0.3	0.35	0.245825	0.424976	0.174436	0.415577	0.354528	0.121423	-0.782672
1	0.45	0.05	0.488341	1.34827	0.948341	1.25925	1.11731	0.693592	-0.663439
1	0.45	0.05	0.684127	1.0724	0.902154	1.14534	1.03214	0.761773	-0.643777
1	0.45	0.05	0.640078	1.37374	0.968229	1.27257	1.14002	0.807546	-0.882243
1	0.45	0.05	0.669022	1.09795	0.951691	1.09524	1.00765	0.740042	-0.649524
1	0.45	0.05	0.492097	1.3771	0.991282	1.21629	1.0959	0.801267	-0.67894
1	0.45	0.05	0.469056	1.16344	0.935747	1.1078	1.03325	0.769611	-0.702292
1	0.45	0.2	-0.431534	0.614026	0.84395	0.733778	0.787433	0.691271	-0.959529
1	0.45	0.2	-0.311799	0.382934	0.916735	0.585451	0.697866	0.571205	-0.868165
1	0.45	0.2	-0.345103	0.481593	0.794972	0.563495	0.650923	0.534588	-0.920829
1	0.45	0.2	-0.347939	0.657868	0.820992	0.68531	0.744902	0.601603	-0.900299
1	0.45	0.2	-0.231196	0.596227	0.778487	0.67634	0.724921	0.55579	-0.963592
1	0.45	0.2	-0.14241	0.628118	0.796693	0.74435	0.796855	0.682067	-0.975355
1	0.45	0.35	-0.831321	-0.0618102	0.801807	0.372448	0.541068	0.618029	-1.0936
1	0.45	0.35	-0.861279	0.00247631	0.651941	0.15144	0.325967	0.383285	-1.07291
1	0.45	0.35	-0.812158	-0.0964997	0.687138	0.300579	0.438797	0.457725	-1.1533
1	0.45	0.35	-0.838884	0.108168	0.943359	0.359416	0.547006	0.535858	-1.08403
1	0.45	0.35	-0.871198	-0.0539456	0.755699	0.283144	0.471854	0.510728	-1.14837
1	0.45	0.35	-0.920799	-0.131277	0.809745	0.154976	0.397129	0.567933	-1.14145
1	0.6	0.05	-0.829558	0.544152	1.26689	0.859535	1.00766	0.929911	-0.85152
1	0.6	0.05	-0.757347	0.544485	1.34307	0.932167	1.08742	1.10679	-0.652972
1	0.6	0.05	-0.785036	0.591669	1.32511	0.991252	1.09756	1.08868	-0.942278
1	0.6	0.05	-0.876852	0.448378	1.31698	0.835917	0.999689	1.05461	-0.889027
1	0.6	0.05	-0.788068	0.650838	1.33842	0.958845	1.10291	0.999553	-0.936609
1	0.6	0.05	-0.754041	0.680872	1.43512	0.946486	1.09816	1.142	-0.905623
1	0.6	0.2	-0.957561	-0.171411	1.3302	0.560489	0.829691	0.907385	-1.04746
1	0.6	0.2	-0.967803	-0.220187	1.29389	0.434122	0.765471	0.879697	-1.09542
1	0.6	0.2	-0.970888	-0.102507	1.24004	0.552036	0.803167	0.970628	-1.07269
1	0.6	0.2	-0.95503	0.0513497	1.22278	0.54378	0.808986	0.870235	-1.03343
1	0.6	0.2	-0.95502	-0.0211229	1.32656	0.580094	0.861139	0.990818	-1.14614
1	0.6	0.2	-0.958079	-0.0345694	1.18998	0.44572	0.742314	0.875209	-1.1337
1	0.6	0.35	-0.990866	-0.732412	1.09412	0.107278	0.509676	0.71787	-1.34903
1	0.6	0.35	-0.996331	-0.988599	1.15463	-0.0432046	0.399663	0.725109	-1.29058
1	0.6	0.35	-0.992616	-0.797738	1.11042	0.0441949	0.486616	0.794371	-1.32587
1	0.6	0.35	-0.994677	-0.799727	1.10723	0.0835378	0.476778	0.767989	-1.31748
1	0.6	0.35	-0.997296	-0.966621	1.19861	-0.203884	0.297657	0.796344	-1.27624
1	0.6	0.35	-0.995796	-0.891	1.21864	0.00414324	0.483091	0.87221	-1.47644
