## Supplementary material for "Malignant and stromal partial EMT programmes and cetuximab outcome in head and neck cancer": Supplementary_Data_15.xlsx

### Sheet: SD15_bayesprism_correlations
Supplementary Data 15. BayesPrism deconvolution with GSE181919 as the reference: Spearman correlations of the estimated cell fractions and of gene-set scores on deconvolved malignant-cell and fibroblast expression with the bulk scores, in TCGA-HNSC (520 primaries) and GSE65021 (40 patients, microarray).
cohort	x	y	n	spearman_rho	p_value
TCGA-HNSC	frac_Fibroblast	bulk_stromal_arm_core	520	0.8867	0
TCGA-HNSC	frac_Fibroblast	bulk_P_fibroblast	520	0.8456	0
TCGA-HNSC	frac_Fibroblast	stromal_estimate	520	0.8522	0
TCGA-HNSC	frac_Malignant	purity_estimate_affy	520	0.5865	0
TCGA-HNSC	frac_Malignant	estimate_score	520	-0.5865	0
TCGA-HNSC	frac_Malignant	stromal_estimate	520	-0.6927	0
TCGA-HNSC	frac_Malignant	immune_estimate	520	-0.3612	0
TCGA-HNSC	frac_Malignant	bulk_immune_score	520	-0.5372	0
TCGA-HNSC	frac_Malignant	bulk_stromal_arm_core	520	-0.6385	0
TCGA-HNSC	frac_Malignant	bulk_malignant_arm_core	520	0.0297	0.4991
TCGA-HNSC	frac_Malignant	bulk_pEMT_specificity	520	0.2794	0
TCGA-HNSC	dc_fib_stromal_core	bulk_stromal_arm_core	520	0.6232	0
TCGA-HNSC	dc_mal_core	bulk_malignant_arm_core	520	0.951	0
TCGA-HNSC	dc_mal_core	bulk_pEMT_specificity	520	0.5668	0
TCGA-HNSC	dc_mal_core	bulk_puram_pemt	520	0.8493	0
TCGA-HNSC	dc_mal_core	bulk_stromal_arm_core	520	0.6239	0
TCGA-HNSC	dc_mal_core	frac_Malignant	520	-0.1027	0.0192
TCGA-HNSC	dc_mal_core	frac_Fibroblast	520	0.4145	0
TCGA-HNSC	dc_mal_puram_pemt	bulk_malignant_arm_core	520	0.8501	0
TCGA-HNSC	dc_mal_puram_pemt	bulk_pEMT_specificity	520	0.6356	0
TCGA-HNSC	dc_mal_puram_pemt	bulk_puram_pemt	520	0.864	0
TCGA-HNSC	dc_mal_puram_pemt	bulk_stromal_arm_core	520	0.6149	0
TCGA-HNSC	dc_mal_puram_pemt	frac_Malignant	520	-0.0614	0.1623
TCGA-HNSC	dc_mal_puram_pemt	frac_Fibroblast	520	0.4012	0
TCGA-HNSC	dc_mal_core	dc_mal_puram_pemt	520	0.9096	0
GSE65021	frac_Fibroblast	bulk_stromal_arm_core	40	0.9008	0
GSE65021	frac_Fibroblast	bulk_P_fibroblast	40	0.7595	0
GSE65021	frac_Fibroblast	stromal_estimate	40	0.8904	0
GSE65021	frac_Malignant	purity_estimate_affy	40	0.8347	0
GSE65021	frac_Malignant	estimate_score	40	-0.8347	0
GSE65021	frac_Malignant	stromal_estimate	40	-0.7998	0
GSE65021	frac_Malignant	immune_estimate	40	-0.7328	0
GSE65021	frac_Malignant	bulk_immune_score	40	-0.7805	0
GSE65021	frac_Malignant	bulk_stromal_arm_core	40	-0.6889	0
GSE65021	frac_Malignant	bulk_malignant_arm_core	40	0.1295	0.4259
GSE65021	frac_Malignant	bulk_pEMT_specificity	40	0.2523	0.1162
GSE65021	dc_fib_stromal_core	bulk_stromal_arm_core	40	0.7621	0
GSE65021	dc_mal_core	bulk_malignant_arm_core	40	0.9432	0
GSE65021	dc_mal_core	bulk_pEMT_specificity	40	0.7471	0
GSE65021	dc_mal_core	bulk_puram_pemt	40	0.8488	0
GSE65021	dc_mal_core	bulk_stromal_arm_core	40	0.252	0.1168
GSE65021	dc_mal_core	frac_Malignant	40	-0.0373	0.8191
GSE65021	dc_mal_core	frac_Fibroblast	40	0.0325	0.8424
GSE65021	dc_mal_puram_pemt	bulk_malignant_arm_core	40	0.9355	0
GSE65021	dc_mal_puram_pemt	bulk_pEMT_specificity	40	0.7486	0
GSE65021	dc_mal_puram_pemt	bulk_puram_pemt	40	0.9278	0
GSE65021	dc_mal_puram_pemt	bulk_stromal_arm_core	40	0.324	0.0414
GSE65021	dc_mal_puram_pemt	frac_Malignant	40	-0.0803	0.6223
GSE65021	dc_mal_puram_pemt	frac_Fibroblast	40	0.043	0.7924
GSE65021	dc_mal_core	dc_mal_puram_pemt	40	0.9276	0

### Sheet: SD15b_bayesprism_gse65021_pfs
Supplementary Data 15b. GSE65021: deconvolved scores and cell fractions against long progression-free survival, AUC with 2,000-resample bootstrap interval and two-sided Mann-Whitney p, in all 40 patients and in the 31 primary-tumour specimens, with the bulk scores alongside.
subset	score	n_long	n_short	AUC	AUC_low	AUC_up	rank_biserial	p_two_sided	pre_specified
all 40	dc_mal_puram_pemt	14	26	0.7967	0.6523	0.9219	0.5934	0.0023	TRUE
all 40	dc_mal_core	14	26	0.7445	0.584	0.8871	0.489	0.0121	TRUE
all 40	frac_Fibroblast	14	26	0.2555	0.0968	0.4331	-0.489	0.0121	TRUE
all 40	frac_Malignant	14	26	0.6676	0.4875	0.8307	0.3352	0.0862	FALSE
all 40	dc_fib_stromal_core	14	26	0.5659	0.3725	0.7618	0.1319	0.5052	FALSE
all 40	bulk_malignant_arm_core	14	26	0.8214	0.6813	0.9401	0.6429	0.001	FALSE
all 40	bulk_pEMT_specificity	14	26	0.7802	0.6167	0.9231	0.5604	0.004	FALSE
all 40	bulk_puram_pemt	14	26	0.706	0.5333	0.8572	0.4121	0.0346	FALSE
all 40	bulk_stromal_arm_core	14	26	0.4203	0.2351	0.6131	-0.1593	0.419	FALSE
primary specimens	dc_mal_puram_pemt	10	21	0.7667	0.5924	0.9191	0.5333	0.019	TRUE
primary specimens	dc_mal_core	10	21	0.7429	0.5614	0.9022	0.4857	0.0328	TRUE
primary specimens	frac_Fibroblast	10	21	0.2905	0.1	0.5231	-0.419	0.066	TRUE
primary specimens	frac_Malignant	10	21	0.6286	0.3998	0.8183	0.2571	0.2628	FALSE
primary specimens	dc_fib_stromal_core	10	21	0.6	0.3889	0.8132	0.2	0.3863	FALSE
primary specimens	bulk_malignant_arm_core	10	21	0.8095	0.6467	0.9445	0.619	0.0064	FALSE
primary specimens	bulk_pEMT_specificity	10	21	0.7571	0.5571	0.9146	0.5143	0.0238	FALSE
primary specimens	bulk_puram_pemt	10	21	0.7	0.5051	0.8869	0.4	0.0795	FALSE
primary specimens	bulk_stromal_arm_core	10	21	0.4524	0.2308	0.68	-0.0952	0.6881	FALSE

### Sheet: SD15c_bayesprism_tcga_subtype
Supplementary Data 15c. TCGA-HNSC: deconvolved scores and cell fractions by TCGA 2015 expression subtype (279 primaries), Kruskal-Wallis and Basal against the rest.
score	highest_subtype	kruskal_H	kruskal_p	basal_vs_rest_p	basal_vs_rest_rank_biserial	n_Basal	n_Classical	n_Atypical	n_Mesenchymal	median_Basal	median_Classical	median_Atypical	median_Mesenchymal
dc_mal_puram_pemt	Mesenchymal	102.183	0	0	0.3202	87	49	68	75	0.2468	-0.0002	-0.4197	0.3942
dc_mal_core	Mesenchymal	79.2122	0	0.001	0.2465	87	49	68	75	0.3376	0.218	-0.3807	0.5426
dc_fib_stromal_core	Mesenchymal	51.0685	0	0.1015	0.1225	87	49	68	75	0.1528	0.0804	-0.106	0.2183
frac_Malignant	Basal	142.686	0	0	0.753	87	49	68	75	0.84	0.7284	0.7148	0.5835
frac_Fibroblast	Mesenchymal	130.877	0	0	-0.3993	87	49	68	75	0.0428	0.0722	0.0315	0.1898
bulk_puram_pemt	Mesenchymal	101.392	0	0.568	0.0427	87	49	68	75	0.1678	0.1861	-0.3113	0.5278
bulk_malignant_arm_core	Basal	61.2379	0	0	0.3366	87	49	68	75	0.3886	0.3716	-0.3349	0.2992
bulk_pEMT_specificity	Basal	84.8628	0	0	0.6568	87	49	68	75	0.4441	-0.4268	-0.609	-0.6739

### Sheet: SD15d_bayesprism_fractions
Supplementary Data 15d. Summary of the estimated cell fractions per cohort. TCGA fractions are from the initial Gibbs step.
cohort	cell_type	mean	median	q25	q75	median_posterior_cv
GSE65021	Malignant	0.606	0.6084	0.5579	0.6647	0.0006
GSE65021	T	0.021	0.0062	0	0.026	0.0358
GSE65021	B_Plasma	0.0232	0.0184	0.0071	0.0311	0.0081
GSE65021	Endothelial	0.1949	0.1925	0.1759	0.2206	0.0015
GSE65021	Fibroblast	0.0666	0.0649	0.0327	0.0967	0.0026
GSE65021	Myeloid	0.0253	0.0233	0.017	0.0334	0.0035
GSE65021	Mast	0.0028	0.0023	0.0016	0.0034	0.0116
GSE65021	Myocyte	0.0604	0.06	0.04	0.0757	0.0048

### Sheet: SD15e_bayesprism_reference
Supplementary Data 15e. Composition of the GSE181919 single-cell reference: cells available and used per cell type and state.
type	state	n_cells_CA_LN	n_cells_used	n_patients
B_Plasma	B_Plasma	5689	3000	20
Endothelial	Endothelial	429	429	18
Fibroblast	Fibroblast	1981	1981	20
Malignant	Malignant_P15	59	59	1
Malignant	Malignant_P21	272	272	1
Malignant	Malignant_P22	182	182	1
Malignant	Malignant_P26	83	83	1
Malignant	Malignant_P30	94	94	1
Malignant	Malignant_P31	45	45	1
Malignant	Malignant_P38	112	112	1
Malignant	Malignant_P4	427	427	1
Malignant	Malignant_P43	1367	1367	1
Malignant	Malignant_P46	427	427	1
Malignant	Malignant_P51	274	274	1
Malignant	Malignant_P57	619	619	1
Malignant	Malignant_P59	89	89	1
Malignant	Malignant_P6	52	52	1
Malignant	Malignant_P7	43	43	1
Malignant	Malignant_P8	731	731	1
Malignant	Malignant_P9	178	178	1
Malignant	Malignant_pooled	59	59	3
Mast	Mast	234	234	15
Myeloid	Myeloid_dendritic	1427	1427	20
Myeloid	Myeloid_macrophage	3769	3000	20
Myocyte	Myocyte	19	19	6
T	T	12631	3000	20
