## Supplementary material for "Malignant and stromal partial EMT programmes and cetuximab outcome in head and neck cancer": Supplementary_Data_16.xlsx

### Sheet: SD16_emt_panel_correlation
Supplementary Data 16. Spearman correlations among the EMT scores in TCGA-HNSC primaries.
score	pEMT_specificity	P_pEMT_high	GS76	KS	hallmark_EMT	puram_pemt	puram_epi_dif_1	MLR_mu
pEMT_specificity	1	0.9634	-0.0435	0.1011	0.1567	0.501	-0.0478	0.3113
P_pEMT_high	0.9634	1	-0.0421	0.0837	0.1443	0.538	-0.027	0.3513
GS76	-0.0435	-0.0421	1	-0.6409	-0.2239	-0.2216	0.755	-0.5549
KS	0.1011	0.0837	-0.6409	1	0.7693	0.6431	-0.4757	0.6266
hallmark_EMT	0.1567	0.1443	-0.2239	0.7693	1	0.8536	-0.2493	0.3739
puram_pemt	0.501	0.538	-0.2216	0.6431	0.8536	1	-0.1928	0.4866
puram_epi_dif_1	-0.0478	-0.027	0.755	-0.4757	-0.2493	-0.1928	1	-0.2507
MLR_mu	0.3113	0.3513	-0.5549	0.6266	0.3739	0.4866	-0.2507	1

### Sheet: SD16b_emt_panel_cox
Supplementary Data 16b. EMT score panel: hazard ratio per SD, univariable and adjusted (stage, age, site, HPV), and cross-validated C-index.
score	label	HR_per_SD_univariable	CI_low_uni	CI_up_uni	p_univariable	n_uni	events_uni	HR_per_SD_adjusted	CI_low_adj	CI_up_adj	p_adjusted	n_adj	events_adj	cv_c_index	cv_c_index_sd
pEMT_specificity	pEMT specificity (this study)	1.2036	1.0587	1.3683	0.0046	519	221	1.1882	1.0261	1.3758	0.0212	424	178	0.5594	0.0426
P_pEMT_high	P(pEMT-high) (this study)	1.2185	1.0735	1.3831	0.0022	519	221	1.1999	1.0352	1.3909	0.0156	424	178	0.5652	0.0438
GS76	76GS (Byers 2013, epithelial-high)	0.9955	0.8657	1.1448	0.9496	519	221	1.0551	0.8823	1.2618	0.5567	424	178	0.4799	0.0464
KS	KS (Tan 2014)	1.096	0.9634	1.2468	0.1637	519	221	1.0039	0.8647	1.1655	0.9594	424	178	0.5372	0.0429
hallmark_EMT	Hallmark EMT (MSigDB)	1.127	0.9865	1.2873	0.0783	519	221	1.0496	0.9046	1.2179	0.5235	424	178	0.5427	0.0486
puram_pemt	Puram pEMT signature	1.2231	1.0681	1.4006	0.0036	519	221	1.1358	0.9657	1.3358	0.124	424	178	0.5787	0.0453
puram_epi_dif_1	Puram epithelial differentiation	0.9458	0.825	1.0843	0.4241	519	221	0.9738	0.8325	1.1391	0.7402	424	178	0.5135	0.0513
MLR_mu	MLR (George 2017)	0.9741	0.8476	1.1194	0.7111	519	221	0.9436	0.7898	1.1273	0.5222	424	178	0.467	0.0318

### Sheet: SD16c_emt_panel_head_to_head
Supplementary Data 16c. Head-to-head: pEMT specificity and each score in the same adjusted Cox model (stage, age, site, HPV). Columns give the HR per SD of each given the other, the likelihood-ratio p for adding either to clinical covariates plus the other, and the cross-validated C-index of clinical + score with and without pEMT specificity.
score	label	n	events	HR_pEMT_specificity_given_score	CI_low_pEMT	CI_up_pEMT	p_pEMT_specificity_given_score	HR_score_given_pEMT_specificity	CI_low_score	CI_up_score	p_score_given_pEMT_specificity	LRT_p_adding_pEMT_to_clinical_plus_score	LRT_p_adding_score_to_clinical_plus_pEMT	cv_cindex_clinical	cv_cindex_clinical_plus_score	cv_cindex_clinical_plus_pEMT	cv_cindex_clinical_plus_both
GS76	76GS (Byers 2013, epithelial-high)	424	178	1.1866	1.0243	1.3746	0.0226	1.0468	0.8699	1.2598	0.628	0.024	0.6247	0.609	0.6038	0.6157	0.6107
KS	KS (Tan 2014)	424	178	1.1939	1.0292	1.385	0.0193	1.0331	0.8832	1.2085	0.6837	0.0205	0.6845	0.609	0.6059	0.6157	0.6127
hallmark_EMT	Hallmark EMT (MSigDB)	424	178	1.188	1.026	1.3756	0.0213	1.0518	0.8996	1.2298	0.5263	0.0225	0.526	0.609	0.6066	0.6157	0.613
puram_pemt	Puram pEMT signature	424	178	1.1599	0.99	1.3591	0.0664	1.0709	0.8951	1.2811	0.454	0.0663	0.4549	0.609	0.612	0.6157	0.6133
puram_epi_dif_1	Puram epithelial differentiation	424	178	1.1876	1.0258	1.3749	0.0214	0.9749	0.829	1.1464	0.7582	0.0227	0.7591	0.609	0.6072	0.6157	0.6132
MLR_mu	MLR (George 2017)	424	178	1.2209	1.0469	1.4239	0.0109	0.8853	0.7317	1.071	0.2098	0.0114	0.2047	0.609	0.6045	0.6157	0.6121
