## Supplementary material for "Malignant and stromal partial EMT programmes and cetuximab outcome in head and neck cancer": Supplementary_Data_17.xlsx

### Sheet: SD17_mlr_versions_cohorts
Supplementary Data 17. cohort	n	rnaseq	offset_d	n_normalisers	E	H	M	median_score	rho_vs_approximation	rho_vs_axis	rho_vs_76GS	rho_vs_KS	rho_vs_puram_pemt	rho_vs_puram_epi
TCGA	520	TRUE	-2.42917	20	0	520	0	0.935049	0.859782	0.311329	-0.554854	0.62658	0.48661	-0.25069
GSE41613	97	FALSE	2.00429	20	7	88	2	0.899415	0.793025	0.302059	-0.648669	0.605762	0.603172	-0.567037
GSE65858	253	FALSE	3.55066	20	0	253	0	0.941458	0.897273	0.203541	-0.654149	0.690167	0.498828	-0.490614
CPTAC	110	TRUE	-2.37355	20	0	110	0	0.954948	0.895517	0.16314	-0.707784	0.761188	0.393486	-0.442418
GSE65021	40	FALSE	4.949	20	0	23	17	1.29954	0.878049	0.0673546	-0.684053	0.561538	0.110507	-0.639962

### Sheet: SD17b_mlr_versions_GSE65021
Supplementary Data 17b. version	AUC	AUC_low	AUC_up	rank_biserial	p_two_sided	OR_uni	OR_uni_low	OR_uni_up	p_uni	OR_adj	OR_adj_low	OR_adj_up	p_adj	rho_axis	rho_76GS	rho_puram_epi	AUC_combined_with_axis_sign_reversed
approximation	0.247253	0.104396	0.418708	-0.505495	0.00947032	0.21801	0.0528377	0.899517	0.0351691	0.145569	0.0302607	0.700258	0.0161926	-0.035272	-0.785178	-0.651782	0.832418
faithful	0.35989	0.193449	0.544004	-0.28022	0.152147	0.58638	0.284322	1.20934	0.148369	0.523812	0.219903	1.24773	0.144243	0.0600375	-0.684053	-0.639962	0.791209
