## Supplementary material for "Malignant and stromal partial EMT programmes and cetuximab outcome in head and neck cancer": Supplementary_Data_18.xlsx

### Sheet: SD18_mlr_emt_states
Supplementary Data 18. cohort	quantity	min	median	max	AUC_long_pfs	p_two_sided	OR_firth	OR_low	OR_up	p_firth	rho_pEMT_specificity	rho_malignant_core	rho_76GS	rho_puram_pemt
GSE65021	P(hybrid)	0.000993307	0.700456	0.962403	0.64011	0.152147	1.70038	0.873616	3.67482	0.121275	-0.0594747	-0.0108818	0.678236	-0.103002
GSE65021	P(epithelial)	3.64114e-07	0.000858795	0.0315183	0.64011	0.152147	0.838184	0.341577	1.51006	0.579062	-0.0673546	-0.0163227	0.684053	-0.110507
GSE65021	P(mesenchymal)	0.0111233	0.298685	0.999006	0.35989	0.152147	0.59568	0.277407	1.1568	0.129311	0.0673546	0.0163227	-0.684053	0.110507
GSE65021	MLR-EMT score	0.957358	1.29954	1.99901	0.35989	0.152147	0.615438	0.290459	1.18918	0.152365	0.0673546	0.0163227	-0.684053	0.110507
TCGA-HNSC	P(hybrid)	0.582771	0.933275	0.962453							0.352262		-0.478897	0.454819
TCGA-HNSC	MLR-EMT score	0.733066	0.935049	1.41723							0.311329		-0.554854	0.48661

### Sheet: SD18b_mlr_emt_state_counts
Supplementary Data 18b. state	0	1	fisher_H_vs_M_p
E	0	0	0.0920984
H	12	11	0.0920984
M	14	3	0.0920984
