## Supplementary material for "Malignant and stromal partial EMT programmes and cetuximab outcome in head and neck cancer": Supplementary_Data_19.xlsx

### Sheet: SD19_gene_level
Supplementary Data 19. Per-gene Spearman correlation with pEMT specificity in TCGA-HNSC primaries, grouped into hemidesmosome/laminin-332, EGFR ligands and receptor, basal keratinocyte, classical mesenchymal EMT, and fibroblast/ECM stroma.
gene	gene_class	spearman_rho_vs_pEMT_specificity	p_value	in_published_signature
ITGB4	Hemidesmosome / laminin-332	0.664	0	schinke2022_egfr_emt, zhou2025_fdeg, zhou2025_invgrn, zhou2025_predictive, ourailidis2026_tbs
ITGA6	Hemidesmosome / laminin-332	0.636	0
COL17A1	Hemidesmosome / laminin-332	0.701	0	zhou2025_fdeg, zhou2025_predictive
LAMA3	Hemidesmosome / laminin-332	0.663	0	schinke2022_egfr_emt, zhou2025_fdeg, zhou2025_predictive, ourailidis2026_tbs
LAMB3	Hemidesmosome / laminin-332	0.573	0	schinke2022_egfr_emt, zhou2025_fdeg, zhou2025_invgrn, ourailidis2026_tbs
LAMC2	Hemidesmosome / laminin-332	0.633	0	zhou2025_fdeg, zhou2025_invgrn, zhou2025_predictive, ourailidis2026_tbs
ITGA3	Hemidesmosome / laminin-332	0.734	0	zhou2025_fdeg, zhou2025_invgrn, zhou2025_predictive, ourailidis2026_tbs
PLEC	Hemidesmosome / laminin-332	0.526	0
EGFR	EGFR ligands and receptor	0.412	0
AREG	EGFR ligands and receptor	0.571	0	zhou2025_invgrn
EREG	EGFR ligands and receptor	0.397	0
TGFA	EGFR ligands and receptor	0.476	0
HBEGF	EGFR ligands and receptor	0.199	0	zhou2025_fdeg
NRG1	EGFR ligands and receptor	0.524	0
BTC	EGFR ligands and receptor	-0.144	0.001
EPGN	EGFR ligands and receptor	0.301	0
KRT5	Basal keratinocyte	0.488	0
KRT6A	Basal keratinocyte	0.398	0
KRT14	Basal keratinocyte	0.53	0
KRT17	Basal keratinocyte	0.358	0
TP63	Basal keratinocyte	0.255	0
SFN	Basal keratinocyte	0.455	0
CDH3	Basal keratinocyte	0.632	0
GJB2	Basal keratinocyte	0.374	0
VIM	Classical mesenchymal EMT	0.022	0.6112
CDH2	Classical mesenchymal EMT	0.053	0.2305
ZEB1	Classical mesenchymal EMT	-0.106	0.0153
ZEB2	Classical mesenchymal EMT	-0.081	0.0636
TWIST1	Classical mesenchymal EMT	0.064	0.1479
SNAI1	Classical mesenchymal EMT	0.051	0.2472
SNAI2	Classical mesenchymal EMT	0.527	0	zhou2025_invgrn
FN1	Classical mesenchymal EMT	0.11	0.0125
COL1A1	Fibroblast / ECM stroma	0.034	0.4351
COL1A2	Fibroblast / ECM stroma	-0.001	0.9805
COL3A1	Fibroblast / ECM stroma	-0.007	0.8823
FAP	Fibroblast / ECM stroma	0.223	0
PDGFRB	Fibroblast / ECM stroma	0.016	0.722
THY1	Fibroblast / ECM stroma	-0.144	0.001
POSTN	Fibroblast / ECM stroma	-0.018	0.6767
DCN	Fibroblast / ECM stroma	-0.146	0.0008

### Sheet: SD19b_coefficient_overlap
Supplementary Data 19b. Hypergeometric overlap of the top 100 positive pEMT-high classifier coefficients with each published gene set, against the 23,409-gene classifier universe. The classifier was trained only on single-cell pseudobulk labels, without the EGF-stimulation, cetuximab-outcome or tumour-budding data behind those sets.
published_signature	published_label	citation	n_genes_in_universe	overlap_with_top100_coefficients	expected_by_chance	p_hypergeometric	overlapping_genes
schinke2022_egfr_emt	EGFR-induced EMT, 171 genes (Schinke 2022)	Schinke et al., Mol Cancer 21, 178 (2022), PMID 36076232	170	7	0.725	0	FGFBP1, GPSM2, ITGB4, LAMA3, LAMB3, MCM7, TNNT1
zhou2025_fdeg	EGFR invasion fDEGs, 46 genes (Zhou 2025)	Zhou et al., Mol Cancer 24, 94 (2025), PMID 40121428	46	8	0.196	0	COL17A1, ITGA3, ITGB4, LAMA3, LAMB3, LAMC2, MMP10, PTHLH
zhou2025_invgrn	Invasive gene network, 59 genes (Zhou 2025)	Zhou et al., Mol Cancer 24, 94 (2025), PMID 40121428	57	10	0.243	0	AREG, CAV2, CDCP1, DUSP6, ITGA3, ITGB4, LAMB3, LAMC2, PKM, PXN
zhou2025_predictive	Cetuximab PFS predictors, 9 genes (Zhou 2025)	Zhou et al., Mol Cancer 24, 94 (2025), PMID 40121428	9	5	0.038	0	COL17A1, ITGA3, ITGB4, LAMA3, LAMC2
ourailidis2026_tbs	Tumour budding signature, 28 genes (Ourailidis 2026)	Ourailidis et al., Genome Med 2026 (PMID 41987303)	28	7	0.119	0	FST, ITGA3, ITGB4, LAMA3, LAMB3, LAMC2, TENM2

### Sheet: SD19c_published_correlations
Supplementary Data 19c. Spearman correlation of five externally published HNSCC programmes (the 171-gene EGFR-induced EMT signature of Schinke 2022, three sets from Zhou 2025 with 46 EGFR invasion fDEGs, a 59-gene invasive network and 9 cetuximab-PFS predictors, and the 28-gene tumour budding signature of Ourailidis 2026) with every score in the panel, in TCGA-HNSC and both external cohorts. Gene…
cohort	published_signature	published_label	score	score_label	n	spearman_rho	p_value
TCGA-HNSC	schinke2022_egfr_emt	EGFR-induced EMT, 171 genes (Schinke 2022)	pEMT_specificity	pEMT specificity	520	0.322	0
TCGA-HNSC	schinke2022_egfr_emt	EGFR-induced EMT, 171 genes (Schinke 2022)	P_pEMT_high	P(pEMT-high)	520	0.33	0
TCGA-HNSC	schinke2022_egfr_emt	EGFR-induced EMT, 171 genes (Schinke 2022)	GS76	76GS	520	0.167	0.0001
TCGA-HNSC	schinke2022_egfr_emt	EGFR-induced EMT, 171 genes (Schinke 2022)	KS	KS (Tan)	520	0.147	0.0008
TCGA-HNSC	schinke2022_egfr_emt	EGFR-induced EMT, 171 genes (Schinke 2022)	hallmark_EMT	Hallmark EMT	520	0.503	0
TCGA-HNSC	schinke2022_egfr_emt	EGFR-induced EMT, 171 genes (Schinke 2022)	puram_pemt	Puram pEMT	520	0.506	0
TCGA-HNSC	schinke2022_egfr_emt	EGFR-induced EMT, 171 genes (Schinke 2022)	puram_epi_dif_1	Puram epi. diff.	520	-0.194	0
TCGA-HNSC	schinke2022_egfr_emt	EGFR-induced EMT, 171 genes (Schinke 2022)	MLR_mu	MLR	520	-0.093	0.0338
TCGA-HNSC	zhou2025_fdeg	EGFR invasion fDEGs, 46 genes (Zhou 2025)	pEMT_specificity	pEMT specificity	520	0.628	0
TCGA-HNSC	zhou2025_fdeg	EGFR invasion fDEGs, 46 genes (Zhou 2025)	P_pEMT_high	P(pEMT-high)	520	0.672	0
TCGA-HNSC	zhou2025_fdeg	EGFR invasion fDEGs, 46 genes (Zhou 2025)	GS76	76GS	520	0.019	0.6622
TCGA-HNSC	zhou2025_fdeg	EGFR invasion fDEGs, 46 genes (Zhou 2025)	KS	KS (Tan)	520	0.339	0
TCGA-HNSC	zhou2025_fdeg	EGFR invasion fDEGs, 46 genes (Zhou 2025)	hallmark_EMT	Hallmark EMT	520	0.62	0
TCGA-HNSC	zhou2025_fdeg	EGFR invasion fDEGs, 46 genes (Zhou 2025)	puram_pemt	Puram pEMT	520	0.836	0
TCGA-HNSC	zhou2025_fdeg	EGFR invasion fDEGs, 46 genes (Zhou 2025)	puram_epi_dif_1	Puram epi. diff.	520	0.066	0.1337
TCGA-HNSC	zhou2025_fdeg	EGFR invasion fDEGs, 46 genes (Zhou 2025)	MLR_mu	MLR	520	0.312	0
TCGA-HNSC	zhou2025_invgrn	Invasive gene network, 59 genes (Zhou 2025)	pEMT_specificity	pEMT specificity	520	0.553	0
TCGA-HNSC	zhou2025_invgrn	Invasive gene network, 59 genes (Zhou 2025)	P_pEMT_high	P(pEMT-high)	520	0.592	0
TCGA-HNSC	zhou2025_invgrn	Invasive gene network, 59 genes (Zhou 2025)	GS76	76GS	520	0.106	0.0155
TCGA-HNSC	zhou2025_invgrn	Invasive gene network, 59 genes (Zhou 2025)	KS	KS (Tan)	520	0.313	0
TCGA-HNSC	zhou2025_invgrn	Invasive gene network, 59 genes (Zhou 2025)	hallmark_EMT	Hallmark EMT	520	0.678	0
TCGA-HNSC	zhou2025_invgrn	Invasive gene network, 59 genes (Zhou 2025)	puram_pemt	Puram pEMT	520	0.825	0
TCGA-HNSC	zhou2025_invgrn	Invasive gene network, 59 genes (Zhou 2025)	puram_epi_dif_1	Puram epi. diff.	520	-0.059	0.1778
TCGA-HNSC	zhou2025_invgrn	Invasive gene network, 59 genes (Zhou 2025)	MLR_mu	MLR	520	0.213	0
TCGA-HNSC	zhou2025_predictive	Cetuximab PFS predictors, 9 genes (Zhou 2025)	pEMT_specificity	pEMT specificity	520	0.778	0
TCGA-HNSC	zhou2025_predictive	Cetuximab PFS predictors, 9 genes (Zhou 2025)	P_pEMT_high	P(pEMT-high)	520	0.85	0
TCGA-HNSC	zhou2025_predictive	Cetuximab PFS predictors, 9 genes (Zhou 2025)	GS76	76GS	520	-0.091	0.0372
TCGA-HNSC	zhou2025_predictive	Cetuximab PFS predictors, 9 genes (Zhou 2025)	KS	KS (Tan)	520	0.242	0
TCGA-HNSC	zhou2025_predictive	Cetuximab PFS predictors, 9 genes (Zhou 2025)	hallmark_EMT	Hallmark EMT	520	0.389	0
TCGA-HNSC	zhou2025_predictive	Cetuximab PFS predictors, 9 genes (Zhou 2025)	puram_pemt	Puram pEMT	520	0.739	0
TCGA-HNSC	zhou2025_predictive	Cetuximab PFS predictors, 9 genes (Zhou 2025)	puram_epi_dif_1	Puram epi. diff.	520	0.001	0.9792
TCGA-HNSC	zhou2025_predictive	Cetuximab PFS predictors, 9 genes (Zhou 2025)	MLR_mu	MLR	520	0.403	0
TCGA-HNSC	ourailidis2026_tbs	Tumour budding signature, 28 genes (Ourailidis 2026)	pEMT_specificity	pEMT specificity	520	0.713	0
TCGA-HNSC	ourailidis2026_tbs	Tumour budding signature, 28 genes (Ourailidis 2026)	P_pEMT_high	P(pEMT-high)	520	0.777	0
TCGA-HNSC	ourailidis2026_tbs	Tumour budding signature, 28 genes (Ourailidis 2026)	GS76	76GS	520	-0.148	0.0007
TCGA-HNSC	ourailidis2026_tbs	Tumour budding signature, 28 genes (Ourailidis 2026)	KS	KS (Tan)	520	0.396	0
TCGA-HNSC	ourailidis2026_tbs	Tumour budding signature, 28 genes (Ourailidis 2026)	hallmark_EMT	Hallmark EMT	520	0.587	0
TCGA-HNSC	ourailidis2026_tbs	Tumour budding signature, 28 genes (Ourailidis 2026)	puram_pemt	Puram pEMT	520	0.882	0
TCGA-HNSC	ourailidis2026_tbs	Tumour budding signature, 28 genes (Ourailidis 2026)	puram_epi_dif_1	Puram epi. diff.	520	-0.112	0.0107
TCGA-HNSC	ourailidis2026_tbs	Tumour budding signature, 28 genes (Ourailidis 2026)	MLR_mu	MLR	520	0.427	0
GSE41613	schinke2022_egfr_emt	EGFR-induced EMT, 171 genes (Schinke 2022)	pEMT_specificity	pEMT specificity	97	0.593	0
GSE41613	schinke2022_egfr_emt	EGFR-induced EMT, 171 genes (Schinke 2022)	P_pEMT_high	P(pEMT-high)	97	0.639	0
GSE41613	schinke2022_egfr_emt	EGFR-induced EMT, 171 genes (Schinke 2022)	GS76	76GS	97	-0.261	0.0099
GSE41613	schinke2022_egfr_emt	EGFR-induced EMT, 171 genes (Schinke 2022)	KS	KS (Tan)	97	-0.03	0.7697
GSE41613	schinke2022_egfr_emt	EGFR-induced EMT, 171 genes (Schinke 2022)	hallmark_EMT	Hallmark EMT	97	0.131	0.2011
GSE41613	schinke2022_egfr_emt	EGFR-induced EMT, 171 genes (Schinke 2022)	puram_pemt	Puram pEMT	97	0.373	0.0002
GSE41613	schinke2022_egfr_emt	EGFR-induced EMT, 171 genes (Schinke 2022)	puram_epi_dif_1	Puram epi. diff.	97	-0.37	0.0002
GSE41613	schinke2022_egfr_emt	EGFR-induced EMT, 171 genes (Schinke 2022)	MLR_mu	MLR	97	0.214	0.035
GSE41613	zhou2025_fdeg	EGFR invasion fDEGs, 46 genes (Zhou 2025)	pEMT_specificity	pEMT specificity	97	0.687	0
GSE41613	zhou2025_fdeg	EGFR invasion fDEGs, 46 genes (Zhou 2025)	P_pEMT_high	P(pEMT-high)	97	0.754	0
GSE41613	zhou2025_fdeg	EGFR invasion fDEGs, 46 genes (Zhou 2025)	GS76	76GS	97	-0.326	0.0011
GSE41613	zhou2025_fdeg	EGFR invasion fDEGs, 46 genes (Zhou 2025)	KS	KS (Tan)	97	0.172	0.0921
GSE41613	zhou2025_fdeg	EGFR invasion fDEGs, 46 genes (Zhou 2025)	hallmark_EMT	Hallmark EMT	97	0.431	0
GSE41613	zhou2025_fdeg	EGFR invasion fDEGs, 46 genes (Zhou 2025)	puram_pemt	Puram pEMT	97	0.738	0
GSE41613	zhou2025_fdeg	EGFR invasion fDEGs, 46 genes (Zhou 2025)	puram_epi_dif_1	Puram epi. diff.	97	-0.202	0.0474
GSE41613	zhou2025_fdeg	EGFR invasion fDEGs, 46 genes (Zhou 2025)	MLR_mu	MLR	97	0.421	0
GSE41613	zhou2025_invgrn	Invasive gene network, 59 genes (Zhou 2025)	pEMT_specificity	pEMT specificity	97	0.653	0
GSE41613	zhou2025_invgrn	Invasive gene network, 59 genes (Zhou 2025)	P_pEMT_high	P(pEMT-high)	97	0.725	0
GSE41613	zhou2025_invgrn	Invasive gene network, 59 genes (Zhou 2025)	GS76	76GS	97	-0.437	0
GSE41613	zhou2025_invgrn	Invasive gene network, 59 genes (Zhou 2025)	KS	KS (Tan)	97	0.272	0.0071
GSE41613	zhou2025_invgrn	Invasive gene network, 59 genes (Zhou 2025)	hallmark_EMT	Hallmark EMT	97	0.54	0
GSE41613	zhou2025_invgrn	Invasive gene network, 59 genes (Zhou 2025)	puram_pemt	Puram pEMT	97	0.822	0
GSE41613	zhou2025_invgrn	Invasive gene network, 59 genes (Zhou 2025)	puram_epi_dif_1	Puram epi. diff.	97	-0.347	0.0005
GSE41613	zhou2025_invgrn	Invasive gene network, 59 genes (Zhou 2025)	MLR_mu	MLR	97	0.454	0
GSE41613	zhou2025_predictive	Cetuximab PFS predictors, 9 genes (Zhou 2025)	pEMT_specificity	pEMT specificity	97	0.765	0
GSE41613	zhou2025_predictive	Cetuximab PFS predictors, 9 genes (Zhou 2025)	P_pEMT_high	P(pEMT-high)	97	0.843	0
GSE41613	zhou2025_predictive	Cetuximab PFS predictors, 9 genes (Zhou 2025)	GS76	76GS	97	-0.302	0.0026
GSE41613	zhou2025_predictive	Cetuximab PFS predictors, 9 genes (Zhou 2025)	KS	KS (Tan)	97	0.111	0.2793
GSE41613	zhou2025_predictive	Cetuximab PFS predictors, 9 genes (Zhou 2025)	hallmark_EMT	Hallmark EMT	97	0.358	0.0003
GSE41613	zhou2025_predictive	Cetuximab PFS predictors, 9 genes (Zhou 2025)	puram_pemt	Puram pEMT	97	0.727	0
GSE41613	zhou2025_predictive	Cetuximab PFS predictors, 9 genes (Zhou 2025)	puram_epi_dif_1	Puram epi. diff.	97	-0.267	0.0082
GSE41613	zhou2025_predictive	Cetuximab PFS predictors, 9 genes (Zhou 2025)	MLR_mu	MLR	97	0.423	0
GSE41613	ourailidis2026_tbs	Tumour budding signature, 28 genes (Ourailidis 2026)	pEMT_specificity	pEMT specificity	97	0.658	0
GSE41613	ourailidis2026_tbs	Tumour budding signature, 28 genes (Ourailidis 2026)	P_pEMT_high	P(pEMT-high)	97	0.733	0
GSE41613	ourailidis2026_tbs	Tumour budding signature, 28 genes (Ourailidis 2026)	GS76	76GS	97	-0.543	0
GSE41613	ourailidis2026_tbs	Tumour budding signature, 28 genes (Ourailidis 2026)	KS	KS (Tan)	97	0.363	0.0003
GSE41613	ourailidis2026_tbs	Tumour budding signature, 28 genes (Ourailidis 2026)	hallmark_EMT	Hallmark EMT	97	0.577	0
GSE41613	ourailidis2026_tbs	Tumour budding signature, 28 genes (Ourailidis 2026)	puram_pemt	Puram pEMT	97	0.87	0
GSE41613	ourailidis2026_tbs	Tumour budding signature, 28 genes (Ourailidis 2026)	puram_epi_dif_1	Puram epi. diff.	97	-0.452	0
GSE41613	ourailidis2026_tbs	Tumour budding signature, 28 genes (Ourailidis 2026)	MLR_mu	MLR	97	0.541	0
GSE65858	schinke2022_egfr_emt	EGFR-induced EMT, 171 genes (Schinke 2022)	pEMT_specificity	pEMT specificity	253	0.571	0
GSE65858	schinke2022_egfr_emt	EGFR-induced EMT, 171 genes (Schinke 2022)	P_pEMT_high	P(pEMT-high)	253	0.61	0
GSE65858	schinke2022_egfr_emt	EGFR-induced EMT, 171 genes (Schinke 2022)	GS76	76GS	253	-0.063	0.3154
GSE65858	schinke2022_egfr_emt	EGFR-induced EMT, 171 genes (Schinke 2022)	KS	KS (Tan)	253	-0.048	0.4454
GSE65858	schinke2022_egfr_emt	EGFR-induced EMT, 171 genes (Schinke 2022)	hallmark_EMT	Hallmark EMT	253	0.223	0.0003
GSE65858	schinke2022_egfr_emt	EGFR-induced EMT, 171 genes (Schinke 2022)	puram_pemt	Puram pEMT	253	0.355	0
GSE65858	schinke2022_egfr_emt	EGFR-induced EMT, 171 genes (Schinke 2022)	puram_epi_dif_1	Puram epi. diff.	253	-0.185	0.0031
GSE65858	schinke2022_egfr_emt	EGFR-induced EMT, 171 genes (Schinke 2022)	MLR_mu	MLR	253	0.092	0.1455
GSE65858	zhou2025_fdeg	EGFR invasion fDEGs, 46 genes (Zhou 2025)	pEMT_specificity	pEMT specificity	253	0.567	0
GSE65858	zhou2025_fdeg	EGFR invasion fDEGs, 46 genes (Zhou 2025)	P_pEMT_high	P(pEMT-high)	253	0.626	0
GSE65858	zhou2025_fdeg	EGFR invasion fDEGs, 46 genes (Zhou 2025)	GS76	76GS	253	-0.056	0.3774
GSE65858	zhou2025_fdeg	EGFR invasion fDEGs, 46 genes (Zhou 2025)	KS	KS (Tan)	253	0.196	0.0017
GSE65858	zhou2025_fdeg	EGFR invasion fDEGs, 46 genes (Zhou 2025)	hallmark_EMT	Hallmark EMT	253	0.613	0
GSE65858	zhou2025_fdeg	EGFR invasion fDEGs, 46 genes (Zhou 2025)	puram_pemt	Puram pEMT	253	0.853	0
GSE65858	zhou2025_fdeg	EGFR invasion fDEGs, 46 genes (Zhou 2025)	puram_epi_dif_1	Puram epi. diff.	253	0.155	0.0134
GSE65858	zhou2025_fdeg	EGFR invasion fDEGs, 46 genes (Zhou 2025)	MLR_mu	MLR	253	0.3	0
GSE65858	zhou2025_invgrn	Invasive gene network, 59 genes (Zhou 2025)	pEMT_specificity	pEMT specificity	253	0.639	0
GSE65858	zhou2025_invgrn	Invasive gene network, 59 genes (Zhou 2025)	P_pEMT_high	P(pEMT-high)	253	0.71	0
GSE65858	zhou2025_invgrn	Invasive gene network, 59 genes (Zhou 2025)	GS76	76GS	253	-0.173	0.0059
GSE65858	zhou2025_invgrn	Invasive gene network, 59 genes (Zhou 2025)	KS	KS (Tan)	253	0.245	0.0001
GSE65858	zhou2025_invgrn	Invasive gene network, 59 genes (Zhou 2025)	hallmark_EMT	Hallmark EMT	253	0.643	0
GSE65858	zhou2025_invgrn	Invasive gene network, 59 genes (Zhou 2025)	puram_pemt	Puram pEMT	253	0.885	0
GSE65858	zhou2025_invgrn	Invasive gene network, 59 genes (Zhou 2025)	puram_epi_dif_1	Puram epi. diff.	253	-0.042	0.5052
GSE65858	zhou2025_invgrn	Invasive gene network, 59 genes (Zhou 2025)	MLR_mu	MLR	253	0.41	0
GSE65858	zhou2025_predictive	Cetuximab PFS predictors, 9 genes (Zhou 2025)	pEMT_specificity	pEMT specificity	253	0.68	0
GSE65858	zhou2025_predictive	Cetuximab PFS predictors, 9 genes (Zhou 2025)	P_pEMT_high	P(pEMT-high)	253	0.764	0
GSE65858	zhou2025_predictive	Cetuximab PFS predictors, 9 genes (Zhou 2025)	GS76	76GS	253	-0.099	0.1176
GSE65858	zhou2025_predictive	Cetuximab PFS predictors, 9 genes (Zhou 2025)	KS	KS (Tan)	253	0.134	0.0325
GSE65858	zhou2025_predictive	Cetuximab PFS predictors, 9 genes (Zhou 2025)	hallmark_EMT	Hallmark EMT	253	0.508	0
GSE65858	zhou2025_predictive	Cetuximab PFS predictors, 9 genes (Zhou 2025)	puram_pemt	Puram pEMT	253	0.826	0
GSE65858	zhou2025_predictive	Cetuximab PFS predictors, 9 genes (Zhou 2025)	puram_epi_dif_1	Puram epi. diff.	253	0.051	0.4219
GSE65858	zhou2025_predictive	Cetuximab PFS predictors, 9 genes (Zhou 2025)	MLR_mu	MLR	253	0.302	0
GSE65858	ourailidis2026_tbs	Tumour budding signature, 28 genes (Ourailidis 2026)	pEMT_specificity	pEMT specificity	253	0.645	0
GSE65858	ourailidis2026_tbs	Tumour budding signature, 28 genes (Ourailidis 2026)	P_pEMT_high	P(pEMT-high)	253	0.72	0
GSE65858	ourailidis2026_tbs	Tumour budding signature, 28 genes (Ourailidis 2026)	GS76	76GS	253	-0.191	0.0023
GSE65858	ourailidis2026_tbs	Tumour budding signature, 28 genes (Ourailidis 2026)	KS	KS (Tan)	253	0.246	0.0001
GSE65858	ourailidis2026_tbs	Tumour budding signature, 28 genes (Ourailidis 2026)	hallmark_EMT	Hallmark EMT	253	0.639	0
GSE65858	ourailidis2026_tbs	Tumour budding signature, 28 genes (Ourailidis 2026)	puram_pemt	Puram pEMT	253	0.902	0
GSE65858	ourailidis2026_tbs	Tumour budding signature, 28 genes (Ourailidis 2026)	puram_epi_dif_1	Puram epi. diff.	253	-0.045	0.4808
GSE65858	ourailidis2026_tbs	Tumour budding signature, 28 genes (Ourailidis 2026)	MLR_mu	MLR	253	0.385	0
CPTAC_HNSCC	schinke2022_egfr_emt	EGFR-induced EMT, 171 genes (Schinke 2022)	pEMT_specificity	pEMT specificity	110	0.26	0.0061
CPTAC_HNSCC	schinke2022_egfr_emt	EGFR-induced EMT, 171 genes (Schinke 2022)	P_pEMT_high	P(pEMT-high)	110	0.293	0.0019
CPTAC_HNSCC	schinke2022_egfr_emt	EGFR-induced EMT, 171 genes (Schinke 2022)	GS76	76GS	110	0.118	0.2215
CPTAC_HNSCC	schinke2022_egfr_emt	EGFR-induced EMT, 171 genes (Schinke 2022)	KS	KS (Tan)	110	-0.022	0.8163
CPTAC_HNSCC	schinke2022_egfr_emt	EGFR-induced EMT, 171 genes (Schinke 2022)	hallmark_EMT	Hallmark EMT	110	0.377	0
CPTAC_HNSCC	schinke2022_egfr_emt	EGFR-induced EMT, 171 genes (Schinke 2022)	puram_pemt	Puram pEMT	110	0.377	0
CPTAC_HNSCC	schinke2022_egfr_emt	EGFR-induced EMT, 171 genes (Schinke 2022)	puram_epi_dif_1	Puram epi. diff.	110	-0.155	0.1064
CPTAC_HNSCC	schinke2022_egfr_emt	EGFR-induced EMT, 171 genes (Schinke 2022)	MLR_mu	MLR	110	-0.137	0.1544
CPTAC_HNSCC	zhou2025_fdeg	EGFR invasion fDEGs, 46 genes (Zhou 2025)	pEMT_specificity	pEMT specificity	110	0.636	0
CPTAC_HNSCC	zhou2025_fdeg	EGFR invasion fDEGs, 46 genes (Zhou 2025)	P_pEMT_high	P(pEMT-high)	110	0.74	0
CPTAC_HNSCC	zhou2025_fdeg	EGFR invasion fDEGs, 46 genes (Zhou 2025)	GS76	76GS	110	0.039	0.687
CPTAC_HNSCC	zhou2025_fdeg	EGFR invasion fDEGs, 46 genes (Zhou 2025)	KS	KS (Tan)	110	0.207	0.0298
CPTAC_HNSCC	zhou2025_fdeg	EGFR invasion fDEGs, 46 genes (Zhou 2025)	hallmark_EMT	Hallmark EMT	110	0.481	0
CPTAC_HNSCC	zhou2025_fdeg	EGFR invasion fDEGs, 46 genes (Zhou 2025)	puram_pemt	Puram pEMT	110	0.755	0
CPTAC_HNSCC	zhou2025_fdeg	EGFR invasion fDEGs, 46 genes (Zhou 2025)	puram_epi_dif_1	Puram epi. diff.	110	0.232	0.0146
CPTAC_HNSCC	zhou2025_fdeg	EGFR invasion fDEGs, 46 genes (Zhou 2025)	MLR_mu	MLR	110	0.135	0.1582
CPTAC_HNSCC	zhou2025_invgrn	Invasive gene network, 59 genes (Zhou 2025)	pEMT_specificity	pEMT specificity	110	0.562	0
CPTAC_HNSCC	zhou2025_invgrn	Invasive gene network, 59 genes (Zhou 2025)	P_pEMT_high	P(pEMT-high)	110	0.629	0
CPTAC_HNSCC	zhou2025_invgrn	Invasive gene network, 59 genes (Zhou 2025)	GS76	76GS	110	-0.006	0.9472
CPTAC_HNSCC	zhou2025_invgrn	Invasive gene network, 59 genes (Zhou 2025)	KS	KS (Tan)	110	0.203	0.0333
CPTAC_HNSCC	zhou2025_invgrn	Invasive gene network, 59 genes (Zhou 2025)	hallmark_EMT	Hallmark EMT	110	0.611	0
CPTAC_HNSCC	zhou2025_invgrn	Invasive gene network, 59 genes (Zhou 2025)	puram_pemt	Puram pEMT	110	0.772	0
CPTAC_HNSCC	zhou2025_invgrn	Invasive gene network, 59 genes (Zhou 2025)	puram_epi_dif_1	Puram epi. diff.	110	-0.021	0.83
CPTAC_HNSCC	zhou2025_invgrn	Invasive gene network, 59 genes (Zhou 2025)	MLR_mu	MLR	110	0.1	0.2986
CPTAC_HNSCC	zhou2025_predictive	Cetuximab PFS predictors, 9 genes (Zhou 2025)	pEMT_specificity	pEMT specificity	110	0.717	0
CPTAC_HNSCC	zhou2025_predictive	Cetuximab PFS predictors, 9 genes (Zhou 2025)	P_pEMT_high	P(pEMT-high)	110	0.815	0
CPTAC_HNSCC	zhou2025_predictive	Cetuximab PFS predictors, 9 genes (Zhou 2025)	GS76	76GS	110	0.011	0.9125
CPTAC_HNSCC	zhou2025_predictive	Cetuximab PFS predictors, 9 genes (Zhou 2025)	KS	KS (Tan)	110	0.161	0.0929
CPTAC_HNSCC	zhou2025_predictive	Cetuximab PFS predictors, 9 genes (Zhou 2025)	hallmark_EMT	Hallmark EMT	110	0.356	0.0001
CPTAC_HNSCC	zhou2025_predictive	Cetuximab PFS predictors, 9 genes (Zhou 2025)	puram_pemt	Puram pEMT	110	0.682	0
CPTAC_HNSCC	zhou2025_predictive	Cetuximab PFS predictors, 9 genes (Zhou 2025)	puram_epi_dif_1	Puram epi. diff.	110	0.205	0.0314
CPTAC_HNSCC	zhou2025_predictive	Cetuximab PFS predictors, 9 genes (Zhou 2025)	MLR_mu	MLR	110	0.181	0.059
CPTAC_HNSCC	ourailidis2026_tbs	Tumour budding signature, 28 genes (Ourailidis 2026)	pEMT_specificity	pEMT specificity	110	0.631	0
CPTAC_HNSCC	ourailidis2026_tbs	Tumour budding signature, 28 genes (Ourailidis 2026)	P_pEMT_high	P(pEMT-high)	110	0.724	0
CPTAC_HNSCC	ourailidis2026_tbs	Tumour budding signature, 28 genes (Ourailidis 2026)	GS76	76GS	110	-0.096	0.319
CPTAC_HNSCC	ourailidis2026_tbs	Tumour budding signature, 28 genes (Ourailidis 2026)	KS	KS (Tan)	110	0.287	0.0024
CPTAC_HNSCC	ourailidis2026_tbs	Tumour budding signature, 28 genes (Ourailidis 2026)	hallmark_EMT	Hallmark EMT	110	0.539	0
CPTAC_HNSCC	ourailidis2026_tbs	Tumour budding signature, 28 genes (Ourailidis 2026)	puram_pemt	Puram pEMT	110	0.823	0
CPTAC_HNSCC	ourailidis2026_tbs	Tumour budding signature, 28 genes (Ourailidis 2026)	puram_epi_dif_1	Puram epi. diff.	110	0.041	0.6677
CPTAC_HNSCC	ourailidis2026_tbs	Tumour budding signature, 28 genes (Ourailidis 2026)	MLR_mu	MLR	110	0.238	0.0121

### Sheet: SD19d_tcga_subtype
Supplementary Data 19d. Each score by TCGA 2015 four-class expression subtype (Basal, Classical, Atypical, Mesenchymal, n = 279 matched primaries), with Kruskal-Wallis across subtypes and Basal-vs-rest and Mesenchymal-vs-rest Mann-Whitney.
score	score_label	highest_subtype	kruskal_H	kruskal_p	basal_median	basal_vs_rest_p	mesenchymal_median	mesenchymal_vs_rest_p	median_Basal	median_Classical	median_Atypical	median_Mesenchymal
pEMT_specificity	pEMT specificity	Basal	84.9	0	0.444	0	-0.674	0.0001	0.444	-0.427	-0.609	-0.674
P_pEMT_high	P(pEMT-high)	Basal	94.3	0	0.67	0	0.129	0.0123	0.67	0.151	0.056	0.129
GS76	76GS	Atypical	89.6	0	4.142	0.35	-7.657	0	4.142	7.139	10.233	-7.657
KS	KS (Tan)	Mesenchymal	146.5	0	-0.237	0.0025	0.139	0	-0.237	-0.254	-0.327	0.139
hallmark_EMT	Hallmark EMT	Mesenchymal	124.3	0	-0.09	0	0.643	0	-0.09	0.226	-0.154	0.643
puram_pemt	Puram pEMT	Mesenchymal	101.4	0	0.168	0.568	0.528	0	0.168	0.186	-0.311	0.528
puram_epi_dif_1	Puram epi. diff.	Basal	37.2	0	0.267	0	-0.138	0	0.267	-0.041	0.178	-0.138
MLR_mu	MLR	Mesenchymal	135.4	0	0.951	0	0.96	0	0.951	0.911	0.895	0.96
schinke2022_egfr_emt	EGFR-induced EMT, 171 genes (Schinke 2022)	Classical	19.4	0.0002					0.009	0.288	0.098	0.189
zhou2025_fdeg	EGFR invasion fDEGs, 46 genes (Zhou 2025)	Mesenchymal	49.7	0					0.188	0.112	-0.182	0.252
zhou2025_invgrn	Invasive gene network, 59 genes (Zhou 2025)	Mesenchymal	33.4	0					0.171	0.286	-0.025	0.317
zhou2025_predictive	Cetuximab PFS predictors, 9 genes (Zhou 2025)	Basal	73.1	0					0.485	-0.161	-0.402	0.238
ourailidis2026_tbs	Tumour budding signature, 28 genes (Ourailidis 2026)	Mesenchymal	77.5	0					0.281	0.05	-0.481	0.307

### Sheet: SD19e_joint_cox
Supplementary Data 19e. Adjusted Cox (stage, age, site, HPV) with pEMT specificity and one published signature in the same model, per SD, with likelihood-ratio tests for adding either to the other.
published_signature	published_label	citation	n	events	HR_pEMT_specificity	CI_low_pEMT	CI_up_pEMT	p_pEMT_specificity	HR_published	p_published	LRT_p_adding_pEMT_to_clinical_plus_published	LRT_p_adding_published_to_clinical_plus_pEMT
schinke2022_egfr_emt	EGFR-induced EMT, 171 genes (Schinke 2022)	Schinke et al., Mol Cancer 21, 178 (2022), PMID 36076232	424	178	1.146	0.977	1.344	0.0947	1.107	0.2788	0.0956	0.2744
zhou2025_fdeg	EGFR invasion fDEGs, 46 genes (Zhou 2025)	Zhou et al., Mol Cancer 24, 94 (2025), PMID 40121428	424	178	1.135	0.95	1.356	0.1644	1.096	0.3804	0.1639	0.3797
zhou2025_invgrn	Invasive gene network, 59 genes (Zhou 2025)	Zhou et al., Mol Cancer 24, 94 (2025), PMID 40121428	424	178	1.12	0.945	1.328	0.1921	1.137	0.2004	0.1918	0.1965
zhou2025_predictive	Cetuximab PFS predictors, 9 genes (Zhou 2025)	Zhou et al., Mol Cancer 24, 94 (2025), PMID 40121428	424	178	1.142	0.921	1.417	0.227	1.064	0.626	0.2251	0.6257
ourailidis2026_tbs	Tumour budding signature, 28 genes (Ourailidis 2026)	Ourailidis et al., Genome Med 2026 (PMID 41987303)	424	178	1.089	0.895	1.325	0.3952	1.157	0.2002	0.3933	0.2022
