## Supplementary material for "Malignant and stromal partial EMT programmes and cetuximab outcome in head and neck cancer": Supplementary_Data_21.xlsx

### Sheet: SD21_gse65858_subtype
Supplementary Data 21. Each score by the consensus expression clusters GSE65858 publishes for itself. These clusters share their names with the TCGA four-class calls but were derived de novo within that cohort, and the externally defined Zhou cetuximab-PFS gene set peaks in a different class here than in TCGA.
score	highest	kruskal_p	basal_vs_rest_p	Basal	Classical	Atypical	Mesenchymal
pEMT_specificity	Mesenchymal	2.56281e-09	0.155486	-0.504569	-0.472283	-0.67282	0.362406
P_pEMT_high	Mesenchymal	1.04397e-12	0.331946	0.183307	0.191664	0.0788041	0.649216
zhou2025_predictive	Mesenchymal	0	0.5915	-0.03	-0.235	-0.616	0.819
ourailidis2026_tbs	Mesenchymal	0	0.1014	-0.084	-0.196	-0.576	0.656
puram_pemt	Mesenchymal	0	0.0376	-0.075	-0.196	-0.507	0.557
hallmark_EMT	Mesenchymal	0	0	-0.181	-0.182	-0.229	0.353
MLR_mu	Mesenchymal	0	0	0.001	0.001	0.159	0.694
KS	Mesenchymal	0	0	-0.228	-0.241	-0.133	-0.076
GS76	Basal	0	0	6.756	2.856	-2.113	-3.361
