## Supplementary material for "Malignant and stromal partial EMT programmes and cetuximab outcome in head and neck cancer": Supplementary_Data_22.xlsx

### Sheet: SD22_GSE65021_scores
Supplementary Data 22. Unnamed: 0	long_pfs	age	female	stage_num	grade	prior_rt	site	site_oral_cavity	site_oropharynx	specimen_recurrence	P_epithelial_like	P_fibroblast_stromal_like	P_pEMT_high	pEMT_specificity	GS76	KS	hallmark_EMT	puram_pemt	puram_epi_dif_1	MLR_mu	schinke2022_egfr_emt	zhou2025_fdeg	zhou2025_invgrn	zhou2025_predictive	ourailidis2026_tbs
GSM1585940	1	45	0	4	2	1	oral cavity	1	0	0	0.024604	0.132875	0.842521	0.709647	-5.48841	0.16522	0.227147	0.641509	-0.302708	1.60377	0.201857	0.355778	0.279914	0.793207	0.718892
GSM1585941	0	69	0	4	2	1	larynx	0	0	0	0.0228261	0.958204	0.0189694	-0.939235	-9.00545	0.248228	0.16204	-0.178284	-0.791039	1.54797	0.120841	-0.482882	-0.098536	-1.33612	-0.508084
GSM1585942	1	61	0	3	2	1	oral cavity	1	0	0	0.210425	0.0262669	0.763309	0.552884	8.05516	-0.139706	-0.127159	0.186266	0.478677	1.24081	0.360535	0.411541	0.406807	0.664539	0.348266
GSM1585943	1	61	0	4	3	0	larynx	0	0	0	0.327943	0.576791	0.0952659	-0.481525	4.05075	0.159816	0.364754	0.138444	0.289862	1.15558	-0.144767	-0.0242427	0.00838281	-0.0664985	0.240976
GSM1585944	0	52	1	4	2	1	oral cavity	1	0	1	0.224674	0.3197	0.455626	0.135926	-0.777129	0.0908044	0.192329	0.296818	0.0872327	1.54106	0.0855509	0.250179	0.226174	0.736125	0.438121
GSM1585945	0	50	0	4	2	1	oral cavity	1	0	1	0.297183	0.675529	0.0272876	-0.648242	3.61641	0.107282	0.166749	-0.180845	-0.0801433	1.17479	0.0873912	-0.346692	-0.245208	-1.06692	-0.521991
GSM1585946	1	57	1	4	1	1	oral cavity	1	0	0	0.757101	0.0100142	0.232885	-0.524217	10.7414	-0.135631	-0.236946	0.132483	1.09328	1.06627	-0.0818345	0.381382	-0.0226062	0.575387	0.328168
GSM1585947	0	45	0	4	2	0	oral cavity	1	0	0	0.354149	0.589765	0.0560861	-0.533679	-2.57835	0.139529	0.12523	-0.10575	-0.151102	1.29973	0.019232	-0.47295	-0.192252	-1.52648	-0.74082
GSM1585948	1	70	0	2	2	1	hypopharynx	0	0	0	0.346143	0.0752182	0.578639	0.232497	10.4525	-0.0854004	-0.0992966	0.114459	0.793562	1.07107	0.180736	0.484383	0.292282	0.623686	0.174153
GSM1585949	0	39	1	3	3	1	oral cavity	1	0	1	0.654981	0.19594	0.149078	-0.505903	10.9899	0.0901843	0.0851099	0.0178514	0.520016	1.17998	-0.0265159	0.0253467	0.0553428	-0.263729	-0.172046
GSM1585950	0	65	0	4	3	1	larynx	0	0	0	0.0746614	0.887108	0.0382306	-0.848877	-6.55045	0.173016	-0.177329	-0.53025	-1.08643	1.80247	0.0474411	-0.912058	-0.576764	-1.33648	-0.806948
GSM1585951	0	56	0	4	2	1	larynx	0	0	0	0.173506	0.790612	0.0358821	-0.75473	-0.260617	0.169561	0.43135	0.0217377	-0.453296	1.20337	0.159725	-0.2212	-0.107049	-1.25	-0.670059
GSM1585952	0	39	0	2	3	1	oral cavity	1	0	0	0.00164133	0.205837	0.792521	0.586684	-2.33373	0.200035	0.473524	1.04065	-0.765189	1.97303	0.215316	0.326065	0.412488	1.11298	0.973334
GSM1585953	1	75	0	4	3	1	oral cavity	1	0	1	0.172248	0.0125869	0.815166	0.642918	14.1938	-0.151134	-0.162246	0.187749	0.510548	1.07522	0.287856	0.40938	0.376898	0.743225	0.521112
GSM1585954	0	46	0	4	2	1	oropharynx	0	1	0	0.69661	0.0606929	0.242697	-0.453913	8.22742	-0.11809	-0.0613488	0.0809271	0.377223	0.962403	0.241524	0.252226	0.205259	-0.0748053	0.0241667
GSM1585955	0	64	1	4	1	0	oral cavity	1	0	0	0.209115	0.549074	0.241811	-0.307262	-5.17206	0.165751	0.554306	0.432453	-0.00304009	1.38115	0.105561	0.235431	0.226303	0.154336	0.401314
GSM1585956	0	67	0	2	2	1	oral cavity	1	0	0	0.172773	0.538411	0.288816	-0.249595	4.31285	0.16584	0.392326	0.297572	0.369794	1.93982	-0.140369	0.448539	0.209773	0.420956	0.179036
GSM1585957	0	53	0	4	2	1	oral cavity	1	0	0	0.234085	0.473418	0.292497	-0.180921	4.1461	0.135011	0.221797	0.319504	0.236693	1.08038	-0.0082801	0.370177	0.250069	0.389347	0.190603
GSM1585958	1	66	0	3	3	1	oropharynx	0	1	1	0.24407	0.207002	0.548929	0.304859	7.05743	0.0761871	0.379437	0.660836	0.499303	1.29936	0.154795	0.506522	0.520036	0.794727	0.784597
GSM1585959	1	62	0	3	3	1	oropharynx	0	1	0	0.74899	0.181234	0.0697759	-0.679214	10.4306	-0.0987775	0.253797	0.0691867	0.585881	1.11475	-0.00707024	0.0732473	0.114148	-0.520766	-0.342607
GSM1585960	1	62	0	1	2	1	oropharynx	0	1	1	0.542303	0.0301138	0.427583	-0.114721	6.39473	-0.198795	-0.324939	0.0733371	0.556074	1.06157	-0.120843	0.147133	0.127235	0.57122	0.531872
GSM1585961	0	73	0	3	3	0	oropharynx	0	1	0	0.754384	0.240091	0.00552555	-0.748858	-43.7697	-0.0880581	-1.25783	-2.26692	-1.02044	1.99901	-1.24344	-1.40638	-1.62672	-1.64966	-1.75336
GSM1585962	1	53	0	3	2	0	larynx	0	0	0	0.0055649	0.0151141	0.979321	0.964207	3.11341	0.0868179	0.0634179	0.624699	-0.158039	1.48964	0.362107	0.569174	0.440719	1.43505	1.06159
GSM1585963	0	64	0	4	3	0	oral cavity	1	0	1	0.33372	0.38806	0.27822	-0.10984	-26.9206	0.0910702	-0.417888	-0.668352	-0.629404	1.93654	-0.355733	-0.174087	-0.215337	-0.218757	0.0690763
GSM1585964	0	65	0	1	3	1	oropharynx	0	1	0	0.301604	0.288675	0.409721	0.108117	9.28181	-0.102853	-0.000630381	-0.0668134	-0.164203	0.961228	0.211295	0.0948205	0.174327	0.197533	-0.171789
GSM1585965	0	62	1	4	3	1	oral cavity	1	0	0	0.0199122	0.740836	0.239251	-0.501585	-2.61671	0.270287	0.551159	0.694274	-0.0306602	1.62278	0.106598	0.481509	0.267764	0.432961	0.547034
GSM1585966	0	55	1	3	3	1	hypopharynx	0	0	1	0.365781	0.283051	0.351169	-0.0146118	2.12984	0.0687456	0.0640749	0.0979964	-0.0797793	1.64192	0.0314638	0.264859	0.0584222	0.111487	0.142276
GSM1585967	0	70	0	3	2	1	oropharynx	0	1	0	0.889652	0.0771085	0.0332393	-0.856413	0.964765	-0.155829	-0.779218	-1.09812	-0.201774	1.14893	-0.406045	-0.76128	-0.628999	-0.614806	-1.203
GSM1585968	0	64	0	4	2	1	oral cavity	1	0	0	0.691452	0.159563	0.148985	-0.542467	0.119634	-0.151843	-0.362827	-0.461718	-0.0983748	1.0417	0.193272	-0.423505	-0.447601	-0.462096	-0.738103
GSM1585969	0	60	0	4	2	1	larynx	0	0	0	0.0181656	0.304901	0.676934	0.372033	-1.53853	0.174256	0.152568	0.413097	-0.442072	1.60182	0.226932	0.144684	0.187163	0.12456	0.457156
GSM1585970	1	67	1	3	3	1	oral cavity	1	0	1	0.255493	0.0333835	0.711124	0.455631	3.49785	-0.0941708	-0.36004	0.0170494	0.329788	1.13659	0.298788	0.30602	0.130285	0.705311	0.40775
GSM1585971	1	63	0	4	3	1	oral cavity	1	0	0	0.646751	0.00395953	0.349289	-0.297462	20.2814	-0.224132	-0.226131	0.272871	1.14841	1.28696	-0.142243	0.495444	0.457622	0.852023	0.24366
GSM1585972	0	66	0	2	3	1	hypopharynx	0	0	0	0.469788	0.273607	0.256605	-0.213182	-3.43545	-0.133593	0.0497161	-0.0420766	0.0621012	1.14535	-0.106074	0.242431	-0.0975935	0.474648	0.319194
GSM1585973	1	71	1	2	2	1	oral cavity	1	0	0	0.0742249	0.256808	0.668967	0.412158	-0.264259	0.132353	0.190745	0.532342	0.153432	1.89976	-0.140535	-0.101125	0.0347366	0.540788	0.398566
GSM1585974	0	36	0	1	3	1	oral cavity	1	0	0	0.00246674	0.991896	0.005637	-0.986259	-29.2268	0.359763	0.436307	0.0556513	-0.758621	1.96697	-0.524889	-0.219191	-0.13065	-0.289237	-0.0299783
GSM1585975	0	46	0	2	3	1	oropharynx	0	1	0	0.133939	0.2781	0.587961	0.309861	-3.74738	-0.0707831	-0.118972	-0.203791	-0.69122	1.98781	0.0986345	-0.310921	-0.0224214	0.207075	-0.134018
GSM1585976	0	64	0	2	3	1	hypopharynx	0	0	0	0.111691	0.863546	0.0247638	-0.838782	-12.708	-0.0594437	-0.15723	-0.587833	-0.67662	1.58166	-0.403092	-0.521665	-0.646633	-0.18133	-0.361275
GSM1585977	1	65	0	4	2	1	larynx	0	0	0	0.702617	0.0247211	0.272662	-0.429955	5.9591	-0.234054	-0.455433	-0.434543	-0.172299	1.76189	-0.0349781	-0.544395	-0.0505029	-0.450826	-0.270422
GSM1585978	0	66	0	4	2	1	larynx	0	0	0	0.161879	0.787003	0.0511179	-0.735885	-3.18349	0.221386	0.507925	0.234957	0.0534314	1.53074	0.0502492	0.132079	0.123505	-0.418936	-0.28443
GSM1585979	0	55	1	2	2	1	oropharynx	0	1	0	0.981609	0.00650086	0.0118901	-0.969719	11.5603	-0.275691	-0.720351	-0.829418	0.61114	0.957358	0.0390098	-0.485778	-0.476776	-0.933735	-0.791988
