## Supplementary material for "Malignant and stromal partial EMT programmes and cetuximab outcome in head and neck cancer": Supplementary_Data_23.xlsx

### Sheet: SD23_GSE65021_association
Supplementary Data 23. score	label	independent_of_cohort	median_long	median_short	n_long	n_short	rank_biserial	p_two_sided	p_one_sided_higher_in_long	AUC	AUC_low_95	AUC_up_95	OR_per_SD_univariable	OR_low_uni	OR_up_uni	p_uni	n_uni	OR_per_SD_adjusted	OR_low_adj	OR_up_adj	p_adj	n_adj	adjusted_for	q_two_sided	q_one_sided
zhou2025_predictive	Cetuximab PFS predictors, 9 genes (Zhou 2025)	FALSE	0.644112	-0.200043	14	26	0.659341	0.000702592	0.000351296	0.82967	0.670057	0.964295	5.1165	1.56344	16.7442	0.00696002	40	40.7438	1.88377	881.243	0.0180919	40	age, stage_num, grade, prior_rt, site_oral_cavity, site_oropharynx, specimen_recurrence
puram_epi_dif_1	Puram epithelial	TRUE	0.48899	-0.124738	14	26	0.637363	0.00105609	0.000528046	0.818681	0.652031	0.945055	6.00836	1.81522	19.8877	0.00332228	40	10.4342	1.91951	56.719	0.00663057	40	age, stage_num, grade, prior_rt, site_oral_cavity, site_oropharynx, specimen_recurrence	0.00832616	0.00416308
P_pEMT_high	P(pEMT-high)	TRUE	0.563784	0.194165	14	26	0.604396	0.00190277	0.000951383	0.802198	0.643321	0.931642	3.5192	1.51158	8.19328	0.00352088	40	6.93445	1.80822	26.5933	0.00474753	40	age, stage_num, grade, prior_rt, site_oral_cavity, site_oropharynx, specimen_recurrence	0.00832616	0.00416308
GS76	76GS	TRUE	6.72608	-1.93613	14	26	0.598901	0.00209343	0.00104671	0.799451	0.629073	0.926683	9.33457	1.81227	48.0803	0.00756451	40	37.5226	2.22245	633.511	0.0119448	40	age, stage_num, grade, prior_rt, site_oral_cavity, site_oropharynx, specimen_recurrence	0.00832616	0.00416308
ourailidis2026_tbs	Tumour budding signature, 28 genes (Ourailidis 2026)	TRUE	0.373416	-0.152903	14	26	0.582418	0.00277539	0.00138769	0.791209	0.629066	0.921891	4.3441	1.42048	13.2851	0.010013	40	15.3487	1.87562	125.603	0.0108847	40	age, stage_num, grade, prior_rt, site_oral_cavity, site_oropharynx, specimen_recurrence	0.00832616	0.00416308
pEMT_specificity	pEMT specificity	TRUE	0.268678	-0.503744	14	26	0.56044	0.0040001	0.00200005	0.78022	0.616659	0.923077	3.11372	1.37832	7.03409	0.00630184	40	5.82474	1.64264	20.6543	0.00636349	40	age, stage_num, grade, prior_rt, site_oral_cavity, site_oropharynx, specimen_recurrence	0.00894992	0.00447496
zhou2025_invgrn	Invasive gene network, 59 genes (Zhou 2025)	TRUE	0.2051	-0.0600074	14	26	0.549451	0.00478083	0.00239042	0.774725	0.60986	0.908854	6.59953	1.50859	28.8705	0.0122097	40	8.80922	1.50184	51.6717	0.0159296	40	age, stage_num, grade, prior_rt, site_oral_cavity, site_oropharynx, specimen_recurrence	0.00894992	0.00447496
zhou2025_fdeg	EGFR invasion fDEGs, 46 genes (Zhou 2025)	TRUE	0.36858	-0.0743702	14	26	0.543956	0.00522079	0.00261039	0.771978	0.597384	0.919271	3.58345	1.23789	10.3734	0.0185986	40	4.21134	1.33215	13.3133	0.0143516	40	age, stage_num, grade, prior_rt, site_oral_cavity, site_oropharynx, specimen_recurrence	0.00894992	0.00447496
puram_pemt	Puram pEMT	TRUE	0.162355	-0.0121126	14	26	0.412088	0.0346404	0.0173202	0.706044	0.533333	0.857153	2.58236	0.92789	7.18684	0.0692706	40	4.54428	1.22217	16.8965	0.0238586	40	age, stage_num, grade, prior_rt, site_oral_cavity, site_oropharynx, specimen_recurrence	0.0461872	0.0259803
schinke2022_egfr_emt	EGFR-induced EMT, 171 genes (Schinke 2022)	TRUE	0.0738623	0.0488452	14	26	0.159341	0.419003	0.209502	0.57967	0.354232	0.786333	1.89111	0.729712	4.90096	0.189718	40	2.48511	0.860962	7.17311	0.0923439	40	age, stage_num, grade, prior_rt, site_oral_cavity, site_oropharynx, specimen_recurrence	0.419003	0.279336
hallmark_EMT	Hallmark EMT	TRUE	-0.113228	0.10517	14	26	-0.186813	0.342146	0.836034	0.406593	0.233448	0.592289	0.864117	0.450597	1.65713	0.660218	40	1.02804	0.473376	2.23263	0.944274	40	age, stage_num, grade, prior_rt, site_oral_cavity, site_oropharynx, specimen_recurrence	0.373251	0.992334
MLR_mu	MLR-EMT	TRUE	1.19819	1.5359	14	26	-0.28022	0.152147	0.927902	0.35989	0.193449	0.544004	0.58638	0.284322	1.20934	0.148369	40	0.523812	0.219903	1.24773	0.144243	40	age, stage_num, grade, prior_rt, site_oral_cavity, site_oropharynx, specimen_recurrence	0.182577	0.992334
KS	KS	TRUE	-0.0964741	0.0991761	14	26	-0.467033	0.0165706	0.992334	0.266484	0.123605	0.426337	0.446285	0.211927	0.939806	0.0337243	40	0.381444	0.147809	0.984379	0.0463147	40	age, stage_num, grade, prior_rt, site_oral_cavity, site_oropharynx, specimen_recurrence	0.0248559	0.992334
