## Supplementary material for "Malignant and stromal partial EMT programmes and cetuximab outcome in head and neck cancer": Supplementary_Data_24.xlsx

### Sheet: SD24_GSE65021_firth
Supplementary Data 24. score	model	n	OR	OR_low	OR_up	p
pEMT specificity	unadjusted	40	2.84573	1.39666	6.73093	0.00307895
pEMT specificity	adjusted	40	3.48431	1.45767	11.5139	0.00317632
P(pEMT-high)	unadjusted	40	3.17087	1.53517	7.78249	0.00118768
P(pEMT-high)	adjusted	40	3.85908	1.59356	13.9557	0.00132761
Puram epithelial	unadjusted	40	4.90547	1.91988	18.4609	0.000214868
Puram epithelial	adjusted	40	4.6877	1.75821	22.6312	0.000722604
76GS	unadjusted	40	7.32847	1.87303	43.9588	0.00115173
76GS	adjusted	40	9.0868	1.84172	145.685	0.00120562
Puram pEMT	unadjusted	40	2.25408	0.979844	6.96735	0.0572161
Puram pEMT	adjusted	40	2.77742	1.1703	10.1939	0.0176166
Hallmark EMT	unadjusted	40	0.867687	0.460238	1.63723	0.649299
Hallmark EMT	adjusted	40	1.02325	0.512286	2.04729	0.946821
KS	unadjusted	40	0.473276	0.21846	0.930304	0.0293678
KS	adjusted	40	0.475682	0.193659	1.03072	0.0600192
MLR-EMT	unadjusted	40	0.615438	0.290459	1.18918	0.152365
MLR-EMT	adjusted	40	0.622607	0.27827	1.26478	0.193824
Schinke EGFR-EMT	unadjusted	40	1.63503	0.798634	4.83042	0.211344
Schinke EGFR-EMT	adjusted	40	1.83874	0.864901	5.24384	0.119032
Zhou fDEG	unadjusted	40	3.08591	1.29841	9.9002	0.00762939
Zhou fDEG	adjusted	40	2.74757	1.23788	8.26099	0.0108407
Zhou invGRN	unadjusted	40	5.24684	1.59686	26.8976	0.00277047
Zhou invGRN	adjusted	40	4.1935	1.42321	23.6769	0.00413045
Tumour budding	unadjusted	40	3.66848	1.49506	12.5544	0.00242681
Tumour budding	adjusted	40	5.51225	1.71446	40.0733	0.00118458
Zhou 9-gene (derived here)	unadjusted	40	4.21175	1.66331	15.7148	0.000927317
Zhou 9-gene (derived here)	adjusted	40	8.14382	1.97884	142.364	0.000554016

### Sheet: SD24b_GSE65021_core_vs_canonica
Supplementary Data 24b. GSE65021: the malignant core and, separately, pEMT specificity entered together with the canonical Puram pEMT signature in one Firth-penalised logistic regression of long progression-free survival, both terms standardised within the cohort. rho_between_terms is the Spearman correlation of the two terms. The terms are collinear, so the estimates are imprecise.
model	term	n	rho_between_terms	OR_firth	OR_low	OR_up	p
malignant_arm_core + puram_pemt	malignant_arm_core	40	0.833	8.898	1.659	81.06	0.007326
malignant_arm_core + puram_pemt	puram_pemt	40	0.833	0.3733	0.0622	1.957	0.2427
pEMT_specificity + puram_pemt	pEMT_specificity	40	0.594	2.555	1.11	6.685	0.02676
pEMT_specificity + puram_pemt	puram_pemt	40	0.594	1.112	0.487	3.736	0.8286

### Sheet: SD24c_GSE65021_firth_h2h
Supplementary Data 24c. other_score	n	rho_with_axis	OR_axis	axis_low	axis_up	p_axis	OR_other	other_low	other_up	p_other
Puram epithelial	40	0.189118	5.41483	1.85591	26.7706	0.000811893	9.38451	2.57755	82.7883	6.36266e-05
76GS	40	0.198124	3.9842	1.51464	17.1155	0.00304682	16.2723	2.43839	304.175	0.00108777
Puram pEMT	40	0.594184	2.58615	1.11145	6.84882	0.0267606	1.1133	0.482514	3.79927	0.828623
Hallmark EMT	40	0.0669794	3.01982	1.44817	7.52668	0.00228843	0.668824	0.306774	1.42964	0.286854
KS	40	-0.0840525	3.67452	1.59113	11.3178	0.00129383	0.326269	0.104906	0.786285	0.0106583
MLR-EMT	40	0.0673546	3.4909	1.5682	9.96396	0.00126414	0.456545	0.173296	1.00055	0.050171
Schinke EGFR-EMT	40	0.513884	2.9964	1.30652	8.17937	0.00835887	0.841012	0.397474	2.34158	0.677269
Zhou fDEG	40	0.667167	2.08471	0.87885	5.39754	0.0963463	1.86454	0.672176	6.52428	0.249266
Zhou invGRN	40	0.736023	1.76321	0.685286	5.00854	0.241917	2.81154	0.690559	17.6516	0.194803
Tumour budding	40	0.797373	1.67954	0.577737	5.24274	0.341171	2.23175	0.640311	10.2559	0.2254
Zhou 9-gene (derived here)	40	0.824765	1.34275	0.416642	4.43752	0.616685	3.05636	0.791372	17.2126	0.111099

### Sheet: SD24d_GSE65021_firth_epi
Supplementary Data 24d. away_from_epithelial_score	epithelial_score	rho	OR_away	away_low	away_up	p_away	OR_epi	epi_low	epi_up	p_epi
MLR-EMT	76GS	-0.684053	1.60315	0.625663	4.53902	0.326362	12.045	2.10367	126.136	0.00210078
MLR-EMT	Puram epithelial	-0.639962	1.71758	0.646817	5.84629	0.287942	6.77643	2.13489	34.5358	0.000395188
KS	76GS	-0.594184	0.820153	0.31596	2.17199	0.679651	5.48109	1.18029	44.5574	0.0198791
KS	Puram epithelial	-0.479925	0.764887	0.318424	1.83045	0.539298	4.11854	1.54273	15.8072	0.00268565
