## Supplementary material for "Malignant and stromal partial EMT programmes and cetuximab outcome in head and neck cancer": Supplementary_Data_25.xlsx

### Sheet: SD25_GSE65021_fdr_family
Supplementary Data 25. score	label	AUC	p_two_sided	q_BH
malignant_arm_core	Malignant core (12 genes)	0.821429	0.00095487	0.00837371
puram_epi_dif_1	Puram epithelial	0.818681	0.00105609	0.00837371
P_pEMT_high	P(pEMT-high)	0.802198	0.00190277	0.00837371
GS76	76GS	0.799451	0.00209343	0.00837371
ourailidis2026_tbs	Tumour budding signature, 28 genes (Ourailidis 2026)	0.791209	0.00277539	0.00888124
pEMT_specificity	pEMT specificity	0.78022	0.0040001	0.0092814
malignant_arm	Malignant arm, total share	0.774725	0.00478083	0.0092814
zhou2025_invgrn	Invasive gene network, 59 genes (Zhou 2025)	0.774725	0.00478083	0.0092814
zhou2025_fdeg	EGFR invasion fDEGs, 46 genes (Zhou 2025)	0.771978	0.00522079	0.0092814
KS	KS	0.266484	0.0165706	0.026513
puram_pemt	Puram pEMT	0.706044	0.0346404	0.0503861
MLR_mu	MLR-EMT	0.35989	0.152147	0.202863
hallmark_EMT	Hallmark EMT	0.406593	0.342146	0.421103
schinke2022_egfr_emt	EGFR-induced EMT, 171 genes (Schinke 2022)	0.57967	0.419003	0.446937
stromal_arm_core	Stromal core	0.42033	0.419003	0.446937
stromal_arm	Stromal arm, total share	0.532967	0.744352	0.744352
