## Supplementary material for "Malignant and stromal partial EMT programmes and cetuximab outcome in head and neck cancer": Supplementary_Data_26.xlsx

### Sheet: SD26_GSE65021_transport
Supplementary Data 26. score	scheme	AUC	rho_with_published_score
pEMT specificity	within cohort	0.78022	1
malignant core	within cohort	0.821429	1
pEMT specificity	leave one out	0.78022	0.99925
malignant core	leave one out	0.821429	0.999062
pEMT specificity	external reference (GSE65858)	0.892857	0.733396
malignant core	external reference (GSE65858)	0.81044	0.950844
