## Supplementary material for "Malignant and stromal partial EMT programmes and cetuximab outcome in head and neck cancer": Supplementary_Data_27.xlsx

### Sheet: SD27_GSE65021_purity
Supplementary Data 27. score	model	OR_per_SD	CI_low	CI_up	p	rho_with_stromal_core	rho_with_immune_score
malignant_arm_core	alone	4.2181	1.6054	15.4191	0.00148155	0.144465	-0.200188
malignant_arm_core	+ stromal core	4.76068	1.76825	19.0437	0.000742019	0.144465	-0.200188
malignant_arm_core	+ immune score	4.08361	1.4842	16.2723	0.00326105	0.144465	-0.200188
malignant_arm_core	+ stromal core + immune score	4.43045	1.59005	18.1136	0.00254604	0.144465	-0.200188
pEMT_specificity	alone	2.84573	1.39666	6.73093	0.00307895	-0.0236398	-0.293996
pEMT_specificity	+ stromal core	2.85204	1.39759	6.78101	0.00306403	-0.0236398	-0.293996
pEMT_specificity	+ immune score	2.66332	1.29078	6.35226	0.00702904	-0.0236398	-0.293996
pEMT_specificity	+ stromal core + immune score	2.64266	1.27041	6.32396	0.00834719	-0.0236398	-0.293996
