## Supplementary material for "Malignant and stromal partial EMT programmes and cetuximab outcome in head and neck cancer": Supplementary_Data_28.xlsx

### Sheet: SD28_GSE65021_paired_auc
Supplementary Data 28. primary	comparator	AUC_primary	AUC_comparator	difference	diff_low	diff_up	p_bootstrap_two_sided
pEMT_specificity	GS76	0.78022	0.799451	-0.0192308	-0.25641	0.210838	0.845
pEMT_specificity	puram_epi_dif_1	0.78022	0.818681	-0.0384615	-0.274766	0.181554	0.71
pEMT_specificity	puram_pemt	0.78022	0.706044	0.0741758	-0.0885417	0.237001	0.364
pEMT_specificity	zhou2025_predictive	0.78022	0.82967	-0.0494505	-0.171888	0.0526415	0.38
malignant_arm_core	GS76	0.821429	0.799451	0.021978	-0.190113	0.235613	0.865
malignant_arm_core	puram_epi_dif_1	0.821429	0.818681	0.00274725	-0.197917	0.200551	0.997
malignant_arm_core	puram_pemt	0.821429	0.706044	0.115385	0.0148651	0.225072	0.027
malignant_arm_core	zhou2025_predictive	0.821429	0.82967	-0.00824176	-0.0966797	0.0773888	0.902
