## Supplementary material for "Malignant and stromal partial EMT programmes and cetuximab outcome in head and neck cancer": Supplementary_Data_29.xlsx

### Sheet: SD29_GSE65021_combined
Supplementary Data 29. model	partner	role	AUC	AUC_low	AUC_up	gain_over_axis	gain_low	gain_up	LOO_AUC_fitted	AUC_primaries_only
axis alone		reference	0.78022	0.620065	0.914062	0			0.714286	0.757143
axis + partner, equal weights	Puram epithelial	primary	0.912088	0.793328	1	0.131868	0.022792	0.264	0.892857	0.890476
axis + partner, equal weights	76GS	sensitivity	0.876374	0.74936	0.967033	0.0961538	0.0179028	0.19534	0.846154	0.857143
axis + partner, equal weights	MLR (sign reversed)	sensitivity	0.824176	0.654092	0.948718	0.043956	-0.100339	0.191921	0.741758	0.761905
