## Supplementary material for "Malignant and stromal partial EMT programmes and cetuximab outcome in head and neck cancer": Supplementary_Data_30.xlsx

### Sheet: SD30_GSE65021_basal_centroid
Supplementary Data 30. GSE65021: Basal centroid score (correlation with the TCGA 2015 Basal centroid, 674 genes), with and without the pEMT and Zhou genes, against long progression-free survival: AUC with bootstrap interval, two-sided Mann-Whitney p, Firth odds ratio per SD, and Spearman correlations with our scores.
score	n	median_long	median_short	AUC	AUC_low	AUC_up	p_mannwhitney_two_sided	OR_firth_per_SD	OR_low	OR_up	p_firth	rho_malignant_core	rho_pEMT_specificity	rho_stromal_core	rho_76GS
basal_score	40	0.375	-0.174	0.9313	0.8319	1	9.091e-06	14.5	3.884	120.3	3.369e-07	0.8004	0.6897	-0.06604	0.5383
basal_score_no_pemt_genes	40	0.3722	-0.1602	0.9368	0.84	1	6.975e-06	15.36	4.006	134.8	2.645e-07	0.7925	0.6854	-0.07786	0.5458
r_Mesenchymal	40	-0.2223	0.122	0.2088	0.06575	0.3761	0.002775	0.3219	0.1241	0.6894	0.002398	-0.1191	-0.1488	0.6694	-0.7433
r_Atypical	40	-0.09153	0.06174	0.3159	0.1515	0.4983	0.05934	0.5033	0.2143	1.005	0.05197	-0.7493	-0.6593	-0.4797	0.09568
r_Classical	40	-0.1092	0.01435	0.3984	0.2194	0.592	0.3007	0.7322	0.3558	1.39	0.3473	-0.1764	-0.1008	-0.09437	-0.02608
malignant_arm_core	40	0.4464	-0.1606	0.8214	0.6813	0.9401	0.0009549	4.218	1.605	15.42	0.001482	1	0.8208	0.1445	0.3345
pEMT_specificity	40	0.2687	-0.5037	0.7802	0.6167	0.9231	0.004	2.846	1.397	6.731	0.003079	0.8208	1	-0.02364	0.1981

### Sheet: SD30b_GSE65021_subtype_calls
Supplementary Data 30b. GSE65021: centroid subtype calls by progression-free survival group.
call	short_pfs	long_pfs	total
Basal	2	10	12
Mesenchymal	10	1	11
Atypical	7	1	8
Classical	7	2	9

### Sheet: SD30c_GSE65021_basal_joint
Supplementary Data 30c. GSE65021: the malignant core and, separately, pEMT specificity entered with the Basal centroid score in one Firth model of long progression-free survival.
model	term	n	rho_between_terms	OR_firth	OR_low	OR_up	p
malignant_arm_core + basal_score	malignant_arm_core	40	0.8004	0.511	0.1417	2.454	0.3511
malignant_arm_core + basal_score	basal_score	40	0.8004	22.84	3.86	358	6.255e-05
pEMT_specificity + basal_score	pEMT_specificity	40	0.6897	0.6351	0.1222	2.486	0.5317
pEMT_specificity + basal_score	basal_score	40	0.6897	20.08	3.437	390.6	3.687e-05

### Sheet: SD30d_GSE65021_basal_paired_auc
Supplementary Data 30d. GSE65021: paired bootstrap difference in AUC of each primary measure against the Basal centroid score (2,000 resamples of patients).
primary	comparator	AUC_primary	AUC_comparator	difference	diff_low	diff_up	p_bootstrap_two_sided	n_boot
malignant_arm_core	basal_score	0.8214	0.9313	-0.1099	-0.2267	-0.02019	0.019	2000
pEMT_specificity	basal_score	0.7802	0.9313	-0.1511	-0.2945	-0.04274	0.005	2000

### Sheet: SD30e_TCGA_basal_score
Supplementary Data 30e. TCGA-HNSC: Basal centroid score against pEMT specificity and the cores, and agreement of the centroid calls with the published subtype calls.
cohort	subset	n	genes_used	rho_pEMT_specificity	rho_malignant_core	rho_stromal_core	rho_76GS	call_agreement_with_published	call_agreement_centred_on_279	rho_basal_score_vs_tcga_matrix	kruskal_p_basal_score_by_published_call	median_basal_score_Basal	median_basal_score_Mesenchymal	median_basal_score_Atypical	median_basal_score_Classical
TCGA-HNSC primaries	all	520	660	0.5832	0.4524	-0.09513	0.1149
TCGA-HNSC primaries	with published call	279	660	0.6206	0.484	-0.1086	0.09275	0.9247	0.9498	0.9982	9.29e-40	0.368	-0.128	-0.3982	-0.2891
