## Supplementary material for "Malignant and stromal partial EMT programmes and cetuximab outcome in head and neck cancer": Supplementary_Data_31.xlsx

### Sheet: SD31_single_patient_scoring
Supplementary Data 31. GSE65021: the Basal centroid score and the malignant core scored for each patient against four references (all 40 patients, the other 39 patients, GSE65858 on the same array family, and no reference), with the AUC for long progression-free survival, its 2,000-resample bootstrap interval and the Spearman correlation with the within-cohort score.
score	scheme	genes	AUC	AUC_low	AUC_up	rho_with_within_cohort
Basal centroid score	within cohort	659	0.9313	0.8319	1	1
Basal centroid score	leave one out	659	0.9313	0.8319	1	0.9994
Basal centroid score	external reference (GSE65858)	659	0.9258	0.8186	1	0.9953
Basal centroid score	no reference	659	0.9313	0.8319	1	0.9921
malignant core	within cohort	12	0.8214	0.6813	0.9401	1
malignant core	leave one out	12	0.8214	0.6813	0.9401	0.9991
malignant core	external reference (GSE65858)	12	0.8104	0.6676	0.9313	0.9508
malignant core	no reference	12	0.8269	0.6923	0.9414	0.9874
