## Supplementary material for "Malignant and stromal partial EMT programmes and cetuximab outcome in head and neck cancer": Supplementary_Data_32.xlsx

### Sheet: SD32_pdx_cetuximab
Supplementary Data 32. cohort	analysis	score	n_responders	n_non_responders	AUC	AUC_low	AUC_up	p_two_sided	OR_firth	OR_low	OR_up	p_firth	rho_pEMT_specificity
GSE84713	per patient (primary)	pEMT_specificity	17	9	0.666667	0.437472	0.869053	0.177845	1.81504	0.789874	5.38288	0.169349	1
GSE84713	per patient (primary)	malignant_arm_core	17	9	0.751634	0.5	0.952388	0.0405523	2.62581	1.11686	8.2861	0.0254256	0.75453
GSE84713	per patient (primary)	malignant_arm	17	9	0.718954	0.44375	0.954928	0.0753063	2.11392	0.938097	6.07541	0.0722336	0.756581
GSE84713	per patient (primary)	malignant_consensus	17	9	0.712418	0.449652	0.9375	0.084582	2.39176	1.0432	7.12949	0.0386948	0.768889
GSE84713	per patient (primary)	stromal_arm_core	17	9	0.640523	0.357121	0.901968	0.257705	1.43791	0.653627	3.59532	0.374442	0.637607
GSE84713	per patient (primary)	stromal_arm	17	9	0.666667	0.376766	0.925057	0.177845	1.53814	0.695609	3.81321	0.292982	0.656752
GSE84713	per patient (primary)	puram_pemt	17	9	0.686275	0.416588	0.927273	0.131271	1.84535	0.828608	4.85332	0.136926	0.720342
GSE84713	per patient (primary)	puram_epi_dif_1	17	9	0.660131	0.392127	0.888889	0.19583	1.81891	0.829645	4.67183	0.137703	-0.249915
GSE84713	per patient (primary)	GS76	17	9	0.601307	0.319427	0.85232	0.41883	1.39457	0.642994	3.24251	0.397271	-0.00581197
GSE84713	per patient (primary)	zhou2025_predictive	17	9	0.816993	0.591685	0.980952	0.00968025	3.59312	1.39267	13.663	0.00597235	0.78188
GSE84713	all models	pEMT_specificity	19	9	0.666667	0.442177	0.853801	0.168397	1.92315	0.83823	5.65845	0.128841	1
GSE84713	all models	malignant_arm_core	19	9	0.766082	0.520833	0.965217	0.0268539	2.70625	1.16487	8.43947	0.0189393	0.761905
GSE84713	all models	malignant_arm	19	9	0.730994	0.461042	0.964912	0.0550497	2.26089	1.00848	6.53139	0.0475035	0.749316
GSE84713	all models	malignant_consensus	19	9	0.719298	0.4625	0.944496	0.0687438	2.49558	1.10168	7.35756	0.0270057	0.776136
GSE84713	all models	stromal_arm_core	19	9	0.637427	0.366615	0.900679	0.257881	1.44476	0.664965	3.58087	0.361479	0.633279
GSE84713	all models	stromal_arm	19	9	0.672515	0.390309	0.946535	0.153705	1.5849	0.725154	3.89315	0.253586	0.662835
GSE84713	all models	puram_pemt	19	9	0.690058	0.427012	0.941579	0.115455	1.94358	0.882093	5.08187	0.101249	0.727422
GSE84713	all models	puram_epi_dif_1	19	9	0.649123	0.385346	0.87779	0.218773	1.80416	0.8378	4.48349	0.133489	-0.306513
GSE84713	all models	GS76	19	9	0.625731	0.358957	0.871875	0.30159	1.46722	0.685604	3.41497	0.32306	-0.0503558
GSE84713	all models	zhou2025_predictive	19	9	0.830409	0.617373	0.986395	0.00587377	3.82103	1.46317	15.2793	0.00406845	0.785441
GSE183881	tested models	pEMT_specificity	12	5	0.833333	0.595238	1	0.0365223	4.05938	1.14898	27.2337	0.0268349	1
GSE183881	tested models	malignant_arm_core	12	5	0.733333	0.393939	1	0.159987	2.33339	0.900279	13.2504	0.0841819	0.723039
GSE183881	tested models	malignant_arm	12	5	0.633333	0.255893	0.966667	0.442146	1.92688	0.764235	8.49835	0.166757	0.713235
GSE183881	tested models	malignant_consensus	12	5	0.7	0.316667	1	0.234324	2.10349	0.830682	9.7441	0.119971	0.72549
GSE183881	tested models	stromal_arm_core	12	5	0.833333	0.589583	1	0.0365223	3.08441	1.02607	17.5701	0.0442941	0.703431
GSE183881	tested models	stromal_arm	12	5	0.733333	0.366442	0.988214	0.159987	2.47696	0.88009	11.8679	0.0889162	0.764706
GSE183881	tested models	puram_pemt	12	5	0.716667	0.333333	1	0.19457	2.16517	0.822742	10.7083	0.121669	0.759804
GSE183881	tested models	puram_epi_dif_1	12	5	0.583333	0.133333	1	0.646089	1.87245	0.779032	8.15058	0.162116	-0.166667
GSE183881	tested models	GS76	12	5	0.466667	0.0659375	0.904762	0.878798	1.53776	0.696212	5.61216	0.273853	-0.0759804
GSE183881	tested models	zhou2025_predictive	12	5	0.783333	0.366442	1	0.0817712	2.85286	0.9868	31.4561	0.0534874	0.781863

### Sheet: SD32b_pdx_pooled
Supplementary Data 32b. score	pooled_OR	low	up	p	n_models
pEMT_specificity	2.25339	0.991925	5.11909	0.0523028	43
malignant_arm_core	2.51741	1.12725	5.62194	0.0243094	43
malignant_arm	2.04163	0.97594	4.27103	0.058049	43
malignant_consensus	2.27824	1.06811	4.8594	0.0331319	43
stromal_arm_core	1.75999	0.847404	3.65534	0.129527	43
stromal_arm	1.77413	0.870521	3.6157	0.114503	43
puram_pemt	1.94275	0.938233	4.02274	0.0737256	43
puram_epi_dif_1	1.83755	0.916226	3.68532	0.0866047	43
GS76	1.44669	0.763319	2.74185	0.257614	43
zhou2025_predictive	3.3504	1.29175	8.68985	0.0129019	43

### Sheet: SD32c_pdx_scores_GSE84713
Supplementary Data 32c. Unnamed: 0	P_epithelial_like	P_fibroblast_stromal_like	P_pEMT_high	pEMT_specificity	malignant_arm_core	malignant_arm	malignant_consensus	stromal_arm_core	stromal_arm	puram_pemt	puram_epi_dif_1	GS76	zhou2025_predictive	model	patient	response	molecular subtype
GSM2248201	0.821646	0.0723656	0.105988	-0.715657	0.0113097	0.0706198	0.0702784	-0.11012	0.0772481	0.0825352	0.540919	21.358	0.00698585	10110	10110	1	CL
GSM2248202	0.918927	0.0363924	0.0446804	-0.874247	-0.500913	-0.20628	-0.126797	-0.486718	-0.418832	-0.320385	0.681422	20.2553	-0.826459	10114	10114	1	CL
GSM2248203	0.0246836	0.373203	0.602113	0.22891	0.810932	0.583884	0.776622	0.600845	0.627673	0.615998	-0.51106	-26.1736	1.20011	10159	10159	1	BA
GSM2248204	0.0379272	0.8393	0.122773	-0.716527	-1.37601	-0.755695	-1.09678	-0.487544	-0.702032	-0.7541	-1.18163	-47.7356	-0.634646	10309	10309	0	MS
GSM2248205	0.665527	0.0551432	0.27933	-0.386196	0.524884	0.351946	0.608475	0.1571	0.0466296	0.201036	0.917492	20.5693	0.149702	10379	10379	1	BA
GSM2248206	0.0149811	0.789923	0.195096	-0.594826	0.692937	0.367302	0.138018	1.11237	0.867399	0.601347	-0.656255	-28.4902	0.557536	10511	10511	1	BA
GSM2248207	0.0617252	0.927777	0.0104981	-0.917279	-1.59205	-1.43282	-1.70472	-0.812963	-1.02386	-1.25234	-1.46614	-41.0166	-1.41799	10621	10621	0	MS
GSM2248208	0.53882	0.429775	0.0314047	-0.507416	-0.357532	-0.605933	-0.657753	-0.577567	-0.536929	-0.580863	-0.441336	-6.45985	-1.18061	10632	10632	0	MS
GSM2248209	0.338766	0.315096	0.346138	0.0073727	0.461594	-0.128726	0.116028	0.0115339	0.152685	0.0112066	0.295751	1.94684	0.238247	10913	10913	1	BA
GSM2248210	0.761082	0.0962863	0.142632	-0.61845	-0.162183	-0.216165	0.210009	-0.539675	-0.472425	-0.34162	0.567711	0.1265	0.324425	10922	10922	1	BA
GSM2248211	0.346537	0.572905	0.0805575	-0.492348	-0.223512	-0.307117	-0.244298	-0.178409	-0.2111	-0.256479	-0.483451	-11.6752	-0.591075	10924	10924	0	MS
GSM2248212	0.0608238	0.116611	0.822565	0.705955	0.779436	0.568758	0.793358	0.619459	0.577853	0.573196	-0.00342335	7.85344	0.986093	10927	10927	1	BA
GSM2248213	0.813013	0.162634	0.0243528	-0.78866	-0.789129	-0.769852	-0.871196	-0.284545	-0.505185	-0.648856	0.51969	-12.2771	-0.543997	10960	10960	1	MS
GSM2248214	0.470113	0.255039	0.274847	-0.195266	-0.0095792	-0.20473	-0.36515	-0.384808	-0.460751	-0.319555	0.177374	-3.27697	-0.506287	10980B	10980	1	BA
GSM2248215	0.136661	0.462016	0.401323	-0.0606922	0.549283	0.185998	0.328326	0.399734	0.334044	0.260599	0.130884	-20.7979	0.505817	11097	11097	1	BA
GSM2248216	0.0395779	0.0972755	0.863147	0.765871	0.778802	0.671096	0.542001	1.41076	0.830651	0.74904	0.211223	1.45448	0.559094	11142	11142	1	BA
GSM2248217	0.272475	0.450687	0.276838	-0.173849	-0.535623	-0.161117	-0.548296	-1.03671	-0.574372	-0.363209	-0.718914	0.937457	-0.498567	11143	11143	1	CL
GSM2248218	0.129306	0.32871	0.541985	0.213275	0.137047	-0.0488078	0.346083	0.214541	0.0621864	0.0168695	-0.194956	-1.94471	0.751202	11218	11218	1	BA
GSM2248219	0.0511168	0.0398302	0.909053	0.857936	0.218706	0.298416	0.231683	-0.0323769	0.0791596	0.206666	-0.0219079	2.41546	0.383871	11269A	11269	1	BA
GSM2248220	0.00402426	0.0280649	0.967911	0.939846	0.906174	0.73549	0.675686	0.296146	0.392618	0.58605	-0.463878	-6.29877	1.20874	11269B	11269	1	BA
GSM2248221	0.993886	0.00510859	0.00100552	-0.99288	-1.18137	-0.628603	-0.666237	-0.738133	-0.556316	-0.611173	1.00963	32.4506	-1.62478	11303	11303	0	CL
GSM2248222	0.194484	0.222925	0.582591	0.359666	0.419341	0.491297	0.472636	0.0634706	0.290795	0.410297	0.0928221	16.6109	1.07242	11437A	11437	1	BA
GSM2248223	0.850304	0.0716341	0.0780614	-0.772243	-0.18673	0.118618	0.0212997	-0.211074	-0.131396	-0.00603136	0.478071	37.7033	-0.137142	11437B	11437	1	CL
GSM2248224	0.153811	0.595253	0.250936	-0.344317	0.181528	0.452807	0.2097	0.773897	0.727338	0.596579	0.189477	-0.677492	0.015442	11452	11452	0	BA
GSM2248225	0.0132823	0.268549	0.718169	0.44962	1.13925	0.839557	0.800277	1.11572	0.971683	0.911311	-0.384498	-1.76252	0.798957	11482	11482	0	BA
GSM2248226	0.315112	0.385261	0.299627	-0.0856338	-0.385745	0.0513138	0.351054	0.387284	0.327687	0.178699	0.0880037	-2.22762	-0.208746	9619	9619	0	BA
GSM2248227	0.673632	0.112402	0.213966	-0.459666	-0.289185	-0.2672	-0.437164	-1.01127	-0.575262	-0.417975	0.411935	27.2318	-0.57657	9876	9876	0	CL
GSM2248228	0.760328	0.0675985	0.172074	-0.588254	-0.0216569	-0.0540606	0.0268546	-0.270943	-0.19719	-0.128847	0.215056	19.901	-0.0117733	9897	9897	1	CL

### Sheet: SD32d_pdx_continuous_RTV
Supplementary Data 32d. score	n_models	spearman_with_RTV	p
pEMT_specificity	14	-0.371837	0.190494
malignant_arm_core	14	-0.457646	0.099878
malignant_arm	14	-0.426843	0.127978
malignant_consensus	14	-0.422442	0.132385
stromal_arm_core	14	-0.433444	0.121554
stromal_arm	14	-0.429043	0.125812
puram_pemt	14	-0.376238	0.184888
puram_epi_dif_1	14	-0.369637	0.193338
GS76	14	-0.325633	0.255905
zhou2025_predictive	14	-0.556656	0.0386836

### Sheet: SD32e_pdx_paired_auc
Supplementary Data 32e. panel	primary	comparator	difference	low	up
GSE84713	malignant_arm_core	GS76	0.150327	-0.191719	0.494102
GSE84713	malignant_arm_core	puram_epi_dif_1	0.0915033	-0.270833	0.434608
GSE84713	malignant_arm_core	puram_pemt	0.0653595	-0.068196	0.194485
GSE84713	pEMT_specificity	GS76	0.0653595	-0.278195	0.412157
GSE84713	pEMT_specificity	puram_epi_dif_1	0.00653595	-0.360907	0.368065
GSE84713	pEMT_specificity	puram_pemt	-0.0196078	-0.225014	0.177588
GSE183881	malignant_arm_core	GS76	0.266667	0	0.571429
GSE183881	malignant_arm_core	puram_epi_dif_1	0.15	-0.0909091	0.433333
GSE183881	malignant_arm_core	puram_pemt	0.0166667	-0.192308	0.2
GSE183881	pEMT_specificity	GS76	0.366667	-0.0333333	0.766667
GSE183881	pEMT_specificity	puram_epi_dif_1	0.25	-0.133333	0.653846
GSE183881	pEMT_specificity	puram_pemt	0.116667	-0.0666667	0.34875

### Sheet: SD32f_pdx_combined
Supplementary Data 32f. panel	AUC_combined	low	up	AUC_pEMT_specificity	AUC_malignant_core
GSE84713	0.699346	0.460549	0.902784	0.666667	0.751634
GSE183881	0.783333	0.380952	1	0.833333	0.733333
