## Supplementary material for "Malignant and stromal partial EMT programmes and cetuximab outcome in head and neck cancer": Supplementary_Data_33.xlsx

### Sheet: SD33_pdx_basal_association
Supplementary Data 33. GSE84713 and GSE183881: the TCGA 2015 Basal centroid score, the malignant core, pEMT specificity, the stromal core and the Zhou nine-gene set against cetuximab response, with the AUC and its 2,000-resample bootstrap interval, the two-sided Mann-Whitney p, the Firth odds ratio per SD and the Spearman correlation with the Basal centroid score. GSE84713 is analysed per patient.
cohort	score	n_responders	n_non_responders	AUC	AUC_low	AUC_up	p_two_sided	OR_firth	OR_low	OR_up	p_firth	rho_with_basal_score
GSE84713	basal_score	17	9	0.7908	0.562	0.9624	0.0177	3.24	1.287	11.72	0.0104	1
GSE84713	malignant_arm_core	17	9	0.7516	0.4848	0.9583	0.0406	2.626	1.117	8.286	0.0254	0.5378
GSE84713	pEMT_specificity	17	9	0.6667	0.4286	0.8667	0.1778	1.815	0.7899	5.383	0.1693	0.4694
GSE84713	stromal_arm_core	17	9	0.6405	0.3472	0.8929	0.2577	1.438	0.6536	3.595	0.3744	0.4523
GSE84713	zhou2025_predictive	17	9	0.817	0.5764	0.981	0.0097	3.593	1.393	13.66	0.006	0.5316
GSE183881	basal_score	12	5	0.95	0.8	1	0.0023	9.412	1.737	2500	0.0039	1
GSE183881	malignant_arm_core	12	5	0.7333	0.3939	1	0.16	2.333	0.9003	13.25	0.0842	0.5123
GSE183881	pEMT_specificity	12	5	0.8333	0.5952	1	0.0365	4.059	1.149	27.23	0.0268	0.6373
GSE183881	stromal_arm_core	12	5	0.8333	0.5896	1	0.0365	3.084	1.026	17.57	0.0443	0.5564
GSE183881	zhou2025_predictive	12	5	0.7833	0.3664	1	0.0818	2.853	0.9868	31.46	0.0535	0.4069

### Sheet: SD33b_pdx_basal_joint
Supplementary Data 33b. GSE84713 and GSE183881: Firth logistic regression of cetuximab response on the malignant core and the Basal centroid score entered together, both standardised, with the Spearman correlation between them.
cohort	term	OR_firth	OR_low	OR_up	p	rho_between_terms
GSE84713	malignant_arm_core	1.628	0.5774	5.694	0.367	0.5378
GSE84713	basal_score	2.292	0.8037	9.138	0.1255	0.5378
GSE183881	malignant_arm_core	1.14	0.3903	5.333	0.8176	0.5123
GSE183881	basal_score	7.652	1.318	1133	0.0185	0.5123

### Sheet: SD33c_pdx_basal_paired_auc
Supplementary Data 33c. GSE84713 and GSE183881: the difference in AUC between the malignant core and the Basal centroid score, with its paired 2,000-resample bootstrap interval.
cohort	AUC_core	AUC_basal	difference	diff_low	diff_up
GSE84713	0.7516	0.7908	-0.0392	-0.2877	0.2182
GSE183881	0.7333	0.95	-0.2167	-0.5333	0

### Sheet: SD33d_pdx_basal_pooled
Supplementary Data 33d. GSE84713 and GSE183881 pooled: inverse-variance weighted Firth odds ratio per SD for each score.
score	pooled_OR	low	up	p
basal_score	3.545	1.232	10.2	0.0189
malignant_arm_core	2.517	1.127	5.622	0.0243
pEMT_specificity	2.253	0.9919	5.119	0.0523
stromal_arm_core	1.76	0.8474	3.655	0.1295
zhou2025_predictive	3.35	1.292	8.69	0.0129

### Sheet: SD33e_pdx_published_subtype
Supplementary Data 33e. GSE84713: cetuximab response by the molecular subtype reported by the depositors (BA basal, CL classical, MS mesenchymal), per patient.
molecular subtype	non_responder	responder
BA	3	12
CL	2	4
MS	4	1
