## Supplementary material for "Malignant and stromal partial EMT programmes and cetuximab outcome in head and neck cancer": Supplementary_Data_34.xlsx

### Sheet: SD34_gdsc_cetuximab
Supplementary Data 34. panel	n_lines	score	rho_with_AUC	p_AUC	rho_with_lnIC50	p_lnIC50	AUC_most_sensitive_quartile
HNSC	22	pEMT_specificity	-0.184641	0.410735	-0.146245	0.51607	0.416667
HNSC	22	malignant_arm_core	-0.191417	0.393465	-0.0547713	0.808714	0.489583
HNSC	22	malignant_arm	-0.228684	0.305996	-0.142857	0.525942	0.5
HNSC	22	malignant_consensus	-0.0841333	0.709709	0.0344438	0.879053	0.4375
HNSC	22	puram_pemt	-0.258046	0.246268	-0.175607	0.434394	0.53125
HNSC	22	puram_epi_dif_1	-0.166573	0.458761	-0.0638058	0.777872	0.708333
HNSC	22	GS76	-0.0863919	0.702256	-0.115754	0.607971	0.666667
HNSC	22	zhou2025_predictive	-0.23546	0.291488	-0.17109	0.44649	0.489583
squamous (HNSC, ESCC, LUSC, CESC)	65	pEMT_specificity	-0.17701	0.158368	-0.158435	0.207474	0.580882
squamous (HNSC, ESCC, LUSC, CESC)	65	malignant_arm_core	-0.274563	0.026872	-0.245673	0.0485419	0.585784
squamous (HNSC, ESCC, LUSC, CESC)	65	malignant_arm	-0.324082	0.00844778	-0.289904	0.0191562	0.665441
squamous (HNSC, ESCC, LUSC, CESC)	65	malignant_consensus	-0.282474	0.0226176	-0.252753	0.0422209	0.601716
squamous (HNSC, ESCC, LUSC, CESC)	65	puram_pemt	-0.261058	0.0356893	-0.237238	0.0570637	0.645833
squamous (HNSC, ESCC, LUSC, CESC)	65	puram_epi_dif_1	-0.229677	0.0656992	-0.216827	0.0827585	0.566176
squamous (HNSC, ESCC, LUSC, CESC)	65	GS76	-0.0274476	0.82818	-0.0491696	0.697305	0.474265
squamous (HNSC, ESCC, LUSC, CESC)	65	zhou2025_predictive	-0.308872	0.0122996	-0.265778	0.0323675	0.650735

### Sheet: SD34b_gdsc_cetuximab_scores
Supplementary Data 34b. ModelID	P_epithelial_like	P_fibroblast_stromal_like	P_pEMT_high	pEMT_specificity	malignant_arm_core	malignant_arm	malignant_consensus	puram_pemt	puram_epi_dif_1	GS76	zhou2025_predictive	CELL_LINE_NAME	TCGA_DESC	AUC	LN_IC50	panel
ACH-000548	0.206989	0.197656	0.595355	0.388365	0.466564	0.489375	0.422438	0.481051	0.556579	18.2784	0.801328	BHY	HNSC	0.885741	4.2427	HNSC
ACH-002043	0.915025	0.0714298	0.0135451	-0.90148	-1.57162	-1.13323	-1.3943	-0.98981	-0.22104	2.01325	-1.42837	Ca9-22	HNSC	0.936531	4.83098	HNSC
ACH-002045	0.660545	0.137107	0.202348	-0.458197	0.0389219	-0.185792	-0.0870395	-0.226315	-0.185312	10.1619	-0.753648	HO-1-u-1	HNSC	0.980542	5.91875	HNSC
ACH-000472	0.168011	0.474621	0.357369	-0.117252	-0.361435	-0.463667	-0.642569	-0.394323	-0.899898	-24.5163	-0.0859023	HSC-2	HNSC	0.852067	3.80114	HNSC
ACH-001543	0.215962	0.513403	0.270634	-0.242769	0.207717	0.116624	0.0692885	0.0814253	-0.233712	-2.95422	-0.337271	KOSC-2	HNSC	0.959368	6.04247	HNSC
ACH-000207	0.208158	0.570978	0.220863	-0.350115	-0.274821	-0.201508	-0.354809	-0.15527	-0.435577	-7.37573	0.103896	Detroit562	HNSC	0.986475	6.52075	HNSC
ACH-000778	0.00530521	0.0590575	0.935637	0.87658	0.212684	0.374682	0.612667	0.385925	-0.646453	-19.3679	1.35261	HSC-3	HNSC	0.847492	3.67655	HNSC
ACH-000546	0.271064	0.651465	0.0774705	-0.573995	-0.0229541	-0.127143	-0.561687	-0.0930565	-0.053939	15.4679	-0.752726	HSC-4	HNSC	0.669554	2.64617	HNSC
ACH-002029	0.0961589	0.340701	0.56314	0.222438	-0.777107	-0.22301	-0.546405	-0.203533	-0.43266	-14.4465	-0.0873297	SAS	HNSC	0.809015	3.61584	HNSC
ACH-000181	0.367268	0.402993	0.229739	-0.173254	0.313663	0.327831	0.316815	0.443282	0.701192	2.97987	0.808165	SCC-9	HNSC	0.739836	3.2539	HNSC
ACH-000188	0.0236131	0.465294	0.511093	0.0457997	0.526719	0.290017	0.571422	0.3637	-0.705201	-29.8246	0.5011	SCC-25	HNSC	0.923844	4.95894	HNSC
ACH-000238	0.0362581	0.646629	0.317113	-0.329515	0.709307	0.628449	0.808192	0.694179	0.0633682	-1.88267	1.02914	SCC-4	HNSC	0.951123	5.75497	HNSC
ACH-000254	0.186246	0.718005	0.0957484	-0.622257	0.0799565	0.452616	0.373807	0.578332	0.464244	-1.24447	0.349394	SCC-15	HNSC	0.768427	3.43683	HNSC
ACH-000832	0.533181	0.1837	0.283118	-0.250063	-0.229573	0.0928835	0.0125775	-0.0640331	0.275094	14.1352	-0.41751	CAL-27	HNSC	0.932758	4.9408	HNSC
ACH-000794	0.971715	0.0241362	0.00414892	-0.967566	-0.305646	-0.600759	-0.321571	-0.713492	0.84309	9.90031	-0.575333	BICR22	HNSC	0.979391	6.69546	HNSC
ACH-001332	0.676713	0.0879617	0.235325	-0.441387	0.138636	-0.187918	0.0232803	-0.212261	0.369317	-1.94255	-0.315258	BICR78	HNSC	0.92222	5.14615	HNSC
ACH-001626	0.0783932	0.297338	0.624268	0.32693	0.84308	0.647757	0.546776	0.617142	-0.180198	-3.81378	0.336326	OSC-20	HNSC	0.918363	5.06867	HNSC
ACH-000619	0.55945	0.318306	0.122244	-0.437206	-0.572481	-0.110725	-0.458675	-0.0856707	0.158088	19.1833	-0.212242	PE-CA-PJ15	HNSC	0.961931	5.78649	HNSC
ACH-001542	0.341497	0.437914	0.220588	-0.217326	-0.553687	-0.405807	-0.512505	-0.367693	-0.629727	-10.3606	-0.788853	KON	HNSC	0.978728	6.00091	HNSC
ACH-001625	0.0389694	0.0517098	0.909321	0.857611	0.766591	0.438383	0.68854	0.420328	0.203849	-5.07438	1.06493	OSC-19	HNSC	0.973175	6.0557	HNSC
ACH-001641	0.152718	0.0580104	0.789272	0.636554	0.562947	0.0959963	0.502277	0.0167225	0.00801232	0.603732	0.396526	SAT	HNSC	0.745313	3.36827	HNSC
ACH-001227	0.984639	0.00662627	0.00873473	-0.975904	-0.197457	-0.315059	-0.0685209	-0.57663	0.980882	30.0799	-0.988962	SCC90	HNSC	0.810178	3.98388	HNSC
ACH-001333	0.0710083	0.909334	0.0196572	-0.889677	-2.02795	-1.12531	-2.02016	-0.975104	-1.29146	-136.178	-2.4954	C-33-A	CESC	0.983814	6.48348	squamous (HNSC, ESCC, LUSC, CESC)
ACH-000769	0.376762	0.521247	0.101991	-0.419256	-0.556779	-0.786367	-1.02662	-0.84291	-0.798163	-10.0444	-1.46813	LK-2	LUSC	0.988034	6.81783	squamous (HNSC, ESCC, LUSC, CESC)
ACH-000481	0.859868	0.111694	0.0284377	-0.83143	-0.829771	-0.845903	-0.907004	-0.995233	-0.194018	40.5417	-1.32122	NCI-H2170	LUSC	0.97857	6.75353	squamous (HNSC, ESCC, LUSC, CESC)
ACH-001402	0.0342748	0.781231	0.184494	-0.596736	-1.40455	-0.131487	-0.986494	0.0733158	-0.596247	-116.025	-0.0898372	SW756	CESC	0.937051	5.45456	squamous (HNSC, ESCC, LUSC, CESC)
ACH-000408	0.740474	0.194096	0.0654303	-0.675044	-0.265347	-0.347097	-0.188716	-0.392639	0.0696699	37.7408	-0.244777	TE-5	ESCA	0.899113	4.6334	squamous (HNSC, ESCC, LUSC, CESC)
ACH-000548	0.24746	0.100783	0.651757	0.404297	0.760046	0.609806	0.648051	0.565258	0.734724	43.2473	0.95102	BHY	HNSC	0.885741	4.2427	squamous (HNSC, ESCC, LUSC, CESC)
ACH-002043	0.921671	0.0484172	0.0299114	-0.89176	-0.578283	-0.695536	-0.566609	-0.698031	0.104607	27.0997	-0.64314	Ca9-22	HNSC	0.936531	4.83098	squamous (HNSC, ESCC, LUSC, CESC)
ACH-000563	0.110838	0.317367	0.571795	0.254428	0.184265	0.201821	0.311913	-0.00466976	-0.152107	28.8689	1.01987	EBC-1	LUSC	0.975946	6.74881	squamous (HNSC, ESCC, LUSC, CESC)
ACH-000305	0.543044	0.199063	0.257893	-0.285151	0.200345	0.242619	0.286556	0.162973	0.406556	38.8369	0.72684	EC-GI-10	ESCA	0.903182	4.54389	squamous (HNSC, ESCC, LUSC, CESC)
ACH-000585	0.136571	0.20313	0.6603	0.45717	0.386376	0.467402	0.409932	0.467294	0.201436	3.31029	0.720373	EPLC-272H	LUSC	0.94591	5.47527	squamous (HNSC, ESCC, LUSC, CESC)
ACH-002045	0.589446	0.0799514	0.330603	-0.258844	0.547188	0.112809	0.334575	-0.0114781	0.0759172	34.8728	-0.210801	HO-1-u-1	HNSC	0.980542	5.91875	squamous (HNSC, ESCC, LUSC, CESC)
ACH-000472	0.223393	0.223438	0.553169	0.329731	0.208719	-0.149511	-0.0745465	-0.160074	-0.448556	-18.427	0.313397	HSC-2	HNSC	0.852067	3.80114	squamous (HNSC, ESCC, LUSC, CESC)
ACH-000858	0.468659	0.150689	0.380652	-0.0880064	0.457833	-0.128086	0.0575626	-0.198502	-0.307319	16.5143	0.453003	KNS-62	LUSC	0.9768	7.27043	squamous (HNSC, ESCC, LUSC, CESC)
ACH-001543	0.279279	0.29727	0.423451	0.126181	0.596686	0.271285	0.405613	0.20367	0.0713156	19.7402	0.0448657	KOSC-2	HNSC	0.959368	6.04247	squamous (HNSC, ESCC, LUSC, CESC)
ACH-000637	0.15253	0.740404	0.107066	-0.633338	-0.0789996	-0.0444874	-0.119561	0.123159	0.0457771	-30.878	0.143893	KYSE-520	ESCA	0.888624	4.79805	squamous (HNSC, ESCC, LUSC, CESC)
ACH-000784	0.410347	0.372987	0.216666	-0.193681	0.0194287	-0.180357	0.0229268	-0.21042	-0.571257	-68.8153	-0.79235	KYSE-70	ESCA	0.969079	6.23586	squamous (HNSC, ESCC, LUSC, CESC)
ACH-000353	0.213032	0.0902768	0.696691	0.48366	0.62047	0.29028	0.665406	0.117177	0.374805	40.2323	0.856754	TE-15	ESCA	0.958271	5.99263	squamous (HNSC, ESCC, LUSC, CESC)
ACH-000647	0.0604646	0.507635	0.431901	-0.0757339	-0.439727	0.201899	-0.201209	0.287347	0.0113803	22.5663	0.264014	TE-1	ESCA	0.896784	4.84022	squamous (HNSC, ESCC, LUSC, CESC)
ACH-000318	0.533107	0.281297	0.185596	-0.347511	0.07765	-0.359309	-0.102967	-0.287503	-0.0347152	15.5614	0.623611	TE-10	ESCA	0.941942	5.26406	squamous (HNSC, ESCC, LUSC, CESC)
ACH-000452	0.00909326	0.94095	0.0499572	-0.890992	0.180223	0.482648	-0.0124273	0.800959	-0.182348	-53.0127	-0.290611	TE-8	ESCA	0.979524	6.78772	squamous (HNSC, ESCC, LUSC, CESC)
ACH-000367	0.0144924	0.832058	0.15345	-0.678608	-1.12655	0.0557827	-0.844571	0.35632	-0.50825	-113.252	-0.105593	NCI-H226	LUSC	0.962398	5.59446	squamous (HNSC, ESCC, LUSC, CESC)
ACH-000717	0.35234	0.401508	0.246152	-0.155357	0.217781	0.441642	0.267499	0.496865	0.481625	58.0782	0.666906	COLO-680N	ESCA	0.939518	5.49859	squamous (HNSC, ESCC, LUSC, CESC)
ACH-001336	0.172581	0.41513	0.412289	-0.00284053	0.0330288	0.0448512	0.0671336	0.0687193	-0.175065	-3.54397	0.392615	Ca-Ski	CESC	0.946861	5.59851	squamous (HNSC, ESCC, LUSC, CESC)
ACH-000207	0.293852	0.270251	0.435896	0.142044	0.305479	0.0590979	0.136492	0.0552735	-0.0833951	17.5012	0.489912	Detroit562	HNSC	0.986475	6.52075	squamous (HNSC, ESCC, LUSC, CESC)
ACH-000778	0.0081862	0.0277604	0.964053	0.936293	0.587293	0.499449	0.837117	0.468585	-0.276108	-4.68228	1.39006	HSC-3	HNSC	0.847492	3.67655	squamous (HNSC, ESCC, LUSC, CESC)
ACH-000546	0.487785	0.322375	0.18984	-0.297946	0.506828	0.162678	-0.0266561	0.127678	0.241787	33.789	-0.296289	HSC-4	HNSC	0.669554	2.64617	squamous (HNSC, ESCC, LUSC, CESC)
ACH-001525	0.825536	0.0899728	0.0844907	-0.741046	0.292653	-0.272611	-0.0375182	-0.302765	0.572888	35.7772	-0.343754	HT-3	CESC	0.938605	5.13715	squamous (HNSC, ESCC, LUSC, CESC)
ACH-000855	0.176987	0.103353	0.71966	0.542673	-0.231103	-0.0989292	0.0205475	-0.115909	-0.0495368	32.5027	0.539738	KYSE-150	ESCA	0.981457	6.12917	squamous (HNSC, ESCC, LUSC, CESC)
ACH-000693	0.162254	0.0955413	0.742205	0.579951	0.478139	-0.0129654	0.406488	-0.192577	-0.454487	0.106361	0.153382	KYSE-180	ESCA	0.93675	4.993	squamous (HNSC, ESCC, LUSC, CESC)
ACH-000873	0.078938	0.75275	0.168312	-0.584438	-0.0426123	-0.176228	-0.303532	-0.0870118	-0.667685	-3.23272	-0.173918	KYSE-270	ESCA	0.973205	5.56571	squamous (HNSC, ESCC, LUSC, CESC)
ACH-000865	0.27947	0.225434	0.495096	0.215625	-0.111748	-0.174329	-0.0315471	-0.336997	-0.49142	-1.25781	-0.354594	KYSE-450	ESCA	0.738358	2.97232	squamous (HNSC, ESCC, LUSC, CESC)
ACH-000824	0.609253	0.142793	0.247955	-0.361298	-0.367997	-0.316852	-0.263084	-0.350771	0.00480763	39.2564	-0.425232	KYSE-510	ESCA	0.960044	5.02292	squamous (HNSC, ESCC, LUSC, CESC)
ACH-000395	0.333788	0.624075	0.042137	-0.581938	-0.837839	-0.67415	-1.0023	-0.715655	-0.828633	-33.1001	-1.68164	NCI-H520	LUSC	0.975448	6.11594	squamous (HNSC, ESCC, LUSC, CESC)
ACH-002029	0.118654	0.142728	0.738619	0.595891	-0.132912	0.0108699	-0.0122643	-0.0235869	-0.116437	7.90397	0.346381	SAS	HNSC	0.809015	3.61584	squamous (HNSC, ESCC, LUSC, CESC)
ACH-000181	0.502252	0.164617	0.333131	-0.169121	0.637251	0.511862	0.658506	0.557159	0.99193	14.3549	0.926677	SCC-9	HNSC	0.739836	3.2539	squamous (HNSC, ESCC, LUSC, CESC)
ACH-000665	0.0112693	0.913265	0.0754656	-0.837799	-0.480782	0.304524	-0.0850695	0.578057	-0.418802	-94.955	0.497022	SK-MES-1	LUSC	0.793636	3.50601	squamous (HNSC, ESCC, LUSC, CESC)
ACH-000679	0.951231	0.0350189	0.0137501	-0.937481	-0.338687	-0.929851	-0.280147	-0.823753	0.331223	53.4805	-0.60883	OE19	ESCA	0.972404	6.44602	squamous (HNSC, ESCC, LUSC, CESC)
ACH-000188	0.0452358	0.234527	0.720237	0.48571	0.797848	0.471701	0.845582	0.47997	-0.23527	-27.8804	0.733846	SCC-25	HNSC	0.923844	4.95894	squamous (HNSC, ESCC, LUSC, CESC)
ACH-000238	0.0708625	0.34749	0.581647	0.234157	0.911942	0.733146	0.990175	0.757329	0.342912	19.9479	1.10097	SCC-4	HNSC	0.951123	5.75497	squamous (HNSC, ESCC, LUSC, CESC)
ACH-000254	0.381815	0.37846	0.239725	-0.14209	0.469668	0.594961	0.65367	0.646627	0.736332	13.28	0.61284	SCC-15	HNSC	0.768427	3.43683	squamous (HNSC, ESCC, LUSC, CESC)
ACH-000832	0.57206	0.0746899	0.35325	-0.21881	0.300934	0.332465	0.419312	0.12466	0.529975	39.2245	0.01729	CAL-27	HNSC	0.932758	4.9408	squamous (HNSC, ESCC, LUSC, CESC)
ACH-000556	0.0281237	0.84431	0.127566	-0.716745	-0.660045	0.0998545	-0.198083	0.386191	-0.199197	-93.9692	-1.20001	SiHa	CESC	0.983949	7.12957	squamous (HNSC, ESCC, LUSC, CESC)
ACH-002020	0.468398	0.386609	0.144993	-0.323404	-0.527151	-0.266714	-0.463562	-0.165177	0.0573641	24.2071	-0.262251	SKG-IIIa	CESC	0.965052	6.47666	squamous (HNSC, ESCC, LUSC, CESC)
ACH-000694	0.932003	0.0259919	0.0420052	-0.889998	0.414978	0.0773622	0.390969	0.00100178	0.942986	47.8923	-0.246781	TE-9	ESCA	0.965844	5.95058	squamous (HNSC, ESCC, LUSC, CESC)
ACH-000488	0.395147	0.0642285	0.540624	0.145476	0.622914	0.0895414	0.551746	-0.0237227	0.259679	32.9516	0.428694	TE-11	ESCA	0.984449	6.31623	squamous (HNSC, ESCC, LUSC, CESC)
ACH-000605	0.441236	0.365483	0.193281	-0.247955	0.103734	-0.381407	-0.213352	-0.362642	-0.478408	14.1742	-0.649869	TE-6	ESCA	0.955673	6.03801	squamous (HNSC, ESCC, LUSC, CESC)
ACH-000794	0.974767	0.0168042	0.0084288	-0.966338	0.165306	-0.287728	0.135009	-0.464407	1.06847	36.7663	-0.0729512	BICR22	HNSC	0.979391	6.69546	squamous (HNSC, ESCC, LUSC, CESC)
ACH-001332	0.650415	0.0464113	0.303174	-0.347241	0.588162	0.0501099	0.439702	-0.0251246	0.656068	24.3718	0.069993	BICR78	HNSC	0.92222	5.14615	squamous (HNSC, ESCC, LUSC, CESC)
ACH-000843	0.0688951	0.0915218	0.839583	0.748061	0.634115	0.116973	0.601453	-0.0987	-0.293821	-5.61213	0.351465	HARA	LUSC	0.947171	5.64506	squamous (HNSC, ESCC, LUSC, CESC)
ACH-000878	0.182707	0.543046	0.274246	-0.2688	-0.806423	-0.190607	-0.646186	-0.107775	-0.292173	-45.9417	-0.0720912	HCC-15	LUSC	0.975451	6.86518	squamous (HNSC, ESCC, LUSC, CESC)
ACH-001360	0.60076	0.201941	0.197299	-0.403462	-0.522541	-0.609659	-0.573202	-0.530015	-0.146417	32.7277	-0.208826	MS751	CESC	0.989202	6.32491	squamous (HNSC, ESCC, LUSC, CESC)
ACH-000894	0.778173	0.136157	0.0856694	-0.692504	-0.430126	-0.227439	-0.365674	-0.371731	0.221267	43.2039	0.11686	NCI-H1869	LUSC	0.904424	4.83927	squamous (HNSC, ESCC, LUSC, CESC)
ACH-001626	0.0909338	0.124384	0.784682	0.660298	1.23107	0.806673	0.833222	0.720606	0.114143	23.9293	0.607189	OSC-20	HNSC	0.918363	5.06867	squamous (HNSC, ESCC, LUSC, CESC)
ACH-000619	0.631955	0.154245	0.213799	-0.418156	0.0100448	0.141728	0.0506997	0.10452	0.425864	43.6044	0.220878	PE-CA-PJ15	HNSC	0.961931	5.78649	squamous (HNSC, ESCC, LUSC, CESC)
ACH-001650	0.186517	0.378196	0.435287	0.0570905	-0.159061	0.161111	-0.0752019	0.295602	-0.149295	-47.6169	0.0209911	SISO	CESC	0.953248	5.28751	squamous (HNSC, ESCC, LUSC, CESC)
ACH-001086	0.0131361	0.942479	0.0443846	-0.898095	-1.14737	-0.25004	-0.951288	0.136342	-0.698265	-108.017	-1.08706	HeLa	CESC	0.986219	6.13568	squamous (HNSC, ESCC, LUSC, CESC)
ACH-001542	0.375717	0.215238	0.409046	0.0333287	0.0824868	-0.105064	0.0271046	-0.148058	-0.245577	0.547302	-0.194187	KON	HNSC	0.978728	6.00091	squamous (HNSC, ESCC, LUSC, CESC)
ACH-000176	0.00741442	0.921961	0.0706247	-0.851336	-1.12262	0.388	-0.439312	0.633374	-0.640848	-110.807	-0.342306	LOU-NH91	LUSC	0.94603	5.41509	squamous (HNSC, ESCC, LUSC, CESC)
ACH-000544	0.437918	0.137332	0.424751	-0.013167	0.185633	-0.414547	-0.0914634	-0.548067	-0.385348	-25.2006	-0.0861713	OE21	ESCA	0.522576	1.57254	squamous (HNSC, ESCC, LUSC, CESC)
ACH-001625	0.047208	0.0296825	0.92311	0.875902	1.04995	0.594784	0.911509	0.528061	0.444748	29.9192	1.19075	OSC-19	HNSC	0.973175	6.0557	squamous (HNSC, ESCC, LUSC, CESC)
ACH-000442	0.0020154	0.955811	0.0421738	-0.913637	-0.736536	0.741257	-0.186484	1.11105	-0.614564	-115.67	-0.122894	RERF-LC-Sq1	LUSC	0.85927	4.60461	squamous (HNSC, ESCC, LUSC, CESC)
ACH-001641	0.152561	0.0323766	0.815063	0.662502	0.914492	0.282828	0.752874	0.169483	0.276103	30.9933	0.652357	SAT	HNSC	0.745313	3.36827	squamous (HNSC, ESCC, LUSC, CESC)
ACH-001227	0.97951	0.00423109	0.016259	-0.963251	0.326911	-0.0426357	0.361627	-0.352502	1.23279	64.2129	-0.385583	SCC90	HNSC	0.810178	3.98388	squamous (HNSC, ESCC, LUSC, CESC)
ACH-000561	0.992957	0.00341534	0.00362724	-0.98933	-0.0240906	-0.342593	-0.109423	-0.554505	0.790937	47.3712	-1.02151	T-T	ESCA	0.916135	4.66297	squamous (HNSC, ESCC, LUSC, CESC)
ACH-000917	0.445391	0.434874	0.119735	-0.325656	-0.120267	-0.0860234	-0.0947372	-0.126607	0.205096	36.9123	-0.145862	TE-4	ESCA	0.986671	6.42747	squamous (HNSC, ESCC, LUSC, CESC)
