## Supplementary material for "Malignant and stromal partial EMT programmes and cetuximab outcome in head and neck cancer": Supplementary_Data_35.xlsx

### Sheet: SD35_cptac_protein
Supplementary Data 35. set	gene	score	rho	p	n	q
hemidesmosome / laminin-332	ITGB4	pEMT_specificity	0.559176	3.17532e-10	108	3.0229e-09
hemidesmosome / laminin-332	ITGB4	P_pEMT_high	0.656749	1.18503e-14	108	3.52546e-13
hemidesmosome / laminin-332	ITGB4	puram_pemt	0.240056	0.0123349	108	0.024262
hemidesmosome / laminin-332	ITGB4	GS76	0.136986	0.157448	108	0.221731
hemidesmosome / laminin-332	ITGB4	hallmark_EMT	-0.0721465	0.45808	108	0.550622
hemidesmosome / laminin-332	ITGB4	KS	-0.114588	0.237652	108	0.31776
hemidesmosome / laminin-332	ITGB4	MLR_mu	0.0531786	0.58465	108	0.661669
hemidesmosome / laminin-332	ITGA3	pEMT_specificity	0.555689	4.30696e-10	108	3.94253e-09
hemidesmosome / laminin-332	ITGA3	P_pEMT_high	0.662418	5.82746e-15	108	1.98134e-13
hemidesmosome / laminin-332	ITGA3	puram_pemt	0.361742	0.000119715	108	0.000327497
hemidesmosome / laminin-332	ITGA3	GS76	0.0216068	0.824347	108	0.868118
hemidesmosome / laminin-332	ITGA3	hallmark_EMT	0.0343346	0.724263	108	0.776462
hemidesmosome / laminin-332	ITGA3	KS	0.0763859	0.432021	108	0.527288
hemidesmosome / laminin-332	ITGA3	MLR_mu	0.277059	0.00369814	108	0.0081496
hemidesmosome / laminin-332	ITGA6	pEMT_specificity	0.524412	5.70435e-09	108	3.95878e-08
hemidesmosome / laminin-332	ITGA6	P_pEMT_high	0.613421	1.69166e-12	108	2.70037e-11
hemidesmosome / laminin-332	ITGA6	puram_pemt	0.194585	0.0435925	108	0.0774255
hemidesmosome / laminin-332	ITGA6	GS76	0.141111	0.145198	108	0.206929
hemidesmosome / laminin-332	ITGA6	hallmark_EMT	-0.119609	0.217583	108	0.294231
hemidesmosome / laminin-332	ITGA6	KS	-0.131394	0.175265	108	0.241116
hemidesmosome / laminin-332	ITGA6	MLR_mu	0.0529023	0.586606	108	0.661669
hemidesmosome / laminin-332	COL17A1	pEMT_specificity	0.532253	3.05913e-09	108	2.20628e-08
hemidesmosome / laminin-332	COL17A1	P_pEMT_high	0.633218	1.93132e-13	108	4.17868e-12
hemidesmosome / laminin-332	COL17A1	puram_pemt	0.385702	3.74983e-05	108	0.000114418
hemidesmosome / laminin-332	COL17A1	GS76	0.074995	0.440476	108	0.534864
hemidesmosome / laminin-332	COL17A1	hallmark_EMT	0.0674021	0.488246	108	0.577949
hemidesmosome / laminin-332	COL17A1	KS	0.0653825	0.501401	108	0.587849
hemidesmosome / laminin-332	COL17A1	MLR_mu	0.166767	0.0845228	108	0.132345
hemidesmosome / laminin-332	LAMA3	pEMT_specificity	0.426344	4.21103e-06	108	1.51852e-05
hemidesmosome / laminin-332	LAMA3	P_pEMT_high	0.523793	5.98807e-09	108	3.95878e-08
hemidesmosome / laminin-332	LAMA3	puram_pemt	0.543228	1.24457e-09	108	1.05788e-08
hemidesmosome / laminin-332	LAMA3	GS76	-0.0542933	0.576791	108	0.656824
hemidesmosome / laminin-332	LAMA3	hallmark_EMT	0.28348	0.00294938	108	0.0066222
hemidesmosome / laminin-332	LAMA3	KS	0.168129	0.0819783	108	0.130072
hemidesmosome / laminin-332	LAMA3	MLR_mu	0.220441	0.0218764	108	0.0406763
hemidesmosome / laminin-332	LAMB3	pEMT_specificity	0.453304	8.37363e-07	108	3.6906e-06
hemidesmosome / laminin-332	LAMB3	P_pEMT_high	0.54077	1.52656e-09	108	1.21107e-08
hemidesmosome / laminin-332	LAMB3	puram_pemt	0.606019	3.665e-12	108	4.84595e-11
hemidesmosome / laminin-332	LAMB3	GS76	-0.0797965	0.411686	108	0.509957
hemidesmosome / laminin-332	LAMB3	hallmark_EMT	0.376757	5.84599e-05	108	0.000169676
hemidesmosome / laminin-332	LAMB3	KS	0.162337	0.0932348	108	0.142243
hemidesmosome / laminin-332	LAMB3	MLR_mu	0.162813	0.0922652	108	0.141672
hemidesmosome / laminin-332	LAMC2	pEMT_specificity	0.480218	1.44576e-07	108	7.82026e-07
hemidesmosome / laminin-332	LAMC2	P_pEMT_high	0.560271	2.88319e-10	108	2.85917e-09
hemidesmosome / laminin-332	LAMC2	puram_pemt	0.606981	3.31833e-12	108	4.69167e-11
hemidesmosome / laminin-332	LAMC2	GS76	-0.0580468	0.550691	108	0.633162
hemidesmosome / laminin-332	LAMC2	hallmark_EMT	0.36622	9.70311e-05	108	0.000271687
hemidesmosome / laminin-332	LAMC2	KS	0.139244	0.150651	108	0.213422
hemidesmosome / laminin-332	LAMC2	MLR_mu	0.149609	0.122249	108	0.178499
hemidesmosome / laminin-332	DST	pEMT_specificity	0.490268	7.21183e-08	108	4.23431e-07
hemidesmosome / laminin-332	DST	P_pEMT_high	0.564511	1.97807e-10	108	2.04688e-09
hemidesmosome / laminin-332	DST	puram_pemt	0.496137	4.75499e-08	108	2.97813e-07
hemidesmosome / laminin-332	DST	GS76	0.0118799	0.902877	108	0.934282
hemidesmosome / laminin-332	DST	hallmark_EMT	0.236589	0.0136938	108	0.026497
hemidesmosome / laminin-332	DST	KS	0.177599	0.0659402	108	0.108233
hemidesmosome / laminin-332	DST	MLR_mu	0.231701	0.0158295	108	0.0303824
hemidesmosome / laminin-332	PLEC	pEMT_specificity	0.376166	6.0172e-05	108	0.000172541
hemidesmosome / laminin-332	PLEC	P_pEMT_high	0.432545	2.93975e-06	108	1.0764e-05
hemidesmosome / laminin-332	PLEC	puram_pemt	0.453971	8.03137e-07	108	3.66947e-06
hemidesmosome / laminin-332	PLEC	GS76	-0.0313337	0.747514	108	0.794234
hemidesmosome / laminin-332	PLEC	hallmark_EMT	0.257824	0.00706191	108	0.0148737
hemidesmosome / laminin-332	PLEC	KS	0.242886	0.0113149	108	0.0224412
hemidesmosome / laminin-332	PLEC	MLR_mu	0.313565	0.000951459	108	0.00233451
EGFR family receptor	EGFR	pEMT_specificity	0.371183	7.6594e-05	108	0.000217016
EGFR family receptor	EGFR	P_pEMT_high	0.446531	1.27305e-06	108	5.16235e-06
EGFR family receptor	EGFR	puram_pemt	0.297989	0.00173479	108	0.00397001
EGFR family receptor	EGFR	GS76	0.0808254	0.405663	108	0.508146
EGFR family receptor	EGFR	hallmark_EMT	0.16166	0.0946253	108	0.143445
EGFR family receptor	EGFR	KS	-0.0492059	0.613054	108	0.672381
EGFR family receptor	EGFR	MLR_mu	0.0138996	0.886468	108	0.921307
EGFR family receptor	ERBB2	pEMT_specificity	-0.0280564	0.773167	108	0.817839
EGFR family receptor	ERBB2	P_pEMT_high	-0.0317052	0.744623	108	0.794234
EGFR family receptor	ERBB2	puram_pemt	-0.192394	0.0460617	108	0.080608
EGFR family receptor	ERBB2	GS76	0.437871	2.14688e-06	108	8.11044e-06
EGFR family receptor	ERBB2	hallmark_EMT	-0.200606	0.0373689	108	0.0673773
EGFR family receptor	ERBB2	KS	-0.417598	6.90722e-06	108	2.38249e-05
EGFR family receptor	ERBB2	MLR_mu	-0.309478	0.00111739	108	0.0026755
EGFR family receptor	ERBB3	pEMT_specificity	0.081624	0.460442	84	0.550679
EGFR family receptor	ERBB3	P_pEMT_high	0.05854	0.596845	84	0.666897
EGFR family receptor	ERBB3	puram_pemt	-0.256292	0.018612	84	0.0350511
EGFR family receptor	ERBB3	GS76	0.381047	0.000348979	84	0.000902795
EGFR family receptor	ERBB3	hallmark_EMT	-0.300071	0.00555078	84	0.0119017
EGFR family receptor	ERBB3	KS	-0.385016	0.000298824	84	0.000781539
EGFR family receptor	ERBB3	MLR_mu	-0.219702	0.044639	84	0.078697
fibrillar collagen / stroma	COL1A1	pEMT_specificity	-0.0846838	0.383544	108	0.48555
fibrillar collagen / stroma	COL1A1	P_pEMT_high	-0.0823592	0.396781	108	0.499651
fibrillar collagen / stroma	COL1A1	puram_pemt	0.490106	7.2944e-08	108	4.23431e-07
fibrillar collagen / stroma	COL1A1	GS76	-0.16629	0.0854273	108	0.132887
fibrillar collagen / stroma	COL1A1	hallmark_EMT	0.614546	1.5016e-12	108	2.70037e-11
fibrillar collagen / stroma	COL1A1	KS	0.39581	2.23503e-05	108	7.18834e-05
fibrillar collagen / stroma	COL1A1	MLR_mu	0.225957	0.0187037	108	0.0350511
fibrillar collagen / stroma	COL1A2	pEMT_specificity	-0.113607	0.241721	108	0.321394
fibrillar collagen / stroma	COL1A2	P_pEMT_high	-0.112969	0.244393	108	0.323142
fibrillar collagen / stroma	COL1A2	puram_pemt	0.451513	9.36269e-07	108	4.05149e-06
fibrillar collagen / stroma	COL1A2	GS76	-0.171902	0.0752506	108	0.121011
fibrillar collagen / stroma	COL1A2	hallmark_EMT	0.606886	3.35119e-12	108	4.69167e-11
fibrillar collagen / stroma	COL1A2	KS	0.378509	5.36425e-05	108	0.000157616
fibrillar collagen / stroma	COL1A2	MLR_mu	0.204683	0.0335923	108	0.0614997
fibrillar collagen / stroma	COL3A1	pEMT_specificity	-0.0518544	0.594051	108	0.666897
fibrillar collagen / stroma	COL3A1	P_pEMT_high	-0.038374	0.69336	108	0.75009
fibrillar collagen / stroma	COL3A1	puram_pemt	0.580154	4.69861e-11	108	5.37799e-10
fibrillar collagen / stroma	COL3A1	GS76	-0.189078	0.0500177	108	0.0850301
fibrillar collagen / stroma	COL3A1	hallmark_EMT	0.70768	1.10301e-17	108	8.75055e-16
fibrillar collagen / stroma	COL3A1	KS	0.434365	2.64198e-06	108	9.82487e-06
fibrillar collagen / stroma	COL3A1	MLR_mu	0.229243	0.0170087	108	0.0323845
fibrillar collagen / stroma	COL5A1	pEMT_specificity	0.0465003	0.632735	108	0.690784
fibrillar collagen / stroma	COL5A1	P_pEMT_high	0.0501491	0.606256	108	0.671112
fibrillar collagen / stroma	COL5A1	puram_pemt	0.647918	3.47586e-14	108	8.27256e-13
fibrillar collagen / stroma	COL5A1	GS76	-0.164175	0.0895363	108	0.138374
fibrillar collagen / stroma	COL5A1	hallmark_EMT	0.732125	2.21484e-19	108	2.63566e-17
fibrillar collagen / stroma	COL5A1	KS	0.414702	8.11262e-06	108	2.71944e-05
fibrillar collagen / stroma	COL5A1	MLR_mu	0.237094	0.0134882	108	0.026313
fibrillar collagen / stroma	COL5A2	pEMT_specificity	-0.00989835	0.919017	108	0.946866
fibrillar collagen / stroma	COL5A2	P_pEMT_high	0.016005	0.869413	108	0.911543
fibrillar collagen / stroma	COL5A2	puram_pemt	0.580049	4.74528e-11	108	5.37799e-10
fibrillar collagen / stroma	COL5A2	GS76	-0.191041	0.0476434	108	0.0817313
fibrillar collagen / stroma	COL5A2	hallmark_EMT	0.678004	7.6305e-16	108	3.02677e-14
fibrillar collagen / stroma	COL5A2	KS	0.389989	3.01713e-05	108	9.57435e-05
fibrillar collagen / stroma	COL5A2	MLR_mu	0.248954	0.00937283	108	0.0193977
fibrillar collagen / stroma	COL6A1	pEMT_specificity	-0.00242933	0.980093	108	0.988399
fibrillar collagen / stroma	COL6A1	P_pEMT_high	-0.0794821	0.413537	108	0.509957
fibrillar collagen / stroma	COL6A1	puram_pemt	0.350958	0.000196089	108	0.000518546
fibrillar collagen / stroma	COL6A1	GS76	-0.382187	4.47161e-05	108	0.000134714
fibrillar collagen / stroma	COL6A1	hallmark_EMT	0.454533	7.75325e-07	108	3.61818e-06
fibrillar collagen / stroma	COL6A1	KS	0.46366	4.33605e-07	108	2.10608e-06
fibrillar collagen / stroma	COL6A1	MLR_mu	0.364448	0.000105482	108	0.000291916
fibrillar collagen / stroma	COL6A2	pEMT_specificity	-0.0152238	0.875734	108	0.914144
fibrillar collagen / stroma	COL6A2	P_pEMT_high	-0.077853	0.423204	108	0.519189
fibrillar collagen / stroma	COL6A2	puram_pemt	0.322949	0.000652121	108	0.00163373
fibrillar collagen / stroma	COL6A2	GS76	-0.379557	5.09424e-05	108	0.000151554
fibrillar collagen / stroma	COL6A2	hallmark_EMT	0.409595	1.07341e-05	108	3.54822e-05
fibrillar collagen / stroma	COL6A2	KS	0.453695	8.17152e-07	108	3.66947e-06
fibrillar collagen / stroma	COL6A2	MLR_mu	0.360161	0.000128841	108	0.000348457
fibrillar collagen / stroma	COL6A3	pEMT_specificity	0.00251508	0.97939	108	0.988399
fibrillar collagen / stroma	COL6A3	P_pEMT_high	-0.0502348	0.60564	108	0.671112
fibrillar collagen / stroma	COL6A3	puram_pemt	0.334296	0.000406276	108	0.00103972
fibrillar collagen / stroma	COL6A3	GS76	-0.389399	3.10943e-05	108	9.73741e-05
fibrillar collagen / stroma	COL6A3	hallmark_EMT	0.440986	1.78188e-06	108	6.84014e-06
fibrillar collagen / stroma	COL6A3	KS	0.457753	6.32805e-07	108	3.01215e-06
fibrillar collagen / stroma	COL6A3	MLR_mu	0.388446	3.26389e-05	108	0.000100884
fibrillar collagen / stroma	FN1	pEMT_specificity	0.183353	0.057509	108	0.0957142
fibrillar collagen / stroma	FN1	P_pEMT_high	0.17354	0.0724703	108	0.117333
fibrillar collagen / stroma	FN1	puram_pemt	0.679461	6.26917e-16	108	2.98412e-14
fibrillar collagen / stroma	FN1	GS76	-0.158964	0.100332	108	0.150182
fibrillar collagen / stroma	FN1	hallmark_EMT	0.740804	4.98123e-20	108	1.18553e-17
fibrillar collagen / stroma	FN1	KS	0.355988	0.000156115	108	0.000417476
fibrillar collagen / stroma	FN1	MLR_mu	0.201406	0.0366009	108	0.0664962
fibrillar collagen / stroma	THBS1	pEMT_specificity	0.284699	0.00282368	108	0.00640033
fibrillar collagen / stroma	THBS1	P_pEMT_high	0.304086	0.00137664	108	0.00318096
fibrillar collagen / stroma	THBS1	puram_pemt	0.547715	8.53581e-10	108	7.52416e-09
fibrillar collagen / stroma	THBS1	GS76	-0.191879	0.046658	108	0.0810555
fibrillar collagen / stroma	THBS1	hallmark_EMT	0.4858	9.85185e-08	108	5.45288e-07
fibrillar collagen / stroma	THBS1	KS	0.244515	0.0107617	108	0.0217058
fibrillar collagen / stroma	THBS1	MLR_mu	0.243619	0.0110628	108	0.0221256
fibrillar collagen / stroma	THBS2	pEMT_specificity	0.0439471	0.651546	108	0.708072
fibrillar collagen / stroma	THBS2	P_pEMT_high	0.036059	0.711013	108	0.765707
fibrillar collagen / stroma	THBS2	puram_pemt	0.57762	5.96134e-11	108	6.44909e-10
fibrillar collagen / stroma	THBS2	GS76	-0.170549	0.07761	108	0.123968
fibrillar collagen / stroma	THBS2	hallmark_EMT	0.704326	1.82757e-17	108	1.0874e-15
fibrillar collagen / stroma	THBS2	KS	0.416922	7.1726e-06	108	2.43868e-05
fibrillar collagen / stroma	THBS2	MLR_mu	0.246954	0.00997791	108	0.0202969
fibrillar collagen / stroma	MMP2	pEMT_specificity	-0.134118	0.166407	108	0.230598
fibrillar collagen / stroma	MMP2	P_pEMT_high	-0.166871	0.0843249	108	0.132345
fibrillar collagen / stroma	MMP2	puram_pemt	0.450284	1.01044e-06	108	4.29438e-06
fibrillar collagen / stroma	MMP2	GS76	-0.279202	0.00343112	108	0.00763184
fibrillar collagen / stroma	MMP2	hallmark_EMT	0.613364	1.70192e-12	108	2.70037e-11
fibrillar collagen / stroma	MMP2	KS	0.446445	1.27974e-06	108	5.16235e-06
fibrillar collagen / stroma	MMP2	MLR_mu	0.262035	0.0061533	108	0.0130758
fibrillar collagen / stroma	TAGLN	pEMT_specificity	-0.0798632	0.411294	108	0.509957
fibrillar collagen / stroma	TAGLN	P_pEMT_high	-0.136405	0.159234	108	0.222927
fibrillar collagen / stroma	TAGLN	puram_pemt	0.447341	1.21143e-06	108	5.05827e-06
fibrillar collagen / stroma	TAGLN	GS76	-0.332343	0.000441325	108	0.0011174
fibrillar collagen / stroma	TAGLN	hallmark_EMT	0.618271	1.00826e-12	108	1.99971e-11
fibrillar collagen / stroma	TAGLN	KS	0.473225	2.31533e-07	108	1.22455e-06
fibrillar collagen / stroma	TAGLN	MLR_mu	0.309231	0.00112825	108	0.0026755
classical mesenchymal	VIM	pEMT_specificity	-0.183801	0.0568918	108	0.0954135
classical mesenchymal	VIM	P_pEMT_high	-0.256643	0.00733727	108	0.0153182
classical mesenchymal	VIM	puram_pemt	0.311536	0.00103081	108	0.00250339
classical mesenchymal	VIM	GS76	-0.585917	2.71343e-11	108	3.39893e-10
classical mesenchymal	VIM	hallmark_EMT	0.488534	8.14416e-08	108	4.61502e-07
classical mesenchymal	VIM	KS	0.651005	2.39593e-14	108	6.3359e-13
classical mesenchymal	VIM	MLR_mu	0.441463	1.73155e-06	108	6.75587e-06
classical mesenchymal	CDH2	pEMT_specificity	-0.00155561	0.990837	57	0.990837
classical mesenchymal	CDH2	P_pEMT_high	-0.00356495	0.979003	57	0.988399
classical mesenchymal	CDH2	puram_pemt	0.088994	0.510337	57	0.595393
classical mesenchymal	CDH2	GS76	-0.204498	0.127035	57	0.184356
classical mesenchymal	CDH2	hallmark_EMT	0.176627	0.188738	57	0.258159
classical mesenchymal	CDH2	KS	0.163015	0.225667	57	0.303439
classical mesenchymal	CDH2	MLR_mu	0.249806	0.0609251	57	0.100696
classical mesenchymal	ZEB1	pEMT_specificity	-0.159631	0.120292	96	0.176725
classical mesenchymal	ZEB1	P_pEMT_high	-0.185825	0.0698819	96	0.113917
classical mesenchymal	ZEB1	puram_pemt	0.284509	0.00496343	96	0.0107391
classical mesenchymal	ZEB1	GS76	-0.468095	1.51584e-06	96	6.01281e-06
classical mesenchymal	ZEB1	hallmark_EMT	0.442051	6.51315e-06	96	2.2796e-05
classical mesenchymal	ZEB1	KS	0.551194	5.9043e-09	96	3.95878e-08
classical mesenchymal	ZEB1	MLR_mu	0.336584	0.000799304	96	0.00198161
classical mesenchymal	SNAI2	pEMT_specificity	0.169511	0.0969373	97	0.14602
classical mesenchymal	SNAI2	P_pEMT_high	0.193983	0.0569274	97	0.0954135
classical mesenchymal	SNAI2	puram_pemt	0.108195	0.291479	97	0.379083
classical mesenchymal	SNAI2	GS76	-0.00334	0.974098	97	0.988399
classical mesenchymal	SNAI2	hallmark_EMT	0.131588	0.198867	97	0.27046
classical mesenchymal	SNAI2	KS	0.00767936	0.94049	97	0.964813
classical mesenchymal	SNAI2	MLR_mu	0.0522565	0.611213	97	0.672381
basal keratin	KRT5	pEMT_specificity	0.424676	4.63257e-06	108	1.6456e-05
basal keratin	KRT5	P_pEMT_high	0.498995	3.87093e-08	108	2.48995e-07
basal keratin	KRT5	puram_pemt	0.0670496	0.490528	108	0.577949
basal keratin	KRT5	GS76	0.274115	0.00409516	108	0.00894173
basal keratin	KRT5	hallmark_EMT	-0.194957	0.0431849	108	0.0772783
basal keratin	KRT5	KS	-0.0866368	0.372631	108	0.474257
basal keratin	KRT5	MLR_mu	0.0900855	0.353829	108	0.452748
basal keratin	KRT6A	pEMT_specificity	0.401355	1.67057e-05	108	5.44652e-05
basal keratin	KRT6A	P_pEMT_high	0.472148	2.48711e-07	108	1.28681e-06
basal keratin	KRT6A	puram_pemt	0.134042	0.16665	108	0.230598
basal keratin	KRT6A	GS76	0.306849	0.00123767	108	0.00288789
basal keratin	KRT6A	hallmark_EMT	-0.109539	0.259101	108	0.340697
basal keratin	KRT6A	KS	-0.0543504	0.576389	108	0.656824
basal keratin	KRT6A	MLR_mu	0.10106	0.298017	108	0.385478
basal keratin	KRT14	pEMT_specificity	0.464898	4.00201e-07	108	1.98433e-06
basal keratin	KRT14	P_pEMT_high	0.53553	2.34654e-09	108	1.74524e-08
basal keratin	KRT14	puram_pemt	0.156068	0.106759	108	0.157817
basal keratin	KRT14	GS76	0.216087	0.0246965	108	0.045564
basal keratin	KRT14	hallmark_EMT	-0.106529	0.2725	108	0.356347
basal keratin	KRT14	KS	0.0011718	0.990397	108	0.990837
basal keratin	KRT14	MLR_mu	0.147275	0.128254	108	0.184997
basal keratin	KRT17	pEMT_specificity	0.493612	5.69359e-08	108	3.47455e-07
basal keratin	KRT17	P_pEMT_high	0.536978	2.08519e-09	108	1.60089e-08
basal keratin	KRT17	puram_pemt	0.156868	0.104951	108	0.156115
basal keratin	KRT17	GS76	0.247849	0.00970295	108	0.0199078
basal keratin	KRT17	hallmark_EMT	-0.0627912	0.518545	108	0.599096
basal keratin	KRT17	KS	-0.0743853	0.444212	108	0.536662
basal keratin	KRT17	MLR_mu	0.0674307	0.488061	108	0.577949
basal keratin	SFN	pEMT_specificity	0.46607	3.7086e-07	108	1.87797e-06
basal keratin	SFN	P_pEMT_high	0.542494	1.32301e-09	108	1.08578e-08
basal keratin	SFN	puram_pemt	0.190965	0.0477338	108	0.0817313
basal keratin	SFN	GS76	0.309069	0.0011354	108	0.0026755
basal keratin	SFN	hallmark_EMT	-0.100594	0.300265	108	0.386287
basal keratin	SFN	KS	-0.0628197	0.518355	108	0.599096
basal keratin	SFN	MLR_mu	0.145389	0.13327	108	0.191074
