## Supplementary material for "Malignant and stromal partial EMT programmes and cetuximab outcome in head and neck cancer": Supplementary_Data_37.xlsx

### Sheet: SD37_cptac_pathway_perm
Supplementary Data 37. set	n_sites	mean_rho	null_mean	null_sd	z	p_permutation	n_permutations
EGFR/MAPK cascade	105	0.0297378	0.000376314	0.0241249	1.21706	0.2165	2000
