## Supplementary material for "Malignant and stromal partial EMT programmes and cetuximab outcome in head and neck cancer": Supplementary_Data_38.xlsx

### Sheet: SD38_cox_models
Supplementary Data 38. Cox proportional-hazards models for overall survival in TCGA-HNSC primaries (pEMT specificity per unit, site reference oropharynx).
model	covariate	coef	HR	HR_low_95	HR_up_95	p_value	n	events	c_index
M1 univariable	pEMT_specificity	0.2981	1.3473	1.0961	1.656	0.0046	519	221	0.5609
M2 adjusted (stage, age, site, HPV)	pEMT_specificity	0.2773	1.3195	1.0423	1.6704	0.0212	424	178	0.6295
M2 adjusted (stage, age, site, HPV)	stage_num	0.4724	1.6038	1.3219	1.946	0	424	178	0.6295
M2 adjusted (stage, age, site, HPV)	age	0.025	1.0253	1.0108	1.0401	0.0006	424	178	0.6295
M2 adjusted (stage, age, site, HPV)	hpv_positive	-0.5911	0.5537	0.2905	1.0556	0.0726	424	178	0.6295
M2 adjusted (stage, age, site, HPV)	site_oral_cavity	-0.2091	0.8113	0.422	1.5598	0.5307	424	178	0.6295
M2 adjusted (stage, age, site, HPV)	site_larynx_hypopharynx	-0.6515	0.5212	0.2538	1.0705	0.076	424	178	0.6295
M3 sensitivity (M2 + pack-years)	pEMT_specificity	0.2909	1.3376	0.9339	1.9157	0.1125	231	87	0.6518
M3 sensitivity (M2 + pack-years)	stage_num	0.4324	1.541	1.1523	2.0607	0.0035	231	87	0.6518
M3 sensitivity (M2 + pack-years)	age	-0.0063	0.9937	0.9713	1.0167	0.5884	231	87	0.6518
M3 sensitivity (M2 + pack-years)	hpv_positive	-0.6839	0.5046	0.1952	1.3047	0.1582	231	87	0.6518
M3 sensitivity (M2 + pack-years)	pack_years	0.0015	1.0015	0.995	1.008	0.6589	231	87	0.6518
M3 sensitivity (M2 + pack-years)	site_oral_cavity	0.0258	1.0262	0.417	2.5255	0.9552	231	87	0.6518
M3 sensitivity (M2 + pack-years)	site_larynx_hypopharynx	-0.6584	0.5177	0.1877	1.4278	0.2034	231	87	0.6518

### Sheet: SD38b_cv_cindex
Supplementary Data 38b. Repeated 5-fold cross-validated concordance index of the clinical model with and without pEMT specificity.
model	n	cv_c_index_mean	cv_c_index_sd	n_folds
clinical (stage, age, site, HPV)	424	0.6096	0.0465	100
clinical + pEMT specificity	424	0.6164	0.0471	100
pEMT specificity alone	424	0.5549	0.0493	100

### Sheet: SD38c_km_logrank
Supplementary Data 38c. Log-rank test across pEMT specificity tertiles (Kaplan-Meier, Figure 4b).
test	n	events	test_statistic	p_value	deaths_low	deaths_mid	deaths_high	n_low	n_mid	n_high
multivariate log-rank by pEMT specificity tertile	519	221	9.2138	0.01	65	67	89	173	173	173
