## Supplementary material for "Malignant and stromal partial EMT programmes and cetuximab outcome in head and neck cancer": Supplementary_Data_39.xlsx

### Sheet: SD39_survival_meta
Supplementary Data 39. Random-effects (DerSimonian-Laird) meta-analysis of the adjusted hazard ratio per SD across TCGA-HNSC, GSE41613, CPTAC-3 and GSE65858, for every score: pooled HR, 95% CI, Cochran's Q, I-squared and tau-squared.
score	label	k_cohorts	total_n	total_events	HR	CI_low	CI_up	p_value	Q	df	p_heterogeneity	I2_percent	tau2
pEMT_specificity	pEMT specificity	4	869	350	1.249	1.026	1.521	0.0267	8.32	3	0.0399	63.9	0.0249
GS76	76GS	4	869	350	0.891	0.752	1.056	0.1835	6.19	3	0.1027	51.5	0.0153
KS	KS (Tan)	4	869	350	1.099	0.948	1.273	0.2096	5.03	3	0.1693	40.4	0.0091
hallmark_EMT	Hallmark EMT	4	869	350	1.125	1.003	1.262	0.0446	3.32	3	0.345	9.6	0.0015
puram_pemt	Puram pEMT	4	869	350	1.225	1.087	1.381	0.0009	3.11	3	0.3752	3.5	0.0006
MLR_mu	MLR	4	869	350	1.065	0.911	1.246	0.4286	4.51	3	0.2116	33.4	0.0086

### Sheet: SD39b_survival_meta_hk
Supplementary Data 39b. Random-effects pooling of the per-cohort hazard ratios per SD (log HR and SE from Supplementary Data 3f and Supplementary Data 39c) across TCGA-HNSC, GSE41613, CPTAC-3 and GSE65858, univariable and adjusted, with every cohort left out in turn. HR uses the DerSimonian-Laird between-cohort variance. DL_low, DL_up and DL_p are the DerSimonian-Laird interval and p-value. HK_lo…
score	label	model	cohort_left_out	k	HR	DL_low	DL_up	DL_p	HK_low	HK_up	HK_p	I2_percent	tau2
pEMT_specificity	pEMT specificity	adjusted	none	4	1.249	1.026	1.521	0.02669	0.8793	1.775	0.137	63.94	0.02492
pEMT_specificity	pEMT specificity	adjusted	CPTAC_HNSCC	3	1.261	0.9764	1.627	0.07565	0.6495	2.446	0.2719	75.9	0.03793
pEMT_specificity	pEMT specificity	adjusted	GSE41613	3	1.148	1.024	1.286	0.01817	0.9256	1.423	0.1104	0	0
pEMT_specificity	pEMT specificity	adjusted	GSE65858	3	1.347	1.06	1.711	0.0147	0.7941	2.285	0.1361	62.95	0.02805
pEMT_specificity	pEMT specificity	adjusted	TCGA-HNSC	3	1.295	0.9332	1.796	0.1222	0.6454	2.597	0.2516	75.56	0.06291
pEMT_specificity	pEMT specificity	univariable	none	4	1.21	1.054	1.389	0.006824	0.9564	1.53	0.08183	37.78	0.007511
pEMT_specificity	pEMT specificity	univariable	CPTAC_HNSCC	3	1.209	1.009	1.449	0.03949	0.7744	1.888	0.2081	58.01	0.01473
pEMT_specificity	pEMT specificity	univariable	GSE41613	3	1.164	1.049	1.291	0.004112	0.9377	1.445	0.09426	0	0
pEMT_specificity	pEMT specificity	univariable	GSE65858	3	1.259	1.115	1.421	0.0001928	0.9661	1.64	0.06457	8.394	0.001308
pEMT_specificity	pEMT specificity	univariable	TCGA-HNSC	3	1.229	0.9676	1.562	0.09095	0.7413	2.039	0.2211	58.5	0.02614
puram_pemt	Puram pEMT	adjusted	none	4	1.225	1.087	1.381	0.0008664	1.01	1.487	0.04444	3.509	0.0005901
puram_pemt	Puram pEMT	adjusted	CPTAC_HNSCC	3	1.254	1.07	1.471	0.005239	0.8844	1.779	0.108	33.7	0.006884
puram_pemt	Puram pEMT	adjusted	GSE41613	3	1.175	1.035	1.333	0.01247	1.009	1.367	0.04487	0	0
puram_pemt	Puram pEMT	adjusted	GSE65858	3	1.233	1.03	1.477	0.02257	0.8361	1.819	0.1461	32.59	0.008872
puram_pemt	Puram pEMT	adjusted	TCGA-HNSC	3	1.321	1.119	1.561	0.001031	0.9652	1.809	0.06229	0	0
puram_pemt	Puram pEMT	univariable	none	4	1.274	1.152	1.41	2.673e-06	1.145	1.418	0.005454	0	0
puram_pemt	Puram pEMT	univariable	CPTAC_HNSCC	3	1.275	1.147	1.418	7.198e-06	1.06	1.534	0.02995	0	0
puram_pemt	Puram pEMT	univariable	GSE41613	3	1.248	1.119	1.392	6.736e-05	1.143	1.362	0.008329	0	0
puram_pemt	Puram pEMT	univariable	GSE65858	3	1.265	1.129	1.418	5.293e-05	1.043	1.535	0.03467	0	0
puram_pemt	Puram pEMT	univariable	TCGA-HNSC	3	1.342	1.152	1.562	0.0001523	1.14	1.578	0.01612	0	0
hallmark_EMT	Hallmark EMT	adjusted	none	4	1.125	1.003	1.262	0.04458	0.9344	1.355	0.1367	9.6	0.001447
hallmark_EMT	Hallmark EMT	adjusted	CPTAC_HNSCC	3	1.154	1.006	1.323	0.04055	0.8626	1.543	0.1687	25.36	0.003913
hallmark_EMT	Hallmark EMT	adjusted	GSE41613	3	1.093	0.9681	1.235	0.1506	0.8373	1.428	0.2868	5.426	0.0007442
hallmark_EMT	Hallmark EMT	adjusted	GSE65858	3	1.086	0.9597	1.228	0.1911	0.8279	1.424	0.3215	2.423	0.000371
hallmark_EMT	Hallmark EMT	adjusted	TCGA-HNSC	3	1.201	1.031	1.399	0.01888	0.8746	1.649	0.1309	0	0
hallmark_EMT	Hallmark EMT	univariable	none	4	1.19	1.078	1.313	0.0005382	1.03	1.374	0.03113	0	0
hallmark_EMT	Hallmark EMT	univariable	CPTAC_HNSCC	3	1.205	1.079	1.346	0.0009393	0.9482	1.531	0.0788	7.912	0.0008726
hallmark_EMT	Hallmark EMT	univariable	GSE41613	3	1.169	1.051	1.299	0.003847	0.9468	1.443	0.08598	0	0
hallmark_EMT	Hallmark EMT	univariable	GSE65858	3	1.157	1.035	1.293	0.01037	0.9492	1.409	0.08688	0	0
hallmark_EMT	Hallmark EMT	univariable	TCGA-HNSC	3	1.27	1.097	1.469	0.001346	1.008	1.599	0.04687	0	0
KS	KS (Tan)	adjusted	none	4	1.099	0.9483	1.273	0.2098	0.8663	1.394	0.2963	40.42	0.009072
KS	KS (Tan)	adjusted	CPTAC_HNSCC	3	1.137	0.9631	1.343	0.1294	0.8069	1.603	0.2482	48.72	0.01059
KS	KS (Tan)	adjusted	GSE41613	3	1.069	0.8872	1.289	0.4813	0.7058	1.62	0.5591	51.82	0.0141
KS	KS (Tan)	adjusted	GSE65858	3	1.036	0.9108	1.179	0.5876	0.7795	1.378	0.6434	8.17	0.001287
KS	KS (Tan)	adjusted	TCGA-HNSC	3	1.162	0.966	1.398	0.1111	0.7652	1.765	0.2619	31.35	0.008442
MLR_mu	MLR-EMT	adjusted	none	4	1.065	0.9108	1.246	0.4285	0.8312	1.366	0.4763	33.44	0.008592
MLR_mu	MLR-EMT	adjusted	CPTAC_HNSCC	3	1.1	0.906	1.336	0.3351	0.7332	1.651	0.4178	50.33	0.01486
MLR_mu	MLR-EMT	adjusted	GSE41613	3	1.019	0.8656	1.2	0.819	0.7171	1.449	0.8372	26.77	0.005843
MLR_mu	MLR-EMT	adjusted	GSE65858	3	1.02	0.8495	1.224	0.8355	0.683	1.522	0.8548	31.24	0.008594
MLR_mu	MLR-EMT	adjusted	TCGA-HNSC	3	1.155	0.9767	1.365	0.09223	0.8084	1.649	0.2249	0	0
MLR_mu	MLR-EMT	univariable	none	4	1.076	0.9377	1.236	0.2953	0.8703	1.331	0.3506	34.42	0.006886
MLR_mu	MLR-EMT	univariable	CPTAC_HNSCC	3	1.101	0.9236	1.312	0.2835	0.7662	1.581	0.3724	54.73	0.0132
MLR_mu	MLR-EMT	univariable	GSE41613	3	1.07	0.8869	1.291	0.4804	0.7228	1.583	0.5359	52.98	0.01455
MLR_mu	MLR-EMT	univariable	GSE65858	3	1.006	0.8968	1.128	0.922	0.841	1.203	0.9031	0	0
MLR_mu	MLR-EMT	univariable	TCGA-HNSC	3	1.164	0.9994	1.356	0.05094	0.8539	1.586	0.1695	0	0
GS76	76GS	adjusted	none	4	0.8913	0.7523	1.056	0.1834	0.6878	1.155	0.2525	51.53	0.01527
GS76	76GS	adjusted	CPTAC_HNSCC	3	0.8704	0.6975	1.086	0.2193	0.5506	1.376	0.322	66.78	0.02549
GS76	76GS	adjusted	GSE41613	3	0.9241	0.7523	1.135	0.4521	0.6018	1.419	0.5115	57.5	0.01891
GS76	76GS	adjusted	GSE65858	3	0.9429	0.7889	1.127	0.5183	0.6454	1.378	0.5734	40.91	0.0103
GS76	76GS	adjusted	TCGA-HNSC	3	0.8176	0.7045	0.9489	0.008037	0.6116	1.093	0.09634	0	0
malignant_arm_core	Malignant core	adjusted	none	4	1.188	1.012	1.394	0.03508	0.9024	1.563	0.1404	31.07	0.008351
malignant_arm_core	Malignant core	adjusted	CPTAC_HNSCC	3	1.211	0.9813	1.495	0.07436	0.716	2.05	0.2571	53.89	0.01849
malignant_arm_core	Malignant core	adjusted	GSE41613	3	1.117	0.9785	1.274	0.1015	1.033	1.206	0.02563	0	0
malignant_arm_core	Malignant core	adjusted	GSE65858	3	1.255	0.9974	1.578	0.05266	0.7502	2.098	0.1982	45.68	0.0194
malignant_arm_core	Malignant core	adjusted	TCGA-HNSC	3	1.245	0.9556	1.622	0.1044	0.6939	2.234	0.2481	51.21	0.02812
malignant_arm_core	Malignant core	univariable	none	4	1.185	1.066	1.316	0.001572	1.071	1.31	0.01282	0	0
malignant_arm_core	Malignant core	univariable	CPTAC_HNSCC	3	1.184	1.06	1.322	0.002771	0.9931	1.41	0.05384	0	0
malignant_arm_core	Malignant core	univariable	GSE41613	3	1.164	1.04	1.302	0.008085	1.056	1.283	0.02165	0	0
malignant_arm_core	Malignant core	univariable	GSE65858	3	1.209	1.074	1.362	0.001758	1.057	1.383	0.02602	0	0
malignant_arm_core	Malignant core	univariable	TCGA-HNSC	3	1.185	1.012	1.387	0.03529	0.9217	1.522	0.1009	0	0
stromal_arm_core	Stromal core	adjusted	none	4	1.112	0.9564	1.293	0.1675	0.8671	1.426	0.2674	39.66	0.009366
stromal_arm_core	Stromal core	adjusted	CPTAC_HNSCC	3	1.155	0.9819	1.359	0.08197	0.8238	1.62	0.2077	42.45	0.008938
stromal_arm_core	Stromal core	adjusted	GSE41613	3	1.069	0.9029	1.266	0.4388	0.7291	1.567	0.5314	39.86	0.009134
stromal_arm_core	Stromal core	adjusted	GSE65858	3	1.064	0.898	1.262	0.4722	0.7222	1.569	0.5606	35.97	0.00855
stromal_arm_core	Stromal core	adjusted	TCGA-HNSC	3	1.168	0.9519	1.433	0.1369	0.7329	1.861	0.2883	39.61	0.01297
stromal_arm_core	Stromal core	univariable	none	4	1.183	1.052	1.33	0.004918	0.98	1.428	0.0656	18.53	0.002841
stromal_arm_core	Stromal core	univariable	CPTAC_HNSCC	3	1.215	1.059	1.393	0.005523	0.9121	1.618	0.09997	31.57	0.004903
stromal_arm_core	Stromal core	univariable	GSE41613	3	1.162	1.007	1.342	0.03976	0.847	1.595	0.1775	32.14	0.005476
stromal_arm_core	Stromal core	univariable	GSE65858	3	1.13	1.01	1.264	0.03269	0.9084	1.406	0.1375	0	0
stromal_arm_core	Stromal core	univariable	TCGA-HNSC	3	1.257	1.077	1.467	0.003656	0.8947	1.767	0.1014	6.068	0.001173
malignant_arm	Malignant arm, total share	adjusted	none	4	1.246	1.095	1.418	0.0008638	1.008	1.54	0.04543	10.31	0.001969
malignant_arm	Malignant arm, total share	adjusted	CPTAC_HNSCC	3	1.26	1.06	1.499	0.008749	0.8407	1.89	0.1331	39.74	0.009477
malignant_arm	Malignant arm, total share	adjusted	GSE41613	3	1.187	1.044	1.349	0.008705	1.094	1.287	0.01188	0	0
malignant_arm	Malignant arm, total share	adjusted	GSE65858	3	1.299	1.067	1.58	0.008966	0.8556	1.971	0.1146	36.49	0.01165
malignant_arm	Malignant arm, total share	adjusted	TCGA-HNSC	3	1.323	1.09	1.604	0.004545	0.8696	2.012	0.1031	18.88	0.005709
malignant_arm	Malignant arm, total share	univariable	none	4	1.266	1.144	1.402	5.011e-06	1.154	1.39	0.003981	0	0
malignant_arm	Malignant arm, total share	univariable	CPTAC_HNSCC	3	1.259	1.132	1.4	2.142e-05	1.085	1.461	0.0219	0	0
malignant_arm	Malignant arm, total share	univariable	GSE41613	3	1.245	1.116	1.389	8.784e-05	1.14	1.359	0.008637	0	0
malignant_arm	Malignant arm, total share	univariable	GSE65858	3	1.282	1.143	1.437	2.131e-05	1.097	1.497	0.02049	0	0
malignant_arm	Malignant arm, total share	univariable	TCGA-HNSC	3	1.299	1.115	1.513	0.0007985	1.054	1.6	0.03284	0	0
stromal_arm	Stromal arm, total share	adjusted	none	4	1.194	1.047	1.361	0.008129	0.9686	1.471	0.07397	19.96	0.003748
stromal_arm	Stromal arm, total share	adjusted	CPTAC_HNSCC	3	1.227	1.044	1.441	0.01311	0.8744	1.721	0.1219	39.57	0.00822
stromal_arm	Stromal arm, total share	adjusted	GSE41613	3	1.148	1.007	1.309	0.03871	0.8626	1.529	0.1731	8.167	0.001285
stromal_arm	Stromal arm, total share	adjusted	GSE65858	3	1.152	0.9905	1.34	0.06635	0.8274	1.605	0.2069	18.96	0.00387
stromal_arm	Stromal arm, total share	adjusted	TCGA-HNSC	3	1.288	1.097	1.512	0.001978	0.9395	1.766	0.07467	0	0
stromal_arm	Stromal arm, total share	univariable	none	4	1.256	1.137	1.388	7.763e-06	1.085	1.455	0.01584	0	0
stromal_arm	Stromal arm, total share	univariable	CPTAC_HNSCC	3	1.274	1.134	1.431	4.659e-05	0.9907	1.638	0.05362	12.54	0.001508
stromal_arm	Stromal arm, total share	univariable	GSE41613	3	1.231	1.105	1.371	0.0001559	1.006	1.506	0.04726	0	0
stromal_arm	Stromal arm, total share	univariable	GSE65858	3	1.224	1.094	1.37	0.0004385	0.9873	1.518	0.05596	0	0
stromal_arm	Stromal arm, total share	univariable	TCGA-HNSC	3	1.349	1.162	1.567	8.784e-05	1.085	1.677	0.0274	0	0
malignant_consensus	Malignant arm, consensus	adjusted	none	4	1.283	1.054	1.561	0.01314	0.899	1.83	0.1121	51.93	0.02018
malignant_consensus	Malignant arm, consensus	adjusted	CPTAC_HNSCC	3	1.311	1.016	1.691	0.03731	0.6692	2.568	0.2254	67.94	0.03352
malignant_consensus	Malignant arm, consensus	adjusted	GSE41613	3	1.177	1.034	1.34	0.01357	1.054	1.315	0.0239	0	0
malignant_consensus	Malignant arm, consensus	adjusted	GSE65858	3	1.377	1.039	1.826	0.02613	0.7268	2.609	0.164	61.45	0.03813
malignant_consensus	Malignant arm, consensus	adjusted	TCGA-HNSC	3	1.356	0.9764	1.882	0.06913	0.6564	2.799	0.2129	66.29	0.05542
malignant_consensus	Malignant arm, consensus	univariable	none	4	1.252	1.127	1.39	2.911e-05	1.095	1.431	0.01291	0	0
malignant_consensus	Malignant arm, consensus	univariable	CPTAC_HNSCC	3	1.247	1.117	1.392	8.668e-05	0.9915	1.568	0.05362	0	0
malignant_consensus	Malignant arm, consensus	univariable	GSE41613	3	1.224	1.094	1.371	0.0004442	1.05	1.428	0.02985	0	0
malignant_consensus	Malignant arm, consensus	univariable	GSE65858	3	1.29	1.145	1.454	2.863e-05	1.101	1.511	0.02023	0	0
malignant_consensus	Malignant arm, consensus	univariable	TCGA-HNSC	3	1.248	1.066	1.461	0.005929	0.8949	1.741	0.1032	0	0
stromal_consensus	Stromal arm, consensus	adjusted	none	4	1.193	1.066	1.335	0.002058	0.9942	1.432	0.05406	0.001566	2.371e-07
stromal_consensus	Stromal arm, consensus	adjusted	CPTAC_HNSCC	3	1.222	1.051	1.421	0.008986	0.8869	1.684	0.1147	31.25	0.005744
stromal_consensus	Stromal arm, consensus	adjusted	GSE41613	3	1.155	1.022	1.306	0.02131	0.9236	1.445	0.1091	0	0
stromal_consensus	Stromal arm, consensus	adjusted	GSE65858	3	1.173	1.015	1.354	0.03038	0.8579	1.603	0.1597	13.31	0.00256
stromal_consensus	Stromal arm, consensus	adjusted	TCGA-HNSC	3	1.3	1.106	1.527	0.001434	1.025	1.647	0.04144	0	0
stromal_consensus	Stromal arm, consensus	univariable	none	4	1.266	1.145	1.4	3.951e-06	1.113	1.44	0.01008	0	0
stromal_consensus	Stromal arm, consensus	univariable	CPTAC_HNSCC	3	1.268	1.141	1.408	1.007e-05	1.013	1.586	0.04492	0	0
stromal_consensus	Stromal arm, consensus	univariable	GSE41613	3	1.241	1.114	1.383	9.041e-05	1.051	1.467	0.03072	0	0
stromal_consensus	Stromal arm, consensus	univariable	GSE65858	3	1.242	1.109	1.39	0.0001715	1.014	1.52	0.04414	0	0
stromal_consensus	Stromal arm, consensus	univariable	TCGA-HNSC	3	1.358	1.169	1.578	6.328e-05	1.18	1.563	0.01121	0	0

### Sheet: SD39c_meta_inputs
Supplementary Data 39c. The per-cohort adjusted hazard ratios, confidence intervals, sample sizes and event counts that entered the meta-analysis.
cohort	score	HR	CI_low	CI_up	n	events	log_HR	se	var
TCGA-HNSC	pEMT_specificity	1.188	1.0261	1.3758	424	178	0.1724	0.0748	0.0056
GSE41613	pEMT_specificity	1.769	1.3063	2.3965	91	48	0.5706	0.1548	0.024
GSE65858	pEMT_specificity	1.023	0.8206	1.276	250	84	0.023	0.1126	0.0127
CPTAC_HNSCC	pEMT_specificity	1.239	0.8974	1.7114	104	40	0.2145	0.1647	0.0271
TCGA-HNSC	GS76	1.055	0.8823	1.2619	424	178	0.0537	0.0913	0.0083
GSE41613	GS76	0.788	0.6112	1.0162	91	48	-0.2381	0.1297	0.0168
GSE65858	GS76	0.762	0.6025	0.9633	250	84	-0.272	0.1197	0.0143
CPTAC_HNSCC	GS76	0.961	0.7152	1.2916	104	40	-0.0397	0.1508	0.0228
TCGA-HNSC	KS	1.004	0.8648	1.1654	424	178	0.0039	0.0761	0.0058
GSE41613	KS	1.212	0.9404	1.563	91	48	0.1926	0.1296	0.0168
GSE65858	KS	1.291	1.0283	1.6217	250	84	0.2557	0.1162	0.0135
CPTAC_HNSCC	KS	0.916	0.6591	1.2734	104	40	-0.0876	0.168	0.0282
TCGA-HNSC	hallmark_EMT	1.05	0.9045	1.2179	424	178	0.0484	0.0759	0.0058
GSE41613	hallmark_EMT	1.285	0.984	1.6789	91	48	0.251	0.1363	0.0186
GSE65858	hallmark_EMT	1.258	1.0018	1.5803	250	84	0.2297	0.1163	0.0135
CPTAC_HNSCC	hallmark_EMT	0.989	0.7154	1.3676	104	40	-0.0109	0.1653	0.0273
TCGA-HNSC	puram_pemt	1.136	0.9656	1.3359	424	178	0.1273	0.0828	0.0069
GSE41613	puram_pemt	1.524	1.1331	2.0488	91	48	0.4211	0.1511	0.0228
GSE65858	puram_pemt	1.274	1	1.6222	250	84	0.2419	0.1234	0.0152
CPTAC_HNSCC	puram_pemt	1.159	0.8063	1.6664	104	40	0.1477	0.1852	0.0343
TCGA-HNSC	MLR_mu	0.944	0.7897	1.1273	424	178	-0.0581	0.0908	0.0082
GSE41613	MLR_mu	1.267	0.9371	1.7125	91	48	0.2365	0.1538	0.0237
GSE65858	MLR_mu	1.206	0.9425	1.5432	250	84	0.1873	0.1258	0.0158
CPTAC_HNSCC	MLR_mu	0.936	0.6613	1.325	104	40	-0.0661	0.1773	0.0314
