## Supplementary material for "Malignant and stromal partial EMT programmes and cetuximab outcome in head and neck cancer": Supplementary_Data_40.xlsx

### Sheet: SD40_subgroup_tcga
Supplementary Data 40. Adjusted Cox hazard ratio per SD for every score within each anatomical site and HPV stratum of TCGA-HNSC. The score is standardised inside each subgroup so all rows are per SD and comparable. The survival association is not specific to a site or HPV stratum.
cohort	score	subgroup	n	events	HR_per_SD	CI_low	CI_up	p_value	adjusted_for
TCGA-HNSC	pEMT_specificity	all sites	424	178	1.188	1.026	1.376	0.0212	stage_num, age, site_group, hpv_positive
TCGA-HNSC	pEMT_specificity	oral cavity	278	125	1.19	1.001	1.414	0.0487	stage_num, age, hpv_positive
TCGA-HNSC	pEMT_specificity	larynx / hypopharynx	103	40	1.185	0.862	1.629	0.295	stage_num, age, hpv_positive
TCGA-HNSC	pEMT_specificity	oropharynx	77	21	0.926	0.625	1.371	0.6997	age, hpv_positive
TCGA-HNSC	pEMT_specificity	HPV-negative	376	165	1.2	1.03	1.398	0.0192	stage_num, age, site_group
TCGA-HNSC	pEMT_specificity	HPV-positive	79	17	0.795	0.457	1.384	0.4178	age, site_group
TCGA-HNSC	pEMT_specificity	HPV-negative oral cavity	260	116	1.209	1.011	1.445	0.0373	stage_num, age
TCGA-HNSC	P_pEMT_high	all sites	424	178	1.2	1.035	1.391	0.0156	stage_num, age, site_group, hpv_positive
TCGA-HNSC	P_pEMT_high	oral cavity	278	125	1.184	0.995	1.408	0.0576	stage_num, age, hpv_positive
TCGA-HNSC	P_pEMT_high	larynx / hypopharynx	103	40	1.241	0.911	1.689	0.1705	stage_num, age, hpv_positive
TCGA-HNSC	P_pEMT_high	oropharynx	77	21	0.93	0.621	1.395	0.727	age, hpv_positive
TCGA-HNSC	P_pEMT_high	HPV-negative	376	165	1.213	1.04	1.414	0.0137	stage_num, age, site_group
TCGA-HNSC	P_pEMT_high	HPV-positive	79	17	0.741	0.392	1.398	0.3539	age, site_group
TCGA-HNSC	P_pEMT_high	HPV-negative oral cavity	260	116	1.21	1.011	1.448	0.0375	stage_num, age
TCGA-HNSC	GS76	all sites	424	178	1.055	0.882	1.262	0.5567	stage_num, age, site_group, hpv_positive
TCGA-HNSC	GS76	oral cavity	278	125	1.131	0.896	1.427	0.2994	stage_num, age, hpv_positive
TCGA-HNSC	GS76	larynx / hypopharynx	103	40	0.97	0.69	1.362	0.8586	stage_num, age, hpv_positive
TCGA-HNSC	GS76	oropharynx	77	21	0.657	0.441	0.979	0.0392	age, hpv_positive
TCGA-HNSC	GS76	HPV-negative	376	165	1.033	0.865	1.233	0.72	stage_num, age, site_group
TCGA-HNSC	GS76	HPV-positive	79	17	0.961	0.579	1.594	0.8761	age, site_group
TCGA-HNSC	GS76	HPV-negative oral cavity	260	116	1.114	0.889	1.398	0.3485	stage_num, age
TCGA-HNSC	KS	all sites	424	178	1.004	0.865	1.165	0.9594	stage_num, age, site_group, hpv_positive
TCGA-HNSC	KS	oral cavity	278	125	0.956	0.797	1.146	0.6243	stage_num, age, hpv_positive
TCGA-HNSC	KS	larynx / hypopharynx	103	40	1.089	0.81	1.465	0.5721	stage_num, age, hpv_positive
TCGA-HNSC	KS	oropharynx	77	21	1.189	0.752	1.878	0.4593	age, hpv_positive
TCGA-HNSC	KS	HPV-negative	376	165	1.003	0.862	1.168	0.9655	stage_num, age, site_group
TCGA-HNSC	KS	HPV-positive	79	17	1.042	0.674	1.612	0.8525	age, site_group
TCGA-HNSC	KS	HPV-negative oral cavity	260	116	0.95	0.789	1.143	0.5863	stage_num, age
TCGA-HNSC	hallmark_EMT	all sites	424	178	1.05	0.905	1.218	0.5235	stage_num, age, site_group, hpv_positive
TCGA-HNSC	hallmark_EMT	oral cavity	278	125	0.959	0.804	1.143	0.6378	stage_num, age, hpv_positive
TCGA-HNSC	hallmark_EMT	larynx / hypopharynx	103	40	1.355	0.975	1.882	0.0702	stage_num, age, hpv_positive
TCGA-HNSC	hallmark_EMT	oropharynx	77	21	0.947	0.58	1.546	0.8268	age, hpv_positive
TCGA-HNSC	hallmark_EMT	HPV-negative	376	165	1.018	0.872	1.189	0.8199	stage_num, age, site_group
TCGA-HNSC	hallmark_EMT	HPV-positive	79	17	1.197	0.743	1.931	0.4596	age, site_group
TCGA-HNSC	hallmark_EMT	HPV-negative oral cavity	260	116	0.917	0.762	1.102	0.3547	stage_num, age
TCGA-HNSC	puram_pemt	all sites	424	178	1.136	0.966	1.336	0.124	stage_num, age, site_group, hpv_positive
TCGA-HNSC	puram_pemt	oral cavity	278	125	1.028	0.854	1.238	0.7673	stage_num, age, hpv_positive
TCGA-HNSC	puram_pemt	larynx / hypopharynx	103	40	1.454	1.034	2.044	0.0312	stage_num, age, hpv_positive
TCGA-HNSC	puram_pemt	oropharynx	77	21	0.828	0.48	1.428	0.4979	age, hpv_positive
TCGA-HNSC	puram_pemt	HPV-negative	376	165	1.112	0.944	1.31	0.2026	stage_num, age, site_group
TCGA-HNSC	puram_pemt	HPV-positive	79	17	0.968	0.582	1.611	0.9002	age, site_group
TCGA-HNSC	puram_pemt	HPV-negative oral cavity	260	116	1.007	0.832	1.219	0.943	stage_num, age
TCGA-HNSC	MLR_mu	all sites	424	178	0.944	0.79	1.127	0.5222	stage_num, age, site_group, hpv_positive
TCGA-HNSC	MLR_mu	oral cavity	278	125	0.919	0.746	1.13	0.4222	stage_num, age, hpv_positive
TCGA-HNSC	MLR_mu	larynx / hypopharynx	103	40	0.921	0.66	1.287	0.6314	stage_num, age, hpv_positive
TCGA-HNSC	MLR_mu	oropharynx	77	21	0.938	0.541	1.624	0.8182	age, hpv_positive
TCGA-HNSC	MLR_mu	HPV-negative	376	165	0.95	0.802	1.125	0.5519	stage_num, age, site_group
TCGA-HNSC	MLR_mu	HPV-positive	79	17	0.847	0.509	1.41	0.5239	age, site_group
TCGA-HNSC	MLR_mu	HPV-negative oral cavity	260	116	0.942	0.775	1.144	0.5451	stage_num, age

### Sheet: SD40b_subgroup_external
Supplementary Data 40b. The same subgroup test inside GSE65858, GSE41613 and CPTAC-3.
cohort	score	subgroup	n	events	HR_per_SD	CI_low	CI_up	p_value	adjusted_for
GSE65858	pEMT_specificity	all	250	84	1.023	0.821	1.276	0.838	stage_num, age, site_group, hpv_positive
GSE65858	pEMT_specificity	HPV-negative	215	78	0.994	0.788	1.254	0.9597	stage_num, age, site_group
GSE65858	pEMT_specificity	oral cavity	78	25	0.924	0.618	1.383	0.7019	stage_num, age, hpv_positive
GSE65858	pEMT_specificity	HPV-negative oral cavity	73	25	0.924	0.617	1.384	0.7019	stage_num, age
GSE65858	P_pEMT_high	all	250	84	1.027	0.823	1.281	0.8132	stage_num, age, site_group, hpv_positive
GSE65858	P_pEMT_high	HPV-negative	215	78	0.999	0.791	1.26	0.9912	stage_num, age, site_group
GSE65858	P_pEMT_high	oral cavity	78	25	0.901	0.596	1.362	0.6198	stage_num, age, hpv_positive
GSE65858	P_pEMT_high	HPV-negative oral cavity	73	25	0.901	0.596	1.362	0.6198	stage_num, age
GSE65858	GS76	all	250	84	0.762	0.603	0.963	0.0231	stage_num, age, site_group, hpv_positive
GSE65858	GS76	HPV-negative	215	78	0.717	0.561	0.917	0.0082	stage_num, age, site_group
GSE65858	GS76	oral cavity	78	25	0.818	0.519	1.289	0.387	stage_num, age, hpv_positive
GSE65858	GS76	HPV-negative oral cavity	73	25	0.818	0.52	1.288	0.387	stage_num, age
GSE65858	KS	all	250	84	1.291	1.028	1.622	0.0277	stage_num, age, site_group, hpv_positive
GSE65858	KS	HPV-negative	215	78	1.33	1.05	1.684	0.0179	stage_num, age, site_group
GSE65858	KS	oral cavity	78	25	0.97	0.626	1.503	0.8898	stage_num, age, hpv_positive
GSE65858	KS	HPV-negative oral cavity	73	25	0.97	0.628	1.497	0.8898	stage_num, age
GSE65858	hallmark_EMT	all	250	84	1.258	1.002	1.58	0.0482	stage_num, age, site_group, hpv_positive
GSE65858	hallmark_EMT	HPV-negative	215	78	1.239	0.985	1.56	0.0676	stage_num, age, site_group
GSE65858	hallmark_EMT	oral cavity	78	25	0.846	0.517	1.383	0.5044	stage_num, age, hpv_positive
GSE65858	hallmark_EMT	HPV-negative oral cavity	73	25	0.853	0.534	1.362	0.5044	stage_num, age
GSE65858	puram_pemt	all	250	84	1.274	1	1.622	0.05	stage_num, age, site_group, hpv_positive
GSE65858	puram_pemt	HPV-negative	215	78	1.233	0.968	1.571	0.0897	stage_num, age, site_group
GSE65858	puram_pemt	oral cavity	78	25	0.751	0.469	1.205	0.2359	stage_num, age, hpv_positive
GSE65858	puram_pemt	HPV-negative oral cavity	73	25	0.764	0.49	1.192	0.2359	stage_num, age
GSE65858	MLR_mu	all	250	84	1.206	0.942	1.543	0.1366	stage_num, age, site_group, hpv_positive
GSE65858	MLR_mu	HPV-negative	215	78	1.226	0.947	1.588	0.1221	stage_num, age, site_group
GSE65858	MLR_mu	oral cavity	78	25	0.597	0.372	0.959	0.0328	stage_num, age, hpv_positive
GSE65858	MLR_mu	HPV-negative oral cavity	73	25	0.606	0.383	0.96	0.0328	stage_num, age
GSE41613	pEMT_specificity	all	91	48	1.769	1.306	2.397	0.0002	stage_num, age
GSE41613	P_pEMT_high	all	91	48	1.752	1.3	2.361	0.0002	stage_num, age
GSE41613	GS76	all	91	48	0.788	0.611	1.016	0.0664	stage_num, age
GSE41613	KS	all	91	48	1.212	0.941	1.563	0.1371	stage_num, age
GSE41613	hallmark_EMT	all	91	48	1.285	0.984	1.679	0.0655	stage_num, age
GSE41613	puram_pemt	all	91	48	1.524	1.133	2.049	0.0053	stage_num, age
GSE41613	MLR_mu	all	91	48	1.267	0.937	1.713	0.1242	stage_num, age
CPTAC_HNSCC	pEMT_specificity	all	104	40	1.239	0.897	1.711	0.1927	stage_num, age, site_group
CPTAC_HNSCC	pEMT_specificity	oral cavity	50	17	1.424	0.881	2.302	0.1488	stage_num, age
CPTAC_HNSCC	P_pEMT_high	all	104	40	1.183	0.858	1.63	0.3055	stage_num, age, site_group
CPTAC_HNSCC	P_pEMT_high	oral cavity	50	17	1.39	0.871	2.217	0.1675	stage_num, age
CPTAC_HNSCC	GS76	all	104	40	0.961	0.715	1.292	0.7926	stage_num, age, site_group
CPTAC_HNSCC	GS76	oral cavity	50	17	0.812	0.539	1.223	0.3192	stage_num, age
CPTAC_HNSCC	KS	all	104	40	0.916	0.659	1.273	0.602	stage_num, age, site_group
CPTAC_HNSCC	KS	oral cavity	50	17	1.213	0.756	1.944	0.4232	stage_num, age
CPTAC_HNSCC	hallmark_EMT	all	104	40	0.989	0.715	1.368	0.9475	stage_num, age, site_group
CPTAC_HNSCC	hallmark_EMT	oral cavity	50	17	1.307	0.762	2.241	0.331	stage_num, age
CPTAC_HNSCC	puram_pemt	all	104	40	1.159	0.806	1.666	0.4252	stage_num, age, site_group
CPTAC_HNSCC	puram_pemt	oral cavity	50	17	1.945	1.053	3.59	0.0335	stage_num, age
CPTAC_HNSCC	MLR_mu	all	104	40	0.936	0.661	1.325	0.7094	stage_num, age, site_group
CPTAC_HNSCC	MLR_mu	oral cavity	50	17	1.36	0.829	2.232	0.2233	stage_num, age
