## Supplementary material for "Malignant and stromal partial EMT programmes and cetuximab outcome in head and neck cancer": Supplementary_Data_41.xlsx

### Sheet: SD41_cptac_cox
Supplementary Data 41. CPTAC-3 HNSCC (Huang et al. 2021, HPV-negative, surgically treated): univariable and adjusted Cox hazard ratio per SD for every score. Survival is taken from the current GDC clinical release (40 deaths), not the frozen 2021 publication snapshot (16 deaths).
cohort	score	label	HR_per_SD_univariable	CI_low_uni	CI_up_uni	p_univariable	n_uni	events_uni	HR_per_SD_adjusted	CI_low_adj	CI_up_adj	p_adjusted	n_adj	events_adj	adjusted_for	classifier_genes_present	nonzero_coefficient_genes_present
CPTAC_HNSCC	pEMT_specificity	pEMT specificity	1.2439	0.9174	1.6867	0.1601	106	40	1.2359	0.8987	1.6996	0.1927	104	40	stage_num, age, site_oral_cavity, site_larynx_hypopharynx	22716	673/694
CPTAC_HNSCC	P_pEMT_high	P(pEMT-high)	1.1841	0.8719	1.6081	0.2793	106	40	1.1806	0.8594	1.6219	0.3055	104	40	stage_num, age, site_oral_cavity, site_larynx_hypopharynx	22716	673/694
CPTAC_HNSCC	GS76	76GS	0.9218	0.6949	1.2227	0.572	106	40	0.9614	0.7167	1.2896	0.7926	104	40	stage_num, age, site_oral_cavity, site_larynx_hypopharynx	22716	673/694
CPTAC_HNSCC	KS	KS	0.9867	0.7218	1.3488	0.9331	106	40	0.9166	0.6608	1.2715	0.602	104	40	stage_num, age, site_oral_cavity, site_larynx_hypopharynx	22716	673/694
CPTAC_HNSCC	hallmark_EMT	Hallmark EMT	1.1007	0.8067	1.5019	0.5451	106	40	0.9892	0.7155	1.3675	0.9475	104	40	stage_num, age, site_oral_cavity, site_larynx_hypopharynx	22716	673/694
CPTAC_HNSCC	puram_pemt	Puram pEMT	1.2667	0.905	1.773	0.1682	106	40	1.1584	0.807	1.6627	0.4252	104	40	stage_num, age, site_oral_cavity, site_larynx_hypopharynx	22716	673/694
CPTAC_HNSCC	puram_epi_dif_1	Puram epithelial	0.7998	0.6144	1.041	0.0966	106	40	0.8373	0.6413	1.0933	0.192	104	40	stage_num, age, site_oral_cavity, site_larynx_hypopharynx	22716	673/694
CPTAC_HNSCC	MLR_mu	MLR	0.9911	0.7159	1.3721	0.9571	106	40	0.9376	0.6682	1.3157	0.7094	104	40	stage_num, age, site_oral_cavity, site_larynx_hypopharynx	22716	673/694
