## Supplementary material for "Malignant and stromal partial EMT programmes and cetuximab outcome in head and neck cancer": Supplementary_Data_45.xlsx

### Sheet: SD45_depmap_scores_hnscc
Supplementary Data 45. [hnscc] DepMap models: classifier probabilities after within-cohort z-scoring.
ModelID	P_epithelial_like	P_fibroblast_stromal_like	P_pEMT_high	pEMT_specificity	pEMT_vs_epithelial	cell_line_name	lineage	oncotree_code	model_type	is_organoid	primary_or_metastasis
ACH-000606	0.239	0.0351	0.7259	0.487	0.487	PE/CA-PJ34 (clone C12)	Head and Neck	OCSC	Cell Line	FALSE	Primary
ACH-000723	0.0186	0.0511	0.9303	0.8792	0.9117	YD-10B	Head and Neck	OCSC	Cell Line	FALSE
ACH-002029	0.0967	0.1632	0.7401	0.577	0.6434	SAS	Head and Neck	OCSC	Cell Line	FALSE	Primary
ACH-001385	0.0789	0.9122	0.0089	-0.9033	-0.07	RPMI 2650	Head and Neck	NMCHN	Cell Line	FALSE	Metastatic
ACH-001332	0.6257	0.0538	0.3205	-0.3052	-0.3052	BICR 78	Head and Neck	OCSC	Cell Line	FALSE	Primary
ACH-001227	0.9848	0.0039	0.0113	-0.9735	-0.9735	UPCI-SCC-090	Head and Neck	OCSC	Cell Line	FALSE	Primary
ACH-000832	0.5254	0.0879	0.3866	-0.1388	-0.1388	CAL 27	Head and Neck	OCSC	Cell Line	FALSE	Primary
ACH-001691	0.0032	0.9326	0.0642	-0.8684	0.0611	UPCI-SCC-029A	Head and Neck	OCSC	Cell Line	FALSE	Primary
ACH-000732	0.1293	0.3065	0.5642	0.2577	0.4349	PE/CA-PJ41 (clone D2)	Head and Neck	OCSC	Cell Line	FALSE	Primary
ACH-001695	0.7718	0.0868	0.1414	-0.6304	-0.6304	UPCI-SCC-099	Head and Neck	OCSC	Cell Line	FALSE	Primary
ACH-001696	0.7199	0.2629	0.0171	-0.7028	-0.7028	UPCI-SCC-111	Head and Neck	OCSC	Cell Line	FALSE	Primary
ACH-001701	0.9405	0.0219	0.0376	-0.9028	-0.9028	UPCI-SCC-200	Head and Neck	OCSC	Cell Line	FALSE	Primary
ACH-001626	0.0827	0.1497	0.7676	0.6179	0.6848	OSC-20	Head and Neck	OCSC	Cell Line	FALSE	Metastatic
ACH-000619	0.5862	0.1888	0.2251	-0.3611	-0.3611	PE/CA-PJ15	Head and Neck	OCSC	Cell Line	FALSE	Primary
ACH-000546	0.492	0.318	0.1899	-0.3021	-0.3021	HSC-4	Head and Neck	OCSC	Cell Line	FALSE	Metastatic
ACH-000163	0	0.9997	0.0003	-0.9994	0.0002	SW579	Head and Neck	HNSC	Cell Line	FALSE	Primary
ACH-001690	0.514	0.1297	0.3563	-0.1577	-0.1577	UPCI-SCC-026	Head and Neck	OCSC	Cell Line	FALSE	Primary
ACH-001347	0.5144	0.1485	0.3371	-0.1773	-0.1773	H157	Head and Neck	OCSC	Cell Line	FALSE	Primary
ACH-000836	0.0574	0.1297	0.8129	0.6832	0.7555	YD-15	Head and Neck	OCSC	Cell Line	FALSE
ACH-001692	0.1493	0.0249	0.8258	0.6765	0.6765	UPCI-SCC-040	Head and Neck	OCSC	Cell Line	FALSE	Primary
ACH-000503	0.3546	0.3265	0.3189	-0.0357	-0.0357	BICR 16	Head and Neck	OCSC	Cell Line	FALSE	Primary
ACH-002711	0.0002	0.9987	0.0011	-0.9976	0.001	UM-HACC-2A	Head and Neck	ACYC	Cell Line	FALSE	Primary
ACH-002030	0.9844	0.0109	0.0047	-0.9797	-0.9797	Sa3	Head and Neck	OCSC	Cell Line	FALSE	Primary
ACH-002043	0.9091	0.0581	0.0327	-0.8764	-0.8764	Ca9-22	Head and Neck	OCSC	Cell Line	FALSE	Primary
ACH-000188	0.0377	0.2287	0.7336	0.5049	0.696	SCC-25	Head and Neck	OCSC	Cell Line	FALSE	Primary
ACH-000415	0.8136	0.1588	0.0276	-0.7861	-0.7861	BICR 6	Head and Neck	HPHSC	Cell Line	FALSE	Primary
ACH-001625	0.0439	0.0359	0.9202	0.8763	0.8763	OSC-19	Head and Neck	OCSC	Cell Line	FALSE	Metastatic
ACH-000618	0.3877	0.1657	0.4466	0.0589	0.0589	SNU-1041	Head and Neck	HPHSC	Cell Line	FALSE
ACH-002042	0.032	0.144	0.824	0.6799	0.7919	T3M-5	Head and Neck	HNSC	Cell Line	FALSE	Primary
ACH-000238	0.0708	0.2723	0.6569	0.3846	0.5862	SCC-4	Head and Neck	OCSC	Cell Line	FALSE	Primary
ACH-003099	0.222	0.2504	0.5276	0.2773	0.3056	UCSF-OT-1109	Head and Neck	OCSC	Cell Line	FALSE
ACH-001641	0.1545	0.038	0.8075	0.653	0.653	SAT	Head and Neck	HNSC	Cell Line	FALSE	Primary
ACH-000472	0.2129	0.2494	0.5377	0.2883	0.3248	HSC-2	Head and Neck	OCSC	Cell Line	FALSE	Metastatic
ACH-000518	0.4712	0.1013	0.4275	-0.0437	-0.0437	CAL-33	Head and Neck	OCSC	Cell Line	FALSE	Primary
ACH-000548	0.2028	0.1166	0.6806	0.4779	0.4779	BHY	Head and Neck	OCSC	Cell Line	FALSE	Primary
ACH-000735	0.1483	0.2028	0.6489	0.4461	0.5006	PE/CA-PJ49	Head and Neck	OCSC	Cell Line	FALSE	Primary
ACH-001509	0.8209	0.0364	0.1427	-0.6782	-0.6782	H357	Head and Neck	OCSC	Cell Line	FALSE	Primary
ACH-000254	0.3597	0.3556	0.2848	-0.0749	-0.0749	SCC-15	Head and Neck	OCSC	Cell Line	FALSE
ACH-001445	0.8798	0.051	0.0692	-0.8106	-0.8106	BICR 3	Head and Neck	OCSC	Cell Line	FALSE	Primary
ACH-000762	0.073	0.0781	0.8489	0.7708	0.7759	YD-38	Head and Neck	HNSC	Cell Line	FALSE
ACH-001694	0.9252	0.0236	0.0513	-0.8739	-0.8739	UPCI-SCC-074	Head and Neck	OCSC	Cell Line	FALSE	Primary
ACH-001542	0.3545	0.2401	0.4054	0.0509	0.0509	KON	Head and Neck	OCSC	Cell Line	FALSE	Metastatic
ACH-001675	0.4948	0.1847	0.3205	-0.1743	-0.1743	TR146	Head and Neck	OCSC	Cell Line	FALSE	Primary
ACH-001699	0.5995	0.0898	0.3107	-0.2887	-0.2887	UPCI-SCC-131	Head and Neck	OCSC	Cell Line	FALSE	Primary
ACH-002044	0.6592	0.2951	0.0458	-0.6134	-0.6134	HSQ-89	Head and Neck	SNSC	Cell Line	FALSE	Primary
ACH-003475	0.3027	0.1558	0.5415	0.2388	0.2388	CCLF_HNSC_0003_T	Head and Neck	HNSC	Cell Line	FALSE	Metastatic
ACH-000715	0.069	0.0115	0.9195	0.8504	0.8504	SNU-1214	Head and Neck	LXSC	Cell Line	FALSE
ACH-001229	0.6516	0.1384	0.2101	-0.4415	-0.4415	UPCI-SCC-154	Head and Neck	OCSC	Cell Line	FALSE	Primary
ACH-001676	0.104	0.888	0.008	-0.88	-0.096	Ty-82	Head and Neck	NMCHN	Cell Line	FALSE	Primary
ACH-000692	0.5486	0.1642	0.2872	-0.2614	-0.2614	SNU-899	Head and Neck	LXSC	Cell Line	FALSE	Primary
ACH-000630	0.0021	0.9597	0.0382	-0.9216	0.0361	YD-8	Head and Neck	OCSC	Cell Line	FALSE
ACH-000740	0.0623	0.0695	0.8682	0.7987	0.8059	A-253	Head and Neck	OCSC	Cell Line	FALSE	Primary
ACH-002045	0.6132	0.0936	0.2932	-0.3199	-0.3199	HO-1-u-1	Head and Neck	OCSC	Cell Line	FALSE	Primary
ACH-001693	0.0032	0.9906	0.0063	-0.9843	0.0031	UPCI-SCC-072	Head and Neck	OCSC	Cell Line	FALSE	Primary
ACH-001697	0.4721	0.2699	0.258	-0.214	-0.214	UPCI-SCC-114	Head and Neck	OCSC	Cell Line	FALSE	Primary
ACH-000207	0.2712	0.2942	0.4345	0.1403	0.1633	Detroit 562	Head and Neck	OPHSC	Cell Line	FALSE	Metastatic
ACH-000846	0.6333	0.1441	0.2226	-0.4108	-0.4108	FaDu	Head and Neck	HPHSC	Cell Line	FALSE	Primary
ACH-003474	0.4358	0.2755	0.2887	-0.1471	-0.1471	CCLF_HNSC_0001_T	Head and Neck	HNSC	Cell Line	FALSE	Primary
ACH-001508	0.0613	0.8177	0.121	-0.6967	0.0597	H314	Head and Neck	OCSC	Cell Line	FALSE	Primary
ACH-000778	0.0078	0.0327	0.9595	0.9268	0.9518	HSC-3	Head and Neck	OCSC	Cell Line	FALSE	Metastatic
ACH-000228	0.5462	0.352	0.1017	-0.4445	-0.4445	BICR 31	Head and Neck	OCSC	Cell Line	FALSE	Primary
ACH-003465	0	0.9999	0.0001	-0.9997	0.0001	CCLF_HNSC_0004_T	Head and Neck	HNSC	Cell Line	FALSE	Primary
ACH-000682	0.6082	0.2442	0.1476	-0.4606	-0.4606	SNU-1066	Head and Neck	LXSC	Cell Line	FALSE
ACH-001700	0.2132	0.5832	0.2036	-0.3796	-0.0096	UPCI-SCC-172	Head and Neck	OPHSC	Cell Line	FALSE	Primary
ACH-001511	0.4219	0.2826	0.2955	-0.1264	-0.1264	H413	Head and Neck	OCSC	Cell Line	FALSE	Primary
ACH-000771	0.9281	0.054	0.0179	-0.9102	-0.9102	BICR 56	Head and Neck	OCSC	Cell Line	FALSE	Primary
ACH-000500	0.0166	0.9267	0.0566	-0.8701	0.04	SNU-46	Head and Neck	LXSC	Cell Line	FALSE
ACH-001543	0.255	0.3271	0.4179	0.0908	0.1628	KOSC-2	Head and Neck	OCSC	Cell Line	FALSE	Primary
ACH-000794	0.9661	0.023	0.011	-0.9551	-0.9551	BICR 22	Head and Neck	OCSC	Cell Line	FALSE	Metastatic
ACH-000549	0.4548	0.2185	0.3268	-0.128	-0.128	SNU-1076	Head and Neck	LXSC	Cell Line	FALSE
ACH-001698	0.5619	0.279	0.1591	-0.4027	-0.4027	UPCI-SCC-116	Head and Neck	OCSC	Cell Line	FALSE	Primary
ACH-001510	0.1758	0.6763	0.1478	-0.5285	-0.028	H376	Head and Neck	OCSC	Cell Line	FALSE	Primary
ACH-001346	0.1334	0.0836	0.783	0.6497	0.6497	H103	Head and Neck	OCSC	Cell Line	FALSE	Primary
ACH-001228	0.6172	0.0976	0.2852	-0.332	-0.332	UPCI-SCC-152	Head and Neck	OCSC	Cell Line	FALSE
ACH-000181	0.4685	0.1699	0.3616	-0.1069	-0.1069	SCC-9	Head and Neck	OCSC	Cell Line	FALSE	Primary

### Sheet: SD45b_depmap_scores_pan_squamou
Supplementary Data 45b. [pan_squamous] DepMap models: classifier probabilities after within-cohort z-scoring.
ModelID	P_epithelial_like	P_fibroblast_stromal_like	P_pEMT_high	pEMT_specificity	pEMT_vs_epithelial	cell_line_name	lineage	oncotree_code	model_type	is_organoid	primary_or_metastasis
ACH-001113	0.4049	0.3806	0.2146	-0.1903	-0.1903	LC-1/sq-SF	Lung	LUSC	Cell Line	FALSE	Primary
ACH-000705	0.7963	0.1415	0.0622	-0.7341	-0.7341	LC-1F	Lung	LUSC	Cell Line	FALSE	Primary
ACH-000769	0.4228	0.4589	0.1183	-0.3407	-0.3045	LK-2	Lung	LUSC	Cell Line	FALSE	Primary
ACH-000606	0.2342	0.0286	0.7372	0.503	0.503	PE/CA-PJ34 (clone C12)	Head and Neck	OCSC	Cell Line	FALSE	Primary
ACH-000723	0.0199	0.0405	0.9396	0.8991	0.9197	YD-10B	Head and Neck	OCSC	Cell Line	FALSE
ACH-000700	0.0137	0.9408	0.0455	-0.8953	0.0318	NCI-H2882	Lung	LUSC	Cell Line	FALSE	Primary
ACH-000823	0.1836	0.1387	0.6777	0.4941	0.4941	KYSE-140	Esophagus/Stomach	ESCC	Cell Line	FALSE	Primary
ACH-002029	0.1056	0.1299	0.7646	0.6347	0.659	SAS	Head and Neck	OCSC	Cell Line	FALSE	Primary
ACH-000917	0.512	0.3458	0.1422	-0.3698	-0.3698	TE-4	Esophagus/Stomach	ESCC	Cell Line	FALSE
ACH-000176	0.0104	0.8876	0.1019	-0.7857	0.0915	LOU-NH91	Lung	LUSC	Cell Line	FALSE	Primary
ACH-001385	0.0935	0.8919	0.0147	-0.8772	-0.0788	RPMI 2650	Head and Neck	NMCHN	Cell Line	FALSE	Metastatic
ACH-001332	0.6206	0.0459	0.3335	-0.2872	-0.2872	BICR 78	Head and Neck	OCSC	Cell Line	FALSE	Primary
ACH-000585	0.127	0.1718	0.7012	0.5294	0.5743	EPLC-272H	Lung	LUSC	Cell Line	FALSE	Primary
ACH-001652	0.0397	0.5865	0.3738	-0.2127	0.3341	SKG-II	Cervix	CESC	Cell Line	FALSE	Primary
ACH-000894	0.7689	0.1355	0.0955	-0.6734	-0.6734	NCI-H1869	Lung	LUSC	Cell Line	FALSE	Metastatic
ACH-001651	0.0616	0.6104	0.3281	-0.2823	0.2665	SKG-I	Cervix	CESC	Cell Line	FALSE	Primary
ACH-001336	0.1618	0.366	0.4722	0.1062	0.3104	Ca Ski	Cervix	CESC	Cell Line	FALSE	Metastatic
ACH-000481	0.8637	0.1047	0.0317	-0.832	-0.832	NCI-H2170	Lung	LUSC	Cell Line	FALSE	Primary
ACH-001227	0.9815	0.0037	0.0148	-0.9666	-0.9666	UPCI-SCC-090	Head and Neck	OCSC	Cell Line	FALSE	Primary
ACH-000832	0.5293	0.0698	0.4009	-0.1284	-0.1284	CAL 27	Head and Neck	OCSC	Cell Line	FALSE	Primary
ACH-000690	0.2519	0.0846	0.6634	0.4115	0.4115	HCC-2814	Lung	LUSC	Cell Line	FALSE	Primary
ACH-000858	0.4459	0.1425	0.4115	-0.0344	-0.0344	KNS-62	Lung	LUSC	Cell Line	FALSE	Metastatic
ACH-000544	0.4179	0.1287	0.4534	0.0355	0.0355	OE21	Esophagus/Stomach	ESCC	Cell Line	FALSE	Primary
ACH-001691	0.0049	0.8999	0.0952	-0.8046	0.0903	UPCI-SCC-029A	Head and Neck	OCSC	Cell Line	FALSE	Primary
ACH-001328	0.707	0.0507	0.2423	-0.4647	-0.4647	A-431	Skin	CSCC	Cell Line	FALSE	Primary
ACH-001521	0.0632	0.0166	0.9202	0.857	0.857	HKA-1	Skin	CSCC	Cell Line	FALSE	Primary
ACH-000732	0.1355	0.2449	0.6196	0.3747	0.4841	PE/CA-PJ41 (clone D2)	Head and Neck	OCSC	Cell Line	FALSE	Primary
ACH-000784	0.4258	0.3315	0.2427	-0.1831	-0.1831	KYSE-70	Esophagus/Stomach	ESCC	Cell Line	FALSE	Primary
ACH-001695	0.7628	0.0726	0.1647	-0.5981	-0.5981	UPCI-SCC-099	Head and Neck	OCSC	Cell Line	FALSE	Primary
ACH-001515	0.3071	0.1324	0.5605	0.2534	0.2534	HCS-2	Cervix	CESC	Cell Line	FALSE	Metastatic
ACH-001696	0.7681	0.212	0.0198	-0.7483	-0.7483	UPCI-SCC-111	Head and Neck	OCSC	Cell Line	FALSE	Primary
ACH-000261	0.0208	0.9176	0.0616	-0.8559	0.0408	RERF-LC-AI	Lung	LUSC	Cell Line	FALSE	Metastatic
ACH-001701	0.9417	0.0178	0.0405	-0.9012	-0.9012	UPCI-SCC-200	Head and Neck	OCSC	Cell Line	FALSE	Primary
ACH-001626	0.0833	0.1131	0.8036	0.6906	0.7203	OSC-20	Head and Neck	OCSC	Cell Line	FALSE	Metastatic
ACH-000619	0.5962	0.1519	0.252	-0.3442	-0.3442	PE/CA-PJ15	Head and Neck	OCSC	Cell Line	FALSE	Primary
ACH-000546	0.51	0.2719	0.2181	-0.2919	-0.2919	HSC-4	Head and Neck	OCSC	Cell Line	FALSE	Metastatic
ACH-000163	0	0.9996	0.0003	-0.9993	0.0003	SW579	Head and Neck	HNSC	Cell Line	FALSE	Primary
ACH-001690	0.5104	0.1014	0.3882	-0.1222	-0.1222	UPCI-SCC-026	Head and Neck	OCSC	Cell Line	FALSE	Primary
ACH-000561	0.9933	0.0029	0.0039	-0.9894	-0.9894	T.T	Esophagus/Stomach	ESCC	Cell Line	FALSE	Metastatic
ACH-001347	0.5369	0.127	0.3361	-0.2009	-0.2009	H157	Head and Neck	OCSC	Cell Line	FALSE	Primary
ACH-000511	0.0067	0.9188	0.0745	-0.8442	0.0679	Calu-1	Lung	LUSC	Cell Line	FALSE	Metastatic
ACH-000836	0.0594	0.0992	0.8414	0.7422	0.782	YD-15	Head and Neck	OCSC	Cell Line	FALSE
ACH-000975	0.0052	0.9698	0.025	-0.9449	0.0197	HCC2450	Lung	LUSC	Cell Line	FALSE	Primary
ACH-000726	0.8621	0.0612	0.0767	-0.7854	-0.7854	TE-14	Esophagus/Stomach	ESCC	Cell Line	FALSE
ACH-001692	0.1594	0.0222	0.8184	0.6591	0.6591	UPCI-SCC-040	Head and Neck	OCSC	Cell Line	FALSE	Primary
ACH-000503	0.3704	0.2665	0.3631	-0.0073	-0.0073	BICR 16	Head and Neck	OCSC	Cell Line	FALSE	Primary
ACH-000318	0.5546	0.2231	0.2222	-0.3324	-0.3324	TE-10	Esophagus/Stomach	ESCC	Cell Line	FALSE	Primary
ACH-001360	0.5842	0.1902	0.2257	-0.3585	-0.3585	MS751	Cervix	CESC	Cell Line	FALSE	Metastatic
ACH-000553	0.3903	0.3135	0.2962	-0.094	-0.094	Sq-1	Lung	LUSC	Cell Line	FALSE	Primary
ACH-002711	0.0002	0.9978	0.0019	-0.9959	0.0017	UM-HACC-2A	Head and Neck	ACYC	Cell Line	FALSE	Primary
ACH-000865	0.2771	0.1934	0.5295	0.2523	0.2523	KYSE-450	Esophagus/Stomach	ESCC	Cell Line	FALSE	Primary
ACH-001523	0.5671	0.1058	0.3271	-0.2401	-0.2401	HSC-1	Skin	CSCC	Cell Line	FALSE	Primary
ACH-002030	0.9865	0.0082	0.0054	-0.9811	-0.9811	Sa3	Head and Neck	OCSC	Cell Line	FALSE	Primary
ACH-000679	0.9504	0.0345	0.0151	-0.9353	-0.9353	OE-19	Esophagus/Stomach	ESCC	Cell Line	FALSE	Primary
ACH-002043	0.9114	0.0498	0.0388	-0.8726	-0.8726	Ca9-22	Head and Neck	OCSC	Cell Line	FALSE	Primary
ACH-000188	0.0413	0.1856	0.7732	0.5876	0.7319	SCC-25	Head and Neck	OCSC	Cell Line	FALSE	Primary
ACH-000415	0.8402	0.1269	0.0329	-0.8072	-0.8072	BICR 6	Head and Neck	HPHSC	Cell Line	FALSE	Primary
ACH-001625	0.0458	0.0286	0.9256	0.8798	0.8798	OSC-19	Head and Neck	OCSC	Cell Line	FALSE	Metastatic
ACH-000824	0.5938	0.1343	0.2719	-0.3219	-0.3219	KYSE-510	Esophagus/Stomach	ESCC	Cell Line	FALSE	Primary
ACH-000618	0.3607	0.1402	0.4991	0.1384	0.1384	SNU-1041	Head and Neck	HPHSC	Cell Line	FALSE
ACH-000556	0.0402	0.764	0.1958	-0.5682	0.1556	SIHA	Cervix	CESC	Cell Line	FALSE	Primary
ACH-000637	0.1887	0.657	0.1543	-0.5026	-0.0343	KYSE-520	Esophagus/Stomach	ESCC	Cell Line	FALSE	Primary
ACH-000490	0.7785	0.0341	0.1874	-0.5911	-0.5911	SF767	Cervix	CESC	Cell Line	FALSE	Metastatic
ACH-002042	0.035	0.1075	0.8575	0.75	0.8226	T3M-5	Head and Neck	HNSC	Cell Line	FALSE	Primary
ACH-000855	0.1697	0.097	0.7332	0.5635	0.5635	KYSE-150	Esophagus/Stomach	ESCC	Cell Line	FALSE	Primary
ACH-000238	0.0726	0.2478	0.6796	0.4319	0.607	SCC-4	Head and Neck	OCSC	Cell Line	FALSE	Primary
ACH-003099	0.2436	0.1971	0.5594	0.3158	0.3158	UCSF-OT-1109	Head and Neck	OCSC	Cell Line	FALSE
ACH-001641	0.147	0.0309	0.8221	0.6752	0.6752	SAT	Head and Neck	HNSC	Cell Line	FALSE	Primary
ACH-000472	0.2192	0.1976	0.5832	0.364	0.364	HSC-2	Head and Neck	OCSC	Cell Line	FALSE	Metastatic
ACH-000665	0.0195	0.8494	0.1311	-0.7184	0.1116	SK-MES-1	Lung	LUSC	Cell Line	FALSE	Metastatic
ACH-000518	0.4714	0.0816	0.447	-0.0244	-0.0244	CAL-33	Head and Neck	OCSC	Cell Line	FALSE	Primary
ACH-000737	0.4907	0.5046	0.0047	-0.4998	-0.486	NCI-H1385	Lung	LUSC	Cell Line	FALSE	Metastatic
ACH-000548	0.2171	0.0907	0.6922	0.4751	0.4751	BHY	Head and Neck	OCSC	Cell Line	FALSE	Primary
ACH-000735	0.1496	0.1513	0.6991	0.5477	0.5495	PE/CA-PJ49	Head and Neck	OCSC	Cell Line	FALSE	Primary
ACH-001509	0.822	0.0294	0.1486	-0.6734	-0.6734	H357	Head and Neck	OCSC	Cell Line	FALSE	Primary
ACH-000254	0.3905	0.2886	0.3208	-0.0697	-0.0697	SCC-15	Head and Neck	OCSC	Cell Line	FALSE
ACH-000605	0.4678	0.3097	0.2225	-0.2453	-0.2453	TE-6	Esophagus/Stomach	ESCC	Cell Line	FALSE
ACH-000669	0.1116	0.7248	0.1636	-0.5612	0.0521	SW 900	Lung	LUSC	Cell Line	FALSE	Primary
ACH-000809	0.2861	0.3304	0.3835	0.0531	0.0974	KYSE-410	Esophagus/Stomach	ESCC	Cell Line	FALSE	Primary
ACH-001445	0.8817	0.0412	0.0771	-0.8046	-0.8046	BICR 3	Head and Neck	OCSC	Cell Line	FALSE	Primary
ACH-000762	0.0758	0.0611	0.8631	0.7873	0.7873	YD-38	Head and Neck	HNSC	Cell Line	FALSE
ACH-000694	0.9284	0.0249	0.0467	-0.8817	-0.8817	TE-9	Esophagus/Stomach	ESCC	Cell Line	FALSE	Metastatic
ACH-000843	0.0706	0.0739	0.8556	0.7817	0.785	HARA	Lung	LUSC	Cell Line	FALSE	Metastatic
ACH-000747	0.0396	0.8946	0.0658	-0.8288	0.0262	NCI-H1703	Lung	LUSC	Cell Line	FALSE	Primary
ACH-001694	0.9206	0.0197	0.0597	-0.8609	-0.8609	UPCI-SCC-074	Head and Neck	OCSC	Cell Line	FALSE	Primary
ACH-001542	0.3499	0.1947	0.4553	0.1054	0.1054	KON	Head and Neck	OCSC	Cell Line	FALSE	Metastatic
ACH-001675	0.514	0.1441	0.3419	-0.1721	-0.1721	TR146	Head and Neck	OCSC	Cell Line	FALSE	Primary
ACH-001524	0.7732	0.1747	0.0521	-0.7211	-0.7211	HSC-5	Skin	CSCC	Cell Line	FALSE	Primary
ACH-001334	0.7243	0.1124	0.1633	-0.5609	-0.5609	C-4 I	Cervix	CESC	Cell Line	FALSE	Primary
ACH-001699	0.6073	0.0718	0.3209	-0.2865	-0.2865	UPCI-SCC-131	Head and Neck	OCSC	Cell Line	FALSE	Primary
ACH-002044	0.6858	0.2429	0.0713	-0.6146	-0.6146	HSQ-89	Head and Neck	SNSC	Cell Line	FALSE	Primary
ACH-000305	0.5206	0.1812	0.2983	-0.2223	-0.2223	EC-GI-10	Esophagus/Stomach	ESCC	Cell Line	FALSE
ACH-003475	0.3098	0.1296	0.5606	0.2508	0.2508	CCLF_HNSC_0003_T	Head and Neck	HNSC	Cell Line	FALSE	Metastatic
ACH-000717	0.3465	0.3652	0.2882	-0.077	-0.0583	COLO-680N	Esophagus/Stomach	ESCC	Cell Line	FALSE	Primary
ACH-000873	0.1031	0.6659	0.231	-0.4349	0.128	KYSE-270	Esophagus/Stomach	ESCC	Cell Line	FALSE	Primary
ACH-000921	0.0162	0.8987	0.0852	-0.8135	0.069	NCI-H157-DM	Lung	LUSC	Cell Line	FALSE	Metastatic
ACH-000488	0.3735	0.0643	0.5622	0.1887	0.1887	TE-11	Esophagus/Stomach	ESCC	Cell Line	FALSE	Primary
ACH-000647	0.0661	0.438	0.4958	0.0578	0.4297	TE-1	Esophagus/Stomach	ESCC	Cell Line	FALSE	Primary
ACH-000715	0.0726	0.0092	0.9183	0.8457	0.8457	SNU-1214	Head and Neck	LXSC	Cell Line	FALSE
ACH-000693	0.1573	0.0885	0.7542	0.5969	0.5969	KYSE-180	Esophagus/Stomach	ESCC	Cell Line	FALSE	Primary
ACH-000454	0.1185	0.088	0.7935	0.6749	0.6749	HCC-95	Lung	LUSC	Cell Line	FALSE	Metastatic
ACH-000395	0.3662	0.5856	0.0482	-0.5374	-0.318	NCI-H520	Lung	LUSC	Cell Line	FALSE	Primary
ACH-001229	0.6604	0.1113	0.2284	-0.432	-0.432	UPCI-SCC-154	Head and Neck	OCSC	Cell Line	FALSE	Primary
ACH-001676	0.1266	0.8602	0.0132	-0.847	-0.1134	Ty-82	Head and Neck	NMCHN	Cell Line	FALSE	Primary
ACH-000692	0.5498	0.1335	0.3167	-0.2331	-0.2331	SNU-899	Head and Neck	LXSC	Cell Line	FALSE	Primary
ACH-000563	0.1107	0.2693	0.62	0.3507	0.5093	EBC-1	Lung	LUSC	Cell Line	FALSE	Metastatic
ACH-001451	0.0204	0.9227	0.0569	-0.8658	0.0364	BOKU	Cervix	CESC	Cell Line	FALSE	Primary
ACH-000630	0.0032	0.942	0.0548	-0.8873	0.0516	YD-8	Head and Neck	OCSC	Cell Line	FALSE
ACH-000740	0.0629	0.0562	0.8809	0.818	0.818	A-253	Head and Neck	OCSC	Cell Line	FALSE	Primary
ACH-002045	0.5712	0.0788	0.35	-0.2212	-0.2212	HO-1-u-1	Head and Neck	OCSC	Cell Line	FALSE	Primary
ACH-000442	0.004	0.912	0.084	-0.828	0.08	RERF-LC-Sq1	Lung	LUSC	Cell Line	FALSE	Primary
ACH-000452	0.0172	0.8816	0.1012	-0.7804	0.084	TE-8	Esophagus/Stomach	ESCC	Cell Line	FALSE
ACH-001693	0.0051	0.9833	0.0116	-0.9717	0.0065	UPCI-SCC-072	Head and Neck	OCSC	Cell Line	FALSE	Primary
ACH-001697	0.4815	0.2312	0.2872	-0.1943	-0.1943	UPCI-SCC-114	Head and Neck	OCSC	Cell Line	FALSE	Primary
ACH-000207	0.2788	0.2323	0.4889	0.2101	0.2101	Detroit 562	Head and Neck	OPHSC	Cell Line	FALSE	Metastatic
ACH-000846	0.6274	0.1215	0.251	-0.3764	-0.3764	FaDu	Head and Neck	HPHSC	Cell Line	FALSE	Primary
ACH-000390	0.8959	0.0314	0.0727	-0.8232	-0.8232	LUDLU-1	Lung	LUSC	Cell Line	FALSE	Primary
ACH-000878	0.1897	0.5053	0.305	-0.2003	0.1153	HCC-15	Lung	LUSC	Cell Line	FALSE	Primary
ACH-003474	0.4619	0.2126	0.3256	-0.1363	-0.1363	CCLF_HNSC_0001_T	Head and Neck	HNSC	Cell Line	FALSE	Primary
ACH-001508	0.0798	0.7432	0.177	-0.5661	0.0973	H314	Head and Neck	OCSC	Cell Line	FALSE	Primary
ACH-000778	0.0082	0.026	0.9658	0.9398	0.9576	HSC-3	Head and Neck	OCSC	Cell Line	FALSE	Metastatic
ACH-000228	0.586	0.2917	0.1223	-0.4637	-0.4637	BICR 31	Head and Neck	OCSC	Cell Line	FALSE	Primary
ACH-003465	0	0.9998	0.0002	-0.9996	0.0001	CCLF_HNSC_0004_T	Head and Neck	HNSC	Cell Line	FALSE	Primary
ACH-000682	0.6251	0.1955	0.1794	-0.4457	-0.4457	SNU-1066	Head and Neck	LXSC	Cell Line	FALSE
ACH-001700	0.2479	0.4961	0.2559	-0.2402	0.008	UPCI-SCC-172	Head and Neck	OPHSC	Cell Line	FALSE	Primary
ACH-000777	0.7983	0.1284	0.0732	-0.7251	-0.7251	KYSE-30	Esophagus/Stomach	ESCC	Cell Line	FALSE	Primary
ACH-001489	0.3131	0.6027	0.0842	-0.5185	-0.2288	COR-L32	Lung	LUSC	Cell Line	FALSE	Metastatic
ACH-001335	0.3309	0.258	0.4111	0.0802	0.0802	C-4 II	Cervix	CESC	Cell Line	FALSE	Primary
ACH-001511	0.4385	0.2301	0.3314	-0.1071	-0.1071	H413	Head and Neck	OCSC	Cell Line	FALSE	Primary
ACH-000771	0.9387	0.0415	0.0199	-0.9188	-0.9188	BICR 56	Head and Neck	OCSC	Cell Line	FALSE	Primary
ACH-000500	0.0233	0.8853	0.0914	-0.7939	0.0681	SNU-46	Head and Neck	LXSC	Cell Line	FALSE
ACH-000353	0.1975	0.0854	0.7172	0.5197	0.5197	TE-15	Esophagus/Stomach	ESCC	Cell Line	FALSE	Primary
ACH-001543	0.2665	0.2668	0.4667	0.1998	0.2002	KOSC-2	Head and Neck	OCSC	Cell Line	FALSE	Primary
ACH-001333	0.0923	0.8779	0.0297	-0.8482	-0.0626	C-33 A	Cervix	CESC	Cell Line	FALSE	Primary
ACH-000794	0.969	0.019	0.012	-0.957	-0.957	BICR 22	Head and Neck	OCSC	Cell Line	FALSE	Metastatic
ACH-000549	0.4671	0.1758	0.3571	-0.11	-0.11	SNU-1076	Head and Neck	LXSC	Cell Line	FALSE
ACH-001442	0.1961	0.0405	0.7634	0.5673	0.5673	A388	Skin	CSCC	Cell Line	FALSE	Metastatic
ACH-001402	0.0421	0.731	0.2269	-0.5041	0.1848	SW756	Cervix	CESC	Cell Line	FALSE	Primary
ACH-001698	0.6022	0.2188	0.179	-0.4232	-0.4232	UPCI-SCC-116	Head and Neck	OCSC	Cell Line	FALSE	Primary
ACH-003476	0.1567	0.8208	0.0225	-0.7983	-0.1343	CCLF_HNSC_0002_T	Esophagus/Stomach	ESCC	Cell Line	FALSE	Primary
ACH-001510	0.2185	0.5938	0.1877	-0.406	-0.0307	H376	Head and Neck	OCSC	Cell Line	FALSE	Primary
ACH-000408	0.7479	0.1714	0.0806	-0.6673	-0.6673	TE-5	Esophagus/Stomach	ESCC	Cell Line	FALSE
ACH-001346	0.1429	0.0707	0.7865	0.6436	0.6436	H103	Head and Neck	OCSC	Cell Line	FALSE	Primary
ACH-002020	0.4792	0.3545	0.1663	-0.3128	-0.3128	SKG-IIIa	Cervix	CESC	Cell Line	FALSE	Primary
ACH-001228	0.5957	0.0801	0.3242	-0.2714	-0.2714	UPCI-SCC-152	Head and Neck	OCSC	Cell Line	FALSE
ACH-000181	0.495	0.1273	0.3776	-0.1174	-0.1174	SCC-9	Head and Neck	OCSC	Cell Line	FALSE	Primary
