## Supplementary material for "Malignant and stromal partial EMT programmes and cetuximab outcome in head and neck cancer": Supplementary_Data_48.xlsx

### Sheet: SD48_prism_moa_permutation
Supplementary Data 48. Every mechanism-of-action class with >= 5 compounds, and the network-predicted compound sets, tested against a permutation null that shuffles pEMT specificity across cell lines and recomputes the class statistic (5,000 permutations). Unlike the Mann-Whitney comparison across compounds, this test does not treat compounds screened on the same lines as independent. No class re…
cohort	class	n_cmpd	mean_rho	null_mean	null_sd	z	perm_p	perm_fdr
hnscc	AKT inhibitor	11	-0.178	-0.0008	0.0919	-1.93	0.0528	0.988
hnscc	ALK tyrosine kinase receptor inhibitor	11	-0.0181	0.0006	0.0846	-0.22	0.828	0.988
hnscc	ATPase inhibitor	12	0.2441	-0.0021	0.1298	1.9	0.0592	0.988
hnscc	Aurora kinase inhibitor	23	-0.0658	-0.003	0.1316	-0.48	0.6313	0.988
hnscc	BCL inhibitor	8	-0.1005	-0.0015	0.0991	-1	0.3283	0.988
hnscc	Bcr-Abl kinase inhibitor	10	-0.0245	-0.0013	0.0991	-0.23	0.821	0.988
hnscc	CC chemokine receptor antagonist	7	0.0016	-0.0016	0.1132	0.03	0.9778	0.9885
hnscc	CDK inhibitor	23	-0.0726	0	0.096	-0.76	0.4611	0.988
hnscc	CHK inhibitor	8	0.0653	-0.0024	0.1345	0.5	0.6191	0.988
hnscc	DNA alkylating agent	14	-0.0426	-0.0027	0.1104	-0.36	0.7221	0.988
hnscc	DNA inhibitor	15	0.0464	-0.0016	0.1008	0.48	0.6359	0.988
hnscc	DNA methyltransferase inhibitor	6	-0.1011	0.0036	0.1318	-0.79	0.4351	0.988
hnscc	DNA polymerase inhibitor	5	0.0962	-0.0038	0.1426	0.7	0.4965	0.988
hnscc	DNA synthesis inhibitor	14	0.0616	-0.0024	0.109	0.59	0.5725	0.988
hnscc	EGFR inhibitor	41	-0.2026	-0.0011	0.1206	-1.67	0.0918	0.988
hnscc	FGFR inhibitor	10	0.1712	0.0003	0.109	1.57	0.121	0.988
hnscc	FLT3 inhibitor	17	-0.0121	0.0004	0.1142	-0.11	0.9128	0.988
hnscc	HCV inhibitor	6	-0.0242	-0.0002	0.1295	-0.18	0.8612	0.988
hnscc	HDAC inhibitor	25	0.1743	0.0006	0.12	1.45	0.1462	0.988
hnscc	HMGCR inhibitor	6	0.0148	-0.0021	0.1463	0.12	0.9018	0.988
hnscc	HSP inhibitor	13	0.1058	-0.0015	0.1295	0.83	0.4105	0.988
hnscc	IGF-1 inhibitor	5	-0.1519	0.004	0.1369	-1.14	0.2627	0.988
hnscc	IKK inhibitor	5	0.0308	0.0005	0.1133	0.27	0.7896	0.988
hnscc	JAK inhibitor	17	-0.026	-0.0003	0.0963	-0.27	0.7894	0.988
hnscc	KIT inhibitor	16	0.081	-0.0014	0.0861	0.96	0.3651	0.988
hnscc	MDM inhibitor	6	0.1269	0.0007	0.1541	0.82	0.4219	0.988
hnscc	MEK inhibitor	19	-0.0547	0.0005	0.1247	-0.44	0.6591	0.988
hnscc	NFkB pathway inhibitor	12	0.0489	-0.0023	0.0875	0.59	0.5717	0.988
hnscc	PARP inhibitor	9	0.0935	0.0004	0.1089	0.86	0.4067	0.988
hnscc	PDGFR tyrosine kinase receptor inhibitor	23	0.0515	-0.0011	0.0841	0.62	0.5637	0.988
hnscc	PI3K inhibitor	28	0.0508	-0.0008	0.0865	0.6	0.5591	0.988
hnscc	PKC inhibitor	5	0.2473	-0.0001	0.1304	1.9	0.0594	0.988
hnscc	PLK inhibitor	7	-0.0838	-0.0038	0.162	-0.49	0.6291	0.988
hnscc	PPAR receptor agonist	7	0.0291	-0.0004	0.0929	0.32	0.7652	0.988
hnscc	RAF inhibitor	12	-0.0487	-0.002	0.1261	-0.37	0.7187	0.988
hnscc	RET tyrosine kinase inhibitor	6	0.0576	-0.001	0.1215	0.48	0.6481	0.988
hnscc	RNA polymerase inhibitor	5	-0.0094	-0.0014	0.1351	-0.06	0.956	0.9885
hnscc	TGF beta receptor inhibitor	7	-0.0151	0.0008	0.1067	-0.15	0.8844	0.988
hnscc	VEGFR inhibitor	35	-0.0014	-0.0008	0.081	-0.01	0.9942	0.9942
hnscc	XIAP inhibitor	5	0.0244	-0.0008	0.1515	0.17	0.8744	0.988
hnscc	acetylcholine receptor agonist	6	-0.0306	-0.0011	0.1067	-0.28	0.7754	0.988
hnscc	acetylcholine receptor antagonist	7	0.0194	-0.0001	0.1092	0.18	0.8562	0.988
hnscc	adenosine receptor antagonist	7	0.1359	-0.0023	0.0938	1.47	0.143	0.988
hnscc	adrenergic receptor agonist	15	-0.1236	-0.0002	0.1134	-1.09	0.2827	0.988
hnscc	adrenergic receptor antagonist	18	-0.0631	-0.0006	0.0845	-0.74	0.4679	0.988
hnscc	androgen receptor antagonist	6	-0.0346	-0.0022	0.1143	-0.28	0.7792	0.988
hnscc	antioxidant	6	-0.0164	-0.0029	0.1257	-0.11	0.9098	0.988
hnscc	apoptosis stimulant	5	0.005	0.0017	0.0981	0.03	0.9732	0.9885
hnscc	bacterial 50S ribosomal subunit inhibitor	8	-0.0321	-0.0037	0.1048	-0.27	0.7866	0.988
hnscc	bacterial DNA gyrase inhibitor	8	-0.1805	-0.0009	0.0996	-1.8	0.0644	0.988
hnscc	bacterial cell wall synthesis inhibitor	5	0.0289	-0.0004	0.1405	0.21	0.836	0.988
hnscc	benzodiazepine receptor agonist	13	0.1085	0.0005	0.0934	1.16	0.2605	0.988
hnscc	bromodomain inhibitor	6	-0.2442	-0.0007	0.1605	-1.52	0.1322	0.988
hnscc	calcium channel blocker	7	0.0472	0.0009	0.1216	0.38	0.7107	0.988
hnscc	chelating agent	5	-0.0611	-0.0011	0.1103	-0.54	0.5901	0.988
hnscc	cyclooxygenase inhibitor	21	0.011	-0.0015	0.089	0.14	0.8862	0.988
hnscc	cytochrome P450 inhibitor	7	0.0073	-0.0033	0.1177	0.09	0.9296	0.9885
hnscc	dopamine receptor antagonist	17	-0.0573	-0.0012	0.1173	-0.48	0.6477	0.988
hnscc	estrogen receptor agonist	8	-0.0611	-0.0029	0.1325	-0.44	0.6691	0.988
hnscc	estrogen receptor antagonist	6	-0.1438	-0.0006	0.1437	-1	0.3285	0.988
hnscc	glucocorticoid receptor agonist	24	-0.0873	-0.0007	0.1335	-0.65	0.5353	0.988
hnscc	glutamate receptor antagonist	13	0.0291	-0.0014	0.1004	0.3	0.7662	0.988
hnscc	glycogen synthase kinase inhibitor	10	0.1399	-0.0003	0.1154	1.21	0.2334	0.988
hnscc	histamine receptor antagonist	17	0.0046	-0.0004	0.08	0.06	0.9546	0.9885
hnscc	histone lysine methyltransferase inhibitor	6	-0.005	0.0011	0.1149	-0.05	0.9594	0.9885
hnscc	lipoxygenase inhibitor	5	0.0229	-0.0019	0.1063	0.23	0.8304	0.988
hnscc	mTOR inhibitor	28	0.0581	-0.0026	0.1095	0.55	0.5937	0.988
hnscc	membrane integrity inhibitor	5	0.1898	-0.0022	0.1345	1.43	0.1542	0.988
hnscc	microtubule inhibitor	10	-0.0784	-0.004	0.1125	-0.66	0.5181	0.988
hnscc	opioid receptor agonist	6	-0.0161	-0.0011	0.1224	-0.12	0.9064	0.988
hnscc	opioid receptor antagonist	5	0.03	-0.0033	0.1104	0.3	0.7704	0.988
hnscc	p38 MAPK inhibitor	8	0.0274	-0.0006	0.1285	0.22	0.8272	0.988
hnscc	phosphodiesterase inhibitor	10	0.0697	-0.0013	0.0942	0.75	0.4665	0.988
hnscc	potassium channel blocker	6	0.0505	-0.0022	0.1093	0.48	0.6367	0.988
hnscc	progesterone receptor agonist	9	0.0199	-0.0019	0.1082	0.2	0.8568	0.988
hnscc	prostanoid receptor antagonist	5	0.0311	-0.0004	0.1544	0.2	0.84	0.988
hnscc	proteasome inhibitor	8	-0.0387	-0.0037	0.1663	-0.21	0.8286	0.988
hnscc	protein synthesis inhibitor	18	-0.1283	-0.0003	0.0997	-1.28	0.1994	0.988
hnscc	protein tyrosine kinase inhibitor	9	-0.1208	-0.0014	0.0802	-1.49	0.1444	0.988
hnscc	retinoid receptor agonist	7	0.1265	0.0027	0.1251	0.99	0.3321	0.988
hnscc	rho associated kinase inhibitor	5	-0.1363	0.0028	0.1168	-1.19	0.2382	0.988
hnscc	ribonucleotide reductase inhibitor	10	-0.1023	-0.0005	0.1132	-0.9	0.3835	0.988
hnscc	serotonin receptor agonist	6	-0.0531	-0.0006	0.0895	-0.59	0.5783	0.988
hnscc	serotonin receptor antagonist	12	-0.0424	-0.001	0.1149	-0.36	0.7335	0.988
hnscc	sodium channel blocker	12	-0.0306	-0.0014	0.0917	-0.32	0.7532	0.988
hnscc	src inhibitor	11	0.0257	-0.0011	0.1072	0.25	0.8084	0.988
hnscc	sterol demethylase inhibitor	5	0.0511	0.0006	0.1346	0.38	0.7187	0.988
hnscc	thymidylate synthase inhibitor	7	-0.0688	-0.0014	0.128	-0.53	0.6229	0.988
hnscc	topoisomerase inhibitor	26	-0.0371	-0.0016	0.1236	-0.29	0.7822	0.988
hnscc	tubulin polymerization inhibitor	27	-0.1409	-0.0065	0.1467	-0.92	0.3715	0.988
hnscc	tyrosine kinase inhibitor	8	-0.0305	0.0004	0.0995	-0.31	0.7612	0.988
hnscc	vitamin D receptor agonist	7	-0.0194	0.0004	0.1568	-0.13	0.9044	0.988
hnscc	proximity set: canonical_pEMT:drugbank	4	0.1373	0	0.1054	1.3	0.1976
hnscc	proximity set: canonical_pEMT:drugbank:seed_stable	3	0.1693	0.0003	0.1111	1.52	0.128
hnscc	proximity set: classifier_pEMT_high:drugbank	8	-0.0764	0.0002	0.1291	-0.59	0.5725
pan_squamous	AKT inhibitor	11	-0.1753	0.0012	0.0612	-2.88	0.0034	0.3128
pan_squamous	ALK tyrosine kinase receptor inhibitor	11	-0.0116	-0.0007	0.0519	-0.21	0.8438	0.9559
pan_squamous	ATPase inhibitor	12	0.1084	0.0012	0.0667	1.61	0.103	0.9445
pan_squamous	Aurora kinase inhibitor	23	-0.0756	0.0015	0.0835	-0.92	0.3671	0.9445
pan_squamous	BCL inhibitor	8	-0.0181	0.0001	0.0564	-0.32	0.7542	0.9445
pan_squamous	Bcr-Abl kinase inhibitor	10	-0.0022	0.0003	0.0729	-0.03	0.974	0.9928
pan_squamous	CC chemokine receptor antagonist	7	-0.0106	0.0017	0.0653	-0.19	0.852	0.9559
pan_squamous	CDK inhibitor	23	-0.0644	0.0008	0.0618	-1.06	0.2905	0.9445
pan_squamous	CHK inhibitor	8	0.033	0.0001	0.0871	0.38	0.7025	0.9445
pan_squamous	DNA alkylating agent	14	-0.0379	0.0004	0.0542	-0.71	0.4823	0.9445
pan_squamous	DNA inhibitor	15	0.0427	0.0011	0.057	0.73	0.4717	0.9445
pan_squamous	DNA methyltransferase inhibitor	6	-0.0703	0.0008	0.0723	-0.98	0.3319	0.9445
pan_squamous	DNA polymerase inhibitor	5	-0.0293	0.0007	0.075	-0.4	0.6857	0.9445
pan_squamous	DNA synthesis inhibitor	14	0.0241	0.0008	0.0638	0.37	0.7175	0.9445
pan_squamous	EGFR inhibitor	41	-0.1374	0	0.0735	-1.87	0.0604	0.9445
pan_squamous	FGFR inhibitor	10	0.0538	-0.0005	0.0641	0.85	0.4007	0.9445
pan_squamous	FLT3 inhibitor	17	-0.0089	0.0006	0.0664	-0.14	0.8868	0.9598
pan_squamous	HCV inhibitor	6	-0.0524	0.0003	0.0653	-0.81	0.4227	0.9445
pan_squamous	HDAC inhibitor	25	0.064	0.0018	0.0756	0.82	0.4229	0.9445
pan_squamous	HMGCR inhibitor	6	-0.0584	0.0003	0.1019	-0.58	0.5675	0.9445
pan_squamous	HSP inhibitor	13	0.0372	0.0017	0.0751	0.47	0.6523	0.9445
pan_squamous	IGF-1 inhibitor	5	-0.1356	-0.0004	0.0765	-1.77	0.0788	0.9445
pan_squamous	IKK inhibitor	5	-0.0336	0.0005	0.0637	-0.53	0.6025	0.9445
pan_squamous	JAK inhibitor	17	-0.0453	0.0009	0.0607	-0.76	0.4515	0.9445
pan_squamous	KIT inhibitor	16	0.0111	0.0006	0.0609	0.17	0.8702	0.9598
pan_squamous	MDM inhibitor	6	-0.021	0.0021	0.0846	-0.27	0.7816	0.9445
pan_squamous	MEK inhibitor	19	-0.1476	0.0001	0.0796	-1.86	0.068	0.9445
pan_squamous	NFkB pathway inhibitor	12	-0.0299	0.0013	0.0542	-0.58	0.5677	0.9445
pan_squamous	PARP inhibitor	9	0.0005	0.0011	0.066	-0.01	0.9928	0.9928
pan_squamous	PDGFR tyrosine kinase receptor inhibitor	23	-0.0122	0.0006	0.0581	-0.22	0.831	0.9556
pan_squamous	PI3K inhibitor	28	-0.0605	0.0009	0.0595	-1.03	0.3101	0.9445
pan_squamous	PKC inhibitor	5	0.1245	0.0004	0.0716	1.73	0.0816	0.9445
pan_squamous	PLK inhibitor	7	0.0503	0.0014	0.0987	0.5	0.6245	0.9445
pan_squamous	PPAR receptor agonist	7	-0.0439	0.0004	0.0574	-0.77	0.4521	0.9445
pan_squamous	RAF inhibitor	12	-0.0532	0.0003	0.0687	-0.78	0.4391	0.9445
pan_squamous	RET tyrosine kinase inhibitor	6	-0.0358	0.0006	0.0705	-0.52	0.6067	0.9445
pan_squamous	RNA polymerase inhibitor	5	-0.0246	0.0017	0.0775	-0.34	0.7345	0.9445
pan_squamous	TGF beta receptor inhibitor	7	-0.0333	-0.0003	0.0677	-0.49	0.6245	0.9445
pan_squamous	VEGFR inhibitor	35	-0.0337	0.0005	0.0523	-0.65	0.5253	0.9445
pan_squamous	XIAP inhibitor	5	0.04	0.0003	0.0815	0.49	0.6175	0.9445
pan_squamous	acetylcholine receptor agonist	6	-0.0292	0.0009	0.0682	-0.44	0.6611	0.9445
pan_squamous	acetylcholine receptor antagonist	7	0.0187	0.0014	0.0692	0.25	0.8008	0.9445
pan_squamous	adenosine receptor antagonist	7	0.0104	0.0005	0.0628	0.16	0.8764	0.9598
pan_squamous	adrenergic receptor agonist	15	-0.08	0.0004	0.0589	-1.36	0.1624	0.9445
pan_squamous	adrenergic receptor antagonist	18	-0.0403	-0.0001	0.0475	-0.85	0.4069	0.9445
pan_squamous	androgen receptor antagonist	6	-0.0027	0.0011	0.0774	-0.05	0.9594	0.9928
pan_squamous	antioxidant	6	-0.0708	0.0011	0.0778	-0.92	0.3623	0.9445
pan_squamous	apoptosis stimulant	5	-0.0483	0.0012	0.0643	-0.77	0.4449	0.9445
pan_squamous	bacterial 50S ribosomal subunit inhibitor	8	-0.0852	0.0009	0.0698	-1.23	0.22	0.9445
pan_squamous	bacterial DNA gyrase inhibitor	8	-0.077	0.0003	0.0566	-1.37	0.173	0.9445
pan_squamous	bacterial cell wall synthesis inhibitor	5	0.0226	0.0005	0.0795	0.28	0.7826	0.9445
pan_squamous	benzodiazepine receptor agonist	13	0.0178	0.0009	0.0539	0.31	0.7598	0.9445
pan_squamous	bromodomain inhibitor	6	-0.1947	0.0022	0.1012	-1.95	0.0474	0.9445
pan_squamous	calcium channel blocker	7	0.0047	0.0011	0.0607	0.06	0.9488	0.9928
pan_squamous	chelating agent	5	0.0324	0.0001	0.0648	0.5	0.6139	0.9445
pan_squamous	cyclooxygenase inhibitor	21	-0.0244	0.0007	0.0482	-0.52	0.6063	0.9445
pan_squamous	cytochrome P450 inhibitor	7	-0.019	0.0011	0.0752	-0.27	0.7846	0.9445
pan_squamous	dopamine receptor antagonist	17	-0.0339	0.0003	0.0562	-0.61	0.5455	0.9445
pan_squamous	estrogen receptor agonist	8	-0.1091	0.0012	0.0648	-1.7	0.0912	0.9445
pan_squamous	estrogen receptor antagonist	6	-0.1157	0.0013	0.0751	-1.56	0.1216	0.9445
pan_squamous	glucocorticoid receptor agonist	25	-0.0736	0.0006	0.0809	-0.92	0.3611	0.9445
pan_squamous	glutamate receptor antagonist	13	0.0368	0.0001	0.0488	0.75	0.4557	0.9445
pan_squamous	glycogen synthase kinase inhibitor	10	0.0187	0	0.0657	0.28	0.7744	0.9445
pan_squamous	histamine receptor antagonist	18	-0.0276	0.0009	0.0514	-0.55	0.5989	0.9445
pan_squamous	histone lysine methyltransferase inhibitor	6	-0.0847	0.0011	0.0722	-1.19	0.2384	0.9445
pan_squamous	lipoxygenase inhibitor	5	-0.0294	0.0013	0.0669	-0.46	0.6581	0.9445
pan_squamous	mTOR inhibitor	28	-0.0895	0.0013	0.0722	-1.26	0.2132	0.9445
pan_squamous	membrane integrity inhibitor	5	0.0464	0.0012	0.0806	0.56	0.5789	0.9445
pan_squamous	microtubule inhibitor	10	0.0004	0.0014	0.0732	-0.01	0.9886	0.9928
pan_squamous	opioid receptor agonist	6	-0.0383	0.0015	0.0728	-0.55	0.5863	0.9445
pan_squamous	opioid receptor antagonist	5	-0.0448	0.0015	0.0662	-0.7	0.4889	0.9445
pan_squamous	p38 MAPK inhibitor	8	-0.0889	0.0007	0.0708	-1.26	0.2092	0.9445
pan_squamous	phosphodiesterase inhibitor	10	0.0016	0.0006	0.0539	0.02	0.9822	0.9928
pan_squamous	potassium channel blocker	6	-0.0159	0.0012	0.0625	-0.27	0.7774	0.9445
pan_squamous	progesterone receptor agonist	9	-0.0628	0.0003	0.0689	-0.92	0.3627	0.9445
pan_squamous	prostanoid receptor antagonist	5	-0.0332	0	0.0828	-0.4	0.6981	0.9445
pan_squamous	proteasome inhibitor	8	-0.0389	-0.0004	0.0907	-0.42	0.6741	0.9445
pan_squamous	protein synthesis inhibitor	18	-0.0729	0.0009	0.0621	-1.19	0.24	0.9445
pan_squamous	protein tyrosine kinase inhibitor	9	-0.0599	0.0005	0.0557	-1.09	0.2839	0.9445
pan_squamous	retinoid receptor agonist	8	0.0356	0.0004	0.0644	0.55	0.5893	0.9445
pan_squamous	rho associated kinase inhibitor	5	-0.1363	-0.0005	0.0733	-1.85	0.0638	0.9445
pan_squamous	ribonucleotide reductase inhibitor	10	0.0342	0.0008	0.0678	0.49	0.6261	0.9445
pan_squamous	serotonin receptor agonist	6	-0.0307	0.0018	0.0668	-0.49	0.6309	0.9445
pan_squamous	serotonin receptor antagonist	12	-0.0326	0.0007	0.06	-0.55	0.5849	0.9445
pan_squamous	sodium channel blocker	12	0.0318	0.0006	0.052	0.6	0.5503	0.9445
pan_squamous	src inhibitor	11	-0.0458	0.0007	0.0661	-0.7	0.4781	0.9445
pan_squamous	sterol demethylase inhibitor	5	-0.0312	0.0014	0.0811	-0.4	0.6897	0.9445
pan_squamous	thymidylate synthase inhibitor	7	-0.0237	0.0003	0.0766	-0.31	0.7742	0.9445
pan_squamous	topoisomerase inhibitor	26	0.02	0.0009	0.0731	0.26	0.7938	0.9445
pan_squamous	tubulin polymerization inhibitor	27	0.0042	0.0008	0.0927	0.04	0.9718	0.9928
pan_squamous	tyrosine kinase inhibitor	8	0.0135	0.0006	0.0559	0.23	0.8196	0.9545
pan_squamous	vitamin D receptor agonist	7	-0.0309	0	0.094	-0.33	0.7389	0.9445
pan_squamous	proximity set: canonical_pEMT:drugbank	4	0.0176	0.0004	0.0728	0.24	0.8154
pan_squamous	proximity set: canonical_pEMT:drugbank:seed_stable	3	0.0224	0.0003	0.0722	0.31	0.7544
pan_squamous	proximity set: classifier_pEMT_high:drugbank	8	-0.1493	0.0002	0.0805	-1.86	0.0624
