## Supplementary material for "Malignant and stromal partial EMT programmes and cetuximab outcome in head and neck cancer": Supplementary_Data_50.xlsx

### Sheet: SD50_malignant_arm_proximity
Supplementary Data 50. targets	variant	drugs_tested	hits	approved_hits	seed_stable_hits	seed_stable_approved_hits	top_approved
drugbank	standard	7373	66	9	31	2	Urokinase (-8.2), Coagulation factor VIIa Recombinant Human (-5.0), Tisotumab vedotin (-5.0), Mecasermin (-4.9), Coagulation factor VII human (-4.3), Pramlintide (-3.6), Silver (-3.6), Hyaluronic acid (-3.6), Drotrecogin alfa (-3.6)
drugbank	seed targets excluded	7345	7	1	2	0	Urokinase (-6.6)
stitch	standard	1910	15	14	4	3	Urokinase (-8.0), L-Glutamine (-7.8), Coagulation factor VIIa Recombinant Human (-5.2), Bortezomib (-4.5), Pyridoxal phosphate (-4.2), Collagenase clostridium histolyticum (-4.0), Pramlintide (-4.0), Mecasermin (-4.0), Coagulation factor VII human (-3.9), Doxycycline (-3.7)
stitch	seed targets excluded	1910	12	11	3	2	Urokinase (-7.2), L-Glutamine (-6.9), Bortezomib (-4.0), Pyridoxal phosphate (-3.9), Pramlintide (-3.8), Collagenase clostridium histolyticum (-3.7), Doxycycline (-3.6), Coagulation factor VIIa Recombinant Human (-3.6), Alteplase (-3.6), Anistreplase (-3.5)
