## Supplementary material for "Malignant and stromal partial EMT programmes and cetuximab outcome in head and neck cancer": Supplementary_Data_51.xlsx

### Sheet: SD51_pseudobulk_construction_cv
Supplementary Data 51. construction	fold	held_out	evaluation	accuracy	auc_epithelial_like	auc_fibroblast_stromal_like	auc_pEMT_high
sum then log (as trained, primary)	1	HNSC_GSE103322	training scaler (as in 03_train_multinomial_classifier.py)	0.742188	1	1	0.977672
sum then log (as trained, primary)	1	HNSC_GSE103322	deployment-matched (within-fold z-score)	0.998047	1	1	1
sum then log (as trained, primary)	2	LSCC_GSE150321	training scaler (as in 03_train_multinomial_classifier.py)	0.991614	0.999825	1	1
sum then log (as trained, primary)	2	LSCC_GSE150321	deployment-matched (within-fold z-score)	0.995807	0.999942	1	1
mean of log (earlier construction)	1	HNSC_GSE103322	training scaler (as in 03_train_multinomial_classifier.py)	0.753906	1	1	0.998571
mean of log (earlier construction)	1	HNSC_GSE103322	deployment-matched (within-fold z-score)	0.996094	1	1	1
mean of log (earlier construction)	2	LSCC_GSE150321	training scaler (as in 03_train_multinomial_classifier.py)	0.675052	0.975181	1	1
mean of log (earlier construction)	2	LSCC_GSE150321	deployment-matched (within-fold z-score)	0.993711	0.999922	1	1

### Sheet: SD51b_pseudobulk_construction
Supplementary Data 51b. Unnamed: 0	value
n_mixtures	989
top100_pEMT_high_overlap_with_main	55
nonzero_genes_meanlog_classifier	587
nonzero_genes_main_classifier	694
TCGA_n	520
TCGA_rho_with_main_pEMT_specificity	0.983113
GSE65021_rho_with_main_pEMT_specificity	0.97636
GSE65021_AUC_main_summed	0.78022
GSE65021_AUC_meanlog_construction	0.741758
GSE65021_AUC_meanlog_low	0.578927
GSE65021_AUC_meanlog_up	0.887363
