## Supplementary material for "Malignant and stromal partial EMT programmes and cetuximab outcome in head and neck cancer": Supplementary_Data_52.xlsx

### Sheet: SD52_GSE65021_headtohead
Supplementary Data 52. other_score	model	n	rho_with_axis	OR_axis	axis_low	axis_up	p_axis	OR_other	other_low	other_up	p_other
Puram epithelial	unadjusted	40	0.189118	8.03352	1.74357	37.0146	0.007513	16.5979	2.24777	122.562	0.00588801
Puram epithelial	adjusted	40	0.189118	111.054	1.63915	7524.01	0.0285453	214.116	1.26992	36101.1	0.0402375
76GS	unadjusted	40	0.198124	5.44823	1.41517	20.975	0.0137073	31.2862	2.12719	460.15	0.0120645
76GS	adjusted	40	0.198124	24.4564	1.07643	555.648	0.0448367	390.924	1.11037	137630	0.0460474
Puram pEMT	unadjusted	40	0.594184	2.76479	1.07726	7.09579	0.0344531	1.29701	0.426715	3.9423	0.646594
Puram pEMT	adjusted	40	0.594184	4.63826	1.12751	19.0806	0.0334808	2.54508	0.625247	10.3598	0.192135
Hallmark EMT	unadjusted	40	0.0669794	3.45293	1.44843	8.23145	0.00517696	0.647424	0.289078	1.44998	0.290605
Hallmark EMT	adjusted	40	0.0669794	5.83941	1.67101	20.4061	0.00570576	0.863612	0.337677	2.20869	0.759564
KS	unadjusted	40	-0.0840525	4.49264	1.56775	12.8744	0.0051573	0.275267	0.0941635	0.804687	0.0184233
KS	adjusted	40	-0.0840525	9.65312	1.74851	53.2925	0.00929615	0.195162	0.0405324	0.939703	0.0415982
MLR	unadjusted	40	0.0673546	4.1434	1.54855	11.0864	0.0046425	0.401895	0.158658	1.01803	0.0545709
MLR	adjusted	40	0.0673546	7.18102	1.73748	29.6793	0.00646922	0.392041	0.128726	1.19397	0.0993617
Schinke EGFR-EMT	unadjusted	40	0.513884	3.27654	1.25278	8.56953	0.0155463	0.906128	0.352046	2.33228	0.838075
Schinke EGFR-EMT	adjusted	40	0.513884	5.82288	1.4356	23.618	0.0136597	1.00062	0.311186	3.21751	0.999167
Zhou fDEG	unadjusted	40	0.667167	2.24971	0.869853	5.81845	0.0944513	2.15177	0.648429	7.14053	0.210528
Zhou fDEG	adjusted	40	0.667167	4.59545	1.09235	19.3328	0.0374831	2.74821	0.732757	10.3072	0.133891
Zhou invGRN	unadjusted	40	0.736023	1.84158	0.664014	5.10746	0.240697	3.61734	0.653068	20.0364	0.140987
Zhou invGRN	adjusted	40	0.736023	3.55029	0.802212	15.7123	0.0950054	4.00343	0.63707	25.158	0.139093
Tumour budding	unadjusted	40	0.797373	1.74307	0.558182	5.44321	0.338879	2.65551	0.616013	11.4474	0.190173
Tumour budding	adjusted	40	0.797373	2.96071	0.588153	14.904	0.188073	8.39869	0.939234	75.1015	0.056926
Zhou 9-gene (derived here)	unadjusted	40	0.824765	1.34703	0.395441	4.58855	0.633802	3.84808	0.752049	19.6899	0.105693
Zhou 9-gene (derived here)	adjusted	40	0.824765	2.22009	0.43481	11.3355	0.337677	25.9422	1.01709	661.688	0.0488134
