## Supplementary material for "Malignant and stromal partial EMT programmes and cetuximab outcome in head and neck cancer": Supplementary_Data_53.xlsx

### Sheet: SD53_GSE65021_vs_epithelial
Supplementary Data 53. away_from_epithelial_score	epithelial_score	model	n	rho	OR_away	away_low	away_up	p_away	OR_epi	epi_low	epi_up	p_epi
MLR	76GS	unadjusted	40	-0.684053	1.73623	0.617219	4.88397	0.295776	17.7753	2.02228	156.24	0.00945962
MLR	76GS	adjusted	40	-0.684053	1.89385	0.43396	8.26497	0.395607	59.5653	2.60944	1359.69	0.0104384
MLR	Puram epithelial	unadjusted	40	-0.639962	1.93979	0.604341	6.22629	0.265466	9.55003	2.07228	44.011	0.00379564
MLR	Puram epithelial	adjusted	40	-0.639962	1.83576	0.459559	7.33312	0.389972	15.691	2.01713	122.058	0.00852943
KS	76GS	unadjusted	40	-0.594184	0.842165	0.314012	2.25865	0.732898	7.74697	1.13403	52.9222	0.0367742
KS	76GS	adjusted	40	-0.594184	0.681691	0.184262	2.52196	0.565916	25.9929	1.37131	492.69	0.0299825
KS	Puram epithelial	unadjusted	40	-0.479925	0.753311	0.302319	1.87708	0.543106	5.2395	1.49475	18.3659	0.00965137
KS	Puram epithelial	adjusted	40	-0.479925	0.579969	0.18949	1.7751	0.339826	9.61782	1.6636	55.604	0.0114549
