## Supplementary material for "Malignant and stromal partial EMT programmes and cetuximab outcome in head and neck cancer": Supplementary_Data_54.xlsx

### Sheet: SD54_survival_sensitivity
Supplementary Data 54. Pooled hazard ratio per SD under four specifications (univariable and adjusted, each fixed-effect and random-effects), with standard errors taken directly from the Cox fits, not back-calculated from confidence intervals.
score	label	model	pooling	n_total	events_total	HR	CI_low	CI_up	p_value	I2_percent	tau2	Q	p_heterogeneity	k
pEMT_specificity	pEMT specificity	univariable	fixed	975	397	1.201	1.09	1.324	0.0002	37.8	0	4.82	0.1854	4
pEMT_specificity	pEMT specificity	univariable	random	975	397	1.21	1.054	1.389	0.0068	37.8	0.0075	4.82	0.1854	4
pEMT_specificity	pEMT specificity	adjusted	fixed	869	350	1.211	1.088	1.348	0.0005	63.9	0	8.32	0.0398	4
pEMT_specificity	pEMT specificity	adjusted	random	869	350	1.249	1.026	1.521	0.0267	63.9	0.0249	8.32	0.0398	4
GS76	76GS	univariable	fixed	975	397	0.886	0.801	0.979	0.0177	59	0	7.32	0.0622	4
GS76	76GS	univariable	random	975	397	0.852	0.719	1.01	0.0649	59	0.0174	7.32	0.0622	4
GS76	76GS	adjusted	fixed	869	350	0.908	0.809	1.018	0.0967	51.5	0	6.19	0.1027	4
GS76	76GS	adjusted	random	869	350	0.891	0.752	1.056	0.1834	51.5	0.0153	6.19	0.1027	4
KS	KS (Tan)	univariable	fixed	975	397	1.143	1.037	1.26	0.0073	14.9	0	3.53	0.3175	4
KS	KS (Tan)	univariable	random	975	397	1.148	1.027	1.284	0.0154	14.9	0.0021	3.53	0.3175	4
KS	KS (Tan)	adjusted	fixed	869	350	1.085	0.976	1.207	0.1299	40.4	0	5.04	0.1691	4
KS	KS (Tan)	adjusted	random	869	350	1.099	0.948	1.273	0.2097	40.4	0.0091	5.04	0.1691	4
hallmark_EMT	Hallmark EMT	univariable	fixed	975	397	1.19	1.078	1.313	0.0005	0	0	2.44	0.487	4
hallmark_EMT	Hallmark EMT	univariable	random	975	397	1.19	1.078	1.313	0.0005	0	0	2.44	0.487	4
hallmark_EMT	Hallmark EMT	adjusted	fixed	869	350	1.121	1.007	1.247	0.0362	9.6	0	3.32	0.3451	4
hallmark_EMT	Hallmark EMT	adjusted	random	869	350	1.125	1.003	1.262	0.0446	9.6	0.0014	3.32	0.3451	4
puram_pemt	Puram pEMT	univariable	fixed	975	397	1.274	1.152	1.41	0	0	0	1.26	0.7376	4
puram_pemt	Puram pEMT	univariable	random	975	397	1.274	1.152	1.41	0	0	0	1.26	0.7376	4
puram_pemt	Puram pEMT	adjusted	fixed	869	350	1.223	1.089	1.373	0.0007	3.5	0	3.11	0.3751	4
puram_pemt	Puram pEMT	adjusted	random	869	350	1.225	1.087	1.381	0.0009	3.5	0.0006	3.11	0.3751	4
MLR_mu	MLR	univariable	fixed	975	397	1.056	0.953	1.17	0.2973	34.4	0	4.57	0.2057	4
MLR_mu	MLR	univariable	random	975	397	1.076	0.938	1.236	0.2953	34.4	0.0069	4.57	0.2057	4
MLR_mu	MLR	adjusted	fixed	869	350	1.05	0.93	1.186	0.4306	33.4	0	4.51	0.2117	4
MLR_mu	MLR	adjusted	random	869	350	1.065	0.911	1.246	0.4285	33.4	0.0086	4.51	0.2117	4

### Sheet: SD54b_sensitivity_per_cohort
Supplementary Data 54b. The per-cohort estimates behind the sensitivity analysis, univariable and adjusted.
score	model	cohort	log_HR	se	var	n	events	HR	p
pEMT_specificity	univariable	TCGA-HNSC	0.1853	0.0654	0.0043	519	221	1.204	0.0046
pEMT_specificity	univariable	GSE41613	0.4214	0.1458	0.0213	97	51	1.524	0.0038
pEMT_specificity	univariable	GSE65858	0.0233	0.1104	0.0122	253	85	1.024	0.8326
pEMT_specificity	univariable	CPTAC_HNSCC	0.2188	0.1558	0.0243	106	40	1.245	0.1601
pEMT_specificity	adjusted	TCGA-HNSC	0.1724	0.0748	0.0056	424	178	1.188	0.0212
pEMT_specificity	adjusted	GSE41613	0.5706	0.1548	0.024	91	48	1.769	0.0002
pEMT_specificity	adjusted	GSE65858	0.023	0.1126	0.0127	250	84	1.023	0.838
pEMT_specificity	adjusted	CPTAC_HNSCC	0.2145	0.1647	0.0271	104	40	1.239	0.1927
GS76	univariable	TCGA-HNSC	-0.0045	0.0713	0.0051	519	221	0.996	0.9496
GS76	univariable	GSE41613	-0.3248	0.1317	0.0173	97	51	0.723	0.0137
GS76	univariable	GSE65858	-0.2867	0.1121	0.0126	253	85	0.751	0.0105
GS76	univariable	CPTAC_HNSCC	-0.0819	0.1449	0.021	106	40	0.921	0.572
GS76	adjusted	TCGA-HNSC	0.0537	0.0913	0.0083	424	178	1.055	0.5567
GS76	adjusted	GSE41613	-0.2381	0.1297	0.0168	91	48	0.788	0.0664
GS76	adjusted	GSE65858	-0.272	0.1197	0.0143	250	84	0.762	0.0231
GS76	adjusted	CPTAC_HNSCC	-0.0397	0.1508	0.0228	104	40	0.961	0.7926
KS	univariable	TCGA-HNSC	0.0916	0.0658	0.0043	519	221	1.096	0.1637
KS	univariable	GSE41613	0.1729	0.1378	0.019	97	51	1.189	0.2097
KS	univariable	GSE65858	0.2981	0.1111	0.0123	253	85	1.347	0.0073
KS	univariable	CPTAC_HNSCC	-0.0134	0.1601	0.0256	106	40	0.987	0.9331
KS	adjusted	TCGA-HNSC	0.0039	0.0761	0.0058	424	178	1.004	0.9594
KS	adjusted	GSE41613	0.1926	0.1296	0.0168	91	48	1.212	0.1371
KS	adjusted	GSE65858	0.2557	0.1162	0.0135	250	84	1.291	0.0277
KS	adjusted	CPTAC_HNSCC	-0.0876	0.168	0.0282	104	40	0.916	0.602
hallmark_EMT	univariable	TCGA-HNSC	0.1195	0.0679	0.0046	519	221	1.127	0.0783
hallmark_EMT	univariable	GSE41613	0.2862	0.1362	0.0186	97	51	1.331	0.0357
hallmark_EMT	univariable	GSE65858	0.2743	0.1073	0.0115	253	85	1.316	0.0106
hallmark_EMT	univariable	CPTAC_HNSCC	0.0962	0.1589	0.0253	106	40	1.101	0.5451
hallmark_EMT	adjusted	TCGA-HNSC	0.0484	0.0759	0.0058	424	178	1.05	0.5235
hallmark_EMT	adjusted	GSE41613	0.251	0.1363	0.0186	91	48	1.285	0.0655
hallmark_EMT	adjusted	GSE65858	0.2297	0.1163	0.0135	250	84	1.258	0.0482
hallmark_EMT	adjusted	CPTAC_HNSCC	-0.0109	0.1653	0.0273	104	40	0.989	0.9475
puram_pemt	univariable	TCGA-HNSC	0.2014	0.0691	0.0048	519	221	1.223	0.0036
puram_pemt	univariable	GSE41613	0.3708	0.1387	0.0192	97	51	1.449	0.0075
puram_pemt	univariable	GSE65858	0.2684	0.1118	0.0125	253	85	1.308	0.0163
puram_pemt	univariable	CPTAC_HNSCC	0.2359	0.1712	0.0293	106	40	1.266	0.1682
puram_pemt	adjusted	TCGA-HNSC	0.1273	0.0828	0.0069	424	178	1.136	0.124
puram_pemt	adjusted	GSE41613	0.4211	0.1511	0.0228	91	48	1.524	0.0053
puram_pemt	adjusted	GSE65858	0.2419	0.1234	0.0152	250	84	1.274	0.05
puram_pemt	adjusted	CPTAC_HNSCC	0.1477	0.1852	0.0343	104	40	1.159	0.4252
MLR_mu	univariable	TCGA-HNSC	-0.0263	0.071	0.005	519	221	0.974	0.7111
MLR_mu	univariable	GSE41613	0.1221	0.1301	0.0169	97	51	1.13	0.348
MLR_mu	univariable	GSE65858	0.2548	0.1183	0.014	253	85	1.29	0.0312
MLR_mu	univariable	CPTAC_HNSCC	-0.0091	0.1693	0.0287	106	40	0.991	0.9571
MLR_mu	adjusted	TCGA-HNSC	-0.0581	0.0908	0.0082	424	178	0.944	0.5222
MLR_mu	adjusted	GSE41613	0.2365	0.1538	0.0237	91	48	1.267	0.1242
MLR_mu	adjusted	GSE65858	0.1873	0.1258	0.0158	250	84	1.206	0.1366
MLR_mu	adjusted	CPTAC_HNSCC	-0.0661	0.1773	0.0314	104	40	0.936	0.7094

### Sheet: SD54c_leave_one_cohort_out
Supplementary Data 54c. Leave-one-cohort-out random-effects pooling, testing whether either conclusion depends on a single cohort.
score	label	dropped	HR	CI_low	CI_up	p_value	I2_percent	tau2	Q	p_heterogeneity	k
pEMT_specificity	pEMT specificity	TCGA-HNSC	1.295	0.933	1.796	0.1222	75.6	0.0629	8.18	0.0167	3
pEMT_specificity	pEMT specificity	GSE41613	1.148	1.024	1.286	0.0182	0	0	1.47	0.4793	3
pEMT_specificity	pEMT specificity	GSE65858	1.347	1.06	1.711	0.0147	62.9	0.028	5.4	0.0673	3
pEMT_specificity	pEMT specificity	CPTAC_HNSCC	1.26	0.976	1.627	0.0757	75.9	0.0379	8.3	0.0158	3
pEMT_specificity	pEMT specificity	none (all four)	1.249	1.026	1.521	0.0267	63.9	0.0249	8.32	0.0399	4
GS76	76GS	TCGA-HNSC	0.818	0.704	0.949	0.008	0	0	1.58	0.4545	3
GS76	76GS	GSE41613	0.924	0.752	1.135	0.4521	57.5	0.0189	4.71	0.095	3
GS76	76GS	GSE65858	0.943	0.789	1.127	0.5185	40.9	0.0103	3.38	0.1841	3
GS76	76GS	CPTAC_HNSCC	0.87	0.697	1.086	0.2193	66.8	0.0255	6.02	0.0492	3
GS76	76GS	none (all four)	0.891	0.752	1.056	0.1835	51.5	0.0153	6.19	0.1027	4
KS	KS (Tan)	TCGA-HNSC	1.162	0.966	1.398	0.1109	31.3	0.0084	2.91	0.2331	3
KS	KS (Tan)	GSE41613	1.069	0.887	1.289	0.4812	51.8	0.0141	4.15	0.1255	3
KS	KS (Tan)	GSE65858	1.036	0.911	1.179	0.5871	8.2	0.0013	2.18	0.3364	3
KS	KS (Tan)	CPTAC_HNSCC	1.137	0.963	1.343	0.1292	48.7	0.0106	3.9	0.1424	3
KS	KS (Tan)	none (all four)	1.099	0.948	1.273	0.2096	40.4	0.0091	5.03	0.1693	4
hallmark_EMT	Hallmark EMT	TCGA-HNSC	1.201	1.031	1.399	0.0189	0	0	1.79	0.4094	3
hallmark_EMT	Hallmark EMT	GSE41613	1.093	0.968	1.235	0.1506	5.5	0.0008	2.12	0.3472	3
hallmark_EMT	Hallmark EMT	GSE65858	1.086	0.96	1.228	0.1911	2.4	0.0004	2.05	0.3589	3
hallmark_EMT	Hallmark EMT	CPTAC_HNSCC	1.154	1.006	1.323	0.0405	25.4	0.0039	2.68	0.2618	3
hallmark_EMT	Hallmark EMT	none (all four)	1.125	1.003	1.262	0.0446	9.6	0.0015	3.32	0.345	4
puram_pemt	Puram pEMT	TCGA-HNSC	1.321	1.119	1.561	0.001	0	0	1.48	0.4776	3
puram_pemt	Puram pEMT	GSE41613	1.175	1.035	1.333	0.0125	0	0	0.6	0.7406	3
puram_pemt	Puram pEMT	GSE65858	1.233	1.03	1.477	0.0226	32.6	0.0089	2.97	0.2269	3
puram_pemt	Puram pEMT	CPTAC_HNSCC	1.254	1.07	1.471	0.0052	33.7	0.0069	3.02	0.2213	3
puram_pemt	Puram pEMT	none (all four)	1.225	1.087	1.381	0.0009	3.5	0.0006	3.11	0.3752	4
MLR_mu	MLR	TCGA-HNSC	1.155	0.977	1.365	0.0922	0	0	1.88	0.3899	3
MLR_mu	MLR	GSE41613	1.019	0.866	1.2	0.819	26.8	0.0059	2.73	0.2551	3
MLR_mu	MLR	GSE65858	1.019	0.849	1.224	0.8357	31.2	0.0086	2.91	0.2336	3
MLR_mu	MLR	CPTAC_HNSCC	1.1	0.906	1.336	0.3351	50.3	0.0149	4.03	0.1335	3
MLR_mu	MLR	none (all four)	1.065	0.911	1.246	0.4286	33.4	0.0086	4.51	0.2116	4

### Sheet: SD54d_truncation
Supplementary Data 54d. Pooling after truncating follow-up in every cohort at 36 and 60 months, since median follow-up differs markedly between cohorts.
truncated_at_months	score	label	events_total	HR	CI_low	CI_up	p_value	I2_percent	tau2	Q	p_heterogeneity	k
36	pEMT_specificity	pEMT specificity	287	1.298	0.999	1.687	0.0508	75.5	0.0519	12.25	0.0066	4
36	GS76	76GS	287	0.823	0.683	0.991	0.0398	53.5	0.019	6.46	0.0913	4
36	KS	KS (Tan)	287	1.171	0.987	1.388	0.07	45.4	0.0135	5.49	0.139	4
36	hallmark_EMT	Hallmark EMT	287	1.154	0.979	1.361	0.0883	41	0.0115	5.08	0.1659	4
36	puram_pemt	Puram pEMT	287	1.282	1.07	1.535	0.007	40.8	0.0137	5.07	0.1667	4
36	MLR_mu	MLR	287	1.11	0.957	1.287	0.1666	15.6	0.0037	3.55	0.3138	4
60	pEMT_specificity	pEMT specificity	325	1.27	1.012	1.595	0.0394	71.9	0.0375	10.68	0.0136	4
60	GS76	76GS	325	0.865	0.724	1.033	0.1094	54.8	0.0178	6.64	0.0844	4
60	KS	KS (Tan)	325	1.13	0.958	1.333	0.1475	49.6	0.0139	5.95	0.1141	4
60	hallmark_EMT	Hallmark EMT	325	1.148	1	1.318	0.0496	29.6	0.006	4.26	0.2343	4
60	puram_pemt	Puram pEMT	325	1.27	1.08	1.493	0.0039	37.3	0.0102	4.78	0.1883	4
60	MLR_mu	MLR	325	1.114	0.921	1.346	0.2654	51.9	0.0191	6.24	0.1004	4

### Sheet: SD54e_gse65858_treatment
Supplementary Data 54e. GSE65858 stratified by treatment modality (single modality versus multimodal). GSE65858 is the only cohort with mixed treatment and the only one in which pEMT specificity is null. Stratifying does not recover an effect.
score	label	stratum	log_HR	se	var	n	events	HR	p
pEMT_specificity	pEMT specificity	all	0.023	0.1126	0.0127	250	84	1.023	0.838
pEMT_specificity	pEMT specificity	treatment mono	-0.0738	0.2432	0.0592	74	22	0.929	0.7617
pEMT_specificity	pEMT specificity	treatment multi	0.0834	0.1298	0.0169	173	61	1.087	0.5207
GS76	76GS	all	-0.272	0.1197	0.0143	250	84	0.762	0.0231
GS76	76GS	treatment mono	-0.4477	0.2539	0.0645	74	22	0.639	0.0779
GS76	76GS	treatment multi	-0.276	0.139	0.0193	173	61	0.759	0.0472
KS	KS (Tan)	all	0.2557	0.1162	0.0135	250	84	1.291	0.0277
KS	KS (Tan)	treatment mono	0.4317	0.2435	0.0593	74	22	1.54	0.0763
KS	KS (Tan)	treatment multi	0.2636	0.1368	0.0187	173	61	1.302	0.0539
hallmark_EMT	Hallmark EMT	all	0.2297	0.1163	0.0135	250	84	1.258	0.0482
hallmark_EMT	Hallmark EMT	treatment mono	0.4065	0.2528	0.0639	74	22	1.502	0.1078
hallmark_EMT	Hallmark EMT	treatment multi	0.2626	0.1356	0.0184	173	61	1.3	0.0529
puram_pemt	Puram pEMT	all	0.2419	0.1234	0.0152	250	84	1.274	0.05
puram_pemt	Puram pEMT	treatment mono	0.4131	0.2722	0.0741	74	22	1.512	0.1291
puram_pemt	Puram pEMT	treatment multi	0.2912	0.1443	0.0208	173	61	1.338	0.0437
MLR_mu	MLR	all	0.1873	0.1258	0.0158	250	84	1.206	0.1366
MLR_mu	MLR	treatment mono	0.0453	0.2587	0.0669	74	22	1.046	0.8611
MLR_mu	MLR	treatment multi	0.277	0.1455	0.0212	173	61	1.319	0.057
